# Aerobic glycolysis and lactate regulate histone H3K18Lactylation occupancy to fine-tune gene expression in developing and mature retina

**DOI:** 10.1101/2025.04.17.649437

**Authors:** Mohita Gaur, Xulong Liang, Matthew J. Brooks, Ke Jiang, Anjani Kumari, Milton A. English, Paolo Cifani, Maria C. Panepinto, Jacob Nellissery, Robert N. Fariss, Laura Campello, Claire Marchal, Anand Swaroop

## Abstract

High aerobic glycolysis in retinal photoreceptors, as in cancer cells, is implicated in mitigating energy and metabolic demands. Lactate, a product of glycolysis, plays a key role in epigenetic regulation through histone lactylation in cancer. Here, we demonstrate that increased ATP production during retinal development is achieved primarily through augmented glycolysis. Histone lactylation, especially H3K18La, parallels enhanced glycolysis and lactate in developing retina and in retinal explants. Multi-omics analyses, combined with confocal imaging, reveal the localization of H3K18La near H3K27Ac in euchromatin at promoters of active retinal genes. H3K18La and gene expression are also concordant with glucose metabolism in retinal explants. Evaluation of accessible chromatin at H3K18La marked promoters uncovers an enrichment of GC-rich motifs for transcription factors of SP, KMT and KLF families, among others, indicating specificity of H3K18La-mediated gene regulation. Our results highlight glycolysis/lactate/H3K18La as a regulatory axis in fine-tuning gene expression in developing and mature retina.
