## Supplemental Tables for "Aerobic glycolysis and lactate regulate histone H3K18Lactylation occupancy to fine-tune gene expression in developing and mature retina": Table S6.xlsx

### Sheet: Sheet1
Cluster	ID	Description	GeneRatio	BgRatio	pvalue	p.adjust	qvalue	geneID	Count
RETINA	GO:0007600	sensory perception	142/2296	370/12522	3.11443e-20	1.69332e-16	1.59459e-16	Ace/Adcy3/Adora1/Adra2a/Ano1/Arr3/Asic2/Asic3/Atp2b2/Atp6v1b1/Atp8a2/Bace1/Bfsp2/Btbd9/Cabp1/Cabp4/Cacnb4/Cckbr/Cdh23/Cep250/Cfap69/Chd7/Chrna4/Chrna5/Chrnb2/Cnga3/Cngb3/Cntn5/Col11a2/Col2a1/Cplx3/Cplx4/Crb1/Crx/Cryba2/Crybb3/Crybg3/Dcdc2a/Dlg2/Dll4/Drd2/Ephb1/Eps8l2/Espn/Gabrb2/Gabrb3/Gjb2/Gjb6/Gjd2/Gnal/Gnat1/Gnat2/Gng13/Grin1/Grk1/Guca1a/Guca1b/Gucy2e/Gucy2f/Homer2/Impg1/Impg2/Kcnj10/Kcnk4/Kcn…	142
RETINA	GO:0050804	modulation of chemical synaptic transmission	144/2296	405/12522	4.80315e-17	6.52869e-14	6.14804e-14	Adcy1/Adora1/Adora2b/Adra2a/Anapc2/App/Atp2a2/Atp2b2/Bace1/Baiap2/Bcr/Brsk1/Btbd9/Cacna2d2/Cacnb4/Cacng3/Cacng7/Camk2b/Car2/Car7/Cbln1/Cckbr/Celf4/Cfl1/Chrd/Chrm2/Chrna4/Chrna5/Chrnb2/Clstn1/Clstn2/Cntnap2/Cplx1/Cplx2/Cplx3/Cplx4/Ctnnd2/Cux2/Dcc/Dgkb/Dgke/Dlgap1/Dlgap2/Dlgap3/Dnm1/Drd2/Drd4/Dtnbp1/Ephb1/Erc2/Fam107a/Fgf14/Fmr1/Frrs1l/Gnai1/Gnal/Gria1/Gria2/Gria4/Grid1/Grin1/Grip2/Grm2/Hras/Igsf11…	144
RETINA	GO:0009583	detection of light stimulus	30/2296	43/12522	2.0226e-13	1.71857e-10	1.61837e-10	Asic2/Atp8a2/Cabp4/Cacnb4/Cep250/Crb1/Fech/Gnat1/Gnat2/Gngt1/Grk1/Guca1a/Guca1b/Gucy2f/Irx6/Opn1mw/Opn1sw/Opn4/Pcare/Pde6b/Pde6c/Prph2/Rcvrn/Reep6/Rgr/Rho/Rrh/Slc24a2/Slc24a4/Tulp1	30
RETINA	GO:0007156	homophilic cell adhesion via plasma membrane adhesion molecules	40/2296	69/12522	2.21262e-13	1.71857e-10	1.61837e-10	Amigo1/Amigo2/Cadm1/Cadm2/Cadm3/Cdh12/Cdh13/Cdh20/Cdh22/Cdh23/Cdh24/Cdh4/Cdh7/Cdhr5/Celsr2/Clstn1/Clstn2/Cntn5/Cntn6/Dsc2/Dscam/Dscaml1/Fat3/Igsf11/Igsf21/Igsf9/Igsf9b/L1cam/Nectin1/Pcdh1/Pcdh10/Pcdh15/Pcdh20/Pcdh8/Plxnb2/Prtg/Ret/Sdk1/Tenm3/Vstm2l	40
RETINA	GO:0009581	detection of external stimulus	48/2296	94/12522	6.11612e-13	3.69482e-10	3.47939e-10	Adora1/Ano1/Asic2/Asic3/Atp2b2/Atp8a2/Bace1/Cabp4/Cacnb4/Cep250/Chrna5/Crb1/Ephb1/Fech/Gnat1/Gnat2/Gngt1/Grk1/Guca1a/Guca1b/Gucy2f/Irx6/Kcnk4/Mmp24/Ngfr/Ntsr1/Opn1mw/Opn1sw/Opn4/Pawr/Pcare/Pcdh15/Pde6b/Pde6c/Pkdrej/Prph2/Prrxl1/Rcvrn/Reep6/Rest/Rgr/Rho/Rrh/Scn1a/Slc12a2/Slc24a2/Slc24a4/Tulp1	48
RETINA	GO:0009582	detection of abiotic stimulus	48/2296	94/12522	6.11612e-13	3.69482e-10	3.47939e-10	Adora1/Ano1/Asic2/Asic3/Atp2b2/Atp8a2/Bace1/Cabp4/Cacnb4/Cep250/Chrna5/Crb1/Ephb1/Fech/Gnat1/Gnat2/Gngt1/Grk1/Guca1a/Guca1b/Gucy2f/Irx6/Kcnk4/Mmp24/Ngfr/Ntsr1/Opn1mw/Opn1sw/Opn4/Pawr/Pcare/Pcdh15/Pde6b/Pde6c/Pkdrej/Prph2/Prrxl1/Rcvrn/Reep6/Rest/Rgr/Rho/Rrh/Scn1a/Slc12a2/Slc24a2/Slc24a4/Tulp1	48
RETINA	GO:0050808	synapse organization	128/2296	392/12522	3.45305e-12	1.87742e-09	1.76796e-09	Ache/Adgrb2/Adgrb3/Amigo1/Amigo2/Amigo3/Anapc2/Ank3/App/Arhgap44/Arhgef15/Asic2/Atp2b2/Baiap2/Bsn/C1ql3/Cabp1/Cacna2d2/Cacnb4/Cadm1/Camk2b/Cbln1/Cdk5r1/Cdkl5/Cfl1/Chrd/Chrnb2/Clstn1/Clstn2/Cntn5/Cntnap2/Ctnna2/Ctnnb1/Ctnnd2/Cux2/Dgkb/Dip2a/Dlg5/Dlgap3/Drd2/Dtnbp1/Efnb2/Elfn1/Ephb1/Erc2/Farp1/Fgf13/Fmr1/Frrs1l/Fzd9/Gabra1/Gabrb2/Gabrb3/Gabrg2/Gpm6a/Grin1/Grip2/Igsf21/Igsf9/Igsf9b/Iqsec3/Itga3/Itpk…	128
RETINA	GO:0016079	synaptic vesicle exocytosis	51/2296	115/12522	1.01255e-10	4.84887e-08	4.56616e-08	Adcy1/Adora2b/Adra2a/Atp2a2/Bace1/Cacnb4/Cadps/Chrm2/Chrna4/Chrna5/Chrnb2/Cplx1/Cplx2/Cplx3/Cplx4/Doc2b/Drd2/Drd4/Dtnbp1/Erc2/Fmr1/Kcnh1/Ncs1/Nr3c2/Otof/Pclo/Prkca/Prrt2/Rims1/Rims4/Slc4a8/Snap25/Snapin/Sptbn2/Stx2/Stx3/Stxbp5/Stxbp5l/Sv2a/Synj1/Syt1/Syt2/Syt4/Syt5/Syt6/Syt7/Syt9/Trim9/Unc13a/Unc13b/Unc13c	51
RETINA	GO:0060041	retina development in camera-type eye	55/2296	129/12522	1.20797e-10	5.05211e-08	4.75756e-08	Ache/Arhgef15/Atoh7/Atp8a2/Bax/Bhlhe22/Cabp4/Casz1/Celf4/Chd7/Cnga3/Crb1/Crx/Dll1/Dll4/Dscam/Fat3/Gnat1/Gnat2/Gpm6a/Grk1/Impg2/Irx6/Lrp6/Megf11/Mfsd2a/Nectin1/Neurod1/Neurod4/Nr2e3/Pde6a/Pde6b/Pde6c/Pdgfra/Prox1/Prph2/Ptn/Rd3/Rho/Rp1/Rp1l1/Rpgrip1/Sdk1/Six3/Slc4a7/Smarcd3/Sox8/Thy1/Ttll5/Tub/Tulp1/Vax2/Vstm4/Vsx1/Vsx2	55
RETINA	GO:0042391	regulation of membrane potential	108/2296	335/12522	4.05705e-10	1.57558e-07	1.48372e-07	Abat/Adora1/Ank3/Ano1/App/Asic2/Atp1a1/Atp2a2/Bad/Baiap2/Bax/Bok/Cacna2d1/Cacnb4/Cbln1/Celf4/Chrna4/Chrna5/Chrnb2/Chrnb4/Cldn19/Cntnap2/Cux2/Cx3cl1/Dcdc2a/Dmd/Drd4/Dsc2/Ehd3/Fgf12/Fgf13/Fgf14/Fhl1/Fkbp1b/Fmr1/Gabra1/Gabra4/Gabrb2/Gabrb3/Gabrd/Gabrg2/Gabrg3/Gabrr3/Gjd2/Gria1/Grin1/Grip2/Hcn2/Hcn3/Hebp2/Igsf11/Igsf9b/Insyn1/Kcna5/Kcnb1/Kcnc2/Kcne1l/Kcne2/Kcne3/Kcnh1/Kcnh2/Kcnh5/Kcnj10/Kcnj11/Kcnk1/…	108
RETINA	GO:0051606	detection of stimulus	57/2296	144/12522	1.71435e-09	6.20596e-07	5.84412e-07	Adora1/Ano1/Asic2/Asic3/Atp2b2/Atp8a2/Bace1/Cabp4/Cacnb4/Cadm1/Casr/Cep250/Chrna5/Crb1/Ephb1/Fech/Gnat1/Gnat2/Gngt1/Grk1/Guca1a/Guca1b/Gucy2f/Irx6/Kcnk4/Kcnmb2/Mmp24/Ngfr/Ntsr1/Opn1mw/Opn1sw/Opn4/Pak1/Pawr/Pcare/Pcdh15/Pde6b/Pde6c/Pigr/Pkdrej/Prph2/Prrxl1/Rcvrn/Reep6/Rest/Rgr/Rho/Rrh/Ryr2/Scn1a/Slc12a2/Slc24a2/Slc24a4/Syt1/Tas1r2/Tulp1/Yap1	57
RETINA	GO:0007409	axonogenesis	115/2296	372/12522	1.82629e-09	6.20596e-07	5.84412e-07	Ache/Adcy1/Amigo1/Anapc2/Ank3/App/Arhgap35/Arhgef28/Artn/Atl1/Atoh7/Atp8a2/Auts2/Bhlhe22/Bmp7/Brsk1/Brsk2/Cdh4/Cdk5r1/Cdk5r2/Cdkl5/Chrnb2/Cntn1/Cntn4/Cntn5/Cntn6/Cntnap2/Crmp1/Ctnna2/Dab1/Dcc/Dip2b/Dock7/Drd2/Dscam/Dscaml1/Edn2/Efnb2/Epha10/Ephb1/Ephb6/Fezf1/Fgf13/Fgfr3/Foxd1/Fstl4/Fzd3/Gfra3/Grin1/Kifbp/L1cam/Lama5/Lgi1/Lgr4/Llgl1/Lmtk2/Lrp2/Lrp4/Lrrc4c/Lrtm2/Mag/Map6/Metrn/Mgll/Mt3/Myo5b/Ncam1/…	115
RETINA	GO:0099003	vesicle-mediated transport in synapse	76/2296	216/12522	2.2884e-09	7.31883e-07	6.89211e-07	Adcy1/Adora2b/Adra2a/Ap3b2/Ap3m2/Ap3s1/Atp2a2/Bace1/Brsk1/Bsn/Btbd9/Cacnb4/Cadps/Caly/Cdk5r1/Chrm2/Chrna4/Chrna5/Chrnb2/Clstn1/Cplx1/Cplx2/Cplx3/Cplx4/Ctnnb1/Dnajc6/Dnm1/Doc2b/Drd2/Drd4/Dtnbp1/Efnb2/Erc2/Fgf14/Fmr1/Grip2/Itsn2/Kcnh1/Mapk10/Myo5b/Ncs1/Nr3c2/Nrg1/Nsg1/Otof/Pacsin1/Pclo/Prkca/Prrt2/Rab3b/Rims1/Rims4/Slc17a7/Slc4a8/Snap25/Snapin/Sncb/Sptbn2/Stx2/Stx3/Stxbp5/Stxbp5l/Sv2a/Synj1/Syt1/Sy…	76
RETINA	GO:0006836	neurotransmitter transport	67/2296	184/12522	4.11853e-09	1.17855e-06	1.10984e-06	Adcy1/Adora2b/Adra2a/Atp2a2/Bace1/Brsk1/Cacnb4/Cadps/Chrm2/Chrna4/Chrna5/Chrnb2/Cplx1/Cplx2/Cplx3/Cplx4/Doc2b/Drd2/Drd4/Dtnbp1/Erc2/Fmr1/Kcnc3/Kcnh1/Kcnj10/Lin7a/Ncs1/Nos1/Nr3c2/Nrxn2/Otof/Pak1/Pclo/Prkca/Prrt2/Rab3b/Rims1/Rims4/Slc17a7/Slc1a2/Slc29a4/Slc30a1/Slc4a8/Slc6a11/Slc6a17/Slc6a7/Snap25/Snapin/Sptbn2/Stx2/Stx3/Stxbp5/Stxbp5l/Sv2a/Sv2b/Synj1/Syt1/Syt2/Syt4/Syt5/Syt6/Syt7/Syt9/Trim9/Unc13a…	67
RETINA	GO:0071805	potassium ion transmembrane transport	55/2296	140/12522	4.54619e-09	1.23588e-06	1.16382e-06	Abcc8/Amigo1/Ank3/Atp1a1/Atp4b/Fhl1/Hcn2/Hcn3/Kcna4/Kcna5/Kcna6/Kcnb1/Kcnb2/Kcnc1/Kcnc2/Kcnc3/Kcne1l/Kcne2/Kcne3/Kcng1/Kcng4/Kcnh1/Kcnh2/Kcnh5/Kcnip4/Kcnj10/Kcnj11/Kcnj3/Kcnj4/Kcnk1/Kcnk4/Kcnma1/Kcnn1/Kcnn3/Kcnq3/Kcns1/Kcnt1/Kcnv2/Lrrc38/Nalcn/Neto1/Neto2/Nr3c2/Rgs7/Slc12a2/Slc12a5/Slc12a8/Slc24a1/Slc24a2/Slc24a4/Slc9a1/Slc9a5/Slc9a7/Tmem175/Wnk2	55
RETINA	GO:0007602	phototransduction	18/2296	25/12522	6.64607e-09	1.52081e-06	1.43214e-06	Asic2/Cabp4/Gnat1/Gnat2/Gngt1/Grk1/Guca1a/Guca1b/Opn1mw/Opn1sw/Opn4/Pde6c/Rcvrn/Rgr/Rho/Rrh/Slc24a2/Slc24a4	18
RETINA	GO:0099643	signal release from synapse	57/2296	149/12522	7.55951e-09	1.52081e-06	1.43214e-06	Adcy1/Adora2b/Adra2a/Atp2a2/Bace1/Brsk1/Cacnb4/Cadps/Chrm2/Chrna4/Chrna5/Chrnb2/Cplx1/Cplx2/Cplx3/Cplx4/Doc2b/Drd2/Drd4/Dtnbp1/Erc2/Fmr1/Kcnc3/Kcnh1/Lin7a/Ncs1/Nr3c2/Nrxn2/Otof/Pak1/Pclo/Prkca/Prrt2/Rims1/Rims4/Slc30a1/Slc4a8/Snap25/Snapin/Sptbn2/Stx2/Stx3/Stxbp5/Stxbp5l/Sv2a/Synj1/Syt1/Syt2/Syt4/Syt5/Syt6/Syt7/Syt9/Trim9/Unc13a/Unc13b/Unc13c	57
RETINA	GO:0001505	regulation of neurotransmitter levels	70/2296	198/12522	7.78637e-09	1.52081e-06	1.43214e-06	Abat/Ache/Adcy1/Adora2b/Adra2a/Aldh5a1/Atp2a2/Bace1/Brsk1/Cacnb4/Cadps/Chrm2/Chrna4/Chrna5/Chrnb2/Cplx1/Cplx2/Cplx3/Cplx4/Dbh/Doc2b/Drd2/Drd4/Dtnbp1/Erc2/Fmr1/Hrh3/Kcnc3/Kcnh1/Kcnj10/Lin7a/Ncs1/Nos1/Nr3c2/Nrxn2/Otof/Pak1/Pclo/Prima1/Prkca/Prrt2/Rab3b/Rims1/Rims4/Slc17a7/Slc1a2/Slc29a4/Slc30a1/Slc4a8/Slc6a11/Snap25/Snapin/Sptbn2/Stx2/Stx3/Stxbp5/Stxbp5l/Sv2a/Synj1/Syt1/Syt2/Syt4/Syt5/Syt6/Syt7/Syt…	70
RETINA	GO:0007416	synapse assembly	56/2296	150/12522	2.79751e-08	4.75315e-06	4.47602e-06	Ache/Adgrb2/Adgrb3/Amigo1/Amigo2/Amigo3/App/Asic2/Bsn/Cadm1/Cbln1/Chrnb2/Clstn1/Clstn2/Cntn5/Cntnap2/Cux2/Dlg5/Efnb2/Ephb1/Farp1/Fgf13/Gabra1/Gabrb2/Gabrb3/Gabrg2/Gpm6a/Grin1/Lhfpl4/Lrfn1/Lrp4/Lrrc24/Lrrc4b/Lrrn1/Lrtm2/Mdga2/Nectin1/Negr1/Nptx1/Nptxr/Nrg1/Nrg2/Nrxn2/Ntng2/Oxt/Pclo/Plxnb1/Plxnb2/Prkca/Ptprd/Sdk1/Sema4a/Slitrk5/Slitrk6/Sptbn2/Stau2	56
RETINA	GO:0006813	potassium ion transport	59/2296	165/12522	7.26778e-08	1.19742e-05	1.12761e-05	Abcc8/Adora1/Amigo1/Ank3/Atp1a1/Atp4b/Drd2/Fhl1/Hcn2/Hcn3/Kcna4/Kcna5/Kcna6/Kcnb1/Kcnb2/Kcnc1/Kcnc2/Kcnc3/Kcne1l/Kcne2/Kcne3/Kcng1/Kcng4/Kcnh1/Kcnh2/Kcnh5/Kcnip4/Kcnj10/Kcnj11/Kcnj3/Kcnj4/Kcnk1/Kcnk4/Kcnma1/Kcnmb2/Kcnn1/Kcnn3/Kcnq3/Kcns1/Kcnt1/Kcnv2/Lrrc38/Nalcn/Neto1/Neto2/Nos1/Nr3c2/Rgs7/Slc12a2/Slc12a5/Slc12a8/Slc24a1/Slc24a2/Slc24a4/Slc9a1/Slc9a5/Slc9a7/Tmem175/Wnk2	59
RETINA	GO:0007186	G protein-coupled receptor signaling pathway	134/2296	487/12522	2.49877e-07	3.67184e-05	3.45776e-05	2610528A11Rik/Ada/Adcy1/Adcy2/Adcy3/Adgra2/Adgra3/Adgrb2/Adgrb3/Adm/Adora1/Adora2b/Adra2a/Alox8/Ano1/Apela/App/Arhgef12/Arr3/Avpr1b/Bcar1/Bdkrb2/Bhlha15/Camk2b/Car2/Cartpt/Casr/Cckbr/Ccr6/Ccr9/Cdk5r1/Celsr2/Chga/Chrm1/Chrm2/Crtc3/Cry1/Cx3cl1/Dgka/Dgkb/Dgke/Dgkg/Dnm1/Drd2/Drd4/Ecrg4/Edn2/Frmpd1/Fzd3/Fzd9/Gabbr2/Gas2l2/Gkap1/Glp1r/Gna13/Gnai1/Gnal/Gnao1/Gnat1/Gnat2/Gnaz/Gnb3/Gng10/Gng12/Gng13/Gng8/…	134
RETINA	GO:0050906	detection of stimulus involved in sensory perception	32/2296	72/12522	2.86244e-07	4.05613e-05	3.81964e-05	Adora1/Ano1/Asic2/Asic3/Atp2b2/Atp8a2/Bace1/Cacnb4/Cep250/Chrna5/Crb1/Ephb1/Gnat1/Gnat2/Gucy2f/Kcnk4/Mmp24/Ntsr1/Opn4/Pawr/Pcare/Pcdh15/Pigr/Prph2/Reep6/Rest/Rho/Scn1a/Slc12a2/Slc24a4/Tas1r2/Tulp1	32
RETINA	GO:0034329	cell junction assembly	98/2296	331/12522	2.94424e-07	4.05613e-05	3.81964e-05	Ace/Ache/Adgrb2/Adgrb3/Amigo1/Amigo2/Amigo3/App/Arvcf/Asic2/Bcr/Bsn/Cadm1/Camsap3/Cbln1/Cdh12/Cdh20/Cdh22/Cdh24/Cdh7/Cfl1/Cgn/Chrnb2/Cldn11/Cldn19/Cldn3/Cldn34c1/Cldn7/Clstn1/Clstn2/Cntn5/Cntnap2/Col16a1/Coro2b/Ctnnb1/Ctnnd2/Cux2/Dlg5/Efnb2/Ephb1/Fam107a/Farp1/Fgf13/Gabra1/Gabrb2/Gabrb3/Gabrg2/Gjb2/Gjb6/Gpbar1/Gpm6a/Grin1/Hopx/Ikbkb/Ldb1/Lhfpl4/Lrfn1/Lrp4/Lrrc24/Lrrc4b/Lrrn1/Lrtm2/Map4k4/Marveld3…	98
RETINA	GO:0031644	regulation of nervous system process	52/2296	144/12522	2.98409e-07	4.05613e-05	3.81964e-05	Abat/Adora1/App/Baiap2/Cartpt/Cbln1/Cckbr/Celf4/Chrna4/Chrna5/Chrnb2/Chrnb4/Cntnap2/Cux2/Dlgap1/Dlgap2/Dlgap3/Drd4/Fgf12/Fig4/Fmr1/Grin1/Grip2/Igsf11/Igsf9b/Kcnj10/Mag/Mgll/Ncam1/Neto1/Ngfr/Nos1/Nptx1/Nptx2/Nptxr/Ntsr1/Oxt/Pawr/Pclo/Prkcz/Rims1/Shank1/Shisa6/Slc8a3/Slc9a1/Tafa4/Tbc1d24/Tmem108/Tmem98/Unc13b/Wasf3/Zfp488	52
RETINA	GO:0006814	sodium ion transport	56/2296	164/12522	8.77531e-07	0.00010372	9.76731e-05	Ank3/Asic2/Asic3/Asic4/Atp1a1/Atp4b/Atp6v1b1/Catsper4/Cntn1/Commd3/Dmd/Drd2/Drd4/Fgf11/Fgf12/Fgf13/Fgf14/Fxyd4/Hcn2/Hcn3/Ikbkb/Kcne3/Kcnk1/Nalcn/Neto1/Neto2/Nkain3/Nos1/Pcsk9/Rangrf/Scn1a/Scn8a/Scnn1b/Scnn1g/Slc12a2/Slc17a4/Slc17a7/Slc20a1/Slc23a1/Slc24a1/Slc24a2/Slc24a4/Slc38a2/Slc4a10/Slc4a7/Slc4a8/Slc5a11/Slc5a2/Slc6a11/Slc6a17/Slc6a7/Slc8a3/Slc9a1/Slc9a5/Slc9a7/Wnk2	56
RETINA	GO:0009416	response to light stimulus	78/2296	254/12522	9.99113e-07	0.000115578	0.00010884	Abcc8/Agap3/App/Asic2/Atoh7/Atp8a2/B3gat1/B4galt2/Bax/Bmf/Brsk1/Cabp4/Cacnb4/Cep250/Cers1/Chrd/Chrnb2/Cntnap2/Crb1/Cry1/Cul4a/Dbh/Dcdc2a/Drd2/Ei24/Fbxl3/Fech/Fmr1/Gh/Gnat1/Gnat2/Gngt1/Grin1/Grk1/Guca1a/Guca1b/Gucy2f/Irx6/Kdm1a/Kras/Mapk10/Mapk8/Mc1r/Meis2/Mfap4/Mmp2/Mta1/N4bp1/Ndrg4/Neto1/Opn1mw/Opn1sw/Opn4/Pcare/Pde6b/Pde6c/Prkcd/Prph2/Rbm4/Rcvrn/Reep6/Rev1/Rgr/Rgs9/Rho/Rp1/Rrh/Sct/Slc1a2/Slc24a…	78
RETINA	GO:0051960	regulation of nervous system development	119/2296	433/12522	1.26086e-06	0.000139903	0.000131747	Abcc8/Ace/Ache/Adgrb2/Adgrb3/Amigo1/Amigo2/Amigo3/Anapc2/Asic2/Atf5/Baiap2/Bmp7/Bmpr1a/Brinp1/Camk2b/Casz1/Cbln1/Cdh4/Cdkl5/Chd7/Clstn1/Clstn2/Ctnnb1/Cux2/Cx3cl1/Daam2/Dab1/Dip2b/Dlg5/Dll1/Dll4/Dock7/Drd2/Dscam/Ephb1/Fezf1/Fgf13/Fgfr3/Fig4/Fmr1/Fstl4/Fzd3/Gh/Hes5/Hey2/Heyl/Itpka/Kdm1a/Kras/L1cam/Lrp2/Lrp4/Lrp6/Lrp8/Lrrc24/Lrrc4b/Lrrn1/Lrtm2/Mag/Map6/Mapk8/Metrn/Mfn1/Mt3/Myo5b/Ngfr/Nos1/Nrg1/Nsun5…	119
RETINA	GO:0035637	multicellular organismal signaling	39/2296	104/12522	3.04642e-06	0.000312517	0.000294296	Ank3/Cacna2d1/Cacnb4/Cacng3/Cacng7/Cartpt/Chrna4/Chrna5/Chrnb2/Chrnb4/Cldn19/Cntnap2/Dcdc2a/Dsc2/Ehd3/Fgf12/Fkbp1b/Fmr1/Gjd2/Gria1/Hcn2/Hcn3/Kcna5/Kcne1l/Kcne2/Kcne3/Kcnh2/Kcnma1/Kcnmb2/Mag/Myh14/Nfasc/Pak1/Pawr/Rangrf/Ryr2/Scn1a/Scn8a/Slc9a1	39
RETINA	GO:0045055	regulated exocytosis	67/2296	215/12522	3.25308e-06	0.000321582	0.000302832	Adcy1/Adora2b/Adra2a/Atp2a2/Bace1/Bcr/Cacnb4/Cadps/Cdk5r2/Chga/Chrm2/Chrna4/Chrna5/Chrnb2/Clnk/Cplx1/Cplx2/Cplx3/Cplx4/Doc2b/Drd2/Drd4/Dtnbp1/Erc2/Fmr1/Gab2/Gata2/Kcnb1/Kcnh1/Ncs1/Nppc/Nr3c2/Otof/Pclo/Pdpk1/Pex5l/Pou5f1/Prkca/Prrt2/Rab27a/Rest/Rims1/Rims4/Slc4a8/Snap25/Snapin/Sptbn2/Stx2/Stx3/Stxbp5/Stxbp5l/Sv2a/Syngr1/Synj1/Syt1/Syt13/Syt2/Syt3/Syt4/Syt5/Syt6/Syt7/Syt9/Trim9/Unc13a/Unc13b/Unc13c	67
RETINA	GO:0099565	chemical synaptic transmission, postsynaptic	31/2296	76/12522	4.10669e-06	0.000391721	0.000368882	Abat/Adora1/App/Baiap2/Cbln1/Celf4/Chrna4/Cntnap2/Cux2/Cx3cl1/Drd4/Gabrb3/Grin1/Grip2/Igsf11/Igsf9b/Insyn1/Mapk8ip2/Neto1/Ngfr/Ntsr1/Pclo/Prkcz/Rims1/Sez6/Shank1/Slc17a7/Slc8a3/Tbc1d24/Tmem108/Unc13b	31
RETINA	GO:0050803	regulation of synapse structure or activity	66/2296	214/12522	5.66983e-06	0.000513781	0.000483826	Adgrb2/Adgrb3/Amigo1/Amigo2/Amigo3/Anapc2/App/Arhgap44/Arhgef15/Asic2/Baiap2/C1ql3/Camk2b/Cbln1/Cdk5r1/Cdkl5/Cfl1/Chrnb2/Clstn1/Clstn2/Ctnna2/Cux2/Dgkb/Dlg5/Drd2/Dtnbp1/Ephb1/Farp1/Fmr1/Gpm6a/Grin1/Igsf9/Itpka/Kif1a/Lhfpl4/Lrfn1/Lrfn2/Lrp4/Lrp8/Lrrc24/Lrrc4b/Lrrn1/Lrtm2/Mdga2/Mfn1/Myo5b/Nectin1/Negr1/Ngef/Nptx1/Nrg2/Ntng2/Oxt/Pcdh8/Prkca/Ptn/Ptprd/Rims4/Sema4a/Slc17a7/Slitrk5/Slitrk6/Stau2/Sybu/T…	66
RETINA	GO:0051952	regulation of amine transport	32/2296	81/12522	6.48218e-06	0.000577764	0.000544078	Abat/Adora1/Adora2b/Arg1/Cartpt/Chga/Chrna4/Chrnb2/Drd2/Dtnbp1/Grm2/Hrh3/Kcnb1/Npy5r/Ntsr1/Oxt/Pcp4/Rab3b/Slc12a2/Slc15a1/Slc43a2/Slc7a5/Sv2a/Syt1/Syt13/Syt2/Syt3/Syt4/Syt5/Syt6/Syt7/Syt9	32
RETINA	GO:0034765	regulation of ion transmembrane transport	99/2296	360/12522	9.49889e-06	0.00080696	0.000759911	Abcc8/Amigo1/Ank3/App/Arg1/Asic2/Atp4b/Bax/Cabp1/Cabp4/Cabp5/Cacna2d1/Cacna2d2/Cacna2d3/Cacnb4/Cacng3/Cacng7/Catsper4/Cfl1/Chd7/Chrna4/Clic6/Cx3cl1/Dmd/Drd2/Drd4/Ehd3/Fgf11/Fgf12/Fgf13/Fgf14/Fhl1/Fkbp1b/Fmr1/Fxyd4/Grin1/Hcn2/Hcn3/Ikbkb/Kcna4/Kcna5/Kcna6/Kcnb1/Kcnb2/Kcnc1/Kcnc2/Kcnc3/Kcne1l/Kcne2/Kcne3/Kcng1/Kcng4/Kcnh1/Kcnh2/Kcnh5/Kcnip4/Kcnj10/Kcnj11/Kcnj3/Kcnj4/Kcnk4/Kcnma1/Kcnq3/Kcns1/Kcnv2/Lr…	99
RETINA	GO:0001764	neuron migration	48/2296	144/12522	1.08999e-05	0.000911734	0.000858576	Acap3/Astn1/Auts2/Bax/Camk2b/Cdk5r1/Cdk5r2/Cdkl5/Celsr2/Ctnna2/Ctnnb1/Dab1/Dcc/Dcdc2a/Drd2/Fat3/Fezf1/Fgf13/Fzd3/Gas6/Gata2/Gfra3/Gpm6a/Gpr173/Igsf10/Itga3/Mapk8/Mdga2/Ndnf/Neo1/Neurod4/Nexmif/Nr2f2/Nrg1/Nrg3/Nsmf/Ntng1/Ntng2/Plxnb2/Pomgnt2/Prrxl1/Ptprz1/Scrt1/Sh3rf1/Shtn1/Tbc1d24/Unc5c/Unc5d	48
RETINA	GO:0050433	regulation of catecholamine secretion	22/2296	48/12522	1.11424e-05	0.000917899	0.000864382	Abat/Adora2b/Cartpt/Chga/Chrna4/Chrnb2/Drd2/Dtnbp1/Grm2/Hrh3/Kcnb1/Oxt/Pcp4/Syt1/Syt13/Syt2/Syt3/Syt4/Syt5/Syt6/Syt7/Syt9	22
RETINA	GO:0050807	regulation of synapse organization	64/2296	210/12522	1.19639e-05	0.000970863	0.000914257	Adgrb2/Adgrb3/Amigo1/Amigo2/Amigo3/Anapc2/App/Arhgap44/Arhgef15/Asic2/Baiap2/C1ql3/Camk2b/Cbln1/Cdk5r1/Cdkl5/Cfl1/Chrnb2/Clstn1/Clstn2/Ctnna2/Cux2/Dgkb/Dlg5/Drd2/Dtnbp1/Ephb1/Farp1/Fmr1/Gpm6a/Grin1/Igsf9/Itpka/Kif1a/Lhfpl4/Lrfn1/Lrfn2/Lrp4/Lrp8/Lrrc24/Lrrc4b/Lrrn1/Lrtm2/Mdga2/Mfn1/Myo5b/Nectin1/Negr1/Ngef/Nptx1/Nrg2/Ntng2/Oxt/Pcdh8/Prkca/Ptn/Ptprd/Rims4/Sema4a/Slitrk5/Slitrk6/Stau2/Tanc1/Zfp804a	64
RETINA	GO:1903305	regulation of regulated secretory pathway	46/2296	137/12522	1.33293e-05	0.00103925	0.000978657	Adcy1/Adora2b/Adra2a/Atp2a2/Bace1/Bcr/Cacnb4/Cadps/Cdk5r2/Chrm2/Chrna4/Chrna5/Chrnb2/Doc2b/Drd2/Drd4/Dtnbp1/Fmr1/Gab2/Gata2/Kcnb1/Kcnh1/Ncs1/Nppc/Nr3c2/Pdpk1/Pou5f1/Prkca/Rab27a/Rest/Rims1/Rims4/Slc4a8/Snapin/Stxbp5/Stxbp5l/Syt1/Syt13/Syt2/Syt3/Syt4/Syt5/Syt6/Syt7/Syt9/Trim9	46
RETINA	GO:0050890	cognition	76/2296	262/12522	1.38933e-05	0.00106391	0.00100188	Abcc8/Adcy1/Adcy3/Adgrb3/Adora1/App/B3gat1/B4galt2/Bace1/Brinp1/Brsk1/Btbd9/Camk2n1/Camk4/Chd7/Chrd/Chrm1/Chrna4/Chrnb2/Chst10/Cntnap2/Ctnnd2/Cux2/Dbh/Dcdc2a/Dgcr2/Drd2/Drd4/Fam107a/Fgf13/Foxo6/Fzd9/Gabrb3/Glp1r/Gria1/Grin1/Hrh3/Itga3/Kmt2b/Kras/Mapk8ip2/Meis2/Mfsd2a/Mgat3/Ncam1/Ndrg4/Neto1/Nptx2/Nrg1/Nrxn2/Nsun5/Ntsr1/Paip2/Pak1/Pak6/Prkca/Prkcz/Prrt1/Ptn/Ptprz1/Sct/Shank1/Shc3/Slc11a2/Slc12a5/S…	76
RETINA	GO:0030534	adult behavior	44/2296	132/12522	2.49581e-05	0.00183375	0.00172683	Abat/App/Atp6v1b1/Btbd9/Cacnb4/Cartpt/Cdh23/Chd7/Chrna4/Chrna5/Chrnb2/Chrnb4/Cntnap2/Dab1/Dbh/Drd2/Drd4/Fgf12/Fgf14/Gabrg2/Grin1/Grm2/Homer2/Kcnj10/Kcnma1/Nos1/Nrxn2/Ntsr1/Pbx3/Pcdh15/Scn1a/Scn8a/Sdk1/Sez6/Sez6l/Sez6l2/Shank1/Slc1a2/Slitrk5/Slitrk6/Sptbn2/Tmod1/Tpgs1/Unc79	44
RETINA	GO:0019226	transmission of nerve impulse	26/2296	64/12522	2.62455e-05	0.00187759	0.00176812	Ank3/Cacnb4/Cacng3/Cacng7/Cartpt/Chrna4/Chrna5/Chrnb2/Chrnb4/Cldn19/Cntnap2/Dcdc2a/Fgf12/Fkbp1b/Fmr1/Gjd2/Gria1/Kcnma1/Kcnmb2/Mag/Myh14/Nfasc/Pak1/Pawr/Scn1a/Scn8a	26
RETINA	GO:1901888	regulation of cell junction assembly	54/2296	174/12522	3.21137e-05	0.00221015	0.00208129	Ace/Adgrb2/Adgrb3/Amigo1/Amigo2/Amigo3/App/Asic2/Camsap3/Cbln1/Cfl1/Chrnb2/Cldn19/Cldn3/Clstn1/Clstn2/Cntnap2/Col16a1/Cux2/Dlg5/Ephb1/Fam107a/Farp1/Gpbar1/Grin1/Hopx/Ikbkb/Ldb1/Lhfpl4/Lrfn1/Lrrc24/Lrrc4b/Lrrn1/Lrtm2/Map4k4/Mdga2/Myoc/Nectin1/Negr1/Nptx1/Nrg2/Ntng2/Oxt/Prkca/Ptpra/Ptprd/Sema4a/Slitrk5/Slitrk6/Slk/Snai1/Stau2/Thy1/Tjp1	54
RETINA	GO:1901632	regulation of synaptic vesicle membrane organization	8/2296	10/12522	3.99406e-05	0.00261635	0.0024638	Cplx1/Cplx2/Cplx3/Prrt2/Syt1/Syt2/Syt7/Syt9	8
RETINA	GO:0035418	protein localization to synapse	28/2296	73/12522	4.54758e-05	0.00290885	0.00273925	Arhgap44/Asic2/Baiap2/Bsn/Cacng3/Cacng7/Clstn1/Cplx1/Dlg2/Dlgap1/Grin1/Grip2/Hras/Lgi1/Mapk10/Nphs1/Nptx1/Nptx2/Nptxr/Nrxn2/Nsg1/Pclo/Prkcz/Shank1/Snap25/Stau2/Stx3/Zdhhc2	28
RETINA	GO:0050767	regulation of neurogenesis	95/2296	357/12522	5.76436e-05	0.00356146	0.00335381	Abcc8/Ace/Ache/Amigo1/Anapc2/Atf5/Baiap2/Bmp7/Bmpr1a/Brinp1/Camk2b/Casz1/Cdh4/Cdkl5/Chd7/Ctnnb1/Cux2/Cx3cl1/Daam2/Dab1/Dip2b/Dll1/Dll4/Dock7/Drd2/Dscam/Fezf1/Fgf13/Fgfr3/Fmr1/Fstl4/Fzd3/Gh/Hes5/Hey2/Heyl/Itpka/Kdm1a/Kras/L1cam/Lrp2/Lrp4/Lrp8/Mag/Map6/Mapk8/Metrn/Mfn1/Mt3/Myo5b/Nos1/Nrg1/Pak1/Parp6/Plxnb1/Plxnb2/Plxnc1/Prox1/Prtg/Ptn/Ptpra/Ptprd/Ptprz1/Rassf10/Rest/Rnd2/Rnf112/Rtn4r/Sema3g/Sema4a/…	95
RETINA	GO:0021700	developmental maturation	71/2296	252/12522	7.36784e-05	0.00435424	0.00410037	Actl6b/Adgrb3/Aldh1a2/Anapc2/Ank3/App/Arhgef15/Bfsp1/Bfsp2/Bhlha15/Camk2b/Catsper4/Cbfb/Ccr6/Cdk5r1/Cdk5r2/Cdkn1c/Clstn1/Cntnap2/Ctnnb1/Dlg2/Fgfr3/Gata2/Gldn/Grin1/Grip2/Hba-x/Hes5/Ift80/Igsf21/Kcnb1/Kcnma1/Mmp2/Mreg/Myoc/Nfasc/Nppc/Nrg2/Pde3a/Phospho1/Plxnb1/Ptbp3/Ptprn/Rac3/Reck/Ret/Rflna/Rflnb/Ropn1/Runx2/Sez6/Sez6l/Sez6l2/Shank1/Six3/Slc17a7/Slc24a4/Snapin/Sox8/Sybu/Syt4/Tcp11/Tdrd5/Tssk3/Tus…	71
RETINA	GO:0007420	brain development	122/2296	484/12522	7.8014e-05	0.00452943	0.00426535	Ak8/Aldh1a2/Aldh1a3/Amigo1/Amigo2/Amigo3/App/Arhgap35/Arnt2/Atf5/Atp2b2/B4galt2/Bax/Bcr/Bhlhe22/Bmp7/Bmpr1a/Bptf/Cadm2/Cbln1/Ccdc85c/Cdk5r1/Cdk5r2/Celsr2/Cenpf/Cers1/Cfap43/Chd5/Chd7/Chrd/Chrnb2/Cited1/Cntn1/Cntnap2/Crtac1/Ctnna2/Ctnnb1/Cul5/Dab1/Dlg5/Dll1/Dock7/Drd2/Dscaml1/Ephb1/Epor/Fabp7/Faim2/Fezf1/Fgf13/Fgfr3/Foxj1/Fzd3/Gabrb3/Gas8/Gata2/Grin1/Hes5/Hprt/Irs2/Kdm1a/Kif1a/Kras/Ldb1/Llgl1/Lrp2…	122
RETINA	GO:1902476	chloride transmembrane transport	15/2296	31/12522	0.00013092	0.00697853	0.00657166	Ano1/Casr/Gabra1/Gabra4/Gabrb2/Gabrb3/Gabrd/Gabrg2/Gabrg3/Gabrr3/Slc12a2/Slc12a5/Slc12a8/Slc26a5/Slc4a8	15
RETINA	GO:0016048	detection of temperature stimulus	11/2296	19/12522	0.000135845	0.00717075	0.00675266	Adora1/Ano1/Asic3/Ephb1/Mmp24/Ngfr/Ntsr1/Opn4/Pawr/Prrxl1/Rho	11
RETINA	GO:0046530	photoreceptor cell differentiation	23/2296	59/12522	0.000159598	0.00816775	0.00769154	Cabp4/Casz1/Cnga3/Crb1/Fscn2/Gnat1/Gnat2/Gngt1/Grk1/Mfsd2a/Nr2e3/Otx2/Pcare/Pde6c/Prph2/Ptn/Rp1/Rp1l1/Rpgrip1/Slc4a7/Sox8/Thy1/Tulp1	23
RETINA	GO:0051588	regulation of neurotransmitter transport	35/2296	105/12522	0.000162243	0.00816775	0.00769154	Adcy1/Adora2b/Adra2a/Atp2a2/Bace1/Cacnb4/Chrm2/Chrna4/Chrna5/Chrnb2/Cplx1/Cplx2/Cplx3/Cplx4/Drd2/Drd4/Dtnbp1/Fmr1/Kcnc3/Kcnh1/Ncs1/Nos1/Nr3c2/Prkca/Rab3b/Rims1/Rims4/Slc30a1/Slc4a8/Snapin/Stxbp5/Stxbp5l/Syt1/Syt4/Unc13a	35
RETINA	GO:0007626	locomotory behavior	53/2296	180/12522	0.000174785	0.00871839	0.00821007	Abat/Abca2/Aldh1a3/App/Astn1/Atp2b2/B4galt2/Btbd9/Cacnb4/Cdh23/Chd7/Chrna4/Chrnb2/Chrnb4/Cntn1/Cntnap2/Dab1/Dbh/Drd2/Drd4/Dscam/Espn/Fgf12/Fgf14/Fig4/Gnao1/Grin1/Hprt/Kcnj10/Kcnma1/Lsamp/Mapk10/Mta1/Negr1/Npas3/Npy1r/Nrg1/Ntsr1/Olfm2/Pak6/Pbx3/Pcdh15/Rasd2/Scn1a/Scn8a/Sez6/Sez6l/Sez6l2/Slc4a10/Slitrk6/Snap25/Sobp/Tmod1	53
RETINA	GO:0060284	regulation of cell development	116/2296	467/12522	0.00021925	0.0107393	0.0101132	Abcc8/Ace/Ache/Adgra2/Amigo1/Anapc2/Ap1ar/Atf5/Axin2/Bad/Baiap2/Bcar1/Bmp7/Bmpr1a/Brinp1/Camk2b/Casz1/Cdh4/Cdkl5/Chd7/Cib1/Ctnnb1/Cux2/Cx3cl1/Daam2/Dab1/Dip2b/Dll1/Dll4/Dock7/Drd2/Dscam/Fezf1/Fgf13/Fgfr3/Fmr1/Fstl4/Fzd3/Gh/Gpr68/Grip2/Hes5/Hey2/Heyl/Ikbkb/Itpka/Kdm1a/Kras/L1cam/Lrp2/Lrp4/Lrp6/Lrp8/Mag/Map6/Mapk8/Metrn/Mfn1/Mt3/Myo5b/Myoc/Nos1/Nppc/Nrg1/Pak1/Parp6/Pde3a/Plxnb1/Plxnb2/Plxnc1/Prox1/…	116
RETINA	GO:1903539	protein localization to postsynaptic membrane	19/2296	46/12522	0.000242338	0.0115217	0.0108499	Arhgap44/Cacng3/Cacng7/Clstn1/Cplx1/Dlg2/Grin1/Grip2/Hras/Lgi1/Mapk10/Nptx1/Nptx2/Nptxr/Nsg1/Prkcz/Snap25/Stx3/Zdhhc2	19
RETINA	GO:0055075	potassium ion homeostasis	13/2296	26/12522	0.0002437	0.0115217	0.0108499	Atp1a1/Atp4b/Atp6v1b1/Kcna5/Kcnh2/Kcnj10/Kcnma1/Nr3c2/Scnn1b/Slc12a2/Slc12a5/Slc12a8/Upk3a	13
RETINA	GO:0099500	vesicle fusion to plasma membrane	12/2296	23/12522	0.000253876	0.0118993	0.0112056	Cplx1/Cplx2/Cplx3/Prrt2/Snap25/Snapin/Stx2/Stx3/Syt1/Syt2/Syt7/Syt9	12
RETINA	GO:0007405	neuroblast proliferation	21/2296	54/12522	0.000316247	0.0143286	0.0134932	Acsl6/Ctnnb1/Cx3cl1/Dock7/Drd2/Fgf13/Fzd3/Fzd9/Gh/Hhip/Kdm1a/Lrp6/Mapk8/Neurod4/Plxnb2/Prox1/Ptn/Six3/Smarcd3/Vegfc/Vsx2	21
RETINA	GO:0031338	regulation of vesicle fusion	12/2296	24/12522	0.000423401	0.0182701	0.0172049	Cplx1/Cplx2/Cplx3/Doc2b/Prrt2/Syt1/Syt2/Syt3/Syt4/Syt7/Syt9/Trim9	12
RETINA	GO:0046676	negative regulation of insulin secretion	15/2296	34/12522	0.000464999	0.0191785	0.0180603	Abcc8/Adra2a/Chga/Drd2/Fkbp1b/Inhbb/Jagn1/Kcnb1/Kcnj11/Nos1/Pde1c/Pde4c/Rest/Srebf1/Stxbp5l	15
RETINA	GO:0048709	oligodendrocyte differentiation	26/2296	76/12522	0.000692684	0.0267101	0.0251528	Abca2/Cntn1/Cntnap2/Ctnnb1/Daam2/Dusp15/Eif2b4/Fgfr3/Hes5/Kcnj10/Mag/Neurod4/Nrg1/Nsun5/Otx2/Ptn/Ptpra/Ptprz1/Slc45a3/Slc8a3/Sox8/Suz12/Tmem98/Trp73/Wasf3/Zfp488	26
RETINA	GO:0099601	regulation of neurotransmitter receptor activity	19/2296	50/12522	0.000841859	0.0315668	0.0297263	App/Cacng3/Cacng7/Cfl1/Chrna4/Dlgap1/Dlgap2/Dlgap3/Mapk8ip2/Neto1/Neto2/Nptx1/Nptx2/Nptxr/Prrt1/Rgs9/Shank1/Shisa6/Shisa8	19
RETINA	GO:0009914	hormone transport	67/2296	254/12522	0.000869327	0.0323735	0.030486	Abat/Abcc8/Abcg1/Adm/Adora1/Adra2a/Ano1/Bad/Brsk2/C1qtnf12/Camk2n1/Cartpt/Casr/Cckbr/Chd7/Chga/Cpe/Cplx1/Cplx3/Cry1/Doc2b/Drd2/Ecrg4/Edn2/Fkbp1b/Foxd1/Glp1r/Glud1/Gpr27/Gpr68/Hnf4a/Ildr2/Inhbb/Irs2/Jagn1/Kcnb1/Kcnj11/Kdm5b/Lrp2/Myrip/Nell2/Neurod1/Nkx3-1/Nos1/Npy1r/Nrg1/Pclo/Pde1c/Pde4c/Pex5l/Ptprn/Rasl10b/Rbm4/Rest/Sct/Sidt2/Slc16a1/Slc7a5/Snap25/Srebf1/Stxbp4/Stxbp5l/Sybu/Syt7/Syt9/Tm7sf3/Trpv4	67
RETINA	GO:0010817	regulation of hormone levels	92/2296	370/12522	0.000912469	0.033749	0.0317812	Abat/Abcc8/Abcg1/Ace/Adm/Adora1/Adra2a/Aldh1a2/Aldh1a3/Ano1/Atp1a1/Bad/Brsk2/C1qtnf12/Camk2n1/Cartpt/Casr/Cckbr/Chd7/Chga/Chst10/Corin/Cpe/Cplx1/Cplx3/Cry1/Cyp26b1/Doc2b/Drd2/Ecrg4/Edn2/Fkbp1b/Foxd1/Gcnt4/Gfi1/Gh/Glp1r/Glud1/Gnb3/Gpr27/Gpr68/H2-Ke6/Hnf4a/Ildr2/Inhbb/Irs2/Jagn1/Kcnb1/Kcnj11/Kcnma1/Kdm5b/Lrp2/Myrip/Nell2/Neurod1/Nkx3-1/Nos1/Npy1r/Nrg1/Pclo/Pcsk1/Pcsk1n/Pcsk2/Pcsk5/Pde1c/Pde4c/Pdgfr…	92
RETINA	GO:0120316	sperm flagellum assembly	12/2296	26/12522	0.00105244	0.0373995	0.0352189	Cep131/Cfap206/Cfap43/Cfap69/Dzip1/Ift81/Klc3/Spag6/Tpgs1/Ttll1/Ttll5/Ube2b	12
RETINA	GO:0072148	epithelial cell fate commitment	7/2296	11/12522	0.00113996	0.0392277	0.0369406	Chrd/Dll1/Fgfr3/Neurod1/Nr2f2/Prox1/Sostdc1	7
RETINA	GO:0098739	import across plasma membrane	41/2296	141/12522	0.00117932	0.0399812	0.0376502	Acsl6/Arg1/Atp1a1/Atp4b/Cnga3/Folr1/Hcn2/Irs2/Kcne2/Kcnh2/Kcnj10/Kcnj11/Kcnj3/Kcnj4/Lrp2/Lrrc8e/Ntsr1/Pawr/Prkcd/Ramp3/Scnn1b/Scnn1g/Slc11a2/Slc12a2/Slc12a5/Slc12a8/Slc15a1/Slc1a2/Slc24a2/Slc24a4/Slc30a1/Slc43a2/Slc5a2/Slc7a5/Slc8a3/Slc9a1/Slc9a5/Slc9a7/Trpv4/Tspo2/Wnk2	41
RETINA	GO:0061311	cell surface receptor signaling pathway involved in heart development	11/2296	23/12522	0.00118118	0.0399812	0.0376502	Bmpr1a/Chrd/Ctnnb1/Dll1/Dll4/Hey2/Jag1/Lrp6/Mesp1/Snai1/Vangl2	11
RETINA	GO:0003208	cardiac ventricle morphogenesis	20/2296	55/12522	0.00118392	0.0399812	0.0376502	Bmpr1a/Chd7/Cpe/Ctnnb1/Dll4/Epor/Fgf9/Hey2/Heyl/Jag1/Lrp2/Mesp1/Myh7/Npy5r/Nrg1/Prox1/Rxra/Ryr2/Smarcd3/Tnni1	20
RETINA	GO:0003341	cilium movement	32/2296	103/12522	0.00119848	0.0402231	0.0378779	Adcy3/Ash1l/Camsap3/Catsper4/Ccdc63/Ccr6/Celsr2/Cep131/Cfap206/Cfap298/Cfap43/Cfap69/Dnaaf1/Dnah7b/Dync1h1/Dzip1/Gas2l2/Gas8/Ift81/Klc3/Ldhc/Nsun7/Prdm14/Ropn1/Spag6/Tekt1/Tekt5/Tpgs1/Ttll1/Ttll3/Ttll5/Ube2b	32
