## Supplemental Tables for "Aerobic glycolysis and lactate regulate histone H3K18Lactylation occupancy to fine-tune gene expression in developing and mature retina": Table S8.xlsx

### Sheet: Sheet1
Cluster	ID	Description	GeneRatio	BgRatio	pvalue	p.adjust	qvalue	geneID	Count	Ratio
Posi-cor	GO:0045494	photoreceptor cell maintenance	21/1671	45/15898	7.86179e-10	1.43976e-06	1.28078e-06	Abca4/Bbs2/Bbs4/Bsg/Cln8/Cngb1/Crb1/Crb2/Crocc/Mak/Map1a/Mkks/Nxnl1/Nxnl2/Pde6a/Prom1/Rho/Rp1/Rp1l1/Tub/Tulp1	21	0.0125673
Posi-cor	GO:0048488	synaptic vesicle endocytosis	20/1671	66/15898	8.42386e-06	0.000961274	0.000855133	Ap3d1/Btbd8/Dnm1/Dnm3/Fcho2/Grn/Itsn1/Itsn2/Napb/Pacsin1/Pip5k1c/Ppp3cc/Scamp5/Sh3gl2/Slc17a7/Sncb/Synj1/Syt1/Tbc1d24/Vamp2	20	0.0119689
Posi-cor	GO:0007602	phototransduction	12/1671	29/15898	1.64012e-05	0.00146817	0.00130606	Cabp4/Cngb1/Gnat1/Gngt1/Grk1/Guca1a/Guca1b/Pde6c/Rcvrn/Rdh11/Rho/Rs1	12	0.00718133
Posi-cor	GO:0008089	anterograde axonal transport	15/1671	43/15898	1.72606e-05	0.00148171	0.00131811	Agtpbp1/Ap3d1/Borcs5/Caly/Dtnbp1/Kif1a/Kif1c/Madd/Map1a/Map2/Mecp2/Mgarp/Rab21/Sybu/Terf2	15	0.00897666
Posi-cor	GO:0030100	regulation of endocytosis	42/1671	209/15898	2.69071e-05	0.00214243	0.00190587	Aak1/Abca7/Actn4/Add1/Ahi1/Ap2a1/Apela/Appl2/Caly/Cbll1/Clu/Dnm1/Drd4/Dtnbp1/Ehd4/Hfe/Hip1r/Insr/Iqsec1/Itsn1/Lrp2/Napb/Neu3/Nr1h3/Nsf/Pacsin1/Pacsin2/Pacsin3/Pip5k1c/Ppp3cc/Ppt1/Rab21/Rab4a/Rabgef1/Rit2/Scamp5/Sh3gl2/Slc17a7/Smpd1/Snph/Synj1/Unc119	42	0.0251346
Posi-cor	GO:0006094	gluconeogenesis	18/1671	60/15898	2.74157e-05	0.00215174	0.00191415	Aldoc/Atf3/Crtc2/Cry1/Dgat2/Eno2/Fam3c/Gnmt/Gpi1/Hif1a/Pck2/Pcx/Per2/Pgam1/Sesn2/Slc39a14/Tpi1/Zfp692	18	0.010772
Posi-cor	GO:0070507	regulation of microtubule cytoskeleton organization	33/1671	152/15898	3.87782e-05	0.0027956	0.00248691	Apc2/Arl2/Bicd2/Camsap1/Ccsap/Cdk2ap2/Cep97/Clip1/Cyld/Dixdc1/Dync1h1/Eml2/Eml3/Gas2l1/Gpsm2/Hspa1a/Hspa1b/Map1a/Map1b/Map2/Mapk15/Mapre2/Mapre3/Mecp2/Mid1ip1/Parp3/Pkd1/Rangrf/Rassf1/Rp1/Sgk1/Traf3ip1/Wdr47	33	0.0197487
Posi-cor	GO:0044262	cellular carbohydrate metabolic process	47/1671	249/15898	4.90684e-05	0.00336977	0.00299769	Adipor1/Adora2b/B4galt1/Bpnt1/Braf/Cry1/Dgat2/Epm2a/Ext1/Fam3c/Foxk1/Gabarapl1/Gk/Gnmt/Got1/Gsk3a/Hdac4/Hif1a/Hk2/Ier3/Il6st/Inpp1/Inpp4b/Insr/Ip6k1/Mecp2/Ncoa2/Nfe2l1/Nhlrc1/Nupr1/Pck2/Per2/Pfkm/Phka2/Ppargc1a/Ppip5k1/Ppp1r3c/Prkce/Pygl/Pygm/Rora/Sesn2/Stat3/Stk40/Synj1/Tpi1/Zfp692	47	0.0281269
Posi-cor	GO:0009065	glutamine family amino acid catabolic process	10/1671	24/15898	7.84897e-05	0.00490026	0.00435919	Aldh4a1/Arg2/Asrgl1/Fah/Gls/Gls2/Got1/Got2/Oat/Prodh	10	0.00598444
Posi-cor	GO:0061621	canonical glycolysis	8/1671	16/15898	8.67878e-05	0.00516639	0.00459593	Aldoa/Eno2/Foxk1/Gpi1/Pfkm/Pfkp/Pkm/Tpi1	8	0.00478755
Posi-cor	GO:0050908	detection of light stimulus involved in visual perception	9/1671	20/15898	8.74544e-05	0.00516639	0.00459593	Cacna2d4/Cngb1/Crb1/Gnat1/Gucy2f/Pcare/Prph2/Reep6/Tulp1	9	0.005386
Posi-cor	GO:0032868	response to insulin	41/1671	214/15898	0.00010298	0.0059555	0.00529791	Ache/Adipor1/Akt3/Appl2/Atp2b1/Bcar1/C2cd5/Ccnd3/Cry1/Cry2/Esrra/Fer/Gsk3a/Hdac9/Insr/Kank1/Klf15/Lpin1/Lpin2/Meak7/Mzb1/Ncoa2/Pck2/Pkm/Prkcz/Rela/Scap/Scly/Sesn2/Sgk1/Sik2/Slc25a33/Slc27a4/Slc39a14/Socs7/Stxbp3/Tns2/Trib3/Vamp2/Vps13c/Wdtc1	41	0.0245362
Posi-cor	GO:0046548	retinal rod cell development	7/1671	13/15898	0.000135424	0.00751537	0.00668555	Ahi1/Bbs4/Nrl/Ntrk2/Rorb/Rp1/Rpgrip1	7	0.00418911
Posi-cor	GO:0008090	retrograde axonal transport	9/1671	22/15898	0.000213081	0.0107401	0.00955418	Agtpbp1/Caly/Dync1h1/Kif1a/Kif1c/Map1a/Mecp2/Mgarp/Tmem108	9	0.005386
Posi-cor	GO:0048871	multicellular organismal homeostasis	72/1671	453/15898	0.000223955	0.0111855	0.00995047	Abca4/Ache/Acvr2b/Adcy6/Add1/Adipor1/Akap11/Akt3/Alpl/Ampd3/Appl2/Aqp1/Bbs2/Bbs4/Bcl2/Bscl2/Bsg/Car2/Cln8/Cngb1/Col11a2/Crb1/Crb2/Crocc/Crtc3/Ddit3/Def8/Dync1h1/Edn2/Elovl6/Ext1/Flcn/Gcnt2/Hfe/Homer1/Ip6k1/Kmt2a/Lpin1/Mak/Map1a/Mkks/Napepld/Nr1d2/Nr1h3/Nr4a3/Nxnl1/Nxnl2/Pde6a/Per2/Plekhm1/Ppargc1a/Ppargc1b/Ppp1r13l/Prkab1/Prom1/Pwwp2b/Rho/Rp1/Rp1l1/Scd1/Scnn1a/Sh3gl2/Slc11a2/Srf/Stat3/Stk39/Tjp2/…	72	0.043088
Posi-cor	GO:0035845	photoreceptor cell outer segment organization	7/1671	14/15898	0.000246273	0.0121894	0.0108435	Ahi1/Bbs4/Cngb1/Crb1/Pcare/Prph2/Rp1	7	0.00418911
Posi-cor	GO:0031503	protein-containing complex localization	36/1671	191/15898	0.000367298	0.0172473	0.0153429	Akap6/Ap2a1/Ap2a2/Ap3d1/Arl3/Caly/Clstn1/Dlg1/Dnm3/Drd4/Fuz/Grip2/Gripap1/Ift172/Iqsec1/Kif17/Kif3b/Klc3/Klhl21/Mak/Myo5b/Nptn/Pacsin1/Pip5k1c/Prkcz/Pura/Ralgapb/Rps15/Snap25/Ssx2ip/Stx3/Synj1/Terf2/Traf3ip1/Tub/Vamp2	36	0.021544
Posi-cor	GO:0032436	positive regulation of proteasomal ubiquitin-dependent protein catabolic process	20/1671	85/15898	0.000413722	0.0182011	0.0161914	Axin2/Bbs7/Clu/Ddrgk1/Dnajb2/Dvl1/Fzr1/Gsk3a/Herpud1/Hspa1a/Hspa1b/Hspbp1/Mapk9/Nub1/Prickle1/Psen2/Rnf14/Socs5/Stub1/Trib3	20	0.0119689
Posi-cor	GO:1902018	negative regulation of cilium assembly	7/1671	15/15898	0.000419937	0.0182748	0.0162569	Cep97/Limk2/Mak/Map4/Mphosph9/Tbc1d30/Tesk1	7	0.00418911
Posi-cor	GO:0015800	acidic amino acid transport	16/1671	61/15898	0.000422653	0.0182748	0.0162569	Apba1/Cln8/Dtnbp1/Epm2a/Hrh3/Lrrc8d/Lrrc8e/Ntrk2/Per2/Rab3gap1/Slc17a7/Slc1a2/Slc1a7/Slc25a12/Slc9a3r1/Stxbp1	16	0.0095751
Posi-cor	GO:0055088	lipid homeostasis	29/1671	144/15898	0.000431022	0.0183568	0.0163299	Abcg1/Abcg4/Abhd4/Abhd8/Apob/Atp13a2/Cln8/Dgat2/Ephx2/Fitm2/Got1/Gramd1b/Hdac9/Lima1/Med13/Mylip/Nfe2l1/Nr1d2/Nr1h3/Pnpla2/Pnpla3/Raly/Rora/Rtn4/Scarb1/Scd1/Sesn2/Soat1/Zbtb20	29	0.0173549
Posi-cor	GO:0060249	anatomical structure homeostasis	48/1671	280/15898	0.00044484	0.0187857	0.0167114	Abca4/Add1/Akt3/Aldoa/Atp2a2/Bbs2/Bbs4/Bcl2/Bsg/Car2/Car7/Cln8/Cngb1/Col11a2/Crb1/Crb2/Crocc/Cx3cl1/Def8/Ext1/Gcnt2/Hif1a/Homer1/Immt/Kmt2a/Mak/Map1a/Mink1/Mkks/Nxnl1/Nxnl2/Pde6a/Pfkm/Plekhm1/Ppargc1b/Prom1/Psen2/Rho/Rp1/Rp1l1/Sh3gl2/Slc17a7/Srf/Stk39/Tjp2/Trp53inp2/Tub/Tulp1	48	0.0287253
Posi-cor	GO:1902904	negative regulation of supramolecular fiber organization	31/1671	158/15898	0.000447929	0.0187857	0.0167114	Add1/Add3/Apc2/Arap1/Arfgef1/Bbs4/Camsap1/Carmil1/Clu/Dmtn/Eml2/Flii/Gas2l1/Hip1r/Kank1/Lima1/Map1a/Map1b/Map2/Mid1ip1/Mkks/Mphosph8/Rhpn1/Rhpn2/Rp1/Sgk1/Sptb/Sptbn1/Ssh1/Vbp1/Wdr47	31	0.0185518
Posi-cor	GO:0016358	dendrite development	49/1671	288/15898	0.000465893	0.0193267	0.0171927	Ache/Ankrd27/Bbs4/Btbd3/Camk1d/Caprin2/Cdkl3/Cdkl5/Clip1/Cpeb3/Cux2/D16Ertd472e/Dnm3/Dtnbp1/Dvl1/Fbxo31/Gorasp1/Grn/Gsk3a/Hprt/Igsf9/Iqsec1/Itsn1/Kif1a/Map1a/Map1b/Map2/Mapk8ip2/Mecp2/Mef2a/Mef2c/Mgarp/Mink1/Myo5b/Neurl1a/Ntrk2/Pacsin1/Pak4/Pdlim5/Rab21/Rapgef2/Rock2/Sarm1/Sgk1/Slc11a2/Slc12a5/Strn/Tbc1d24/Tulp1	49	0.0293238
Posi-cor	GO:0010256	endomembrane system organization	69/1671	441/15898	0.000471841	0.0193455	0.0172094	Abca7/Abcg1/Ank3/Ap1b1/Ap3d1/Aqp1/Arfgef1/Atp2a2/AU040320/Cacna1s/Cdan1/Clu/Coro7/Cplx3/Crb1/Degs1/Dnajc28/Dnm1/Dtnbp1/Ehd3/Eif2ak3/Emc7/Emc9/Epb41l3/Esyt2/Golga2/Gorasp1/Gorasp2/Gramd2/Hook2/Laptm4b/Lemd2/Mafb/Mapk15/Myh9/Osbpl2/Pacsin1/Pacsin2/Pacsin3/Pi4k2a/Plekhf2/Plekhm2/Prkd1/Psap/Ptprn/Rab30/Rab3a/Rab3gap1/Rab3gap2/Reep2/Rtn4/Sec16a/Sh3gl2/Slc9a3r1/Smpd1/Snap25/Sptb/Sptbn1/Stx3/Stxbp1/Syne…	69	0.0412926
Posi-cor	GO:2000300	regulation of synaptic vesicle exocytosis	19/1671	80/15898	0.000504252	0.0202939	0.0180531	Adcy1/Adora2b/Adra2a/Apba1/Atp2a2/Bace1/Braf/Drd4/Dtnbp1/Dvl1/Git2/Nr3c2/Prepl/Prkce/Rab3a/Rab3gap1/Slc4a8/Stxbp5l/Syt1	19	0.0113704
Posi-cor	GO:0010827	regulation of glucose transmembrane transport	18/1671	74/15898	0.000516146	0.0204368	0.0181803	Ahi1/Ak1/Appl2/Braf/C2cd5/Crebl2/Gsk3a/Hk2/Insr/Klf15/Mef2a/Myc/Nfe2l2/Nr4a3/Repin1/Slc1a2/Stxbp3/Trib3	18	0.010772
Posi-cor	GO:0047496	vesicle transport along microtubule	12/1671	40/15898	0.000589191	0.0226365	0.020137	Ap3d1/Borcs5/Dtnbp1/Dync1h1/Fyco1/Kif1a/Kif1c/Madd/Map2/Mecp2/Prkcz/Sybu	12	0.00718133
Posi-cor	GO:1901880	negative regulation of protein depolymerization	18/1671	75/15898	0.000613493	0.0230858	0.0205368	Add1/Add3/Apc2/Camsap1/Carmil1/Dmtn/Flii/Gas2l1/Lima1/Map1a/Map1b/Map2/Mid1ip1/Mphosph8/Rp1/Sptb/Sptbn1/Wdr47	18	0.010772
Posi-cor	GO:0070076	histone lysine demethylation	9/1671	25/15898	0.000653678	0.0239421	0.0212984	Hr/Kdm2a/Kdm3b/Kdm4b/Kdm4c/Kdm5b/Kdm5c/Kdm8/Riox2	9	0.005386
Posi-cor	GO:0030003	cellular cation homeostasis	64/1671	408/15898	0.000695012	0.0249568	0.0222012	Akap6/Ankrd9/Anxa7/Ap3d1/Aplp2/Atp13a2/Atp13a3/Atp1a3/Atp2a2/Atp2b1/Atp6v1b2/Atp7b/Bcl2/Car2/Car7/Chga/Cln5/Clstn1/Cul5/Cx3cl1/Ddit3/Edn2/Gdf2/Grina/Grn/Hcrtr1/Herpud1/Hfe/Hif1a/Immt/Inpp4b/Kctd7/Letm1/Mcoln1/Mt2/Myc/Nptn/Nr3c2/Pdzd8/Pik3cb/Ppt1/Prkce/Prkd1/Psen2/Pygm/Rap1gds1/Scnn1a/Sgk1/Slc11a2/Slc12a5/Slc24a1/Slc39a14/Slc4a2/Slc4a7/Slc4a8/Slc9a5/Steap2/Stim1/Stim2/Sv2a/Tmbim6/Trpc3/Trpm7/Wfs1	64	0.0383004
Posi-cor	GO:0009642	response to light intensity	6/1671	12/15898	0.000704879	0.0249845	0.0222258	Ext1/Gnat1/Gnb5/Rdh11/Rgs9/Rs1	6	0.00359066
Posi-cor	GO:2000322	regulation of glucocorticoid receptor signaling pathway	6/1671	12/15898	0.000704879	0.0249845	0.0222258	Clock/Cry1/Cry2/Ncoa2/Ntrk2/Per1	6	0.00359066
Posi-cor	GO:0017158	regulation of calcium ion-dependent exocytosis	12/1671	41/15898	0.000754287	0.0262282	0.0233321	Adra2a/Atp2a2/Cbarp/Cdk5r2/Kcnb1/Rab3gap1/Scamp5/Stxbp1/Stxbp3/Syt1/Syt3/Vamp2	12	0.00718133
Posi-cor	GO:0051896	regulation of protein kinase B signaling	27/1671	136/15898	0.000840878	0.0283422	0.0252128	Arfgef1/Chil1/Cx3cl1/Ddit3/Dlg1/Flcn/Gas6/Gcnt2/Inpp4b/Insr/Itsn1/Lemd2/Lrp2/Mc1r/Mul1/Ntrk2/Otud3/P2rx4/Pdgfa/Pik3cb/Ramp3/Rras/Rtn4/Sh2b3/Slc9a3r1/Spry2/Vegfb	27	0.016158
Posi-cor	GO:0006631	fatty acid metabolic process	54/1671	334/15898	0.000868462	0.0290935	0.0258811	Abcd4/Abhd3/Acad12/Acbd5/Acot8/Adipor1/Aig1/Alox8/Appl2/Auh/Cpt1a/Cygb/Daglb/Dbil5/Degs1/Dgat2/Edn2/Eif2ak3/Elovl4/Elovl6/Ephx2/Faah/Fasn/Gk/Gpat2/Gpx4/Hacd3/Ivd/Lpgat1/Lpin1/Lpin2/Mapk9/Mid1ip1/Mif/Nfe2l1/Nr1h3/Nr4a3/Pck2/Per2/Phyh/Pnpla3/Ppard/Ppargc1a/Prkab1/Prxl2b/Ptgds/Ptgr2/Scap/Scd1/Scd3/Sesn2/Slc27a4/Trib3/Wdtc1	54	0.032316
Posi-cor	GO:0051262	protein tetramerization	17/1671	71/15898	0.000884927	0.0292879	0.026054	Aldh9a1/Appl2/Crtc2/Crtc3/Gls/Gnmt/Golga2/Gria2/Homer1/Hprt/Kcnc1/Kcnc3/Mcoln1/Me1/Osbpl2/Pkd1/Trpm7	17	0.0101735
Posi-cor	GO:0010631	epithelial cell migration	46/1671	274/15898	0.000914469	0.0299053	0.0266033	Adipor1/Adora2b/Akt3/Apoh/Aqp1/Arsb/Bcar1/Bmpr2/Bsg/Dicer1/Dnaja4/Edn2/Egr3/Gdf2/Glul/Gpi1/Grn/Hdac5/Hdac9/Hif1a/Iqsec1/Kank1/Lgals8/Map3k3/Mapre2/Marveld3/Mecp2/Mef2c/Mmp9/Myh9/Nfe2l2/P2rx4/Pdpk1/Pik3cb/Ppard/Prkce/Prkd1/Ptp4a3/Ptpn23/Pxn/Rock2/Rras/Rtn4/Scarb1/Srf/Tesk1	46	0.0275284
Posi-cor	GO:0034976	response to endoplasmic reticulum stress	38/1671	215/15898	0.000933622	0.030351	0.0269997	Abca7/Atf3/Aup1/Bcl2/Calr3/Clu/Ddit3/Ddrgk1/Dnajb14/Dnajb2/Dnajc18/Ecpas/Eif2ak3/Fbxo27/Foxred2/Gorasp2/Grina/Herpud1/Nfe2l1/Nfe2l2/Nhlrc1/Nr1h3/Nupr1/Rasgrf2/Scamp5/Sec16a/Sesn2/Spop/Stub1/Tbl2/Tmbim6/Tmem259/Trib3/Trim25/Ube2j1/Ube4a/Usp19/Wfs1	38	0.0227409
Posi-cor	GO:0046854	phosphatidylinositol phosphate biosynthetic process	13/1671	48/15898	0.00103493	0.0334465	0.0297534	Bpnt1/Cish/Inpp1/Ip6k1/Ip6k3/Pi4k2a/Pik3cb/Pip5k1c/Sla2/Socs5/Socs7/Tmem150a/Ttc7b	13	0.00777977
Posi-cor	GO:0043648	dicarboxylic acid metabolic process	17/1671	72/15898	0.00104696	0.0334809	0.0297841	Acot8/Aldh4a1/Gls/Gls2/Glul/Got1/Got2/Gpt2/Grhpr/Me1/Me2/Oat/Ogdhl/Pcx/Phyh/Prodh/Sdha	17	0.0101735
Posi-cor	GO:0042593	glucose homeostasis	40/1671	231/15898	0.00104818	0.0334809	0.0297841	Abcg1/Adipor1/Adra2a/Ano1/Appl2/Ccdc186/Crtc2/Cry1/Cry2/Foxk1/Gas6/Gk/Gpi1/Hif1a/Hk2/Insr/Kcnb1/Klf15/Lrrc8d/Pck2/Pde1c/Pde8b/Pfkm/Ppard/Prkce/Ptch1/Ptprn/Pygl/Rab11b/Rab11fip5/Sesn2/Slc16a1/Slc39a14/Spop/Stat3/Stxbp3/Stxbp5l/Sybu/Wfs1/Zbtb20	40	0.0239378
Posi-cor	GO:0044242	cellular lipid catabolic process	35/1671	196/15898	0.00120775	0.0371585	0.0330555	Abcd4/Abhd12/Abhd3/Acad12/Acer2/Acot8/Aig1/Amacr/Apob/Apoh/Auh/Bco2/Bscl2/Cpt1a/Daglb/Faah/Hexa/Ivd/Lpin1/Lpin2/Napepld/Neu1/Neu3/Pck2/Phyh/Pla2g7/Plpp6/Pnpla2/Pnpla3/Ppard/Psap/Scarb1/Sesn2/Slc27a4/Smpd1	35	0.0209455
Posi-cor	GO:1900542	regulation of purine nucleotide metabolic process	17/1671	73/15898	0.00123352	0.0376499	0.0334927	Adora2b/Ak4/Arl2/Flcn/Guca1a/Guca1b/Hdac4/Hif1a/Ier3/Insr/Myc/Nupr1/Ppargc1a/Prxl2c/Rd3/Stat3/Zbtb20	17	0.0101735
Posi-cor	GO:0010638	positive regulation of organelle organization	68/1671	449/15898	0.00125306	0.0380349	0.0338352	Abcg1/Add3/Arl2/Atf7ip/Bbs4/Braf/Btc/C2cd5/Carmil1/Ccl27a/Clip1/Cnot6l/Crocc/Cx3cl1/Ddhd1/Dlg1/Dync1h1/Eif4g3/Endog/Fbxo4/Fer/Fhod1/Fmn1/Fuz/Fyco1/Gpsm2/Grn/Gsk3a/Hif1a/Hip1r/Ino80d/Insr/Map1b/Map2k7/Map3k4/Mapk15/Mapk9/Mecp2/Mgarp/Mmp9/Mphosph8/Mul1/Pink1/Pnkp/Ppargc1a/Ppm1e/Ppp1r35/Prkce/Pxn/Rab3gap1/Rab3gap2/Ralbp1/Rock2/Rp1/Sdc4/Sh2b1/Slc25a4/Slc25a5/Slx4/Smad3/Synj1/Synpo/Syt1/Syt3/Terf1/Ter…	68	0.0406942
Posi-cor	GO:0032922	circadian regulation of gene expression	16/1671	67/15898	0.001278	0.0380865	0.0338811	Ciart/Clock/Cry1/Cry2/Kdm2a/Kdm8/Kmt2a/Nampt/Ncoa2/Per1/Per2/Per3/Ppargc1a/Rai1/Rora/Usp2	16	0.0095751
Posi-cor	GO:0006898	receptor-mediated endocytosis	39/1671	226/15898	0.00128401	0.0380865	0.0338811	Aak1/Ache/Ahi1/Ap2a1/Ap2a2/Apela/Arr3/AU040320/Btbd8/Caly/Clu/Dnm1/Dnm3/Drd4/Dtnbp1/Fcho2/Gria2/Hfe/Hip1r/Insr/Iqsec1/Itsn1/Itsn2/Lrp2/Napb/Neu3/Nsf/Pacsin1/Pip5k1c/Pla2r1/Ppt1/Rab21/Rabgef1/Ramp3/Sh3gl2/Snap25/Synj1/Tmem108/Unc119	39	0.0233393
Posi-cor	GO:0061951	establishment of protein localization to plasma membrane	15/1671	61/15898	0.00130464	0.038126	0.0339162	Ank3/Bbs2/Gorasp1/Gorasp2/Grip2/Gripap1/Krt18/Myo5b/Nsf/Prepl/Rilpl1/Sec16a/Sptbn1/Vamp2/Zdhhc2	15	0.00897666
Posi-cor	GO:0042594	response to starvation	30/1671	161/15898	0.00131503	0.0382264	0.0340055	Atf3/Bcl2/Comt/Cpeb4/Ddit3/Eif2ak3/Flcn/Fnip1/Foxk1/Gabarapl1/Gas2l1/Gas6/Glul/Hfe/Itfg2/Jmy/Larp1/Lrp11/Nfe2l2/Nim1k/Nprl3/Pck2/Prkd1/Ripor1/Rragd/Sesn2/Sik2/Tbl2/Tfeb/Usp33	30	0.0179533
Posi-cor	GO:0072521	purine-containing compound metabolic process	59/1671	379/15898	0.00132613	0.0383462	0.0341121	Acot8/Adcy1/Adcy6/Adcy9/Adora2b/Ak1/Ak4/Aldoa/Aldoc/Ampd3/Arl2/Atp5d/Atp6v1b2/Carmil1/Dgat2/Eno2/Far1/Fasn/Fitm2/Flcn/Foxk1/Galt/Gnmt/Gpi1/Guca1a/Guca1b/Gucy2e/Gucy2f/Hdac4/Hif1a/Hk2/Hprt/Icmt/Ier3/Impdh1/Insr/Ldhc/Macrod1/Mvd/Myc/Ndufa10/Nt5c1a/Nt5e/Nupr1/Pank4/Pfkm/Pfkp/Pgam1/Pkm/Ppargc1a/Ppcdc/Prxl2c/Rd3/Rora/Sdha/Stat3/Tpi1/Uqcc3/Zbtb20	59	0.0353082
Posi-cor	GO:0042752	regulation of circadian rhythm	23/1671	113/15898	0.00139331	0.0400777	0.0356524	Adcy1/Btrc/Cipc/Clock/Cry1/Cry2/Drd4/Fbxl3/Kdm2a/Kdm5b/Kdm5c/Mapk9/Nr1d2/Pde6b/Per1/Per2/Per3/Ppargc1a/Ptgds/Rock2/Rora/Rorb/Usp2	23	0.0137642
Posi-cor	GO:0046323	glucose import	17/1671	74/15898	0.00144748	0.0410053	0.0364776	Ahi1/Appl2/C2cd5/Crebl2/Gsk3a/Hk2/Insr/Klf15/Mef2a/Myc/Nfe2l2/Repin1/Sesn2/Slc1a2/Slc27a4/Slc2a3/Stxbp3	17	0.0101735
Posi-cor	GO:0051494	negative regulation of cytoskeleton organization	29/1671	155/15898	0.00146926	0.0413955	0.0368248	Add1/Add3/Apc2/Arap1/Arfgef1/Bbs4/Camsap1/Carmil1/Dmtn/Eml2/Flii/Gas2l1/Hip1r/Kank1/Lima1/Map1a/Map1b/Map2/Mid1ip1/Mkks/Mphosph8/Rhpn1/Rhpn2/Rp1/Sgk1/Sptb/Sptbn1/Ssh1/Wdr47	29	0.0173549
Posi-cor	GO:1901862	negative regulation of muscle tissue development	7/1671	18/15898	0.00156369	0.0436088	0.0387936	Flcn/Hdac5/Hdac9/Sox15/Usp19/Usp2/Ybx3	7	0.00418911
Posi-cor	GO:0051402	neuron apoptotic process	45/1671	274/15898	0.00163066	0.0450193	0.0400484	Adarb1/Bace1/Bcl2/Braf/Casp7/Cdc34/Cln8/Cpeb4/Cx3cl1/Ddit3/Dnajc5/Epha7/Fadd/Faim2/Gpi1/Grk1/Grn/Gsk3a/Hdac4/Hif1a/Il6st/Itsn1/Kcnb1/Map2k7/Map3k12/Mecp2/Mef2c/Nr4a3/Ntrk2/Nupr1/Pdpk1/Pink1/Ppargc1a/Ppt1/Ralbp1/Sarm1/Sigmar1/Sncb/Stxbp1/Tmbim6/Tnfrsf21/Unc5b/Vegfb/Vstm2l/Wfs1	45	0.02693
Posi-cor	GO:0071108	protein K48-linked deubiquitination	8/1671	23/15898	0.00168697	0.0457902	0.0407342	Mindy2/Otub2/Otud3/Otud4/Tnfaip3/Usp19/Usp33/Usp34	8	0.00478755
Posi-cor	GO:1904385	cellular response to angiotensin	8/1671	23/15898	0.00168697	0.0457902	0.0407342	Agtrap/Ahcyl1/Car2/Nfe2l2/Nr3c2/Rap1gds1/Rela/Rock2	8	0.00478755
Posi-cor	GO:0032272	negative regulation of protein polymerization	17/1671	75/15898	0.00169192	0.0457902	0.0407342	Add1/Add3/Arfgef1/Bbs4/Carmil1/Dmtn/Eml2/Flii/Hip1r/Kank1/Map2/Mkks/Mphosph8/Sgk1/Sptb/Sptbn1/Ssh1	17	0.0101735
Posi-cor	GO:1903320	regulation of protein modification by small protein conjugation or removal	38/1671	222/15898	0.00170965	0.0460432	0.0409592	Btrc/Cry1/Dcun1d3/Dnajb2/Epm2a/Fbxo4/Fzr1/Gsk3a/Hdac4/Herpud1/Hif1a/Hspbp1/Kdm2a/Mapk15/Mapk9/Mul1/N4bp1/Nhlrc1/Otub2/Otud4/Pabpn1l/Peli3/Per2/Pink1/Prickle1/Prkce/Psen2/Rassf1/Rela/Rnf111/Rnf40/Spry2/Stub1/Tnfaip3/Tnip1/Tollip/Trib3/Wfs1	38	0.0227409
Posi-cor	GO:0061512	protein localization to cilium	15/1671	63/15898	0.00184821	0.0488887	0.0434906	Arl13b/Arl3/Bbs2/Bbs4/Cc2d2a/Cdk20/Crocc/Gas8/Mapk15/Pcare/Rabep1/Tbc1d32/Tctn1/Tub/Tulp1	15	0.00897666
Posi-cor	GO:0016311	dephosphorylation	47/1671	291/15898	0.0018509	0.0488887	0.0434906	Acp6/Akap1/Alpl/Bcl2/Bod1l/Bpnt1/Btrc/Cry2/Dusp11/Dusp22/Dusp3/Dusp7/Dusp8/Ephx2/Epm2a/Eya1/Inpp1/Inpp4b/Lpin1/Mef2c/Pdp2/Pink1/Plpp2/Plpp6/Plppr4/Ppargc1b/Ppm1b/Ppm1e/Ppm1n/Ppp1r35/Ppp1r42/Ppp2r3a/Ppp2r5a/Ppp2r5b/Ppp2r5c/Ppp3cc/Ppp6r2/Ptp4a3/Ptpn23/Ptpn4/Ptprn/Rock2/Smad3/Smpd1/Ssh1/Synj1/Tns2	47	0.0281269
Anti-cor	GO:0002181	cytoplasmic translation	25/1219	121/15898	4.17279e-06	0.000915137	0.000777048	Cnbp/Dph3/Eif2b3/Eif2s2/Eif5/Fmr1/Mcts2/Rpl10a/Rpl19/Rpl21/Rpl26/Rpl27a/Rpl29/Rpl3/Rpl38/Rpl39/Rpl41/Rplp0/Rps10/Rps11/Rps17/Rps21/Rps24/Rps27a/Uba52	25	0.0205086
Anti-cor	GO:0032984	protein-containing complex disassembly	35/1219	207/15898	7.3793e-06	0.00132395	0.00112417	Akap5/Apc/Arid2/Arpc2/Atg14/Capg/Cfl1/Chmp2b/Chmp4b/Chmp6/Dnajc17/Dstn/Eif5a/Eml4/Evl/Frat1/Gsn/Hspa8/Mical3/Mtrf1l/Oga/Rdx/Setx/Shroom2/Smarcb1/Smarcc2/Snapin/Specc1l/Spef1/Stmn1/Swap70/Taok1/Tpm1/Vcp/Zfand1	35	0.0287121
Anti-cor	GO:0000281	mitotic cytokinesis	17/1219	67/15898	8.32216e-06	0.00140136	0.0011899	Apc/Arf1/Cenpa/Cfl1/Chmp2b/Chmp4b/Chmp6/Exoc6/Jtb/Kif23/Rhoa/Rhob/Snx18/Snx33/Snx9/Spast/Stmn1	17	0.0139459
Anti-cor	GO:0032516	positive regulation of phosphoprotein phosphatase activity	8/1219	17/15898	1.51586e-05	0.00213163	0.00180998	Calm2/Calm3/Hsp90ab1/Jak2/Magi2/Ppp1r12a/Ppp1r15b/Ppp2ca	8	0.00656276
Anti-cor	GO:0090316	positive regulation of intracellular protein transport	23/1219	119/15898	3.11033e-05	0.00304817	0.00258822	Akap5/Anp32b/Arpc2/Cd81/Cdc42/Cdk5r1/Emd/Fis1/Flna/Fyn/Hsp90ab1/Jak2/Kif3a/Mapk1/Pcnt/Pdcd5/Plk3/Ppm1a/Prkcd/Sar1a/Ubr5/Ywhae/Zfand1	23	0.0188679
Anti-cor	GO:0006325	chromatin organization	61/1219	476/15898	4.89952e-05	0.0038331	0.00325471	Anp32b/Arid2/Asxl1/Atad2/Atxn7l3/Axin1/Bcl7c/Carm1/Cbx2/Chd1/Chd4/Dpf1/Ehmt1/H1f0/H3f3a/Hdac1/Hmg20a/Hp1bp3/Jak2/Kansl1/Kansl2/Kat7/Kdm1a/Kdm2b/Kdm3a/Kdm4a/Kdm6a/Kmt5a/Lmnb1/Lrwd1/Mcrs1/Morf4l2/Mybbp1a/Npm1/Nsd3/Nucks1/Pcgf3/Phf13/Phf21a/Pih1d1/Pkn1/Ppm1d/Prkaa2/Ptma/Pwwp3a/Rbbp4/Rbbp7/Rcbtb1/Rrp8/Rsbn1/Set/Setd2/Sfmbt1/Smarcb1/Smarcc2/Spin1/Suds3/Suv39h1/Top1/Usp22/Usp3	61	0.050041
Anti-cor	GO:0070936	protein K48-linked ubiquitination	15/1219	62/15898	5.12138e-05	0.0038331	0.00325471	Cul1/Gabarap/Peli1/Rnf115/Rnf146/Trim44/Ube2b/Ube2e3/Ube2g1/Ube2k/Ube2r2/Ube2t/Ube3c/Ubr5/Znrf2	15	0.0123052
Anti-cor	GO:0070301	cellular response to hydrogen peroxide	18/1219	84/15898	5.42489e-05	0.00397545	0.00337558	Abl1/Cat/Cfl1/Fbxo7/Foxo3/Fxn/Fyn/Glrx/Mapk8/Net1/Park7/Plekha1/Prkcd/Rhob/Rnf146/Setx/Smpd3/Txn1	18	0.0147662
Anti-cor	GO:0032212	positive regulation of telomere maintenance via telomerase	9/1219	26/15898	8.39159e-05	0.00545768	0.00463414	Cct3/Cct4/Cct5/Cct7/Ctnnb1/Mapk1/Mapk3/Nek2/Nek7	9	0.0073831
Anti-cor	GO:0090307	mitotic spindle assembly	14/1219	58/15898	9.29642e-05	0.00582762	0.00494826	Chek2/Chmp2b/Chmp4b/Chmp6/Flna/Kif23/Kifc1/Kpnb1/Lsm14a/Nek2/Prc1/Rab11a/Rhoa/Stag1	14	0.0114848
Anti-cor	GO:0006605	protein targeting	36/1219	243/15898	0.000101362	0.00613238	0.00520703	Ap3b1/Arl6ip1/Arpc2/Atg14/Atpif1/Bnip3l/Cdk5r1/Chmp4b/Fbxo7/Fis1/Fyn/Gipc1/Grpel1/Hspa5/Hspa8/Mipep/Ncoa4/Nedd4/Oga/Pam16/Pdcd5/Pex2/Rab8b/Scarb2/Sec61a2/Sort1/Srebf1/Stxbp4/Syngr2/Timm17a/Tomm5/Ubl4a/Vps37b/Ywhae/Zdhhc20/Zfand6	36	0.0295324
Anti-cor	GO:0009267	cellular response to starvation	25/1219	145/15898	0.000103582	0.00619465	0.00525991	Atg14/Cdkn1a/Dap/Foxo3/Gabarap/Gabarapl2/Higd1a/Hspa5/Jun/Klf10/Mapk1/Mapk3/Mapk8/Mios/Mybbp1a/Nprl2/Pik3c2b/Prkaa2/Ralb/Rrp8/Sik1/Slc2a1/Srebf1/Suv39h1/Xpr1	25	0.0205086
Anti-cor	GO:0042274	ribosomal small subunit biogenesis	13/1219	52/15898	0.000111848	0.00653237	0.00554667	Lsm6/Ngdn/Nop14/Npm1/Rcl1/Riok3/Rpl38/Rpp40/Rps17/Rps21/Rps24/Rps27l/Utp6	13	0.0106645
Anti-cor	GO:0045862	positive regulation of proteolysis	42/1219	305/15898	0.000151387	0.0077987	0.00662191	Akt1/Anp32b/Aph1b/Atpif1/Axin1/Bad/Bax/Bcl10/Cfl1/Csnk1d/Csnk1e/Cycs/Dap/Ddx3x/Fbxw11/Fis1/Fmr1/Fyn/Gabarap/Gsn/Hspa8/Jak2/Mapk8/Mbp/Mtch2/Oga/Pdcd5/Plgrkt/Plk3/Ppp2ca/Rhoa/Rnf185/Rnf19a/Rps27l/Snx33/Snx9/Sumo2/Sumo3/Timm17a/Trib2/Trim67/Vcp	42	0.0344545
Anti-cor	GO:0061077	chaperone-mediated protein folding	12/1219	47/15898	0.000164276	0.00829831	0.00704614	Cct3/Cct4/Cct5/Cct7/Dnajb1/Hspa5/Hspa8/Hspa9/Pdcd5/Pdia4/Ptges3/Tor2a	12	0.00984413
Anti-cor	GO:0048678	response to axon injury	14/1219	61/15898	0.000166148	0.00831221	0.00705794	Bax/Cers2/Dpysl3/Flna/Jak2/Jun/Klf4/Kremen1/Morn4/Ndel1/Neo1/Ptprs/Sod1/Sod2	14	0.0114848
Anti-cor	GO:0051276	chromosome organization	52/1219	408/15898	0.0001981	0.00981632	0.00833509	Abl1/Ago4/Anapc2/Apc/Arid2/Bcl7c/Cct3/Cct4/Cct5/Cct7/Cenpa/Chmp2b/Chmp4b/Chmp6/Ctnnb1/Dclre1a/Dpf1/Dsn1/Eml4/Gins2/H1f0/H3f3a/Hnrnpa2b1/Hsp90ab1/Kif23/Kpnb1/Lcmt1/Ldb1/Mad2l2/Mapk1/Mapk3/Mcrs1/Msh2/Msh3/Nek2/Nek7/Nhp2/Pds5b/Phf13/Prc1/Psrc1/Ptges3/Rab11a/Smarcb1/Smarcc2/Stag1/Stn1/Suv39h1/Top1/Top2b/Ube2b/Xpa	52	0.0426579
Anti-cor	GO:0060716	labyrinthine layer blood vessel development	8/1219	23/15898	0.000201626	0.00982437	0.00834192	Akt1/Fzd5/Ggnbp2/Hey1/Mapk1/Nfe2/Rbpj/Vash1	8	0.00656276
Anti-cor	GO:0010638	positive regulation of organelle organization	56/1219	449/15898	0.000202367	0.00982437	0.00834192	Abl1/Adck1/Apc/Arpc2/Atpif1/Bad/Bax/Bik/Cct3/Cct4/Cct5/Cct7/Cdc42/Cdc42ep2/Cfl1/Cnot6/Ctnnb1/Cttn/Dstn/Dynll1/Evl/Fbxo7/Fchsd2/Fis1/Flna/Fscn1/Grb2/Gsn/Hnrnpa2b1/Mapk1/Mapk3/Mapk8/Mcrs1/Mfn1/Nek2/Nek7/Nf2/Osbp/Pdcd5/Pebp1/Pip4k2b/Psrc1/Rac1/Ralb/Rhoa/Slain2/Smpd3/Snx18/Snx30/Snx9/Stx18/Surf4/Swap70/Tgfbr1/Tpm1/Ube2b	56	0.0459393
Anti-cor	GO:0043161	proteasome-mediated ubiquitin-dependent protein catabolic process	49/1219	379/15898	0.000213077	0.00998772	0.00848063	Akt1/Apc/Arntl/Axin1/Calr/Canx/Csnk1a1/Csnk1d/Csnk1e/Ctnnb1/Cul1/Dcaf12/Faf1/Fbxw11/Gabarap/Gipc1/Hsp90ab1/Hsp90b1/Hspa5/Mapk8/Nedd4/Park7/Peli1/Plk3/Psmb3/Psmc4/Psmd8/Rad23b/Rmnd5a/Rnf122/Rnf185/Rnf19a/Selenos/Siah1a/Siah2/Spsb1/Stt3b/Sumo2/Tbl1x/Trib2/Trpc4ap/Ube2b/Ube2cbp/Ube2g1/Ube2k/Ube2s/Vcp/Wdr26/Znrf2	49	0.0401969
Anti-cor	GO:0009147	pyrimidine nucleoside triphosphate metabolic process	7/1219	18/15898	0.000229314	0.0103888	0.00882116	Ak3/Ctps/Ctps2/Dctpp1/Dut/Nme1/Uck2	7	0.00574241
Anti-cor	GO:0007034	vacuolar transport	23/1219	135/15898	0.000231198	0.0103888	0.00882116	Ap3b1/Arf1/Atg14/Atp6v0d1/Chmp2b/Chmp4b/Chmp6/Hook1/Hspa8/Leprot/Ncoa4/Ndfip1/Nedd4/Rab34/Rhob/Scarb2/Snapin/Sort1/Tmem50a/Vcp/Vipas39/Vps29/Vps37b	23	0.0188679
Anti-cor	GO:0042176	regulation of protein catabolic process	42/1219	313/15898	0.000267005	0.0115321	0.00979197	Akt1/Anxa2/Apc/Arntl/Axin1/Cd81/Chek2/Chmp6/Csnk1d/Csnk1e/Egln1/Ezr/Faf1/Flna/Fmr1/Fyn/Gabarap/Gabarapl2/Gipc1/Hsp90ab1/Mad2l2/Mapk8/Ndfip1/Nedd4/Odc1/Park7/Plk3/Ppp2ca/Rad23b/Rdx/Rnf185/Rnf19a/Snx33/Snx9/Sumo2/Tmf1/Trib2/Ube2k/Vcp/Vgll4/Vhl/Wdr91	42	0.0344545
Anti-cor	GO:0051973	positive regulation of telomerase activity	9/1219	30/15898	0.000290454	0.0123871	0.010518	Cct4/Ctnnb1/Hsp90ab1/Klf4/Mapk1/Mapk3/Nek2/Nek7/Ptges3	9	0.0073831
Anti-cor	GO:0007623	circadian rhythm	29/1219	192/15898	0.000332029	0.0138204	0.0117349	Ahcy/Arntl/Creb1/Csnk1d/Csnk1e/Dyrk1a/Fbxw11/Hdac1/Kcnd2/Klf10/Lgr4/Maged1/Mapk8/Mybbp1a/Nfil3/Nrip1/Opn4/Ppp1ca/Ppp1cb/Ppp1cc/Prkaa2/Setx/Siah2/Sik1/Six3/Srebf1/Suv39h1/Thrap3/Top1	29	0.02379
Anti-cor	GO:0031468	nuclear membrane reassembly	6/1219	14/15898	0.000352149	0.014427	0.01225	Chmp2b/Chmp4b/Chmp6/Reep3/Reep4/Spast	6	0.00492207
Anti-cor	GO:0022618	ribonucleoprotein complex assembly	23/1219	139/15898	0.000358057	0.0144416	0.0122625	Ago4/Celf2/Clp1/Eif2s2/Eif5/Eif6/Hsp90ab1/Khdc4/Luc7l2/Mcts2/Mrto4/Pih1d1/Prpf6/Ptges3/Rpl38/Rplp0/Rps27l/Scaf11/Setx/Snrpd3/Snrpf/Srsf1/Srsf10	23	0.0188679
Anti-cor	GO:0071353	cellular response to interleukin-4	8/1219	25/15898	0.000387358	0.0151536	0.012867	Cdk4/Hsp90ab1/Hspa5/Nfil3/Rpl3/Rplp0/Tcf7/Tuba1b	8	0.00656276
Anti-cor	GO:0031400	negative regulation of protein modification process	55/1219	451/15898	0.00040393	0.0156839	0.0133173	Abl1/Akt1/Apc/Atg14/Bax/Bod1/Cadm4/Casp3/Cdkn1a/Chmp6/Cops9/Coro1c/Crkl/Ctdsp2/Ctnnb1/Dbi/Dnajc3/Ephb2/Fbxo7/Fyn/Ggnbp2/Gnaq/Hint2/Hmg20a/Ivns1abp/Jun/Kdm1a/Kdm3a/Kdm4a/Mad2l2/Mapk8ip1/Nf2/Npm1/Nxn/Oga/Otub1/Park7/Pebp1/Pih1d1/Pkn1/Ppp1r11/Ppp1r15b/Ppp1r8/Ppp2ca/Ppp2r5d/Prkaa2/Prkcd/Smarcb1/Stk38/Swap70/Trim44/Ubash3b/Ube2b/Ubr5/Ywhae	55	0.0451189
Anti-cor	GO:0048025	negative regulation of mRNA splicing, via spliceosome	7/1219	20/15898	0.000487443	0.0185122	0.0157188	Dyrk1a/Hnrnpa2b1/Hnrnpk/Npm1/Ptbp1/Srsf10/Srsf9	7	0.00574241
Anti-cor	GO:0032506	cytokinetic process	9/1219	32/15898	0.000495265	0.0186729	0.0158553	Arf1/Chmp2b/Chmp4b/Chmp6/Rhoa/Snx18/Snx33/Snx9/Spast	9	0.0073831
Anti-cor	GO:0006446	regulation of translational initiation	12/1219	53/15898	0.000546631	0.0195131	0.0165687	Bzw1/Bzw2/Ddx3x/Dnajc3/Eif2ak1/Eif4g2/Eif5/Eif5b/Fmr1/Klhl25/Npm1/Ppp1r15b	12	0.00984413
Anti-cor	GO:0046755	viral budding	6/1219	15/15898	0.000548968	0.0195131	0.0165687	Chmp2b/Chmp4b/Chmp6/Mvb12b/Nedd4/Vps37b	6	0.00492207
Anti-cor	GO:0033120	positive regulation of RNA splicing	10/1219	39/15898	0.00055003	0.0195131	0.0165687	Dazap1/Dyrk1a/Hnrnpk/Hnrnpll/Hspa8/Setx/Slc38a2/Srsf1/Thrap3/Tra2b	10	0.00820345
Anti-cor	GO:0032870	cellular response to hormone stimulus	53/1219	436/15898	0.000551302	0.0195131	0.0165687	Abhd2/Adipor2/Agtr1b/Akt1/Ankrd26/Apc/Arntl/Atp1a1/Calr/Carm1/Cdk4/Cfl1/Ctnnb1/Echdc3/Gkap1/Grb2/Hdac1/Hnrnpk/Jak2/Kdm3a/Lancl2/Leprot/Lmo2/Ncoa5/Ndel1/Nedd4/Nsmf/Nucks1/Park7/Pias2/Pip4k2b/Prkaa2/Prkcd/Prmt2/Ptges3/Ptpn11/Ptpra/Rab10/Rac1/Rarb/Rdx/Rhoa/Rhoq/Sfr1/Slc2a4/Sp1/Srebf1/Srsf3/Stxbp4/Tmf1/Ubr5/Uso1/Ywhah	53	0.0434783
Anti-cor	GO:0048538	thymus development	11/1219	46/15898	0.000562797	0.0196526	0.0166871	Abl1/Apc/Asxl1/Crkl/Ctnnb1/Ephb3/Mapk1/Mapk3/Prdx2/Raf1/Tgfbr1	11	0.00902379
Anti-cor	GO:1900182	positive regulation of protein localization to nucleus	15/1219	76/15898	0.000567308	0.019678	0.0167087	Akap5/Akt1/Flna/Fyn/Hsp90ab1/Jak2/Kat7/Mapk1/Mcrs1/Npm1/Park7/Parp9/Prkcd/Trim8/Ubr5	15	0.0123052
Anti-cor	GO:0030178	negative regulation of Wnt signaling pathway	23/1219	144/15898	0.000599551	0.0206587	0.0175414	Amer2/Apc/Axin1/Ccdc88c/Csnk1a1/Csnk1e/Ctnnb1/Ctnnbip1/Dact3/Emd/Foxo3/Hdac1/Kremen1/Limd1/Mad2l2/Nxn/Shisa2/Siah2/Six3/Stk3/Ubac2/Vgll4/Znrf3	23	0.0188679
Anti-cor	GO:0031396	regulation of protein ubiquitination	28/1219	190/15898	0.000623538	0.0211728	0.017978	Abl1/Akt1/Arrdc3/Axin1/Bcl10/Dcun1d4/Ddx3x/Fyn/Gabarap/Hsp90ab1/Hspa5/Ivns1abp/Kdm1a/Mad2l2/Mapk8/Ndfip1/Npm1/Nxn/Otub1/Park7/Peli1/Siah2/Tbc1d7/Tgfbr1/Trib2/Trim44/Ube2s/Ubr5	28	0.0229696
Anti-cor	GO:0034644	cellular response to UV	15/1219	77/15898	0.000655507	0.0213772	0.0181515	Bax/Cdkn1a/Cops9/Ddias/Fmr1/Kdm1a/Nedd4/Npm1/Opn3/Prkcd/Rpl26/Trp53inp1/Usp47/Xpa/Xpc	15	0.0123052
Anti-cor	GO:0050821	protein stabilization	25/1219	164/15898	0.00072261	0.0227863	0.019348	Apbb2/Atp1b3/Calr/Cct3/Cct4/Cct5/Cct7/Chek2/Creb1/Flna/Flot2/Gnaq/Hsp90ab1/Npm1/Park7/Ptges3/Sav1/Stk3/Stx12/Stxbp4/Taf9b/Tbl1x/Trim44/Tspan1/Ube2b	25	0.0205086
Anti-cor	GO:0007059	chromosome segregation	38/1219	289/15898	0.000758192	0.0237643	0.0201784	Ago4/Anapc2/Apc/Arid2/Arl8a/Bcl7c/Cdc42/Cenpf/Chmp2b/Chmp4b/Chmp6/Ctnnb1/Ddx3x/Dpf1/Dsn1/Eml4/Kif23/Knl1/Kpnb1/Lcmt1/Ndel1/Nek2/Ntmt1/Pds5b/Phf13/Prc1/Psrc1/Rab11a/Rcc1/Rcc2/Smarcb1/Smarcc2/Stag1/Top1/Top2b/Ttl/Ube2b/Ube2i	38	0.0311731
Anti-cor	GO:0043923	positive regulation by host of viral transcription	6/1219	16/15898	0.000821651	0.025414	0.0215792	Chd1/Jun/Nucks1/Smarcb1/Sp1/Zfp639	6	0.00492207
Anti-cor	GO:0030901	midbrain development	10/1219	41/15898	0.000842847	0.0255056	0.0216569	Csnk1d/Ctnnb1/Dlg5/Fzd3/Kdm2b/Otx2/Rac1/Ryk/Smad1/Tal2	10	0.00820345
Anti-cor	GO:0090407	organophosphate biosynthetic process	53/1219	444/15898	0.000843159	0.0255056	0.0216569	Acat1/Acly/Acsl3/Ak3/Akr1a1/Atg14/Atp5g2/Atp5g3/Bcl2l1/Coasy/Ctps/Ctps2/Dck/Dhdds/Dut/Fabp3/Fabp5/Fdps/Gpat4/Hmgcs1/Idh1/Idh2/Impa2/Mapk1/Mboat2/Mthfd1/Nadk/Ndufb4/Ndufs2/Ndufv2/Nme1/Osbp/Pank3/Pcyt1b/Pdha1/Pdk1/Pigp/Pigu/Pigx/Pik3c2b/Pip4k2b/Pisd/Plscr3/Prpsap2/Ptdss1/Ptdss2/Scp2/Sdhb/Sdhc/Ttc7/Tyms/Uck2/Vcp	53	0.0434783
Anti-cor	GO:0007033	vacuole organization	25/1219	166/15898	0.000865155	0.0257839	0.0218932	Ap3b1/Arf1/Atg14/Chmp2b/Chmp4b/Chmp6/Gabarap/Gabarapl2/Hook1/Hspa8/Ift20/Lamtor1/Pacs2/Pik3c2b/Pip4k2b/Rab1a/Rab34/Ralb/Snapin/Snx18/Snx30/Stx12/Tmem165/Trp53inp1/Ulk2	25	0.0205086
Anti-cor	GO:0072655	establishment of protein localization to mitochondrion	15/1219	79/15898	0.000867244	0.0257839	0.0218932	Akt1/Ap3b1/Atpif1/Bax/Bnip3l/Fbxo7/Fis1/Grpel1/Mipep/Mtch2/Pam16/Pdcd5/Srebf1/Timm17a/Tomm5	15	0.0123052
Anti-cor	GO:0120031	plasma membrane bounded cell projection assembly	57/1219	487/15898	0.000883509	0.0259712	0.0220523	Abl1/Apc/Arpc2/Atp7a/Atxn10/B9d2/Cdc42/Cdc42ep2/Cep41/Cep83/Cfap20/Cfl1/Coro1c/Csnk1d/Cttn/Dpysl3/Dynll1/Ehd1/Ephb2/Evl/Ezr/Fgd3/Flna/Fmr1/Fscn1/Gmnc/Gsn/Ift20/Ift27/Ift81/Kif27/Kif3a/Lrrc49/Ndel1/Nudcd3/Nup85/Pcnt/Poc1a/Poc1b/Prkcd/Rabl2/Rac1/Rcc2/Rdx/Rhoq/Rpgr/Spata13/Spef1/Tbc1d7/Tgfbr1/Ttll1/Txndc15/Ube2b/Unc119b/Vdac3/Wdpcp/Wdr19	57	0.0467596
Anti-cor	GO:0090263	positive regulation of canonical Wnt signaling pathway	17/1219	96/15898	0.000928041	0.0266773	0.0226519	Arntl/Bambi/Csnk1d/Csnk1e/Ddx3x/Frat1/Lgr4/Nrarp/Ppm1a/Prdm15/Rbpj/Reck/Rnf146/Ube2b/Ubr5/Usp47/Vcp	17	0.0139459
Anti-cor	GO:1902905	positive regulation of supramolecular fiber organization	24/1219	158/15898	0.000961688	0.0272397	0.0231294	Abl1/Apc/Arpc2/Cdc42/Cdc42ep2/Cfl1/Colgalt1/Cttn/Dstn/Evl/Fchsd2/Flna/Grb2/Gsn/Mapk8/Nf2/Psrc1/Rac1/Rhoa/Slain2/Snx9/Swap70/Tgfbr1/Tpm1	24	0.0196883
Anti-cor	GO:0007346	regulation of mitotic cell cycle	51/1219	426/15898	0.000980939	0.0274399	0.0232994	Abl1/Akt1/Anp32b/Apc/Arid2/Bcl7c/Btg1/Cdc42/Cdk4/Cdkn1a/Cenpf/Chek2/Cks1b/Ctdsp2/Ctnnb1/Ddx3x/Dpf1/Fbxo7/Fzd3/Gpr132/Klf4/Lcmt1/Lmnb1/Lsm10/Mblac1/Meis2/Msh2/Nae1/Pebp1/Pim3/Plk3/Ppp2ca/Prmt2/Ptpn11/Rab11a/Rcc1/Rcc2/Rdx/Rpl26/Rps27l/Sik1/Smarcb1/Smarcc2/Smpd3/Taok1/Ttl/Usp22/Usp47/Xpc/Ywhae/Ywhah	51	0.0418376
Anti-cor	GO:0051881	regulation of mitochondrial membrane potential	14/1219	72/15898	0.000999306	0.0276563	0.0234831	Akt1/Atpif1/Bad/Bax/Bcl2l1/Bnip3l/Mfn1/Mtch2/Oga/Park7/Rnf122/Sod1/Sod2/Vcp	14	0.0114848
Anti-cor	GO:2001234	negative regulation of apoptotic signaling pathway	29/1219	206/15898	0.00106145	0.0287779	0.0244355	Akt1/Bax/Bcl2l1/Ctnna1/Ctnnb1/Cttn/Ddias/Ddx3x/Fxn/Fyn/Hdac1/Higd1a/Ivns1abp/Kdm1a/Map2k5/Mapk8ip1/Pam16/Park7/Pih1d1/Prdx2/Raf1/Selenos/Siah2/Sod2/Tgfbr1/Tpt1/Txndc12/Usp47/Vdac2	29	0.02379
Anti-cor	GO:0018205	peptidyl-lysine modification	43/1219	345/15898	0.00107529	0.0289883	0.0246141	Atp7a/Atxn7l3/Ctnnb1/Eef1akmt1/Ehmt1/Gcsh/Hdac10/Hint1/Hint2/Hmg20a/Kansl1/Kansl2/Kat7/Kdm1a/Kdm3a/Kdm4a/Kmt5a/Ldb1/Lipt2/Mapk3/Mcrs1/Morf4l2/Mybbp1a/Nfe2/Nfyb/Nsd3/P3h4/Park7/Pias2/Pih1d1/Prkaa2/Setd2/Smarcb1/Sumo2/Sumo3/Supt20/Suv39h1/Tada1/Uba2/Ube2i/Usp22/Vipas39/Wdr61	43	0.0352748
Anti-cor	GO:0031122	cytoplasmic microtubule organization	12/1219	57/15898	0.00109035	0.0292427	0.0248301	Apc/Axin1/Ccdc88c/Ezr/Hook1/Katna1/Kpnb1/Plk3/Rab11a/Rhoa/Slain2/Tubgcp3	12	0.00984413
Anti-cor	GO:0007283	spermatogenesis	48/1219	398/15898	0.00116582	0.0306679	0.0260403	Abhd2/Ap3b1/Arntl/Bax/Bcl2l1/Bik/Ccnyl1/Crkl/Dazap1/Ddias/Gamt/Ggnbp2/H3f3a/Hmga1/Hook1/Ift20/Ift27/Ift81/Kdm2b/Kdm3a/Lgr4/Nectin2/Nr2c2/Nr6a1/Pafah1b2/Pafah1b3/Pcyt1b/Pebp1/Plekha1/Poc1a/Rad23b/Rnf114/Setx/Sfmbt1/Siah1a/Sod1/Spata5/Tdrkh/Tesmin/Tmf1/Tsnax/Tsnaxip1/Ttll1/Txnrd3/Ube2b/Vipas39/Zfx/Zscan2	48	0.0393765
Anti-cor	GO:0046825	regulation of protein export from nucleus	8/1219	29/15898	0.00116707	0.0306679	0.0260403	Anp32b/Emd/Frat1/Park7/Ppm1a/Ptpn11/Txn1/Ywhae	8	0.00656276
Anti-cor	GO:0042273	ribosomal large subunit biogenesis	11/1219	50/15898	0.00118773	0.0307517	0.0261115	Eif6/Gtf3a/Mrto4/Nhp2/Npm1/Pes1/Rpl10a/Rpl26/Rpl38/Rplp0/Rsl1d1	11	0.00902379
Anti-cor	GO:0000466	maturation of 5.8S rRNA from tricistronic rRNA transcript (SSU-rRNA, 5.8S rRNA, LSU-rRNA)	6/1219	17/15898	0.00118799	0.0307517	0.0261115	Exosc2/Npm1/Pes1/Rcl1/Rpp40/Rps21	6	0.00492207
Anti-cor	GO:0010770	positive regulation of cell morphogenesis involved in differentiation	16/1219	90/15898	0.0012415	0.0319544	0.0271326	Abl1/Akap5/Anapc2/Arpc2/Bhlhb9/Calr/Caprin1/Cdc42/Crkl/Ephb2/Flna/Mfn1/Parp6/Pias2/Prex1/Rac1	16	0.0131255
Anti-cor	GO:0030835	negative regulation of actin filament depolymerization	10/1219	43/15898	0.00125287	0.0319544	0.0271326	Arpc2/Capg/Cfl1/Evl/Gsn/Rdx/Shroom2/Specc1l/Swap70/Tpm1	10	0.00820345
Anti-cor	GO:0090199	regulation of release of cytochrome c from mitochondria	10/1219	43/15898	0.00125287	0.0319544	0.0271326	Akt1/Bad/Bax/Bcl2l1/Bik/Fxn/Higd1a/Pam16/Pdcd5/Plscr3	10	0.00820345
Anti-cor	GO:0031060	regulation of histone methylation	15/1219	82/15898	0.00129169	0.0326089	0.0276884	Ctnnb1/Ehmt1/Kansl1/Kansl2/Kdm1a/Kdm3a/Kdm4a/Mcrs1/Nsd3/Paxbp1/Pih1d1/Rrp8/Smarcb1/Suv39h1/Wdr61	15	0.0123052
Anti-cor	GO:0006983	ER overload response	5/1219	12/15898	0.00131822	0.0326089	0.0276884	Atg10/Hspa5/Ppp1r15b/Selenos/Tmco1	5	0.00410172
Anti-cor	GO:0046073	dTMP metabolic process	5/1219	12/15898	0.00131822	0.0326089	0.0276884	Dut/Nme1/Nt5c/Nt5c3/Tyms	5	0.00410172
Anti-cor	GO:0051573	negative regulation of histone H3-K9 methylation	5/1219	12/15898	0.00131822	0.0326089	0.0276884	Kdm1a/Kdm3a/Kdm4a/Pih1d1/Smarcb1	5	0.00410172
Anti-cor	GO:0043281	regulation of cysteine-type endopeptidase activity involved in apoptotic process	25/1219	172/15898	0.00144868	0.0355542	0.0301893	Akt1/Anp32b/Arl6ip1/Bad/Bax/Bcl10/Cycs/Dap/Ddx3x/Fis1/Gsn/Jak2/Klf4/Map2k5/Mtch2/Park7/Pdcd5/Pih1d1/Ppp2ca/Rhoa/Rps27l/Rps6ka3/Siah2/Usp47/Vcp	25	0.0205086
Anti-cor	GO:0008053	mitochondrial fusion	8/1219	30/15898	0.00148584	0.0359572	0.0305315	Adck1/Bax/Chchd3/Fis1/Mfn1/Mtch2/Thg1l/Vat1	8	0.00656276
Anti-cor	GO:0046824	positive regulation of nucleocytoplasmic transport	12/1219	59/15898	0.00149737	0.0360686	0.0306261	Akap5/Anp32b/Emd/Flna/Hsp90ab1/Jak2/Mapk1/Nedd4/Ppm1a/Prkcd/Ubr5/Ywhae	12	0.00984413
Anti-cor	GO:0032272	negative regulation of protein polymerization	14/1219	75/15898	0.00151205	0.0360881	0.0306426	Arpc2/Capg/Cfl1/Dyrk1a/Evl/Gsn/Prkcd/Rdx/Ssh2/Stmn1/Tbcd/Tmsb4x/Tpm1/Vdac2	14	0.0114848
Anti-cor	GO:1990748	cellular detoxification	9/1219	37/15898	0.00155153	0.0368612	0.031299	Akr1a1/Atp7a/Cat/Esd/Park7/Prdx1/Prdx2/Sod1/Sod2	9	0.0073831
Anti-cor	GO:0006622	protein targeting to lysosome	7/1219	24/15898	0.00165905	0.0385911	0.0327679	Ap3b1/Atg14/Hspa8/Ncoa4/Nedd4/Scarb2/Sort1	7	0.00574241
Anti-cor	GO:0032509	endosome transport via multivesicular body sorting pathway	7/1219	24/15898	0.00165905	0.0385911	0.0327679	Chmp2b/Chmp4b/Chmp6/Leprot/Sort1/Tmem50a/Vcp	7	0.00574241
Anti-cor	GO:0000469	cleavage involved in rRNA processing	6/1219	18/15898	0.00166733	0.0385911	0.0327679	Exosc2/Nhp2/Npm1/Rcl1/Rpp40/Rps21	6	0.00492207
Anti-cor	GO:0070199	establishment of protein localization to chromosome	6/1219	18/15898	0.00166733	0.0385911	0.0327679	Cct3/Cct4/Cct5/Cct7/Lrwd1/Pih1d1	6	0.00492207
Anti-cor	GO:0030010	establishment of cell polarity	21/1219	137/15898	0.00172961	0.0396438	0.0336618	Amotl2/Cdc42/Cenpa/Cfl1/Crkl/Dock7/Fbxw11/Flot2/Fscn1/Gsn/Hes5/Hey1/Hsp90ab1/Ift20/Myo9a/Ndel1/Rab10/Rap1b/Rhoa/Ust/Wdpcp	21	0.0172272
Anti-cor	GO:0010970	transport along microtubule	23/1219	156/15898	0.001819	0.0413287	0.0350924	Ap3b1/Ap3m1/Arl8a/Armcx3/Cdc42/Dynll1/Fbxw11/Flot2/Fmr1/Hspa8/Ift20/Ift27/Ift81/Kif3a/Kifc1/Ndel1/Rab1a/Rpgr/Snapin/Sod1/Spast/Wdpcp/Wdr19	23	0.0188679
Anti-cor	GO:0030307	positive regulation of cell growth	25/1219	175/15898	0.00185005	0.0417071	0.0354137	Adam10/Akt1/Anapc2/Cd81/Cdc42/Cdh4/Cdkn2aip/Cfl1/Ddx3x/Eif4g2/Exosc2/Fdps/Fxn/H3f3a/Hnrnpk/Kdm2b/Map2k5/Mapkap1/Ndel1/Rhoa/Rnd2/Taf9b/Tgfbr1/Usp47/Zfp639	25	0.0205086
Anti-cor	GO:0009150	purine ribonucleotide metabolic process	41/1219	334/15898	0.00185169	0.0417071	0.0354137	Acat1/Acly/Acot2/Acsl3/Ak3/Atp5g2/Atp5g3/Atp7a/Atpif1/Bad/Bcl2l1/Bpgm/Coasy/Eif6/Fis1/Gpat4/Hint1/Hmgcs1/Hspa8/Mccc2/Mfn1/Mtch2/Mthfd1/Ndufb4/Ndufs2/Ndufv2/Nme1/Nt5c/Nudt19/Nudt4/Oxsm/Pank3/Pdha1/Pdk1/Pipox/Prkaa2/Rhoa/Rhoq/Sdhb/Sdhc/Vcp	41	0.0336341
Anti-cor	GO:0009060	aerobic respiration	21/1219	138/15898	0.0018963	0.0421768	0.0358125	Aco1/Akt1/Atp7a/Cat/Cox7a2l/Cycs/Fxn/Idh1/Idh2/Msh2/Mtch2/Ndufb4/Ndufs2/Ndufv2/Park7/Pdha1/Rhoa/Sdhb/Sdhc/Uqcrfs1/Vcp	21	0.0172272
Anti-cor	GO:0070534	protein K63-linked ubiquitination	11/1219	53/15898	0.00196167	0.0430656	0.0365672	Ddx3x/Nedd4/Otub1/Peli1/Rnf115/Ube2b/Ube2e3/Ube2g1/Ube2s/Ube2t/Ubr5	11	0.00902379
Anti-cor	GO:0006978	DNA damage response, signal transduction by p53 class mediator resulting in transcription of p21 class mediator	5/1219	13/15898	0.00200763	0.0435878	0.0370106	Cdkn1a/Chek2/Cops3/Rpl26/Rps27l	5	0.00410172
Anti-cor	GO:0097212	lysosomal membrane organization	5/1219	13/15898	0.00200763	0.0435878	0.0370106	Arf1/Chmp2b/Chmp4b/Chmp6/Hspa8	5	0.00410172
Anti-cor	GO:0072332	intrinsic apoptotic signaling pathway by p53 class mediator	13/1219	69/15898	0.00201614	0.0435878	0.0370106	Bax/Cdkn1a/Chek2/E2f2/Hint1/Hnrnpk/Kdm1a/Msh2/Mybbp1a/Rpl26/Rps27l/Rrp8/Trp53bp2	13	0.0106645
Anti-cor	GO:0071479	cellular response to ionizing radiation	12/1219	61/15898	0.00202208	0.0435878	0.0370106	Bcl2l1/Cdkn1a/Chek2/Ddias/Eef1d/Grb2/Ints7/Kdm1a/Net1/Nucks1/Rhob/Rpl26	12	0.00984413
Anti-cor	GO:0030833	regulation of actin filament polymerization	19/1219	121/15898	0.00211397	0.0449764	0.0381897	Arhgap40/Arpc2/Arpc5/Capg/Cdc42ep2/Cfl1/Cttn/Evl/Fchsd2/Grb2/Gsn/Prkcd/Rac1/Rdx/Rhoa/Snx9/Ssh2/Tmsb4x/Tpm1	19	0.0155865
Anti-cor	GO:2000146	negative regulation of cell motility	34/1219	265/15898	0.00211786	0.0449764	0.0381897	Abhd2/Adipor2/Akt1/Arid2/Calr/Cd63/Cers2/Cfl1/Coro1b/Coro1c/Ctnna1/Dlg5/Dpysl3/Evl/Foxo3/Gna13/Gpr173/Hdac1/Idh2/Klf4/Magi2/Map2k5/Park7/Rac1/Rbbp4/Rbbp7/Reck/Rhoa/Rhob/Srgap3/Suds3/Tpm1/Trp53inp1/Vash1	34	0.0278917
Anti-cor	GO:0000082	G1/S transition of mitotic cell cycle	27/1219	196/15898	0.00213302	0.0451142	0.0383067	Akt1/Anp32b/Apc/Arid2/Bcl7c/Cdk4/Cdkn1a/Ctdsp2/Ddx3x/Dpf1/E2f5/Fbxo7/Gpr132/Iqgap3/Klf11/Klf4/Lsm10/Mblac1/Plk3/Ppp2ca/Prmt2/Rcc1/Rdx/Rpl26/Rps27l/Smarcb1/Smarcc2	27	0.0221493
Anti-cor	GO:0016574	histone ubiquitination	10/1219	46/15898	0.00215941	0.0451221	0.0383134	Atxn7l3/Kdm1a/Kdm2b/Otub1/Park7/Pcgf3/Rnf2/Ube2b/Ubr5/Usp22	10	0.00820345
Anti-cor	GO:0031529	ruffle organization	10/1219	46/15898	0.00215941	0.0451221	0.0383134	Coro1b/Coro1c/Evl/Ndel1/Plekha1/Rac1/Rcc2/Rdx/Tpm1/Wdpcp	10	0.00820345
Anti-cor	GO:0048872	homeostasis of number of cells	37/1219	296/15898	0.00219934	0.0457728	0.0388659	Abl1/Akt1/Ap3b1/Asxl1/Atpif1/Axin1/Bax/Bcl10/Bpgm/Casp3/Exoc6/Foxo3/Hspa9/Jak2/Kat7/Kdm1a/Kif3a/Ldb1/Lgr4/Lmo2/Mtch2/Mthfd1/Pkn1/Pknox1/Prdx1/Prdx2/Ptpn11/Rac1/Rps17/Rps24/Smad5/Sod1/Sp1/Sp3/Vhl/Zfp251/Zfx	37	0.0303527
Anti-cor	GO:1902532	negative regulation of intracellular signal transduction	52/1219	453/15898	0.00221452	0.045905	0.0389781	Abl1/Akt1/Ankrd26/Apc/Arntl/Bcl2l1/Cdc42se1/Chek2/Ddias/Ddx3x/Dlg5/Dusp5/Dyrk1a/Egln1/Ephb2/Ezr/Fbxw11/Hdac1/Ivns1abp/Kdm1a/Klf4/Limd1/Litaf/Magi2/Map2k3/Mapk8ip1/Mapkap1/Nf2/Nprl2/Park7/Pebp1/Plekha1/Ppm1a/Ppp2ca/Prdm15/Prkaa2/Prkcd/Rasa3/Rhoa/Riok3/Selenos/Sod2/Stk38/Stmn1/Tbc1d7/Tpt1/Trim67/Txndc12/Ube2b/Usp47/Vdac2/Vgll4	52	0.0426579
Anti-cor	GO:1902229	regulation of intrinsic apoptotic signaling pathway in response to DNA damage	8/1219	32/15898	0.0023281	0.0472153	0.0400908	Bcl2l1/Ddias/Hnrnpk/Kdm1a/Mtch2/Rpl26/Tpt1/Usp47	8	0.00656276
Anti-cor	GO:0044770	cell cycle phase transition	53/1219	465/15898	0.0023521	0.0474341	0.0402765	Akt1/Anapc2/Anp32b/Apbb2/Apc/Arid2/Bcl7c/Calm2/Calm3/Cdk4/Cdkn1a/Cenpf/Chek2/Chmp4b/Cks1b/Ctdsp2/Ddx3x/Dpf1/E2f5/Fbxo7/Gpr132/Ints7/Iqgap3/Klf11/Klf4/Lcmt1/Lmnb1/Lsm10/Mblac1/Msh2/Nae1/Npm1/Plk3/Ppm1d/Ppp2ca/Prmt2/Ptpn11/Rab11a/Rcc1/Rcc2/Rdx/Rpl26/Rps27l/Six3/Smarcb1/Smarcc2/Spast/Stxbp4/Taok1/Trp53bp1/Ube2s/Usp47/Xpc	53	0.0434783
