## Supplemental Tables for "Aerobic glycolysis and lactate regulate histone H3K18Lactylation occupancy to fine-tune gene expression in developing and mature retina": Table S11.xlsx

### Sheet: P4_promoters
rank	motif_DB	motif_ID	TF_ID	motif_alt_ID	consensus	p-value	adj_p-value	E-value	tests	FASTA_max	pos	neg	PWM_min	TP	%TP	FP	%FP	TF_expression_at_P4	TF_expression_at_P10	TF_expression_at_P28
1	meme-5.5.7/motif_databases_12.24/HOCOMOCO/H12CORE_meme_format.meme	KLF7.H12CORE.0.P.B	KLF7		VDGGGCGGGG	3.60e-478	1.45e-473	2.09e-470	40220	6349	6349	420820	1.63	1687	26.57	30063	7.14	82.4573	39.2689	31.3038
2	meme-5.5.7/motif_databases_12.24/HOCOMOCO/H12CORE_meme_format.meme	KMT2A.H12CORE.0.P.B	KMT2A		CSCCGCCSCCGCCGCCGCCGCCS	7.69e-447	2.10e-443	3.02e-440	2723	6349	6349	420820	2.98	555	8.74	2122	0.5	139.211	165.494	528.823
3	meme-5.5.7/motif_databases_12.24/HOCOMOCO/H12CORE_meme_format.meme	KLF11.H12CORE.0.P.B	KLF11		GRGGGGGCGGGGCYK	3.29e-431	2.67e-427	3.85e-424	8123	6349	6349	420820	1.61	829	13.06	7050	1.68	20.2792	11.4026	5.25636
4	meme-5.5.7/motif_databases_12.24/HOCOMOCO/H12CORE_meme_format.meme	KLF12.H12CORE.0.P.C	KLF12		GGGGCGGGGCCKGGGGGG	2.17e-420	3.07e-416	4.43e-413	14137	6349	6349	420820	1.85	1031	16.24	12187	2.9	73.2916	55.1442	72.4008
5	meme-5.5.7/motif_databases_12.24/HOCOMOCO/H12CORE_meme_format.meme	VEZF1.H12CORE.0.P.C	VEZF1		GGGGGMGGGGS	1.38e-386	3.70e-382	5.33e-379	26742	6349	6349	420820	1.22	1403	22.1	25113	5.97	133.035	107.038	110.71
6	meme-5.5.7/motif_databases_12.24/HOCOMOCO/H12CORE_meme_format.meme	TFDP1.H12CORE.0.P.B	TFDP1		NGGGCGGGAAV	3.21e-372	8.79e-368	1.27e-364	27404	6349	6349	420820	1.2	1404	22.11	25953	6.17	94.9058	75.8482	58.7841
7	meme-5.5.7/motif_databases_12.24/HOCOMOCO/H12CORE_meme_format.meme	ZBT14.H12CORE.0.P.C	ZBT14		GCGSGTGCGCGCG	6.51e-369	2.76e-365	3.99e-362	4240	6349	6349	420820	1.62	531	8.36	2743	0.65	NA	NA	NA
8	meme-5.5.7/motif_databases_12.24/HOCOMOCO/H12CORE_meme_format.meme	SP2.H12CORE.0.P.D	SP2		RGGRGGCGGGGC	5.67e-362	1.90e-357	2.74e-354	33464	6349	6349	420820	1.27	1540	24.26	31560	7.5	11.6075	14.7056	24.4949
9	meme-5.5.7/motif_databases_12.24/HOCOMOCO/H12CORE_meme_format.meme	SP1.H12CORE.1.SM.B	SP1		NGKGGGCGTGGCYN	5.16e-358	2.93e-354	4.23e-351	5677	6349	6349	420820	1.55	637	10.03	4764	1.13	105.335	95.994	90.372
10	meme-5.5.7/motif_databases_12.24/HOCOMOCO/H12CORE_meme_format.meme	KLF8.H12CORE.0.P.C	KLF8		RRGGGGCGGGGCS	2.27e-353	6.42e-349	9.26e-346	28284	6349	6349	420820	4.07	1000	15.75	13803	3.28	6.73289	3.80896	1.52607
11	meme-5.5.7/motif_databases_12.24/HOCOMOCO/H12CORE_meme_format.meme	SP3.H12CORE.0.P.B	SP3		SSSGSRGGGGGCGGGGCCT	3.17e-347	1.24e-343	1.78e-340	3898	6349	6349	420820	1.86	548	8.63	3349	0.8	165.23	113.227	102.775
12	meme-5.5.7/motif_databases_12.24/HOCOMOCO/H12CORE_meme_format.meme	SP1.H12CORE.0.P.B	SP1		DGGGGGCGGGGCYD	9.22e-339	8.38e-335	1.21e-331	9095	6349	6349	420820	2.14	706	11.12	6661	1.58	105.335	95.994	90.372
13	meme-5.5.7/motif_databases_12.24/HOCOMOCO/H12CORE_meme_format.meme	KLF9.H12CORE.1.P.B	KLF9		GGRGGGGGCGGGGCSGGGGGGGG	2.32e-328	1.41e-324	2.04e-321	6100	6349	6349	420820	3.34	638	10.05	5439	1.29	35.4574	162.346	185.915
14	meme-5.5.7/motif_databases_12.24/HOCOMOCO/H12CORE_meme_format.meme	KMT2B.H12CORE.0.P.B	KMT2B		GCGGCGGC	2.43e-324	6.48e-321	9.35e-318	2664	6349	6349	420820	1.52	397	6.25	1455	0.35	104.814	106.276	125.467
15	meme-5.5.7/motif_databases_12.24/HOCOMOCO/H12CORE_meme_format.meme	SP4.H12CORE.0.P.C	SP4		RRGGGGCGGGGCCDG	1.88e-320	1.13e-315	1.62e-312	59853	6349	6349	420820	5.47	927	14.6	13026	3.1	92.2531	128.534	161.473
16	meme-5.5.7/motif_databases_12.24/HOCOMOCO/H12CORE_meme_format.meme	KLF10.H12CORE.0.P.C	KLF10		GGVGGGGGCGKGGCY	2.68e-314	7.09e-310	1.02e-306	26497	6349	6349	420820	1.46	1262	19.88	24306	5.78	77.2884	19.7769	8.26633
17	meme-5.5.7/motif_databases_12.24/HOCOMOCO/H12CORE_meme_format.meme	SP5.H12CORE.0.P.B	SP5		DGKGGGCGGRGCNG	4.65e-297	1.69e-292	2.44e-289	36401	6349	6349	420820	2.48	1267	19.96	25569	6.08	0.0131482	0.013372	NA
18	meme-5.5.7/motif_databases_12.24/HOCOMOCO/H12CORE_meme_format.meme	SP3.H12CORE.1.S.B	SP3		NGKGGGCGKGD	1.66e-283	8.12e-279	1.17e-275	48844	6349	6349	420820	1.19	1744	27.47	46038	10.94	165.23	113.227	102.775
19	meme-5.5.7/motif_databases_12.24/HOCOMOCO/H12CORE_meme_format.meme	KLF16.H12CORE.0.SM.B	KLF16		DGKGGGCGTGD	4.31e-276	8.07e-272	1.16e-268	18734	6349	6349	420820	1.28	982	15.47	16818	4	5.87368	6.31415	4.30395
20	meme-5.5.7/motif_databases_12.24/HOCOMOCO/H12CORE_meme_format.meme	KLF1.H12CORE.0.P.B	KLF1		VDGGGYGKGGCCS	1.14e-272	3.36e-268	4.85e-265	29605	6349	6349	420820	1.54	1196	18.84	24539	5.83	0.106472	0.0808972	0.119135
21	meme-5.5.7/motif_databases_12.24/HOCOMOCO/H12CORE_meme_format.meme	SP1.H12CORE.2.P.B	SP1		DGGGGGCGGGGCYDGGGGGGG	1.15e-267	1.27e-263	1.84e-260	11025	6349	6349	420820	3.06	688	10.84	8393	1.99	105.335	95.994	90.372
22	meme-5.5.7/motif_databases_12.24/HOCOMOCO/H12CORE_meme_format.meme	KLF16.H12CORE.1.P.B	KLF16		GSGGGRGGRGGCGGGGCNGGRGG	9.72e-256	3.28e-251	4.73e-248	33755	6349	6349	420820	2.43	1364	21.48	32320	7.68	5.87368	6.31415	4.30395
23	meme-5.5.7/motif_databases_12.24/HOCOMOCO/H12CORE_meme_format.meme	SP4.H12CORE.1.S.B	SP4		NRKGGGCGTGGN	4.18e-253	5.01e-249	7.22e-246	11963	6349	6349	420820	1.28	763	12.02	11064	2.63	92.2531	128.534	161.473
24	meme-5.5.7/motif_databases_12.24/HOCOMOCO/H12CORE_meme_format.meme	PATZ1.H12CORE.1.P.C	PATZ1		RGGGGMGGGG	1.8e-252	1.17e-247	1.69e-244	65235	6349	6349	420820	2.29	1634	25.74	44095	10.48	50.9072	41.2302	35.2627
25	meme-5.5.7/motif_databases_12.24/HOCOMOCO/H12CORE_meme_format.meme	KLF15.H12CORE.0.S.B	KLF15		GRRGKGGGCGTGGB	6.62e-248	1.47e-243	2.12e-240	22170	6349	6349	420820	1.47	1028	16.19	20018	4.76	1.91773	1.81175	5.70837
26	meme-5.5.7/motif_databases_12.24/HOCOMOCO/H12CORE_meme_format.meme	MAZ.H12CORE.0.P.B	MAZ		RGVGGGMGGGGGM	1.67e-215	1.57e-210	2.27e-207	94007	6349	6349	420820	1.21	2494	39.28	91359	21.71	132.54	76.1478	66.8544
27	meme-5.5.7/motif_databases_12.24/HOCOMOCO/H12CORE_meme_format.meme	KLF2.H12CORE.0.S.C	KLF2		DDGGGCGTGGB	3.35e-205	5.64e-201	8.13e-198	16810	6349	6349	420820	1.2	837	13.18	15920	3.78	0.374308	0.573609	1.24026
28	meme-5.5.7/motif_databases_12.24/HOCOMOCO/H12CORE_meme_format.meme	KLF6.H12CORE.0.P.B	KLF6		VGVDGGGCGGGGCMBGSR	2.66e-202	1.33e-197	1.92e-194	49927	6349	6349	420820	2.06	1423	22.41	39699	9.43	38.5742	25.1738	24.2384
29	meme-5.5.7/motif_databases_12.24/HOCOMOCO/H12CORE_meme_format.meme	KLF14.H12CORE.0.PSM.A	KLF14		DDRGKGGGCGTGKB	3.68e-196	2.71e-192	3.91e-189	7353	6349	6349	420820	1.51	529	8.33	6748	1.6	NA	NA	NA
30	meme-5.5.7/motif_databases_12.24/HOCOMOCO/H12CORE_meme_format.meme	PATZ1.H12CORE.0.P.B	PATZ1		RGGGGMGGGGGBSGRRGGGRRGS	6.8e-183	2.73e-178	3.94e-175	40153	6349	6349	420820	2.25	1352	21.29	38557	9.16	50.9072	41.2302	35.2627
31	meme-5.5.7/motif_databases_12.24/HOCOMOCO/H12CORE_meme_format.meme	MYCN.H12CORE.1.M.C	MYCN		NYYWCGCGYGYN	1.17e-180	2.58e-177	3.72e-174	2208	6349	6349	420820	1.26	296	4.66	1907	0.45	69.231	17.7331	4.75693
32	meme-5.5.7/motif_databases_12.24/HOCOMOCO/H12CORE_meme_format.meme	EGR4.H12CORE.0.S.B	EGR4		GTGGGCGTDD	2.59e-180	6.17e-176	8.9e-173	23806	6349	6349	420820	1.19	974	15.34	22778	5.41	NA	0.0392308	0.0353077
33	meme-5.5.7/motif_databases_12.24/HOCOMOCO/H12CORE_meme_format.meme	KLF15.H12CORE.1.P.C	KLF15		GGGGGMGGRGVRGGGGGVGG	1.35e-169	3.94e-165	5.68e-162	29150	6349	6349	420820	2.93	1042	16.41	26454	6.29	1.91773	1.81175	5.70837
34	meme-5.5.7/motif_databases_12.24/HOCOMOCO/H12CORE_meme_format.meme	KLF3.H12CORE.1.M.C	KLF3		DWGGGCKKSGBYB	1.27e-163	2.76e-159	3.98e-156	21680	6349	6349	420820	1.27	889	14	20780	4.94	42.1019	18.7876	19.8724
35	meme-5.5.7/motif_databases_12.24/HOCOMOCO/H12CORE_meme_format.meme	ZN454.H12CORE.1.SM.B	ZN454		RGCGCCGGCGCCAN	1.87e-153	2.66e-150	3.83e-147	1420	6349	6349	420820	1.36	225	3.54	1191	0.28	NA	NA	NA
36	meme-5.5.7/motif_databases_12.24/HOCOMOCO/H12CORE_meme_format.meme	KLF9.H12CORE.0.P.B	KLF9		RRGKGGGCGKGGCC	3.4e-153	6.69e-149	9.66e-146	19711	6349	6349	420820	1.56	799	12.58	18109	4.3	35.4574	162.346	185.915
37	meme-5.5.7/motif_databases_12.24/HOCOMOCO/H12CORE_meme_format.meme	MAZ.H12CORE.1.P.B	MAZ		RGRGGGMGGGGSVRGRRGRGG	3.57e-142	1.85e-137	2.66e-134	51762	6349	6349	420820	2.1	1490	23.47	50080	11.9	132.54	76.1478	66.8544
38	meme-5.5.7/motif_databases_12.24/HOCOMOCO/H12CORE_meme_format.meme	KLF4.H12CORE.0.PSM.A	KLF4		WGGGYGKGGCY	2.85e-136	9.03e-132	1.3e-128	31694	6349	6349	420820	1.8	905	14.25	23864	5.67	0.973237	0.856978	1.21153
39	meme-5.5.7/motif_databases_12.24/HOCOMOCO/H12CORE_meme_format.meme	ZN282.H12CORE.0.P.B	ZN282		GGDGYGGGAGS	1.95e-133	7.77e-129	1.12e-125	39724	6349	6349	420820	1.22	1220	19.22	38251	9.09	NA	NA	NA
40	meme-5.5.7/motif_databases_12.24/HOCOMOCO/H12CORE_meme_format.meme	ZN468.H12CORE.0.P.C	ZN468		VRGGGAGGGGGYG	3.26e-128	5.3e-124	7.65e-121	16261	6349	6349	420820	1.52	682	10.74	15578	3.7	NA	NA	NA
41	meme-5.5.7/motif_databases_12.24/HOCOMOCO/H12CORE_meme_format.meme	SP4.H12CORE.2.P.B	SP4		RGGGGGMGGRGCNDGGGGGGG	6.61e-127	3.02e-122	4.36e-119	45769	6349	6349	420820	2.39	1268	19.97	41391	9.84	92.2531	128.534	161.473
42	meme-5.5.7/motif_databases_12.24/HOCOMOCO/H12CORE_meme_format.meme	KLF13.H12CORE.0.PSM.A	KLF13		NRRGKGGGCGTGGYN	1.12e-125	3.43e-122	4.95e-119	3070	6349	6349	420820	1.58	278	4.38	2784	0.66	53.4278	15.378	27.9393
43	meme-5.5.7/motif_databases_12.24/HOCOMOCO/H12CORE_meme_format.meme	KLF12.H12CORE.1.PSM.A	KLF12		DDDGGGCGTGGYC	1.44e-124	1.29e-120	1.87e-117	8986	6349	6349	420820	1.43	472	7.43	8316	1.98	73.2916	55.1442	72.4008
44	meme-5.5.7/motif_databases_12.24/HOCOMOCO/H12CORE_meme_format.meme	KLF8.H12CORE.1.P.C	KLF8		GGGGGMGGGGCNGGGRGRGGGRG	2.08e-122	8.39e-118	1.21e-114	40371	6349	6349	420820	2.48	1205	18.98	38985	9.26	6.73289	3.80896	1.52607
45	meme-5.5.7/motif_databases_12.24/HOCOMOCO/H12CORE_meme_format.meme	ZN543.H12CORE.0.P.C	ZN543		CCYBGCCNCSBGGCCCCCTCC	7.85e-119	2.08e-114	3e-111	26449	6349	6349	420820	2.41	902	14.21	25535	6.07	NA	NA	NA
46	meme-5.5.7/motif_databases_12.24/HOCOMOCO/H12CORE_meme_format.meme	KLF13.H12CORE.1.P.C	KLF13		RGGGGGCGGGGSNGGGGGKG	5.54e-110	3.39e-105	4.89e-102	61116	6349	6349	420820	5.97	1004	15.81	31173	7.41	53.4278	15.378	27.9393
47	meme-5.5.7/motif_databases_12.24/HOCOMOCO/H12CORE_meme_format.meme	SP9.H12CORE.1.S.C	SP9		RGKGGGCGTGGB	2.41e-107	3.97e-104	5.73e-101	1650	6349	6349	420820	1.41	193	3.04	1447	0.34	2.01793	2.15606	1.28193
48	meme-5.5.7/motif_databases_12.24/HOCOMOCO/H12CORE_meme_format.meme	SP2.H12CORE.1.P.B	SP2		SVNSVVRGRGGCGGGGSBNRR	4.56e-108	4.84e-103	6.98e-100	106217	6349	6349	420820	4.44	1403	22.1	50915	12.1	11.6075	14.7056	24.4949
49	meme-5.5.7/motif_databases_12.24/HOCOMOCO/H12CORE_meme_format.meme	SP8.H12CORE.0.SM.B	SP8		DGTGGGCGTGDN	2.5e-105	4.38e-102	6.32e-99	1751	6349	6349	420820	1.31	196	3.09	1548	0.37	0.02601	0.0393283	0.0847382
50	meme-5.5.7/motif_databases_12.24/HOCOMOCO/H12CORE_meme_format.meme	ZNF2.H12CORE.0.P.B	ZNF2		CAGCGCCMCC	2.95e-98	9.74e-94	1.41e-90	32973	6349	6349	420820	1.19	983	15.48	31739	7.54	NA	NA	NA
51	meme-5.5.7/motif_databases_12.24/HOCOMOCO/H12CORE_meme_format.meme	E2F4.H12CORE.1.P.B	E2F4		SNDGGCGGGAAAN	8.46e-98	1.07e-93	1.54e-90	12626	6349	6349	420820	1.38	526	8.28	12034	2.86	29.9467	36.9363	36.6597
52	meme-5.5.7/motif_databases_12.24/HOCOMOCO/H12CORE_meme_format.meme	KLF6.H12CORE.1.SM.B	KLF6		KGKDWGGGCGTGGB	6.14e-97	6.53e-93	9.42e-90	10633	6349	6349	420820	1.37	474	7.47	10154	2.41	38.5742	25.1738	24.2384
53	meme-5.5.7/motif_databases_12.24/HOCOMOCO/H12CORE_meme_format.meme	CTCFL.H12CORE.0.P.B	CTCFL		GCCRSCAGGGGGCGCY	9.74e-97	6.7e-93	9.67e-90	6874	6349	6349	420820	1.56	368	5.8	6489	1.54	0.491167	0.490179	0.677865
54	meme-5.5.7/motif_databases_12.24/HOCOMOCO/H12CORE_meme_format.meme	E2F1.H12CORE.0.P.B	E2F1		VNKGGCGGGAARN	2.09e-93	4.02e-89	5.8e-86	19266	6349	6349	420820	1.43	661	10.41	17874	4.25	26.3987	2.25659	0.995991
55	meme-5.5.7/motif_databases_12.24/HOCOMOCO/H12CORE_meme_format.meme	ZN519.H12CORE.0.P.C	ZN519		GCCGCMGCYGCMGCCGCCCV	2.43e-90	4.53e-87	6.53e-84	1860	6349	6349	420820	2.99	181	2.85	1593	0.38	NA	NA	NA
56	meme-5.5.7/motif_databases_12.24/HOCOMOCO/H12CORE_meme_format.meme	ZN441.H12CORE.0.P.C	ZN441		GGGCGGAGYY	1.98e-86	3.79e-82	5.47e-79	19175	6349	6349	420820	7.39	249	3.92	3387	0.8	NA	NA	NA
57	meme-5.5.7/motif_databases_12.24/HOCOMOCO/H12CORE_meme_format.meme	GMEB2.H12CORE.1.P.C	GMEB2		BKGCGTSMS	2.01e-83	2.62e-79	3.78e-76	13031	6349	6349	420820	1.26	469	7.39	11024	2.62	33.6062	25.297	27.7949
58	meme-5.5.7/motif_databases_12.24/HOCOMOCO/H12CORE_meme_format.meme	HINFP.H12CORE.2.S.B	HINFP		MGCGGACGYDR	1.49e-82	4.51e-79	6.51e-76	3030	6349	6349	420820	1.21	221	3.48	2782	0.66	39.0316	44.8248	47.3724
59	meme-5.5.7/motif_databases_12.24/HOCOMOCO/H12CORE_meme_format.meme	ZN460.H12CORE.0.S.C	ZN460		DDSGGGGGGCGTK	1.2e-82	2.53e-78	3.64e-75	20984	6349	6349	420820	1.33	689	10.85	20275	4.82	NA	NA	NA
60	meme-5.5.7/motif_databases_12.24/HOCOMOCO/H12CORE_meme_format.meme	E2F3.H12CORE.0.P.B	E2F3		NKGGCGGGAAR	1e-81	3.85e-77	5.56e-74	38508	6349	6349	420820	1.26	1048	16.51	37375	8.88	25.7602	69.4752	26.8383
61	meme-5.5.7/motif_databases_12.24/HOCOMOCO/H12CORE_meme_format.meme	ZN100.H12CORE.1.P.B	ZN100		KCCAHGGCGGCGGC	6.05e-80	5.8e-76	8.38e-73	9591	6349	6349	420820	1.45	409	6.44	9027	2.15	NA	NA	NA
62	meme-5.5.7/motif_databases_12.24/HOCOMOCO/H12CORE_meme_format.meme	LRRF1.H12CORE.0.P.B	LRRF1		RRGCTCGCCN	2.21e-79	4.98e-75	7.18e-72	22570	6349	6349	420820	1.16	715	11.26	21838	5.19	NA	NA	NA
63	meme-5.5.7/motif_databases_12.24/HOCOMOCO/H12CORE_meme_format.meme	NRF1.H12CORE.0.PS.A	NRF1		NBNCTGCGCAKGCGCA	1.46e-77	3.82e-74	5.51e-71	2617	6349	6349	420820	16.7	108	1.7	526	0.12	48.7919	34.5872	30.113
64	meme-5.5.7/motif_databases_12.24/HOCOMOCO/H12CORE_meme_format.meme	KLF3.H12CORE.0.PS.A	KLF3		NNNDGGGYGKGGCHBNNN	5.15e-74	1.72e-69	2.48e-66	33371	6349	6349	420820	1.63	911	14.35	31862	7.57	42.1019	18.7876	19.8724
65	meme-5.5.7/motif_databases_12.24/HOCOMOCO/H12CORE_meme_format.meme	GMEB1.H12CORE.0.P.C	GMEB1		BTGCGTSMS	1.47e-69	2.28e-65	3.29e-62	15517	6349	6349	420820	1.62	400	6.3	9527	2.26	41.9817	28.7755	30.1701
66	meme-5.5.7/motif_databases_12.24/HOCOMOCO/H12CORE_meme_format.meme	KLF5.H12CORE.0.PM.A	KLF5		NNWGGGYGTGGCH	2.45e-69	1.14e-64	1.64e-61	46314	6349	6349	420820	1.42	1117	17.59	43105	10.24	0.473104	0.367033	0.0767233
67	meme-5.5.7/motif_databases_12.24/HOCOMOCO/H12CORE_meme_format.meme	ZFP57.H12CORE.0.P.B	ZFP57		SYGCGGCAV	1.1e-62	1.21e-59	1.75e-56	1103	6349	6349	420820	2.14	109	1.72	787	0.19	66.4592	30.8554	7.98945
68	meme-5.5.7/motif_databases_12.24/HOCOMOCO/H12CORE_meme_format.meme	ZN610.H12CORE.0.P.B	ZN610		CMGCCGCTCCCCMY	2e-62	1.68e-58	2.42e-55	8376	6349	6349	420820	1.73	329	5.18	7406	1.76	NA	NA	NA
69	meme-5.5.7/motif_databases_12.24/HOCOMOCO/H12CORE_meme_format.meme	ARNT2.H12CORE.1.P.B	ARNT2		NGBACGTGCYB	3.31e-62	6.37e-58	9.19e-55	19225	6349	6349	420820	1.85	442	6.96	11916	2.83	72.2766	30.8256	16.9108
70	meme-5.5.7/motif_databases_12.24/HOCOMOCO/H12CORE_meme_format.meme	SALL4.H12CORE.0.P.B	SALL4		BWGGGTGGGGB	1.34e-58	1.29e-53	1.86e-50	96436	6349	6349	420820	1.25	1921	30.26	90570	21.52	NA	NA	0.669156
71	meme-5.5.7/motif_databases_12.24/HOCOMOCO/H12CORE_meme_format.meme	EGR3.H12CORE.0.PSM.A	EGR3		TGCGTGGGCGKDD	2.8e-55	4.02e-51	5.8e-48	14334	6349	6349	420820	1.45	469	7.39	13851	3.29	0.381387	0.652456	1.09203
72	meme-5.5.7/motif_databases_12.24/HOCOMOCO/H12CORE_meme_format.meme	ZN704.H12CORE.0.SM.B	ZN704		BRBGCCGGCCGGYRDD	1.02e-52	9.06e-49	1.31e-45	8872	6349	6349	420820	1.48	336	5.29	8519	2.02	NA	NA	NA
73	meme-5.5.7/motif_databases_12.24/HOCOMOCO/H12CORE_meme_format.meme	ZN148.H12CORE.0.P.B	ZN148		GGGGGTGGGGGAGGGGMRG	1.88e-52	1.66e-48	2.4e-45	8824	6349	6349	420820	2.62	334	5.26	8464	2.01	NA	NA	NA
74	meme-5.5.7/motif_databases_12.24/HOCOMOCO/H12CORE_meme_format.meme	E2F6.H12CORE.0.P.B	E2F6		NDGGCGGGAAV	1e-51	2.97e-47	4.29e-44	29601	6349	6349	420820	1.4	742	11.69	27290	6.48	28.0629	22.7328	25.561
75	meme-5.5.7/motif_databases_12.24/HOCOMOCO/H12CORE_meme_format.meme	WT1.H12CORE.1.P.B	WT1		GRVKGYGKGGGAGGRRRRGGV	1.17e-49	3.92e-45	5.65e-42	33555	6349	6349	420820	3.03	782	12.32	29694	7.06	0.0884523	0.0934076	0.0675754
76	meme-5.5.7/motif_databases_12.24/HOCOMOCO/H12CORE_meme_format.meme	ZBT7A.H12CORE.0.P.B	ZBT7A		RRGGGTCBY	2.26e-49	4.06e-45	5.86e-42	17997	6349	6349	420820	1.13	531	8.36	17452	4.15	NA	NA	NA
77	meme-5.5.7/motif_databases_12.24/HOCOMOCO/H12CORE_meme_format.meme	ZN740.H12CORE.0.P.C	ZN740		GTGGGGGGGGG	2.79e-48	3.19e-44	4.61e-41	11431	6349	6349	420820	1.4	371	5.84	10425	2.48	NA	NA	NA
78	meme-5.5.7/motif_databases_12.24/HOCOMOCO/H12CORE_meme_format.meme	ZN263.H12CORE.0.PM.A	ZN263		RGGGAGGASB	9.24e-49	7.44e-44	1.07e-40	80500	6349	6349	420820	1.18	1667	26.26	78704	18.7	NA	NA	NA
79	meme-5.5.7/motif_databases_12.24/HOCOMOCO/H12CORE_meme_format.meme	SOLH2.H12CORE.0.S.C	SOLH2		NCACGTGCDHN	1.32e-47	8.88e-44	1.28e-40	6738	6349	6349	420820	1.25	272	4.28	6462	1.54	NA	NA	NA
80	meme-5.5.7/motif_databases_12.24/HOCOMOCO/H12CORE_meme_format.meme	E2F1.H12CORE.1.S.B	E2F1		NWTWTGGCGCCHAN	3.16e-46	8.05e-43	1.16e-39	2545	6349	6349	420820	1.67	152	2.39	2378	0.57	26.3987	2.25659	0.995991
81	meme-5.5.7/motif_databases_12.24/HOCOMOCO/H12CORE_meme_format.meme	KLF14.H12CORE.1.P.C	KLF14		VDGKGGGCGKGGCYGGGRGDGGG	1.75e-47	1.24e-42	1.79e-39	70821	6349	6349	420820	4.51	1143	18	49343	11.73	NA	NA	NA
82	meme-5.5.7/motif_databases_12.24/HOCOMOCO/H12CORE_meme_format.meme	E2F2.H12CORE.0.S.B	E2F2		NRWWWTGGCGCSMDHK	3.38e-45	1.95e-42	2.81e-39	576	6349	6349	420820	1.81	73	1.15	476	0.11	9.58271	1.16884	0.801791
83	meme-5.5.7/motif_databases_12.24/HOCOMOCO/H12CORE_meme_format.meme	ZN281.H12CORE.0.P.B	ZN281		GGGTGGGGGAGGGGMR	9.9e-45	6.29e-41	9.08e-38	6355	6349	6349	420820	2.04	256	4.03	6093	1.45	NA	NA	NA
84	meme-5.5.7/motif_databases_12.24/HOCOMOCO/H12CORE_meme_format.meme	E2F4.H12CORE.2.S.B	E2F4		NNWWDTGGCGCSMTWN	6.34e-42	3.65e-39	5.26e-36	575	6349	6349	420820	2.01	71	1.12	502	0.12	29.9467	36.9363	36.6597
85	meme-5.5.7/motif_databases_12.24/HOCOMOCO/H12CORE_meme_format.meme	KLF17.H12CORE.1.P.C	KLF17		DGAGGGAGGGG	1.09e-42	1.26e-37	1.82e-34	115630	6349	6349	420820	9.03	869	13.69	35695	8.48	0.044884	NA	0.0501651
86	meme-5.5.7/motif_databases_12.24/HOCOMOCO/H12CORE_meme_format.meme	GMEB2.H12CORE.0.P.C	GMEB2		BKRCGTSMSYGCGY	3.16e-41	4.24e-37	6.12e-34	13398	6349	6349	420820	1.39	398	6.27	12481	2.97	33.6062	25.297	27.7949
87	meme-5.5.7/motif_databases_12.24/HOCOMOCO/H12CORE_meme_format.meme	ZN682.H12CORE.1.P.B	ZN682		GGCYMAGCCCC	9.31e-41	2.11e-36	3.04e-33	22644	6349	6349	420820	1.46	541	8.52	19299	4.59	NA	NA	NA
88	meme-5.5.7/motif_databases_12.24/HOCOMOCO/H12CORE_meme_format.meme	WT1.H12CORE.0.P.B	WT1		GKGGGAGGRD	6.87e-40	4.4e-35	6.35e-32	64058	6349	6349	420820	4.7	762	12	30684	7.29	0.0884523	0.0934076	0.0675754
89	meme-5.5.7/motif_databases_12.24/HOCOMOCO/H12CORE_meme_format.meme	ZIC1.H12CORE.0.P.B	ZIC1		GCNCAGCRGG	2.91e-39	6.92e-35	9.99e-32	23748	6349	6349	420820	1.17	612	9.64	23097	5.49	11.5852	4.67319	3.37124
90	meme-5.5.7/motif_databases_12.24/HOCOMOCO/H12CORE_meme_format.meme	GCM2.H12CORE.0.SM.B	GCM2		HACCCGCATN	1.9e-36	2.05e-33	2.96e-30	1079	6349	6349	420820	1.3	87	1.37	987	0.23	0.0142241	0.0292634	0.0124965
91	meme-5.5.7/motif_databases_12.24/HOCOMOCO/H12CORE_meme_format.meme	ZFX.H12CORE.0.P.B	ZFX		SYAGGCCBCR	2e-37	3.07e-33	4.44e-30	15355	6349	6349	420820	1.17	438	6.9	14892	3.54	84.3473	80.7099	57.6264
92	meme-5.5.7/motif_databases_12.24/HOCOMOCO/H12CORE_meme_format.meme	KLF17.H12CORE.0.M.C	KLF17		DKWAGGGCGTGKCN	3.84e-34	4.04e-30	5.83e-27	10508	6349	6349	420820	1.7	324	5.1	10097	2.4	0.044884	NA	0.0501651
93	meme-5.5.7/motif_databases_12.24/HOCOMOCO/H12CORE_meme_format.meme	ZN444.H12CORE.0.S.C	ZN444		YCRTCCCCCTCCCCCYYN	1.08e-31	9.8e-28	1.41e-24	9108	6349	6349	420820	2.65	285	4.49	8677	2.06	NA	NA	NA
94	meme-5.5.7/motif_databases_12.24/HOCOMOCO/H12CORE_meme_format.meme	KLF11.H12CORE.1.SM.B	KLF11		DDGKGGGCGTGGCGKGGGCGKGGB	8.89e-27	1.39e-23	2.01e-20	1565	6349	6349	420820	6.99	88	1.39	1408	0.33	20.2792	11.4026	5.25636
95	meme-5.5.7/motif_databases_12.24/HOCOMOCO/H12CORE_meme_format.meme	ZN281.H12CORE.1.SM.B	ZN281		KGGGGGGGGGGGGGGAGGGDRGGKKK	1.9e-26	3.74e-22	5.4e-19	19703	6349	6349	420820	4.72	480	7.56	19007	4.52	NA	NA	NA
96	meme-5.5.7/motif_databases_12.24/HOCOMOCO/H12CORE_meme_format.meme	ZSC22.H12CORE.0.P.C	ZSC22		RGNCHGAKGGMGGAGGC	3.03e-26	1.02e-21	1.48e-18	33818	6349	6349	420820	2.18	737	11.61	32788	7.79	NA	NA	NA
97	meme-5.5.7/motif_databases_12.24/HOCOMOCO/H12CORE_meme_format.meme	TYY2.H12CORE.0.PS.A	TYY2		CAAVATGGCGGC	1.04e-25	1.67e-21	2.4e-18	15966	6349	6349	420820	1850	21	0.33	28	0.01	NA	NA	NA
98	meme-5.5.7/motif_databases_12.24/HOCOMOCO/H12CORE_meme_format.meme	ZBT14.H12CORE.1.S.B	ZBT14		RTGCGCGTGCACGYGN	6.94e-24	1.92e-21	2.76e-18	276	6349	6349	420820	2.77	37	0.58	238	0.06	NA	NA	NA
99	meme-5.5.7/motif_databases_12.24/HOCOMOCO/H12CORE_meme_format.meme	CR3L4.H12CORE.1.S.C	CR3L4		VHSACGTGGCR	4.56e-24	2.27e-20	3.27e-17	4976	6349	6349	420820	1.31	173	2.72	4754	1.13	NA	NA	NA
100	meme-5.5.7/motif_databases_12.24/HOCOMOCO/H12CORE_meme_format.meme	TYY1.H12CORE.0.PSM.A	TYY1		CAARATGGCGGC	2.09e-24	4.19e-20	6.05e-17	20069	6349	6349	420820	1360	26	0.41	78	0.02	NA	NA	NA
101	meme-5.5.7/motif_databases_12.24/HOCOMOCO/H12CORE_meme_format.meme	ZN180.H12CORE.0.P.C	ZN180		AGGGAGKGGTGGGGACTGBGGCRRR	6.07e-24	5.01e-20	7.23e-17	8245	6349	6349	420820	12.8	244	3.84	7888	1.87	NA	NA	NA
102	meme-5.5.7/motif_databases_12.24/HOCOMOCO/H12CORE_meme_format.meme	ELK4.H12CORE.0.PSM.A	ELK4		ACCGGAAGYN	9.95e-23	1.7e-18	2.46e-15	17096	6349	6349	420820	47.9	48	0.76	486	0.12	32.8361	32.3789	40.4818
103	meme-5.5.7/motif_databases_12.24/HOCOMOCO/H12CORE_meme_format.meme	ELK1.H12CORE.0.PSM.A	ELK1		NACCGGAAGTN	8.95e-22	3.65e-18	5.27e-15	4081	6349	6349	420820	27.9	47	0.74	491	0.12	48.5211	39.2763	39.5807
104	meme-5.5.7/motif_databases_12.24/HOCOMOCO/H12CORE_meme_format.meme	SP5.H12CORE.1.P.B	SP5		GRRGGRGGGGRRGGGGGAGGRGCWG	6.56e-22	2.77e-17	4e-14	42211	6349	6349	420820	9.33	697	10.98	31887	7.58	0.0131482	0.013372	NA
105	meme-5.5.7/motif_databases_12.24/HOCOMOCO/H12CORE_meme_format.meme	EGR1.H12CORE.0.PS.A	EGR1		NNTGCGTGGGCGKDNN	1.99e-20	3.89e-17	5.61e-14	1957	6349	6349	420820	2.4	86	1.35	1710	0.41	24.4015	7.10616	33.7639
106	meme-5.5.7/motif_databases_12.24/HOCOMOCO/H12CORE_meme_format.meme	ZN143.H12CORE.0.P.B	ZN143		CRVDGCMTKCTGGGARWTGTAGT	1.98e-19	1.35e-16	1.95e-13	681	6349	6349	420820	164000	12	0.19	4	0	NA	NA	NA
107	meme-5.5.7/motif_databases_12.24/HOCOMOCO/H12CORE_meme_format.meme	SALL1.H12CORE.0.P.C	SALL1		RDRKGDGGGWGGGGNV	2.23e-21	2.47e-16	3.57e-13	110609	6349	6349	420820	1.42	1920	30.24	105060	24.97	3.88033	2.28022	1.37314
108	meme-5.5.7/motif_databases_12.24/HOCOMOCO/H12CORE_meme_format.meme	ZBT17.H12CORE.0.P.B	ZBT17		VGGHGGGGGMGGGGVDSV	2.3e-21	2.79e-16	4.02e-13	120982	6349	6349	420820	27.4	452	7.12	18727	4.45	NA	NA	NA
109	meme-5.5.7/motif_databases_12.24/HOCOMOCO/H12CORE_meme_format.meme	ZIC5.H12CORE.0.P.B	ZIC5		GCVCAGCRGGGGGYC	4.28e-19	1.95e-15	2.81e-12	4555	6349	6349	420820	2.36	133	2.09	3628	0.86	12.9392	2.41848	0.944894
110	meme-5.5.7/motif_databases_12.24/HOCOMOCO/H12CORE_meme_format.meme	KAISO.H12CORE.0.P.B	KAISO		YMTCGCGAGAN	7.49e-19	5e-15	7.21e-12	6672	6349	6349	420820	246	13	0.2	9	0	NA	NA	NA
111	meme-5.5.7/motif_databases_12.24/HOCOMOCO/H12CORE_meme_format.meme	CREB3.H12CORE.0.SM.B	CREB3		DDGRTGACGTGRCN	6.57e-18	6.28e-15	9.07e-12	957	6349	6349	420820	2.08	55	0.87	852	0.2	57.2281	61.1263	41.079
112	meme-5.5.7/motif_databases_12.24/HOCOMOCO/H12CORE_meme_format.meme	E2F7.H12CORE.1.P.B	E2F7		NTGGCGGGAAAV	1.23e-18	4.03e-14	5.81e-11	32642	6349	6349	420820	1.48	674	10.62	31681	7.53	7.91487	1.90638	1.30441
113	meme-5.5.7/motif_databases_12.24/HOCOMOCO/H12CORE_meme_format.meme	HINFP.H12CORE.1.P.B	HINFP		RSCGGACC	7.39e-19	6.4e-14	9.24e-11	86585	6349	6349	420820	1.27	1310	20.63	68925	16.38	39.0316	44.8248	47.3724
114	meme-5.5.7/motif_databases_12.24/HOCOMOCO/H12CORE_meme_format.meme	HES1.H12CORE.1.S.C	HES1		NWGGCACGYGYSN	1.15e-16	1.19e-13	1.72e-10	1040	6349	6349	420820	1.47	57	0.9	977	0.23	20.8375	6.28615	8.35078
115	meme-5.5.7/motif_databases_12.24/HOCOMOCO/H12CORE_meme_format.meme	E2F8.H12CORE.1.SM.B	E2F8		WTKGCGGGAAAWN	5.97e-17	1.37e-13	1.97e-10	2289	6349	6349	420820	1.91	88	1.39	2042	0.49	18.3217	0.631187	0.247041
116	meme-5.5.7/motif_databases_12.24/HOCOMOCO/H12CORE_meme_format.meme	TFEC.H12CORE.1.SM.B	TFEC		NDRGTCACGTGAY	1.31e-15	4.74e-13	6.84e-10	362	6349	6349	420820	2.76	32	0.5	326	0.08	0.0381808	0.114937	NA
117	meme-5.5.7/motif_databases_12.24/HOCOMOCO/H12CORE_meme_format.meme	ELK3.H12CORE.0.PSM.A	ELK3		NACCGGAAGTD	8.54e-17	4.87e-13	7.02e-10	5702	6349	6349	420820	206	20	0.32	83	0.02	9.05409	6.60277	5.63604
118	meme-5.5.7/motif_databases_12.24/HOCOMOCO/H12CORE_meme_format.meme	NFYB.H12CORE.0.P.B	NFYB		YYRRCCAATCAGAR	2.54e-17	5.01e-13	7.23e-10	19715	6349	6349	420820	211	87	1.37	1974	0.47	70.3465	44.7451	37.0758
119	meme-5.5.7/motif_databases_12.24/HOCOMOCO/H12CORE_meme_format.meme	ZN449.H12CORE.0.P.B	ZN449		GGTTGGGCTB	4.44e-17	7.12e-13	1.03e-09	16049	6349	6349	420820	1.3	373	5.87	15632	3.71	NA	NA	NA
120	meme-5.5.7/motif_databases_12.24/HOCOMOCO/H12CORE_meme_format.meme	ZN692.H12CORE.0.P.C	ZN692		YGGGSCCCACC	5.89e-17	8.91e-13	1.29e-09	15115	6349	6349	420820	1.23	351	5.53	14505	3.45	NA	NA	NA
121	meme-5.5.7/motif_databases_12.24/HOCOMOCO/H12CORE_meme_format.meme	BMAL1.H12CORE.0.PSM.A	BMAL1		CACGTGMS	4.32e-17	9.28e-13	1.34e-09	21492	6349	6349	420820	95.9	47	0.74	658	0.16	NA	NA	NA
122	meme-5.5.7/motif_databases_12.24/HOCOMOCO/H12CORE_meme_format.meme	CREM.H12CORE.0.PSM.A	CREM		NRTGACGTVN	1.95e-16	1.13e-12	1.62e-09	5766	6349	6349	420820	5.86	91	1.43	2201	0.52	17.8366	12.3533	12.1421
123	meme-5.5.7/motif_databases_12.24/HOCOMOCO/H12CORE_meme_format.meme	SRBP1.H12CORE.1.S.C	SRBP1		BRTCRCGTGABS	9.96e-17	1.44e-12	2.08e-09	14492	6349	6349	420820	1.58	317	4.99	12789	3.04	NA	NA	NA
124	meme-5.5.7/motif_databases_12.24/HOCOMOCO/H12CORE_meme_format.meme	ZN263.H12CORE.1.P.B	ZN263		RGGGAGGAGGRVGRGGRGGRG	5.23e-17	1.58e-12	2.28e-09	30202	6349	6349	420820	7.4	509	8.02	23005	5.47	NA	NA	NA
125	meme-5.5.7/motif_databases_12.24/HOCOMOCO/H12CORE_meme_format.meme	ARNT2.H12CORE.2.S.C	ARNT2		NKCACGTGACNN	2.52e-15	1.88e-12	2.72e-09	747	6349	6349	420820	11.3	45	0.71	679	0.16	72.2766	30.8256	16.9108
126	meme-5.5.7/motif_databases_12.24/HOCOMOCO/H12CORE_meme_format.meme	FEV.H12CORE.0.S.B	FEV		NACCGGAAGTR	1.09e-15	6.48e-12	9.35e-09	5965	6349	6349	420820	132	22	0.35	127	0.03	NA	NA	NA
127	meme-5.5.7/motif_databases_12.24/HOCOMOCO/H12CORE_meme_format.meme	AHR.H12CORE.0.P.B	AHR		SHKTGCGTGC	1.7e-15	3.21e-11	4.64e-08	18857	6349	6349	420820	1.34	392	6.17	17071	4.06	7.0435	45.7234	59.8252
128	meme-5.5.7/motif_databases_12.24/HOCOMOCO/H12CORE_meme_format.meme	AP2A.H12CORE.0.PSM.A	AP2A		DYGCCTSAGGSSATN	8.99e-15	6.25e-11	9.02e-08	6954	6349	6349	420820	1.67	189	2.98	6764	1.61	NA	NA	NA
129	meme-5.5.7/motif_databases_12.24/HOCOMOCO/H12CORE_meme_format.meme	ZN770.H12CORE.0.P.B	ZN770		DGGAGGCYGVGG	1.52e-15	8.99e-11	1.3e-07	59105	6349	6349	420820	1.26	1101	17.34	57987	13.78	NA	NA	NA
130	meme-5.5.7/motif_databases_12.24/HOCOMOCO/H12CORE_meme_format.meme	TAF1.H12CORE.0.P.B	TAF1		SAAGATGGCGGCGGC	2.81e-15	1.2e-10	1.73e-07	42681	6349	6349	420820	1430	12	0.19	16	0	174.06	183.051	165.075
131	meme-5.5.7/motif_databases_12.24/HOCOMOCO/H12CORE_meme_format.meme	E2F8.H12CORE.0.P.C	E2F8		TGGCGGGAAAN	8.94e-15	2.42e-10	3.49e-07	27090	6349	6349	420820	1.59	513	8.08	23958	5.69	18.3217	0.631187	0.247041
132	meme-5.5.7/motif_databases_12.24/HOCOMOCO/H12CORE_meme_format.meme	CREB1.H12CORE.0.PSM.A	CREB1		NRTGACGTMAS	2.65e-13	2.65e-10	3.82e-07	1000	6349	6349	420820	23.5	37	0.58	539	0.13	181.739	153.693	124.5
133	meme-5.5.7/motif_databases_12.24/HOCOMOCO/H12CORE_meme_format.meme	KAISO.H12CORE.1.P.B	KAISO		RRRTCTCGCGAGAV	2.85e-14	2.72e-10	3.93e-07	9541	6349	6349	420820	344	11	0.17	14	0	NA	NA	NA
134	meme-5.5.7/motif_databases_12.24/HOCOMOCO/H12CORE_meme_format.meme	HEY1.H12CORE.0.S.B	HEY1		NKGCACGTGTCN	1.48e-13	2.86e-10	4.13e-07	1934	6349	6349	420820	1.54	75	1.18	1838	0.44	21.891	10.5539	10.7392
135	meme-5.5.7/motif_databases_12.24/HOCOMOCO/H12CORE_meme_format.meme	ZNF76.H12CORE.0.P.B	ZNF76		CRGGGSMTKCTGGGARDTGTAGT	8.12e-14	8.01e-10	1.16e-06	9868	6349	6349	420820	47100	11	0.17	16	0	NA	NA	NA
136	meme-5.5.7/motif_databases_12.24/HOCOMOCO/H12CORE_meme_format.meme	ZN449.H12CORE.1.S.C	ZN449		GRDGGKTGGKCGBGD	1.15e-14	8.88e-10	1.28e-06	77457	6349	6349	420820	2.08	1113	17.53	59168	14.06	NA	NA	NA
137	meme-5.5.7/motif_databases_12.24/HOCOMOCO/H12CORE_meme_format.meme	GLIS1.H12CORE.0.P.B	GLIS1		CKCYSYRGGRGGYC	5.77e-14	1.28e-09	1.84e-06	22131	6349	6349	420820	1.47	445	7.01	20438	4.86	0.0930968	0.624857	1.22899
138	meme-5.5.7/motif_databases_12.24/HOCOMOCO/H12CORE_meme_format.meme	BHE41.H12CORE.0.PSM.A	BHE41		NRGTCACGTGCN	2.64e-12	2.82e-09	4.07e-06	1069	6349	6349	420820	1.47	50	0.79	1010	0.24	NA	NA	NA
139	meme-5.5.7/motif_databases_12.24/HOCOMOCO/H12CORE_meme_format.meme	ELF2.H12CORE.0.PS.A	ELF2		AVCCGGAAGTGG	1.03e-13	2.85e-09	4.11e-06	27627	6349	6349	420820	137	50	0.79	920	0.22	114.967	70.7027	58.8164
140	meme-5.5.7/motif_databases_12.24/HOCOMOCO/H12CORE_meme_format.meme	ETV5.H12CORE.0.PS.A	ETV5		NDCCGGAWGYD	5.98e-13	1.27e-08	1.83e-05	21208	6349	6349	420820	135	20	0.32	141	0.03	41.0954	20.2044	31.063
141	meme-5.5.7/motif_databases_12.24/HOCOMOCO/H12CORE_meme_format.meme	ZBTB2.H12CORE.0.SM.B	ZBTB2		NBTYCCGGTAAH	5.59e-12	2e-08	2.89e-05	3584	6349	6349	420820	1.45	109	1.72	3457	0.82	29.2644	18.391	12.7284
142	meme-5.5.7/motif_databases_12.24/HOCOMOCO/H12CORE_meme_format.meme	ATF6A.H12CORE.0.SM.B	ATF6A		NTGATGACGTCAYNN	1.24e-10	4.01e-08	5.78e-05	323	6349	6349	420820	15.7	18	0.28	152	0.04	NA	NA	NA
143	meme-5.5.7/motif_databases_12.24/HOCOMOCO/H12CORE_meme_format.meme	NFYC.H12CORE.0.P.B	NFYC		NBYRRCCAATCAGAR	2.25e-12	4.03e-08	5.82e-05	17934	6349	6349	420820	235	77	1.21	2031	0.48	41.691	44.4391	45.6309
144	meme-5.5.7/motif_databases_12.24/HOCOMOCO/H12CORE_meme_format.meme	ZN467.H12CORE.0.P.C	ZN467		GRGGRGGRRRRGGAGGGGGAGGR	1.39e-12	5.83e-08	8.41e-05	41806	6349	6349	420820	6.89	704	11.09	35816	8.51	NA	NA	NA
145	meme-5.5.7/motif_databases_12.24/HOCOMOCO/H12CORE_meme_format.meme	KLF10.H12CORE.1.PSM.A	KLF10		DDGGGGGCGTGDSRKGGGYGTGKB	6.92e-11	6.07e-08	8.76e-05	877	6349	6349	420820	8.45	41	0.65	794	0.19	77.2884	19.7769	8.26633
146	meme-5.5.7/motif_databases_12.24/HOCOMOCO/H12CORE_meme_format.meme	MNT.H12CORE.0.PS.A	MNT		VSCACGTGG	2.99e-12	7.36e-08	0.000106	24649	6349	6349	420820	60.1	45	0.71	843	0.2	19.6495	22.2044	35.4607
147	meme-5.5.7/motif_databases_12.24/HOCOMOCO/H12CORE_meme_format.meme	ATF6B.H12CORE.0.SM.B	ATF6B		NTGRTGACGTSRCA	1.7e-10	1.77e-07	0.000255	1042	6349	6349	420820	4.75	39	0.61	751	0.18	35.3386	53.308	44.3138
148	meme-5.5.7/motif_databases_12.24/HOCOMOCO/H12CORE_meme_format.meme	E2F4.H12CORE.0.P.B	E2F4		SGCGGGAADTTYRAA	1.13e-11	1.88e-07	0.000271	16608	6349	6349	420820	1.96	346	5.45	15710	3.73	29.9467	36.9363	36.6597
149	meme-5.5.7/motif_databases_12.24/HOCOMOCO/H12CORE_meme_format.meme	GMEB1.H12CORE.1.P.C	GMEB1		BKRCGTSMSYGCGY	1.86e-11	4.05e-07	0.000584	21729	6349	6349	420820	2.07	328	5.17	14790	3.51	41.9817	28.7755	30.1701
150	meme-5.5.7/motif_databases_12.24/HOCOMOCO/H12CORE_meme_format.meme	ZN749.H12CORE.1.P.C	ZN749		ACCCCAASC	1.18e-11	5.03e-07	0.000726	42535	6349	6349	420820	1.62	676	10.65	34604	8.22	NA	NA	NA
151	meme-5.5.7/motif_databases_12.24/HOCOMOCO/H12CORE_meme_format.meme	ZN770.H12CORE.1.P.B	ZN770		GGAGGCYGRGGBRGGAGGAKSR	3.82e-11	6.22e-07	0.000897	16290	6349	6349	420820	4.42	347	5.47	15937	3.79	NA	NA	NA
152	meme-5.5.7/motif_databases_12.24/HOCOMOCO/H12CORE_meme_format.meme	CR3L4.H12CORE.0.M.C	CR3L4		GRTGACGTGGCRN	2.85e-10	1.87e-06	0.0027	6555	6349	6349	420820	8.22	77	1.21	2265	0.54	NA	NA	NA
153	meme-5.5.7/motif_databases_12.24/HOCOMOCO/H12CORE_meme_format.meme	GLIS3.H12CORE.1.S.C	GLIS3		YGYGGGGGGTMN	1.23e-10	2.23e-06	0.00322	18194	6349	6349	420820	1.3	376	5.92	17729	4.21	1.05679	0.767142	1.53736
154	meme-5.5.7/motif_databases_12.24/HOCOMOCO/H12CORE_meme_format.meme	HIF3A.H12CORE.1.P.C	HIF3A		GKACGTGC	8.22e-11	2.74e-06	0.00396	33365	6349	6349	420820	7.02	131	2.06	4668	1.11	9.38225	3.70338	12.3661
155	meme-5.5.7/motif_databases_12.24/HOCOMOCO/H12CORE_meme_format.meme	E2F3.H12CORE.1.SM.B	E2F3		WWTGGCGCCAAAAHN	1.63e-08	3.25e-06	0.00469	199	6349	6349	420820	4.74	14	0.22	120	0.03	25.7602	69.4752	26.8383
156	meme-5.5.7/motif_databases_12.24/HOCOMOCO/H12CORE_meme_format.meme	ARNT.H12CORE.0.P.B	ARNT		SKACGTGMC	2.83e-10	6.68e-06	0.00964	23631	6349	6349	420820	2.75	246	3.87	10692	2.54	59.0665	67.5661	94.3783
157	meme-5.5.7/motif_databases_12.24/HOCOMOCO/H12CORE_meme_format.meme	ZN530.H12CORE.0.P.B	ZN530		CYGSCCCTBKCCYTKCC	4.54e-10	1.04e-05	0.015	22919	6349	6349	420820	3.06	410	6.46	19866	4.72	NA	NA	NA
158	meme-5.5.7/motif_databases_12.24/HOCOMOCO/H12CORE_meme_format.meme	CR3L1.H12CORE.0.PSM.A	CR3L1		NGNHYACGTGGCAN	5.07e-09	1.86e-05	0.0268	3656	6349	6349	420820	1.61	100	1.58	3493	0.83	NA	NA	NA
159	meme-5.5.7/motif_databases_12.24/HOCOMOCO/H12CORE_meme_format.meme	ZN425.H12CORE.0.P.C	ZN425		GRGAGGGCY	3.08e-10	2.78e-05	0.0401	90099	6349	6349	420820	1.15	1516	23.88	86885	20.65	NA	NA	NA
160	meme-5.5.7/motif_databases_12.24/HOCOMOCO/H12CORE_meme_format.meme	ATF1.H12CORE.0.P.B	ATF1		RRTGACGYMA	5.6e-10	3.26e-05	0.0471	58338	6349	6349	420820	187	17	0.27	147	0.03	17.2211	18.3684	16.1022
161	meme-5.5.7/motif_databases_12.24/HOCOMOCO/H12CORE_meme_format.meme	NFYA.H12CORE.0.P.B	NFYA		NYYRRCCAATCARAR	1.24e-09	3.97e-05	0.0573	32024	6349	6349	420820	646	53	0.83	1336	0.32	18.7214	17.4139	19.0734
162	meme-5.5.7/motif_databases_12.24/HOCOMOCO/H12CORE_meme_format.meme	GMEB2.H12CORE.2.SM.B	GMEB2		NRSKTACGTAASGYN	1.36e-08	5.94e-05	0.0857	4379	6349	6349	420820	2.57	102	1.61	3663	0.87	33.6062	25.297	27.7949
163	meme-5.5.7/motif_databases_12.24/HOCOMOCO/H12CORE_meme_format.meme	ERG.H12CORE.1.SM.B	ERG		NACCGGAAGTRV	7.7e-09	6.83e-05	0.0986	8868	6349	6349	420820	958	8	0.13	21	0	1.38375	1.77602	1.43659
164	meme-5.5.7/motif_databases_12.24/HOCOMOCO/H12CORE_meme_format.meme	CR3L2.H12CORE.0.PS.A	CR3L2		NHBACGTGGYR	4.12e-09	8.21e-05	0.119	19929	6349	6349	420820	1.27	389	6.13	19051	4.53	NA	NA	NA
165	meme-5.5.7/motif_databases_12.24/HOCOMOCO/H12CORE_meme_format.meme	USF1.H12CORE.0.PSM.A	USF1		RGTCACGTGRBS	1.53e-08	0.000149	0.215	9741	6349	6349	420820	157	38	0.6	854	0.2	29.9582	27.6462	21.6425
166	meme-5.5.7/motif_databases_12.24/HOCOMOCO/H12CORE_meme_format.meme	ETV6.H12CORE.0.PS.A	ETV6		RCCGGAAGTG	4.64e-09	0.000238	0.344	51351	6349	6349	420820	166	36	0.57	743	0.18	27.0707	21.6042	24.189
167	meme-5.5.7/motif_databases_12.24/HOCOMOCO/H12CORE_meme_format.meme	HES2.H12CORE.0.S.C	HES2		NDTGGCACGTGYCN	1.83e-07	0.00027	0.39	1479	6349	6349	420820	1.7	49	0.77	1397	0.33	0.735845	0.1171	0.0318132
168	meme-5.5.7/motif_databases_12.24/HOCOMOCO/H12CORE_meme_format.meme	RFX3.H12CORE.0.PSM.A	RFX3		GTTGCCATGGVRAC	1.76e-08	0.000292	0.421	16609	6349	6349	420820	578	27	0.43	475	0.11	91.9402	84.0427	62.0738
169	meme-5.5.7/motif_databases_12.24/HOCOMOCO/H12CORE_meme_format.meme	GMEB1.H12CORE.2.SM.B	GMEB1		NKTACGTAABBNMSN	1.24e-07	0.000427	0.616	3446	6349	6349	420820	1.77	92	1.45	3352	0.8	41.9817	28.7755	30.1701
170	meme-5.5.7/motif_databases_12.24/HOCOMOCO/H12CORE_meme_format.meme	ELF4.H12CORE.0.PS.A	ELF4		ACCCGGAAGTG	2.56e-08	0.000554	0.799	21596	6349	6349	420820	89.5	45	0.71	1143	0.27	2.18872	0.810914	0.188537
171	meme-5.5.7/motif_databases_12.24/HOCOMOCO/H12CORE_meme_format.meme	ZIC5.H12CORE.2.S.C	ZIC5		NDCRCAGCGGGGGGTCN	1.39e-06	0.000705	1.02	506	6349	6349	420820	12.7	13	0.2	152	0.04	12.9392	2.41848	0.944894
172	meme-5.5.7/motif_databases_12.24/HOCOMOCO/H12CORE_meme_format.meme	TYY2.H12CORE.1.SM.B	TYY2		HCAAAATGGCGGMY	6.72e-08	0.000718	1.04	10685	6349	6349	420820	1380	13	0.2	114	0.03	NA	NA	NA
173	meme-5.5.7/motif_databases_12.24/HOCOMOCO/H12CORE_meme_format.meme	ZN141.H12CORE.0.P.C	ZN141		KGGGGGACGCYCCCMCC	2.29e-07	0.000784	1.13	3422	6349	6349	420820	3.85	64	1.01	2072	0.49	NA	NA	NA
174	meme-5.5.7/motif_databases_12.24/HOCOMOCO/H12CORE_meme_format.meme	RFX5.H12CORE.2.S.B	RFX5		NCSGTTGCYATGGYAACS	8.45e-07	0.000889	1.28	1052	6349	6349	420820	666	14	0.22	170	0.04	22.4654	30.0871	41.066
175	meme-5.5.7/motif_databases_12.24/HOCOMOCO/H12CORE_meme_format.meme	SPDEF.H12CORE.0.PSM.A	SPDEF		NWMCCGGATGYN	1.28e-07	0.000892	1.29	6986	6349	6349	420820	5.12	81	1.28	2825	0.67	0.311146	0.235503	0.235246
176	meme-5.5.7/motif_databases_12.24/HOCOMOCO/H12CORE_meme_format.meme	MLX.H12CORE.1.SM.B	MLX		NCACGTGAYCN	6.26e-08	0.000972	1.4	15520	6349	6349	420820	111	41	0.65	1021	0.24	19.5819	26.8185	20.2508
177	meme-5.5.7/motif_databases_12.24/HOCOMOCO/H12CORE_meme_format.meme	ZN423.H12CORE.0.P.C	ZN423		GGSYCCCWGGGGAG	5.44e-08	0.00129	1.87	23807	6349	6349	420820	2.17	331	5.21	16192	3.85	NA	NA	NA
178	meme-5.5.7/motif_databases_12.24/HOCOMOCO/H12CORE_meme_format.meme	HES1.H12CORE.0.S.C	HES1		NDWGGCACGTGBCWGGCACGYGB	4.47e-06	0.00142	2.06	319	6349	6349	420820	7.69	17	0.27	288	0.07	20.8375	6.28615	8.35078
179	meme-5.5.7/motif_databases_12.24/HOCOMOCO/H12CORE_meme_format.meme	ZN611.H12CORE.0.P.C	ZN611		GBGGAGMGCCYVTRMMCGSMYGS	9.64e-07	0.0033	4.76	3425	6349	6349	420820	8.54	64	1.01	2166	0.51	NA	NA	NA
180	meme-5.5.7/motif_databases_12.24/HOCOMOCO/H12CORE_meme_format.meme	MYCN.H12CORE.0.PS.A	MYCN		GCCACGTGSKS	1.91e-07	0.00421	6.08	22066	6349	6349	420820	54.6	31	0.49	681	0.16	69.231	17.7331	4.75693
181	meme-5.5.7/motif_databases_12.24/HOCOMOCO/H12CORE_meme_format.meme	RFX1.H12CORE.1.PSM.A	RFX1		SCBGTTGCCATGGHRACV	1.04e-06	0.00578	8.35	5555	6349	6349	420820	2490	15	0.24	200	0.05	15.9384	36.0777	64.1926
182	meme-5.5.7/motif_databases_12.24/HOCOMOCO/H12CORE_meme_format.meme	PKNX1.H12CORE.0.P.B	PKNX1		KYTGATTGGCWG	1.33e-07	0.00599	8.64	45325	6349	6349	420820	2060	15	0.24	168	0.04	NA	NA	NA
183	meme-5.5.7/motif_databases_12.24/HOCOMOCO/H12CORE_meme_format.meme	EGR2.H12CORE.0.PSM.A	EGR2		DTGCGTGGGCGKDN	5.26e-07	0.0062	8.94	11825	6349	6349	420820	26.8	39	0.61	1030	0.24	0.14429	0.066547	0.00472209
184	meme-5.5.7/motif_databases_12.24/HOCOMOCO/H12CORE_meme_format.meme	CTCF.H12CORE.0.P.B	CTCF		YGRCCACHAGRKGGCGCYVB	2.03e-06	0.00681	9.83	3370	6349	6349	420820	8.15	66	1.04	2313	0.55	138.757	99.9593	115.354
185	meme-5.5.7/motif_databases_12.24/HOCOMOCO/H12CORE_meme_format.meme	ZN417.H12CORE.0.P.C	ZN417		RCANKTGGCGCCCAA	1.07e-06	0.00688	9.93	6442	6349	6349	420820	4.73	87	1.37	3285	0.78	NA	NA	NA
