## Supplemental Tables for "Aerobic glycolysis and lactate regulate histone H3K18Lactylation occupancy to fine-tune gene expression in developing and mature retina": Table S12.xlsx

### Sheet: P4_enhancers
rank	motif_DB	motif_ID	TF_ID	motif_alt_ID	consensus	p-value	adj_p-value	E-value	tests	FASTA_max	pos	neg	PWM_min	TP	%TP	FP	%FP	TF_expression_at_P4	TF_expression_at_P10	TF_expression_at_P28
1	meme-5.5.7/motif_databases_12.24/HOCOMOCO/H12CORE_meme_format.meme	SRBP2.H12CORE.1.P.B	SRBP2		VSGTGGGGWGABG	4.07e-22	4.14e-17	5.97e-14	101566	1643	1643	550986	1.25	461	28.06	100954	18.32	NA	NA	NA
2	meme-5.5.7/motif_databases_12.24/HOCOMOCO/H12CORE_meme_format.meme	ZN425.H12CORE.0.P.C	ZN425		GRGAGGGCY	3.56e-18	3.25e-13	4.69e-10	91264	1643	1643	550986	1.15	406	24.71	90088	16.35	NA	NA	NA
3	meme-5.5.7/motif_databases_12.24/HOCOMOCO/H12CORE_meme_format.meme	SALL4.H12CORE.0.P.B	SALL4		BWGGGTGGGGB	2.96e-17	3.03e-12	4.37e-09	102112	1643	1643	550986	1.39	419	25.5	94993	17.24	NA	NA	0.669156
4	meme-5.5.7/motif_databases_12.24/HOCOMOCO/H12CORE_meme_format.meme	HAND2.H12CORE.1.P.B	HAND2		SRGGYCTGGHHTBY	3.66e-16	2.5e-11	3.6e-08	68181	1643	1643	550986	1.38	309	18.81	65404	11.87	NA	NA	NA
5	meme-5.5.7/motif_databases_12.24/HOCOMOCO/H12CORE_meme_format.meme	SALL1.H12CORE.0.P.C	SALL1		RDRKGDGGGWGGGGNV	5.29e-16	5.11e-11	7.37e-08	96592	1643	1643	550986	1.44	417	25.38	96112	17.44	3.88033	2.28022	1.37314
6	meme-5.5.7/motif_databases_12.24/HOCOMOCO/H12CORE_meme_format.meme	MAZ.H12CORE.0.P.B	MAZ		RGVGGGMGGGGGM	2.28e-15	2.19e-10	3.16e-07	96202	1643	1643	550986	1.3	412	25.08	95552	17.34	132.54	76.1478	66.8544
7	meme-5.5.7/motif_databases_12.24/HOCOMOCO/H12CORE_meme_format.meme	ZBT17.H12CORE.0.P.B	ZBT17		VGGHGGGGGMGGGGVDSV	7.01e-15	5.99e-10	8.64e-07	85402	1643	1643	550986	1.91	350	21.3	78429	14.23	NA	NA	NA
8	meme-5.5.7/motif_databases_12.24/HOCOMOCO/H12CORE_meme_format.meme	PATZ1.H12CORE.1.P.C	PATZ1		RGGGGMGGGG	1.07e-14	8.45e-10	1.22e-06	78784	1643	1643	550986	1.26	346	21.06	77540	14.07	50.9072	41.2302	35.2627
9	meme-5.5.7/motif_databases_12.24/HOCOMOCO/H12CORE_meme_format.meme	SP2.H12CORE.1.P.B	SP2		SVNSVVRGRGGCGGGGSBNRR	2.8e-14	1.89e-09	2.72e-06	67423	1643	1643	550986	1.83	295	17.95	63789	11.58	11.6075	14.7056	24.4949
10	meme-5.5.7/motif_databases_12.24/HOCOMOCO/H12CORE_meme_format.meme	SMAD4.H12CORE.0.P.B	SMAD4		TGTCTGSV	2.98e-14	2.72e-09	3.93e-06	91239	1643	1643	550986	1.17	379	23.07	87588	15.9	80.2706	52.6397	48.9101
11	meme-5.5.7/motif_databases_12.24/HOCOMOCO/H12CORE_meme_format.meme	SP4.H12CORE.0.P.C	SP4		RRGGGGCGGGGCCDG	7.89e-14	4.1e-09	5.92e-06	51986	1643	1643	550986	1.52	245	14.91	50674	9.2	92.2531	128.534	161.473
12	meme-5.5.7/motif_databases_12.24/HOCOMOCO/H12CORE_meme_format.meme	KLF1.H12CORE.0.P.B	KLF1		VDGGGYGKGGCCS	1.7e-13	5.98e-09	8.62e-06	35131	1643	1643	550986	1.56	173	10.53	32209	5.85	0.106472	0.0808972	0.119135
13	meme-5.5.7/motif_databases_12.24/HOCOMOCO/H12CORE_meme_format.meme	PTF1A.H12CORE.1.PS.A	PTF1A		RSCAGCTGTB	2.87e-13	1.31e-08	1.9e-05	45850	1643	1643	550986	9.24	106	6.45	16289	2.96	1.43223	NA	NA
14	meme-5.5.7/motif_databases_12.24/HOCOMOCO/H12CORE_meme_format.meme	KLF10.H12CORE.0.P.C	KLF10		GGVGGGGGCGKGGCY	6.05e-13	1.76e-08	2.54e-05	29123	1643	1643	550986	1.72	158	9.62	28933	5.25	77.2884	19.7769	8.26633
15	meme-5.5.7/motif_databases_12.24/HOCOMOCO/H12CORE_meme_format.meme	KLF8.H12CORE.0.P.C	KLF8		RRGGGGCGGGGCS	8.48e-13	2.88e-08	4.15e-05	33926	1643	1643	550986	1.74	166	10.1	31073	5.64	6.73289	3.80896	1.52607
16	meme-5.5.7/motif_databases_12.24/HOCOMOCO/H12CORE_meme_format.meme	PRDM5.H12CORE.1.P.B	PRDM5		GYYCTCCAGB	3.27e-13	3.6e-08	5.19e-05	109842	1643	1643	550986	1.7	373	22.7	87366	15.86	7.15514	7.30209	9.85934
17	meme-5.5.7/motif_databases_12.24/HOCOMOCO/H12CORE_meme_format.meme	SP5.H12CORE.0.P.B	SP5		DGKGGGCGGRGCNG	8.98e-13	3.62e-08	5.22e-05	40256	1643	1643	550986	2.31	174	10.59	33128	6.01	0.0131482	0.013372	NA
18	meme-5.5.7/motif_databases_12.24/HOCOMOCO/H12CORE_meme_format.meme	KLF7.H12CORE.0.P.B	KLF7		VDGGGCGGGG	9.42e-13	4.93e-08	7.11e-05	52319	1643	1643	550986	1.82	206	12.54	41458	7.52	82.4573	39.2689	31.3038
19	meme-5.5.7/motif_databases_12.24/HOCOMOCO/H12CORE_meme_format.meme	ZN711.H12CORE.0.P.C	ZN711		BYSCAGGCCHBKC	1.19e-12	6.22e-08	8.98e-05	52176	1643	1643	550986	4.23	135	8.22	23520	4.27	NA	NA	NA
20	meme-5.5.7/motif_databases_12.24/HOCOMOCO/H12CORE_meme_format.meme	KLF17.H12CORE.1.P.C	KLF17		DGAGGGAGGGG	6.23e-13	7.02e-08	0.000101	112533	1643	1643	550986	1.29	452	27.51	111101	20.16	0.044884	NA	0.0501651
21	meme-5.5.7/motif_databases_12.24/HOCOMOCO/H12CORE_meme_format.meme	ZN554.H12CORE.1.P.C	ZN554		DGCWGAGYCA	9.18e-13	9.78e-08	0.000141	106445	1643	1643	550986	1.22	421	25.62	102144	18.54	NA	NA	NA
22	meme-5.5.7/motif_databases_12.24/HOCOMOCO/H12CORE_meme_format.meme	GLIS1.H12CORE.1.P.B	GLIS1		CCCTGGGRGGB	2.78e-12	1.33e-07	0.000192	48014	1643	1643	550986	1.37	218	13.27	45164	8.2	0.0930968	0.624857	1.22899
23	meme-5.5.7/motif_databases_12.24/HOCOMOCO/H12CORE_meme_format.meme	GLIS3.H12CORE.0.P.C	GLIS3		YCCTGGGRGGSCN	4.7e-12	1.61e-07	0.000232	34301	1643	1643	550986	1.38	174	10.59	33821	6.14	1.05679	0.767142	1.53736
24	meme-5.5.7/motif_databases_12.24/HOCOMOCO/H12CORE_meme_format.meme	ZN770.H12CORE.0.P.B	ZN770		DGGAGGCYGVGG	3.79e-12	2.29e-07	0.000331	60537	1643	1643	550986	1.31	270	16.43	59549	10.81	NA	NA	NA
25	meme-5.5.7/motif_databases_12.24/HOCOMOCO/H12CORE_meme_format.meme	NGN2.H12CORE.0.P.B	NGN2		NRRCAGATGGB	8.01e-12	2.73e-07	0.000395	34120	1643	1643	550986	3.16	131	7.97	23213	4.21	NA	NA	NA
26	meme-5.5.7/motif_databases_12.24/HOCOMOCO/H12CORE_meme_format.meme	SP2.H12CORE.0.P.D	SP2		RGGRGGCGGGGC	7.29e-12	2.92e-07	0.000422	40081	1643	1643	550986	1.45	194	11.81	39240	7.12	11.6075	14.7056	24.4949
27	meme-5.5.7/motif_databases_12.24/HOCOMOCO/H12CORE_meme_format.meme	NFIC.H12CORE.1.PSM.A	NFIC		NWGCCARR	2.24e-12	2.97e-07	0.000429	132727	1643	1643	550986	1.38	452	27.51	112042	20.33	35.9619	69.0253	89.2025
28	meme-5.5.7/motif_databases_12.24/HOCOMOCO/H12CORE_meme_format.meme	NFIA.H12CORE.0.P.B	NFIA		CYTGGCAG	7.21e-12	5.35e-07	0.000772	74261	1643	1643	550986	1.13	318	19.35	73495	13.34	23.9145	26.2164	24.2933
29	meme-5.5.7/motif_databases_12.24/HOCOMOCO/H12CORE_meme_format.meme	KLF5.H12CORE.0.PM.A	KLF5		NNWGGGYGTGGCH	1.24e-11	5.84e-07	0.000842	47188	1643	1643	550986	6.6	114	6.94	19263	3.5	0.473104	0.367033	0.0767233
30	meme-5.5.7/motif_databases_12.24/HOCOMOCO/H12CORE_meme_format.meme	KLF9.H12CORE.0.P.B	KLF9		RRGKGGGCGKGGCC	2.68e-11	6.4e-07	0.000924	23856	1643	1643	550986	2.33	117	7.12	20238	3.67	35.4574	162.346	185.915
31	meme-5.5.7/motif_databases_12.24/HOCOMOCO/H12CORE_meme_format.meme	KLF6.H12CORE.0.P.B	KLF6		VGVDGGGCGGGGCMBGSR	1.48e-11	6.52e-07	0.000941	43939	1643	1643	550986	1.76	209	12.72	43580	7.91	38.5742	25.1738	24.2384
32	meme-5.5.7/motif_databases_12.24/HOCOMOCO/H12CORE_meme_format.meme	HAND1.H12CORE.1.P.B	HAND1		RGGYCTGGHTT	1.53e-11	1.25e-06	0.00181	81949	1643	1643	550986	1.21	344	20.94	81490	14.79	NA	NA	NA
33	meme-5.5.7/motif_databases_12.24/HOCOMOCO/H12CORE_meme_format.meme	HINFP.H12CORE.1.P.B	HINFP		RSCGGACC	1.97e-11	1.31e-06	0.00189	66255	1643	1643	550986	1.08	289	17.59	65864	11.95	39.0316	44.8248	47.3724
34	meme-5.5.7/motif_databases_12.24/HOCOMOCO/H12CORE_meme_format.meme	ZN263.H12CORE.0.PM.A	ZN263		RGGGAGGASB	1.63e-11	1.36e-06	0.00196	83323	1643	1643	550986	1.29	336	20.45	79210	14.38	NA	NA	NA
35	meme-5.5.7/motif_databases_12.24/HOCOMOCO/H12CORE_meme_format.meme	KLF3.H12CORE.1.M.C	KLF3		DWGGGCKKSGBYB	1.01e-10	2.68e-06	0.00386	26556	1643	1643	550986	1.25	140	8.52	26412	4.79	42.1019	18.7876	19.8724
36	meme-5.5.7/motif_databases_12.24/HOCOMOCO/H12CORE_meme_format.meme	NDF1.H12CORE.0.P.B	NDF1		KRRCAGATGGY	1.38e-10	3.04e-06	0.00439	22123	1643	1643	550986	7.05	79	4.81	11910	2.16	NA	NA	NA
37	meme-5.5.7/motif_databases_12.24/HOCOMOCO/H12CORE_meme_format.meme	NDF2.H12CORE.0.P.B	NDF2		RRCAGATGGCV	1.43e-10	5.77e-06	0.00833	40434	1643	1643	550986	4.74	122	7.43	22050	4	NA	NA	NA
38	meme-5.5.7/motif_databases_12.24/HOCOMOCO/H12CORE_meme_format.meme	ASCL1.H12CORE.0.PSM.A	ASCL1		NVCAGCTGCYN	1.39e-10	6.24e-06	0.00901	44973	1643	1643	550986	1.7	180	10.96	36937	6.7	42.0298	3.4677	1.20021
39	meme-5.5.7/motif_databases_12.24/HOCOMOCO/H12CORE_meme_format.meme	TWST2.H12CORE.1.P.B	TWST2		DCCAGMTGTK	2.23e-10	7.99e-06	0.0115	35855	1643	1643	550986	2.55	137	8.34	25976	4.71	NA	NA	NA
40	meme-5.5.7/motif_databases_12.24/HOCOMOCO/H12CORE_meme_format.meme	KLF4.H12CORE.0.PSM.A	KLF4		WGGGYGKGGCY	2.27e-10	8.25e-06	0.0119	36313	1643	1643	550986	1.34	172	10.47	35055	6.36	0.973237	0.856978	1.21153
41	meme-5.5.7/motif_databases_12.24/HOCOMOCO/H12CORE_meme_format.meme	KLF11.H12CORE.0.P.B	KLF11		GRGGGGGCGGGGCYK	9.66e-10	1.06e-05	0.0153	11005	1643	1643	550986	2.12	69	4.2	10210	1.85	20.2792	11.4026	5.25636
42	meme-5.5.7/motif_databases_12.24/HOCOMOCO/H12CORE_meme_format.meme	HTF4.H12CORE.0.PSM.A	HTF4		RGCAGSTGB	2.9e-10	1.6e-05	0.0231	55239	1643	1643	550986	5.22	118	7.18	21327	3.87	NA	NA	NA
43	meme-5.5.7/motif_databases_12.24/HOCOMOCO/H12CORE_meme_format.meme	ATOH1.H12CORE.0.P.B	ATOH1		RRCAGMTGGB	6.47e-10	1.81e-05	0.0261	27997	1643	1643	550986	2.08	120	7.3	22127	4.02	0.0287091	0.0140926	NA
44	meme-5.5.7/motif_databases_12.24/HOCOMOCO/H12CORE_meme_format.meme	KLF13.H12CORE.1.P.C	KLF13		RGGGGGCGGGGSNGGGGGKG	4.91e-10	2.24e-05	0.0323	45554	1643	1643	550986	3.49	188	11.44	39714	7.21	53.4278	15.378	27.9393
45	meme-5.5.7/motif_databases_12.24/HOCOMOCO/H12CORE_meme_format.meme	ATOH8.H12CORE.0.P.C	ATOH8		DRRRCAGCTGS	5.45e-10	3.4e-05	0.0491	62387	1643	1643	550986	1.43	251	15.28	57181	10.38	1.95863	1.02765	0.499379
46	meme-5.5.7/motif_databases_12.24/HOCOMOCO/H12CORE_meme_format.meme	HIC2.H12CORE.0.P.B	HIC2		SMTKCCWG	2.04e-10	3.4e-05	0.0491	166440	1643	1643	550986	1.15	596	36.28	160246	29.08	14.3565	10.0976	12.642
47	meme-5.5.7/motif_databases_12.24/HOCOMOCO/H12CORE_meme_format.meme	KLF2.H12CORE.0.S.C	KLF2		DDGGGCGTGGB	1.84e-09	4.07e-05	0.0587	22154	1643	1643	550986	1.78	104	6.33	18568	3.37	0.374308	0.573609	1.24026
48	meme-5.5.7/motif_databases_12.24/HOCOMOCO/H12CORE_meme_format.meme	KLF3.H12CORE.0.PS.A	KLF3		NNNDGGGYGKGGCHBNNN	1.71e-09	5.44e-05	0.0785	31820	1643	1643	550986	1.54	153	9.31	31009	5.63	42.1019	18.7876	19.8724
49	meme-5.5.7/motif_databases_12.24/HOCOMOCO/H12CORE_meme_format.meme	ZN341.H12CORE.1.P.B	ZN341		GRGGVVRGNGGVKGGAASAGC	1.75e-09	6.63e-05	0.0956	37890	1643	1643	550986	9.8	102	6.21	18063	3.28	NA	NA	NA
50	meme-5.5.7/motif_databases_12.24/HOCOMOCO/H12CORE_meme_format.meme	ZN682.H12CORE.1.P.B	ZN682		GGCYMAGCCCC	3.02e-09	8.2e-05	0.118	27190	1643	1643	550986	1.32	134	8.16	26318	4.78	NA	NA	NA
51	meme-5.5.7/motif_databases_12.24/HOCOMOCO/H12CORE_meme_format.meme	NFIB.H12CORE.1.PS.A	NFIB		GTGCCARRH	1.17e-09	8.47e-05	0.122	72493	1643	1643	550986	1.32	286	17.41	67670	12.28	89.6618	51.9551	26.3374
52	meme-5.5.7/motif_databases_12.24/HOCOMOCO/H12CORE_meme_format.meme	TFE2.H12CORE.0.PS.A	TFE2		VVCACCTGCN	3.85e-09	0.000106	0.153	27539	1643	1643	550986	1.24	137	8.34	27204	4.94	NA	NA	NA
53	meme-5.5.7/motif_databases_12.24/HOCOMOCO/H12CORE_meme_format.meme	TBX4.H12CORE.0.PS.A	TBX4		RAGSTGTKR	1.22e-09	0.000111	0.159	90752	1643	1643	550986	1.31	341	20.75	83756	15.2	0.0145892	0.166163	0.076503
54	meme-5.5.7/motif_databases_12.24/HOCOMOCO/H12CORE_meme_format.meme	MYOD1.H12CORE.1.PSM.A	MYOD1		SCAGCTGTYV	3.05e-09	0.000135	0.194	44199	1643	1643	550986	2.05	149	9.07	30232	5.49	NA	0.0274896	NA
55	meme-5.5.7/motif_databases_12.24/HOCOMOCO/H12CORE_meme_format.meme	ZNF2.H12CORE.0.P.B	ZNF2		CAGCGCCMCC	3.68e-09	0.000161	0.233	43810	1643	1643	550986	3.48	105	6.39	19071	3.46	NA	NA	NA
56	meme-5.5.7/motif_databases_12.24/HOCOMOCO/H12CORE_meme_format.meme	TF2L1.H12CORE.1.P.B	TF2L1		RAACCAGYY	2.41e-09	0.000163	0.236	67878	1643	1643	550986	2.27	199	12.11	43577	7.91	NA	NA	NA
57	meme-5.5.7/motif_databases_12.24/HOCOMOCO/H12CORE_meme_format.meme	BHA15.H12CORE.0.P.B	BHA15		VVARCAGCTGGM	8.5e-09	0.000167	0.242	19718	1643	1643	550986	1.49	102	6.21	18646	3.38	NA	NA	NA
58	meme-5.5.7/motif_databases_12.24/HOCOMOCO/H12CORE_meme_format.meme	TCF21.H12CORE.0.PS.A	TCF21		RVAACAGCTGGR	5.75e-09	0.000178	0.257	30997	1643	1643	550986	1.34	150	9.13	30803	5.59	0.0799255	0.0675125	0.0869839
59	meme-5.5.7/motif_databases_12.24/HOCOMOCO/H12CORE_meme_format.meme	KLF15.H12CORE.0.S.B	KLF15		GRRGKGGGCGTGGB	7.6e-09	0.000194	0.28	25545	1643	1643	550986	3.14	103	6.27	18851	3.42	1.91773	1.81175	5.70837
60	meme-5.5.7/motif_databases_12.24/HOCOMOCO/H12CORE_meme_format.meme	ZN574.H12CORE.0.P.B	ZN574		GCCKCTCTRGSMN	3.64e-09	0.000209	0.301	57297	1643	1643	550986	4.61	115	7	21557	3.91	NA	NA	NA
61	meme-5.5.7/motif_databases_12.24/HOCOMOCO/H12CORE_meme_format.meme	SP3.H12CORE.1.S.B	SP3		NGKGGGCGKGD	4.64e-09	0.000253	0.365	54441	1643	1643	550986	1.19	235	14.3	54023	9.8	165.23	113.227	102.775
62	meme-5.5.7/motif_databases_12.24/HOCOMOCO/H12CORE_meme_format.meme	ZN543.H12CORE.0.P.C	ZN543		CCYBGCCNCSBGGCCCCCTCC	1.21e-08	0.000265	0.382	21928	1643	1643	550986	3.53	114	6.94	21796	3.96	NA	NA	NA
63	meme-5.5.7/motif_databases_12.24/HOCOMOCO/H12CORE_meme_format.meme	ZN563.H12CORE.1.P.C	ZN563		SMCWGGCAGCASMRS	3.59e-09	0.000268	0.387	74676	1643	1643	550986	1.63	284	17.29	67882	12.32	NA	NA	NA
64	meme-5.5.7/motif_databases_12.24/HOCOMOCO/H12CORE_meme_format.meme	MESP1.H12CORE.0.S.C	MESP1		DGCAGGTGBDN	3.1e-09	0.000323	0.466	103993	1643	1643	550986	1.17	397	24.16	101237	18.37	0.0782974	0.561458	0.0227169
65	meme-5.5.7/motif_databases_12.24/HOCOMOCO/H12CORE_meme_format.meme	ASCL2.H12CORE.0.PSM.A	ASCL2		VCAGCTGCY	1.12e-08	0.000328	0.474	29392	1643	1643	550986	2.28	108	6.57	20249	3.68	0.0255801	0.0531502	0.0623206
66	meme-5.5.7/motif_databases_12.24/HOCOMOCO/H12CORE_meme_format.meme	KLF16.H12CORE.0.SM.B	KLF16		DGKGGGCGTGD	1.54e-08	0.000356	0.514	23067	1643	1643	550986	1.66	104	6.33	19376	3.52	5.87368	6.31415	4.30395
67	meme-5.5.7/motif_databases_12.24/HOCOMOCO/H12CORE_meme_format.meme	MAD4.H12CORE.0.P.C	MAD4		CRCGTGGH	6.01e-09	0.000459	0.662	76379	1643	1643	550986	1.11	306	18.62	74674	13.55	NA	NA	NA
68	meme-5.5.7/motif_databases_12.24/HOCOMOCO/H12CORE_meme_format.meme	ZN684.H12CORE.1.M.C	ZN684		MCMNYCCWCCCCTYN	6.44e-09	0.000482	0.695	74786	1643	1643	550986	1.6	294	17.89	71216	12.93	NA	NA	NA
69	meme-5.5.7/motif_databases_12.24/HOCOMOCO/H12CORE_meme_format.meme	PRD13.H12CORE.0.P.B	PRD13		GCCACCWGCYV	1.49e-08	0.000497	0.717	33437	1643	1643	550986	1.26	157	9.56	33152	6.02	NA	NA	NA
70	meme-5.5.7/motif_databases_12.24/HOCOMOCO/H12CORE_meme_format.meme	KLF16.H12CORE.1.P.B	KLF16		GSGGGRGGRGGCGGGGCNGGRGG	1.99e-08	0.000534	0.77	26837	1643	1643	550986	5.03	132	8.03	26662	4.84	5.87368	6.31415	4.30395
71	meme-5.5.7/motif_databases_12.24/HOCOMOCO/H12CORE_meme_format.meme	SP4.H12CORE.1.S.B	SP4		NRKGGGCGTGGN	5.94e-08	0.000762	1.1	12837	1643	1643	550986	1.82	64	3.9	10217	1.85	92.2531	128.534	161.473
72	meme-5.5.7/motif_databases_12.24/HOCOMOCO/H12CORE_meme_format.meme	ZFX.H12CORE.0.P.B	ZFX		SYAGGCCBCR	3.93e-08	0.000793	1.14	20194	1643	1643	550986	11.2	54	3.29	7872	1.43	84.3473	80.7099	57.6264
73	meme-5.5.7/motif_databases_12.24/HOCOMOCO/H12CORE_meme_format.meme	WT1.H12CORE.0.P.B	WT1		GKGGGAGGRD	1.23e-08	0.00091	1.31	74041	1643	1643	550986	1.28	295	17.95	71995	13.07	0.0884523	0.0934076	0.0675754
74	meme-5.5.7/motif_databases_12.24/HOCOMOCO/H12CORE_meme_format.meme	RARB.H12CORE.1.P.B	RARB		SARAGGTCARRG	8.62e-09	0.000914	1.32	106055	1643	1643	550986	3.76	202	12.29	45155	8.2	10.3976	7.0083	6.98705
75	meme-5.5.7/motif_databases_12.24/HOCOMOCO/H12CORE_meme_format.meme	EGR3.H12CORE.0.PSM.A	EGR3		TGCGTGGGCGKDD	5.8e-08	0.00102	1.47	17527	1643	1643	550986	1.5	93	5.66	17154	3.11	0.381387	0.652456	1.09203
76	meme-5.5.7/motif_databases_12.24/HOCOMOCO/H12CORE_meme_format.meme	LYL1.H12CORE.0.P.C	LYL1		NMCWKCTGBTTBY	6.72e-09	0.00113	1.63	168415	1643	1643	550986	1.79	477	29.03	126395	22.94	0.115198	0.0867884	0.212454
77	meme-5.5.7/motif_databases_12.24/HOCOMOCO/H12CORE_meme_format.meme	ZN341.H12CORE.0.P.B	ZN341		DGGAASAGCC	2.35e-08	0.00124	1.8	52903	1643	1643	550986	1.42	211	12.84	48298	8.77	NA	NA	NA
78	meme-5.5.7/motif_databases_12.24/HOCOMOCO/H12CORE_meme_format.meme	VEZF1.H12CORE.1.P.B	VEZF1		RGGRRGRGGGAGGGGVRGGRRRR	1.87e-08	0.00125	1.8	66760	1643	1643	550986	4.36	261	15.89	62411	11.33	133.035	107.038	110.71
79	meme-5.5.7/motif_databases_12.24/HOCOMOCO/H12CORE_meme_format.meme	ZBT43.H12CORE.0.S.C	ZBT43		NGTGCCAYGN	1.43e-08	0.00141	2.03	98454	1643	1643	550986	1.13	382	23.25	98026	17.79	NA	NA	NA
80	meme-5.5.7/motif_databases_12.24/HOCOMOCO/H12CORE_meme_format.meme	ZIC5.H12CORE.0.P.B	ZIC5		GCVCAGCRGGGGGYC	2.9e-07	0.0015	2.16	5173	1643	1643	550986	2.02	38	2.31	4954	0.9	12.9392	2.41848	0.944894
81	meme-5.5.7/motif_databases_12.24/HOCOMOCO/H12CORE_meme_format.meme	VEZF1.H12CORE.0.P.C	VEZF1		GGGGGMGGGGS	4.16e-08	0.0015	2.16	36071	1643	1643	550986	3.43	127	7.73	25703	4.66	133.035	107.038	110.71
82	meme-5.5.7/motif_databases_12.24/HOCOMOCO/H12CORE_meme_format.meme	NFIX.H12CORE.0.SM.B	NFIX		BTTGGCANYGTGCCAAN	2.96e-07	0.00162	2.34	5475	1643	1643	550986	2.3	40	2.43	5369	0.97	26.7182	23.8311	37.2338
83	meme-5.5.7/motif_databases_12.24/HOCOMOCO/H12CORE_meme_format.meme	LRRF1.H12CORE.0.P.B	LRRF1		RRGCTCGCCN	7.25e-08	0.00163	2.35	22458	1643	1643	550986	1.4	100	6.09	18997	3.45	NA	NA	NA
84	meme-5.5.7/motif_databases_12.24/HOCOMOCO/H12CORE_meme_format.meme	OLIG2.H12CORE.1.P.B	OLIG2		CCAGCTGYT	3.43e-08	0.00171	2.46	49845	1643	1643	550986	2.62	154	9.37	32787	5.95	5.59716	0.193421	NA
85	meme-5.5.7/motif_databases_12.24/HOCOMOCO/H12CORE_meme_format.meme	GLIS1.H12CORE.0.P.B	GLIS1		CKCYSYRGGRGGYC	7.42e-08	0.00185	2.68	25012	1643	1643	550986	1.77	109	6.63	21299	3.87	0.0930968	0.624857	1.22899
86	meme-5.5.7/motif_databases_12.24/HOCOMOCO/H12CORE_meme_format.meme	HINFP.H12CORE.0.P.B	HINFP		SCGGACCBRRGWGRRRACWG	3.47e-07	0.00192	2.77	5528	1643	1643	550986	5	34	2.07	4188	0.76	39.0316	44.8248	47.3724
87	meme-5.5.7/motif_databases_12.24/HOCOMOCO/H12CORE_meme_format.meme	ZN320.H12CORE.1.P.B	ZN320		MGGGGGCCWRT	4.1e-08	0.00208	3	50810	1643	1643	550986	5.67	84	5.11	14816	2.69	NA	NA	NA
88	meme-5.5.7/motif_databases_12.24/HOCOMOCO/H12CORE_meme_format.meme	ZN468.H12CORE.0.P.C	ZN468		VRGGGAGGGGGYG	1.22e-07	0.00254	3.66	20800	1643	1643	550986	3.14	89	5.42	16450	2.99	NA	NA	NA
89	meme-5.5.7/motif_databases_12.24/HOCOMOCO/H12CORE_meme_format.meme	ZN449.H12CORE.1.S.C	ZN449		GRDGGKTGGKCGBGD	4.22e-08	0.00266	3.84	63026	1643	1643	550986	2.04	218	13.27	50661	9.19	NA	NA	NA
90	meme-5.5.7/motif_databases_12.24/HOCOMOCO/H12CORE_meme_format.meme	KLF14.H12CORE.1.P.C	KLF14		VDGKGGGCGKGGCYGGGRGDGGG	8.16e-08	0.00369	5.33	45343	1643	1643	550986	3.82	187	11.38	42359	7.69	NA	NA	NA
91	meme-5.5.7/motif_databases_12.24/HOCOMOCO/H12CORE_meme_format.meme	ZN530.H12CORE.0.P.B	ZN530		CYGSCCCTBKCCYTKCC	1.68e-07	0.00396	5.71	23633	1643	1643	550986	2.45	113	6.88	22704	4.12	NA	NA	NA
92	meme-5.5.7/motif_databases_12.24/HOCOMOCO/H12CORE_meme_format.meme	ZN423.H12CORE.0.P.C	ZN423		GGSYCCCWGGGGAG	1.78e-07	0.00427	6.17	24125	1643	1643	550986	2.13	100	6.09	19376	3.52	NA	NA	NA
93	meme-5.5.7/motif_databases_12.24/HOCOMOCO/H12CORE_meme_format.meme	SP1.H12CORE.0.P.B	SP1		DGGGGGCGGGGCYD	4.41e-07	0.00484	6.98	11000	1643	1643	550986	1.74	64	3.9	10838	1.97	105.335	95.994	90.372
94	meme-5.5.7/motif_databases_12.24/HOCOMOCO/H12CORE_meme_format.meme	ZIC2.H12CORE.0.P.B	ZIC2		KCHCAGCAGGDRGCM	2.27e-07	0.00515	7.43	22739	1643	1643	550986	1.61	112	6.82	22586	4.1	15.6656	2.83025	1.314
95	meme-5.5.7/motif_databases_12.24/HOCOMOCO/H12CORE_meme_format.meme	SMAD3.H12CORE.2.P.C	SMAD3		VAGGTGNCAGACAG	6.03e-08	0.00516	7.45	85774	1643	1643	550986	1.57	323	19.66	81553	14.8	20.4677	25.1931	27.3173
96	meme-5.5.7/motif_databases_12.24/HOCOMOCO/H12CORE_meme_format.meme	EGR4.H12CORE.0.S.B	EGR4		GTGGGCGTDD	2.23e-07	0.0056	8.08	25198	1643	1643	550986	1.22	119	7.24	24413	4.43	NA	0.0392308	0.0353077
97	meme-5.5.7/motif_databases_12.24/HOCOMOCO/H12CORE_meme_format.meme	OLIG2.H12CORE.0.P.B	OLIG2		CCAKCTGBTBNCMRGCTGB	2.06e-07	0.00663	9.57	32225	1643	1643	550986	4.65	99	6.03	19186	3.48	5.59716	0.193421	NA
