## Supplemental Tables for "Aerobic glycolysis and lactate regulate histone H3K18Lactylation occupancy to fine-tune gene expression in developing and mature retina": Table S14.xlsx

### Sheet: P10_promoters
rank	motif_DB	motif_ID	TF_ID	motif_alt_ID	consensus	p-value	adj_p-value	E-value	tests	FASTA_max	pos	neg	PWM_min	TP	%TP	FP	%FP	TF_expression_at_P4	TF_expression_at_P10	TF_expression_at_P28
1	meme-5.5.7/motif_databases_12.24/HOCOMOCO/H12CORE_meme_format.meme	KMT2A.H12CORE.0.P.B	KMT2A		CSCCGCCSCCGCCGCCGCCGCCS	1.48e-490	4.08e-487	5.88e-484	2754	5778	5778	423996	2.79	575	9.95	2173	0.51	139.211	165.494	528.823
2	meme-5.5.7/motif_databases_12.24/HOCOMOCO/H12CORE_meme_format.meme	KLF7.H12CORE.0.P.B	KLF7		VDGGGCGGGG	1.20e-467	4.93e-463	7.12e-460	41172	5778	5778	423996	1.2	1761	30.48	37421	8.83	82.4573	39.2689	31.3038
3	meme-5.5.7/motif_databases_12.24/HOCOMOCO/H12CORE_meme_format.meme	KLF11.H12CORE.0.P.B	KLF11		GRGGGGGCGGGGCYK	6.94e-445	5.76e-441	8.31e-438	8306	5778	5778	423996	1.53	823	14.24	7407	1.75	20.2792	11.4026	5.25636
4	meme-5.5.7/motif_databases_12.24/HOCOMOCO/H12CORE_meme_format.meme	KLF12.H12CORE.0.P.C	KLF12		GGGGCGGGGCCKGGGGGG	1.56e-402	2.29e-398	3.30e-395	14650	5778	5778	423996	1.58	1008	17.45	13636	3.22	73.2916	55.1442	72.4008
5	meme-5.5.7/motif_databases_12.24/HOCOMOCO/H12CORE_meme_format.meme	ZBT14.H12CORE.0.P.C	ZBT14		GCGSGTGCGCGCG	8.33e-390	3.71e-386	5.36e-383	4458	5778	5778	423996	1.71	527	9.12	2702	0.64	NA	NA	NA
6	meme-5.5.7/motif_databases_12.24/HOCOMOCO/H12CORE_meme_format.meme	VEZF1.H12CORE.0.P.C	VEZF1		GGGGGMGGGGS	2.65e-388	7.18e-384	1.04e-380	27136	5778	5778	423996	1.24	1334	23.09	25386	5.99	133.035	107.038	110.71
7	meme-5.5.7/motif_databases_12.24/HOCOMOCO/H12CORE_meme_format.meme	KLF8.H12CORE.0.P.C	KLF8		RRGGGGCGGGGCS	2.22e-346	6.47e-342	9.34e-339	29141	5778	5778	423996	1.91	1183	20.47	22147	5.22	6.73289	3.80896	1.52607
8	meme-5.5.7/motif_databases_12.24/HOCOMOCO/H12CORE_meme_format.meme	SP3.H12CORE.0.P.B	SP3		SSSGSRGGGGGCGGGGCCT	5.30e-345	2.12e-341	3.07e-338	4005	5778	5778	423996	1.85	530	9.17	3456	0.82	165.23	113.227	102.775
9	meme-5.5.7/motif_databases_12.24/HOCOMOCO/H12CORE_meme_format.meme	TFDP1.H12CORE.0.P.B	TFDP1		NGGGCGGGAAV	1.44e-341	4.11e-337	5.93e-334	28582	5778	5778	423996	1.2	1309	22.65	27262	6.43	94.9058	75.8482	58.7841
10	meme-5.5.7/motif_databases_12.24/HOCOMOCO/H12CORE_meme_format.meme	KLF9.H12CORE.1.P.B	KLF9		GGRGGGGGCGGGGCSGGGGGGGG	5.57e-330	3.53e-326	5.09e-323	6338	5778	5778	423996	3.19	623	10.78	5691	1.34	35.4574	162.346	185.915
11	meme-5.5.7/motif_databases_12.24/HOCOMOCO/H12CORE_meme_format.meme	SP2.H12CORE.0.P.D	SP2		RGGRGGCGGGGC	1.85e-328	6.38e-324	9.20e-321	34431	5778	5778	423996	3.05	1117	19.33	20733	4.89	11.6075	14.7056	24.4949
12	meme-5.5.7/motif_databases_12.24/HOCOMOCO/H12CORE_meme_format.meme	KMT2B.H12CORE.0.P.B	KMT2B		GCGGCGGC	4.22e-327	1.11e-323	1.60e-320	2634	5778	5778	423996	1.39	398	6.89	1618	0.38	104.814	106.276	125.467
13	meme-5.5.7/motif_databases_12.24/HOCOMOCO/H12CORE_meme_format.meme	SP1.H12CORE.1.SM.B	SP1		NGKGGGCGTGGCYN	3.20e-325	1.86e-321	2.68e-318	5803	5778	5778	423996	1.69	572	9.9	4680	1.1	105.335	95.994	90.372
14	meme-5.5.7/motif_databases_12.24/HOCOMOCO/H12CORE_meme_format.meme	SP1.H12CORE.0.P.B	SP1		DGGGGGCGGGGCYD	2.70e-321	2.50e-317	3.61e-314	9289	5778	5778	423996	1.69	699	12.1	7795	1.84	105.335	95.994	90.372
15	meme-5.5.7/motif_databases_12.24/HOCOMOCO/H12CORE_meme_format.meme	KLF10.H12CORE.0.P.C	KLF10		GGVGGGGGCGKGGCY	1.9e-294	5.22e-290	7.54e-287	27524	5778	5778	423996	1.39	1200	20.77	26037	6.14	77.2884	19.7769	8.26633
16	meme-5.5.7/motif_databases_12.24/HOCOMOCO/H12CORE_meme_format.meme	SP4.H12CORE.0.P.C	SP4		RRGGGGCGGGGCCDG	6.99e-292	4.54e-287	6.55e-284	64953	5778	5778	423996	8.73	660	11.42	7708	1.82	92.2531	128.534	161.473
17	meme-5.5.7/motif_databases_12.24/HOCOMOCO/H12CORE_meme_format.meme	SP5.H12CORE.0.P.B	SP5		DGKGGGCGGRGCNG	9.6e-280	3.61e-275	5.21e-272	37602	5778	5778	423996	2.66	1163	20.13	25559	6.03	0.0131482	0.013372	NA
18	meme-5.5.7/motif_databases_12.24/HOCOMOCO/H12CORE_meme_format.meme	KLF1.H12CORE.0.P.B	KLF1		VDGGGYGKGGCCS	2.44e-263	7.47e-259	1.08e-255	30584	5778	5778	423996	1.23	1225	21.2	29352	6.92	0.106472	0.0808972	0.119135
19	meme-5.5.7/motif_databases_12.24/HOCOMOCO/H12CORE_meme_format.meme	SP1.H12CORE.2.P.B	SP1		DGGGGGCGGGGCYDGGGGGGG	1.72e-258	2e-254	2.89e-251	11617	5778	5778	423996	2.32	703	12.17	10192	2.4	105.335	95.994	90.372
20	meme-5.5.7/motif_databases_12.24/HOCOMOCO/H12CORE_meme_format.meme	KLF16.H12CORE.0.SM.B	KLF16		DGKGGGCGTGD	5.03e-252	9.58e-248	1.38e-244	19037	5778	5778	423996	1.21	916	15.85	17768	4.19	5.87368	6.31415	4.30395
21	meme-5.5.7/motif_databases_12.24/HOCOMOCO/H12CORE_meme_format.meme	PATZ1.H12CORE.1.P.C	PATZ1		RGGGGMGGGG	1.09e-248	7.28e-244	1.05e-240	66934	5778	5778	423996	4.41	1229	21.27	30705	7.24	50.9072	41.2302	35.2627
22	meme-5.5.7/motif_databases_12.24/HOCOMOCO/H12CORE_meme_format.meme	SP3.H12CORE.1.S.B	SP3		NGKGGGCGKGD	2.24e-244	1.14e-239	1.64e-236	50685	5778	5778	423996	1.15	1611	27.88	49068	11.57	165.23	113.227	102.775
23	meme-5.5.7/motif_databases_12.24/HOCOMOCO/H12CORE_meme_format.meme	KLF16.H12CORE.1.P.B	KLF16		GSGGGRGGRGGCGGGGCNGGRGG	4.4e-239	1.58e-234	2.28e-231	35923	5778	5778	423996	2.37	1298	22.46	34621	8.17	5.87368	6.31415	4.30395
24	meme-5.5.7/motif_databases_12.24/HOCOMOCO/H12CORE_meme_format.meme	KLF15.H12CORE.0.S.B	KLF15		GRRGKGGGCGTGGB	1.66e-228	3.78e-224	5.46e-221	22708	5778	5778	423996	1.45	955	16.53	20788	4.9	1.91773	1.81175	5.70837
25	meme-5.5.7/motif_databases_12.24/HOCOMOCO/H12CORE_meme_format.meme	SP4.H12CORE.1.S.B	SP4		NRKGGGCGTGGN	5.46e-217	6.78e-213	9.79e-210	12430	5778	5778	423996	1.27	690	11.94	11701	2.76	92.2531	128.534	161.473
26	meme-5.5.7/motif_databases_12.24/HOCOMOCO/H12CORE_meme_format.meme	MAZ.H12CORE.0.P.B	MAZ		RGVGGGMGGGGGM	1.93e-213	1.9e-208	2.74e-205	98133	5778	5778	423996	1.33	2298	39.77	91021	21.47	132.54	76.1478	66.8544
27	meme-5.5.7/motif_databases_12.24/HOCOMOCO/H12CORE_meme_format.meme	MYCN.H12CORE.1.M.C	MYCN		NYYWCGCGYGYN	2e-193	4.62e-190	6.66e-187	2313	5778	5778	423996	1.28	302	5.23	2002	0.47	69.231	17.7331	4.75693
28	meme-5.5.7/motif_databases_12.24/HOCOMOCO/H12CORE_meme_format.meme	KLF2.H12CORE.0.S.C	KLF2		DDGGGCGTGGB	3.69e-189	6.29e-185	9.08e-182	17036	5778	5778	423996	1.21	769	13.31	16200	3.82	0.374308	0.573609	1.24026
29	meme-5.5.7/motif_databases_12.24/HOCOMOCO/H12CORE_meme_format.meme	KLF14.H12CORE.0.PSM.A	KLF14		DDRGKGGGCGTGKB	9.9e-177	7.45e-173	1.08e-169	7527	5778	5778	423996	1.5	486	8.41	7040	1.66	NA	NA	NA
30	meme-5.5.7/motif_databases_12.24/HOCOMOCO/H12CORE_meme_format.meme	EGR4.H12CORE.0.S.B	EGR4		GTGGGCGTDD	6.14e-166	1.53e-161	2.21e-158	24917	5778	5778	423996	1.19	913	15.8	24001	5.66	NA	0.0392308	0.0353077
31	meme-5.5.7/motif_databases_12.24/HOCOMOCO/H12CORE_meme_format.meme	KLF6.H12CORE.0.P.B	KLF6		VGVDGGGCGGGGCMBGSR	8.59e-165	4.54e-160	6.56e-157	52876	5778	5778	423996	1.87	1345	23.28	44924	10.6	38.5742	25.1738	24.2384
32	meme-5.5.7/motif_databases_12.24/HOCOMOCO/H12CORE_meme_format.meme	PATZ1.H12CORE.0.P.B	PATZ1		RGGGGMGGGGGBSGRRGGGRRGS	7.19e-158	3.08e-153	4.45e-150	42830	5778	5778	423996	2.22	1262	21.84	41551	9.8	50.9072	41.2302	35.2627
33	meme-5.5.7/motif_databases_12.24/HOCOMOCO/H12CORE_meme_format.meme	KLF15.H12CORE.1.P.C	KLF15		GGGGGMGGRGVRGGGGGVGG	7.75e-147	2.36e-142	3.4e-139	30413	5778	5778	423996	2.57	981	16.98	29017	6.84	1.91773	1.81175	5.70837
34	meme-5.5.7/motif_databases_12.24/HOCOMOCO/H12CORE_meme_format.meme	KLF9.H12CORE.0.P.B	KLF9		RRGKGGGCGKGGCC	4.05e-143	8.15e-139	1.18e-135	20159	5778	5778	423996	1.5	751	13	18986	4.48	35.4574	162.346	185.915
35	meme-5.5.7/motif_databases_12.24/HOCOMOCO/H12CORE_meme_format.meme	ZN454.H12CORE.1.SM.B	ZN454		RGCGCCGGCGCCAN	3.14e-135	4.53e-132	6.54e-129	1445	5778	5778	423996	1.35	202	3.5	1238	0.29	NA	NA	NA
36	meme-5.5.7/motif_databases_12.24/HOCOMOCO/H12CORE_meme_format.meme	ZN468.H12CORE.0.P.C	ZN468		VRGGGAGGGGGYG	3.31e-132	5.5e-128	7.94e-125	16629	5778	5778	423996	1.54	656	11.35	15900	3.75	NA	NA	NA
37	meme-5.5.7/motif_databases_12.24/HOCOMOCO/H12CORE_meme_format.meme	KLF3.H12CORE.1.M.C	KLF3		DWGGGCKKSGBYB	4.09e-124	9.06e-120	1.31e-116	22164	5778	5778	423996	1.28	765	13.24	21384	5.04	42.1019	18.7876	19.8724
38	meme-5.5.7/motif_databases_12.24/HOCOMOCO/H12CORE_meme_format.meme	MAZ.H12CORE.1.P.B	MAZ		RGRGGGMGGGGSVRGRRGRGG	1.76e-117	9.56e-113	1.38e-109	54262	5778	5778	423996	2.33	1331	23.04	51065	12.04	132.54	76.1478	66.8544
39	meme-5.5.7/motif_databases_12.24/HOCOMOCO/H12CORE_meme_format.meme	ZN282.H12CORE.0.P.B	ZN282		GGDGYGGGAGS	5.33e-116	2.17e-111	3.13e-108	40720	5778	5778	423996	1.24	1102	19.07	38943	9.18	NA	NA	NA
40	meme-5.5.7/motif_databases_12.24/HOCOMOCO/H12CORE_meme_format.meme	ZN543.H12CORE.0.P.C	ZN543		CCYBGCCNCSBGGCCCCCTCC	1.22e-108	3.49e-104	5.03e-101	28539	5778	5778	423996	2.39	860	14.88	27626	6.52	NA	NA	NA
41	meme-5.5.7/motif_databases_12.24/HOCOMOCO/H12CORE_meme_format.meme	SP8.H12CORE.0.SM.B	SP8		DGTGGGCGTGDN	1.19e-105	2.1e-102	3.04e-99	1771	5778	5778	423996	1.35	189	3.27	1568	0.37	0.02601	0.0393283	0.0847382
42	meme-5.5.7/motif_databases_12.24/HOCOMOCO/H12CORE_meme_format.meme	ZNF2.H12CORE.0.P.B	ZNF2		CAGCGCCMCC	7.56e-106	2.57e-101	3.71e-98	34068	5778	5778	423996	1.18	960	16.61	33025	7.79	NA	NA	NA
43	meme-5.5.7/motif_databases_12.24/HOCOMOCO/H12CORE_meme_format.meme	SP9.H12CORE.1.S.C	SP9		RGKGGGCGTGGB	1.78e-102	2.95e-99	4.25e-96	1657	5778	5778	423996	1.58	179	3.1	1432	0.34	2.01793	2.15606	1.28193
44	meme-5.5.7/motif_databases_12.24/HOCOMOCO/H12CORE_meme_format.meme	KLF13.H12CORE.0.PSM.A	KLF13		NRRGKGGGCGTGGYN	4.6e-102	1.42e-98	2.05e-95	3086	5778	5778	423996	1.6	238	4.12	2837	0.67	53.4278	15.378	27.9393
45	meme-5.5.7/motif_databases_12.24/HOCOMOCO/H12CORE_meme_format.meme	KLF4.H12CORE.0.PSM.A	KLF4		WGGGYGKGGCY	1.07e-101	3.49e-97	5.04e-94	32654	5778	5778	423996	1.43	867	15.01	28872	6.81	0.973237	0.856978	1.21153
46	meme-5.5.7/motif_databases_12.24/HOCOMOCO/H12CORE_meme_format.meme	KLF8.H12CORE.1.P.C	KLF8		GGGGGMGGGGCNGGGRGRGGGRG	4.34e-100	1.86e-95	2.69e-92	42913	5778	5778	423996	2.46	1107	19.16	41658	9.83	6.73289	3.80896	1.52607
47	meme-5.5.7/motif_databases_12.24/HOCOMOCO/H12CORE_meme_format.meme	SP4.H12CORE.2.P.B	SP4		RGGGGGMGGRGCNDGGGGGGG	5.98e-98	2.88e-93	4.16e-90	48206	5778	5778	423996	2.24	1160	20.08	44913	10.59	92.2531	128.534	161.473
48	meme-5.5.7/motif_databases_12.24/HOCOMOCO/H12CORE_meme_format.meme	KLF12.H12CORE.1.PSM.A	KLF12		DDDGGGCGTGGYC	3.51e-97	3.22e-93	4.65e-90	9171	5778	5778	423996	1.39	410	7.1	8745	2.06	73.2916	55.1442	72.4008
49	meme-5.5.7/motif_databases_12.24/HOCOMOCO/H12CORE_meme_format.meme	GMEB2.H12CORE.1.P.C	GMEB2		BKGCGTSMS	6.95e-95	9.83e-91	1.42e-87	14147	5778	5778	423996	1.88	381	6.59	7810	1.84	33.6062	25.297	27.7949
50	meme-5.5.7/motif_databases_12.24/HOCOMOCO/H12CORE_meme_format.meme	E2F4.H12CORE.1.P.B	E2F4		SNDGGCGGGAAAN	3.17e-93	4.22e-89	6.08e-86	13284	5778	5778	423996	1.38	502	8.69	12769	3.01	29.9467	36.9363	36.6597
51	meme-5.5.7/motif_databases_12.24/HOCOMOCO/H12CORE_meme_format.meme	ZN460.H12CORE.0.S.C	ZN460		DDSGGGGGGCGTK	2.15e-92	4.66e-88	6.72e-85	21683	5778	5778	423996	1.33	682	11.8	20987	4.95	NA	NA	NA
52	meme-5.5.7/motif_databases_12.24/HOCOMOCO/H12CORE_meme_format.meme	NRF1.H12CORE.0.PS.A	NRF1		NBNCTGCGCAKGCGCA	1.86e-90	5.18e-87	7.47e-84	2788	5778	5778	423996	11.8	128	2.22	715	0.17	48.7919	34.5872	30.113
53	meme-5.5.7/motif_databases_12.24/HOCOMOCO/H12CORE_meme_format.meme	ZN519.H12CORE.0.P.C	ZN519		GCCGCMGCYGCMGCCGCCCV	1.26e-89	2.32e-86	3.35e-83	1837	5778	5778	423996	2.88	175	3.03	1655	0.39	NA	NA	NA
54	meme-5.5.7/motif_databases_12.24/HOCOMOCO/H12CORE_meme_format.meme	E2F1.H12CORE.0.P.B	E2F1		VNKGGCGGGAARN	1.37e-90	2.8e-86	4.04e-83	20417	5778	5778	423996	1.38	650	11.25	19682	4.64	26.3987	2.25659	0.995991
55	meme-5.5.7/motif_databases_12.24/HOCOMOCO/H12CORE_meme_format.meme	KLF6.H12CORE.1.SM.B	KLF6		KGKDWGGGCGTGGB	1.27e-86	1.38e-82	1.99e-79	10882	5778	5778	423996	1.42	428	7.41	10254	2.42	38.5742	25.1738	24.2384
56	meme-5.5.7/motif_databases_12.24/HOCOMOCO/H12CORE_meme_format.meme	CTCFL.H12CORE.0.P.B	CTCFL		GCCRSCAGGGGGCGCY	1.37e-84	9.84e-81	1.42e-77	7171	5778	5778	423996	1.56	335	5.8	6786	1.6	0.491167	0.490179	0.677865
57	meme-5.5.7/motif_databases_12.24/HOCOMOCO/H12CORE_meme_format.meme	KLF13.H12CORE.1.P.C	KLF13		RGGGGGCGGGGSNGGGGGKG	5.26e-84	3.46e-79	4.99e-76	65721	5778	5778	423996	12.8	673	11.65	21582	5.09	53.4278	15.378	27.9393
58	meme-5.5.7/motif_databases_12.24/HOCOMOCO/H12CORE_meme_format.meme	HINFP.H12CORE.2.S.B	HINFP		MGCGGACGYDR	9.13e-80	2.95e-76	4.25e-73	3228	5778	5778	423996	4.17	120	2.08	753	0.18	39.0316	44.8248	47.3724
59	meme-5.5.7/motif_databases_12.24/HOCOMOCO/H12CORE_meme_format.meme	ZN100.H12CORE.1.P.B	ZN100		KCCAHGGCGGCGGC	5.84e-78	5.87e-74	8.47e-71	10052	5778	5778	423996	1.5	387	6.7	9294	2.19	NA	NA	NA
60	meme-5.5.7/motif_databases_12.24/HOCOMOCO/H12CORE_meme_format.meme	E2F3.H12CORE.0.P.B	E2F3		NKGGCGGGAAR	2.97e-76	1.2e-71	1.73e-68	40379	5778	5778	423996	1.26	990	17.13	39374	9.29	25.7602	69.4752	26.8383
61	meme-5.5.7/motif_databases_12.24/HOCOMOCO/H12CORE_meme_format.meme	GMEB1.H12CORE.0.P.C	GMEB1		BTGCGTSMS	2.6e-75	4.42e-71	6.38e-68	16976	5778	5778	423996	1.8	381	6.59	9269	2.19	41.9817	28.7755	30.1701
62	meme-5.5.7/motif_databases_12.24/HOCOMOCO/H12CORE_meme_format.meme	SP2.H12CORE.1.P.B	SP2		SVNSVVRGRGGCGGGGSBNRR	2.27e-75	2.63e-70	3.8e-67	115780	5778	5778	423996	5.77	1129	19.54	47384	11.18	11.6075	14.7056	24.4949
63	meme-5.5.7/motif_databases_12.24/HOCOMOCO/H12CORE_meme_format.meme	ARNT2.H12CORE.1.P.B	ARNT2		NGBACGTGCYB	5.34e-67	1.14e-62	1.64e-59	21283	5778	5778	423996	1.69	473	8.19	14122	3.33	72.2766	30.8256	16.9108
64	meme-5.5.7/motif_databases_12.24/HOCOMOCO/H12CORE_meme_format.meme	ZN148.H12CORE.0.P.B	ZN148		GGGGGTGGGGGAGGGGMRG	1.73e-66	1.58e-62	2.27e-59	9088	5778	5778	423996	2.6	349	6.04	8702	2.05	NA	NA	NA
65	meme-5.5.7/motif_databases_12.24/HOCOMOCO/H12CORE_meme_format.meme	ZN610.H12CORE.0.P.B	ZN610		CMGCCGCTCCCCMY	1.06e-61	9.26e-58	1.34e-54	8769	5778	5778	423996	1.69	320	5.54	7915	1.87	NA	NA	NA
66	meme-5.5.7/motif_databases_12.24/HOCOMOCO/H12CORE_meme_format.meme	ZN704.H12CORE.0.SM.B	ZN704		BRBGCCGGCCGGYRDD	1.25e-61	1.15e-57	1.66e-54	9209	5778	5778	423996	1.51	341	5.9	8801	2.08	NA	NA	NA
67	meme-5.5.7/motif_databases_12.24/HOCOMOCO/H12CORE_meme_format.meme	ZN281.H12CORE.0.P.B	ZN281		GGGTGGGGGAGGGGMR	2.55e-57	1.65e-53	2.37e-50	6461	5778	5778	423996	2.06	268	4.64	6171	1.46	NA	NA	NA
68	meme-5.5.7/motif_databases_12.24/HOCOMOCO/H12CORE_meme_format.meme	LRRF1.H12CORE.0.P.B	LRRF1		RRGCTCGCCN	1.36e-56	3.24e-52	4.68e-49	23844	5778	5778	423996	1.16	627	10.85	23208	5.47	NA	NA	NA
69	meme-5.5.7/motif_databases_12.24/HOCOMOCO/H12CORE_meme_format.meme	ZN740.H12CORE.0.P.C	ZN740		GTGGGGGGGGG	1.01e-55	1.17e-51	1.68e-48	11545	5778	5778	423996	1.27	377	6.52	10981	2.59	NA	NA	NA
70	meme-5.5.7/motif_databases_12.24/HOCOMOCO/H12CORE_meme_format.meme	KLF3.H12CORE.0.PS.A	KLF3		NNNDGGGYGKGGCHBNNN	3.9e-56	1.37e-51	1.98e-48	35187	5778	5778	423996	3.31	611	10.57	22445	5.29	42.1019	18.7876	19.8724
71	meme-5.5.7/motif_databases_12.24/HOCOMOCO/H12CORE_meme_format.meme	SOLH2.H12CORE.0.S.C	SOLH2		NCACGTGCDHN	9e-55	6.21e-51	8.96e-48	6899	5778	5778	423996	1.27	273	4.72	6577	1.55	NA	NA	NA
72	meme-5.5.7/motif_databases_12.24/HOCOMOCO/H12CORE_meme_format.meme	ZN441.H12CORE.0.P.C	ZN441		GGGCGGAGYY	9.94e-55	2.03e-50	2.93e-47	20448	5778	5778	423996	1.99	408	7.06	12529	2.95	NA	NA	NA
73	meme-5.5.7/motif_databases_12.24/HOCOMOCO/H12CORE_meme_format.meme	ZFP57.H12CORE.0.P.B	ZFP57		SYGCGGCAV	2.02e-53	2.23e-50	3.21e-47	1102	5778	5778	423996	3.09	90	1.56	694	0.16	66.4592	30.8554	7.98945
74	meme-5.5.7/motif_databases_12.24/HOCOMOCO/H12CORE_meme_format.meme	ZBT7A.H12CORE.0.P.B	ZBT7A		RRGGGTCBY	5.01e-54	9.13e-50	1.32e-46	18215	5778	5778	423996	1.14	512	8.86	17690	4.17	NA	NA	NA
75	meme-5.5.7/motif_databases_12.24/HOCOMOCO/H12CORE_meme_format.meme	GMEB2.H12CORE.0.P.C	GMEB2		BKRCGTSMSYGCGY	4.57e-53	6.76e-49	9.76e-46	14808	5778	5778	423996	1.43	426	7.37	13590	3.21	33.6062	25.297	27.7949
76	meme-5.5.7/motif_databases_12.24/HOCOMOCO/H12CORE_meme_format.meme	E2F1.H12CORE.1.S.B	E2F1		NWTWTGGCGCCHAN	1.55e-48	4.21e-45	6.08e-42	2724	5778	5778	423996	1.69	153	2.65	2553	0.6	26.3987	2.25659	0.995991
77	meme-5.5.7/motif_databases_12.24/HOCOMOCO/H12CORE_meme_format.meme	GCM2.H12CORE.0.SM.B	GCM2		HACCCGCATN	1.48e-46	1.62e-43	2.34e-40	1094	5778	5778	423996	1.28	96	1.66	998	0.24	0.0142241	0.0292634	0.0124965
78	meme-5.5.7/motif_databases_12.24/HOCOMOCO/H12CORE_meme_format.meme	KLF5.H12CORE.0.PM.A	KLF5		NNWGGGYGTGGCH	1.8e-47	8.72e-43	1.26e-39	48503	5778	5778	423996	1.9	864	14.95	38186	9.01	0.473104	0.367033	0.0767233
79	meme-5.5.7/motif_databases_12.24/HOCOMOCO/H12CORE_meme_format.meme	WT1.H12CORE.1.P.B	WT1		GRVKGYGKGGGAGGRRRRGGV	1.83e-45	6.46e-41	9.32e-38	35277	5778	5778	423996	6.11	592	10.25	23298	5.49	0.0884523	0.0934076	0.0675754
80	meme-5.5.7/motif_databases_12.24/HOCOMOCO/H12CORE_meme_format.meme	WT1.H12CORE.0.P.B	WT1		GKGGGAGGRD	1.72e-45	1.13e-40	1.64e-37	65926	5778	5778	423996	29.1	332	5.75	10083	2.38	0.0884523	0.0934076	0.0675754
81	meme-5.5.7/motif_databases_12.24/HOCOMOCO/H12CORE_meme_format.meme	E2F6.H12CORE.0.P.B	E2F6		NDGGCGGGAAV	4.82e-41	1.48e-36	2.13e-33	30650	5778	5778	423996	1.47	655	11.34	27674	6.53	28.0629	22.7328	25.561
82	meme-5.5.7/motif_databases_12.24/HOCOMOCO/H12CORE_meme_format.meme	ZN444.H12CORE.0.S.C	ZN444		YCRTCCCCCTCCCCCYYN	1.84e-38	1.71e-34	2.47e-31	9309	5778	5778	423996	2.61	289	5	8924	2.1	NA	NA	NA
83	meme-5.5.7/motif_databases_12.24/HOCOMOCO/H12CORE_meme_format.meme	ZN263.H12CORE.0.PM.A	ZN263		RGGGAGGASB	2.08e-39	1.74e-34	2.51e-31	83668	5778	5778	423996	1.52	1361	23.55	71069	16.76	NA	NA	NA
84	meme-5.5.7/motif_databases_12.24/HOCOMOCO/H12CORE_meme_format.meme	EGR3.H12CORE.0.PSM.A	EGR3		TGCGTGGGCGKDD	1.5e-37	2.23e-33	3.22e-30	14822	5778	5778	423996	1.49	393	6.8	14169	3.34	0.381387	0.652456	1.09203
85	meme-5.5.7/motif_databases_12.24/HOCOMOCO/H12CORE_meme_format.meme	SALL4.H12CORE.0.P.B	SALL4		BWGGGTGGGGB	1.02e-37	1.02e-32	1.48e-29	100200	5778	5778	423996	1.28	1695	29.34	93526	22.06	NA	NA	0.669156
86	meme-5.5.7/motif_databases_12.24/HOCOMOCO/H12CORE_meme_format.meme	E2F2.H12CORE.0.S.B	E2F2		NRWWWTGGCGCSMDHK	1.85e-34	1.06e-31	1.53e-28	572	5778	5778	423996	1.7	60	1.04	500	0.12	9.58271	1.16884	0.801791
87	meme-5.5.7/motif_databases_12.24/HOCOMOCO/H12CORE_meme_format.meme	ZFX.H12CORE.0.P.B	ZFX		SYAGGCCBCR	2.87e-35	4.46e-31	6.44e-28	15559	5778	5778	423996	1.18	403	6.97	15065	3.55	84.3473	80.7099	57.6264
88	meme-5.5.7/motif_databases_12.24/HOCOMOCO/H12CORE_meme_format.meme	KLF11.H12CORE.1.SM.B	KLF11		DDGKGGGCGTGGCGKGGGCGKGGB	3.38e-33	5.38e-30	7.77e-27	1595	5778	5778	423996	7.07	94	1.63	1433	0.34	20.2792	11.4026	5.25636
89	meme-5.5.7/motif_databases_12.24/HOCOMOCO/H12CORE_meme_format.meme	ZBT14.H12CORE.1.S.B	ZBT14		RTGCGCGTGCACGYGN	7.43e-32	2.18e-29	3.15e-26	294	5778	5778	423996	2.71	44	0.76	250	0.06	NA	NA	NA
90	meme-5.5.7/motif_databases_12.24/HOCOMOCO/H12CORE_meme_format.meme	KLF17.H12CORE.1.P.C	KLF17		DGAGGGAGGGG	2.11e-32	2.55e-27	3.68e-24	120859	5778	5778	423996	11.3	692	11.98	31887	7.52	0.044884	NA	0.0501651
91	meme-5.5.7/motif_databases_12.24/HOCOMOCO/H12CORE_meme_format.meme	CREM.H12CORE.0.PSM.A	CREM		NRTGACGTVN	6.57e-30	4.14e-26	5.98e-23	6304	5778	5778	423996	3.81	133	2.3	2997	0.71	17.8366	12.3533	12.1421
92	meme-5.5.7/motif_databases_12.24/HOCOMOCO/H12CORE_meme_format.meme	ZIC1.H12CORE.0.P.B	ZIC1		GCNCAGCRGG	7.22e-27	1.76e-22	2.54e-19	24399	5778	5778	423996	1.18	529	9.16	23802	5.61	11.5852	4.67319	3.37124
93	meme-5.5.7/motif_databases_12.24/HOCOMOCO/H12CORE_meme_format.meme	KLF14.H12CORE.1.P.C	KLF14		VDGKGGGCGKGGCYGGGRGDGGG	2.71e-27	2.1e-22	3.03e-19	77401	5778	5778	423996	9.27	770	13.33	38073	8.98	NA	NA	NA
94	meme-5.5.7/motif_databases_12.24/HOCOMOCO/H12CORE_meme_format.meme	KLF17.H12CORE.0.M.C	KLF17		DKWAGGGCGTGKCN	2.54e-25	2.75e-21	3.96e-18	10828	5778	5778	423996	2.52	250	4.33	8834	2.08	0.044884	NA	0.0501651
95	meme-5.5.7/motif_databases_12.24/HOCOMOCO/H12CORE_meme_format.meme	TFEC.H12CORE.1.SM.B	TFEC		NDRGTCACGTGAY	1.13e-23	4.17e-21	6.02e-18	370	5778	5778	423996	4.18	39	0.67	309	0.07	0.0381808	0.114937	NA
96	meme-5.5.7/motif_databases_12.24/HOCOMOCO/H12CORE_meme_format.meme	CREB3.H12CORE.0.SM.B	CREB3		DDGRTGACGTGRCN	1.14e-23	1.13e-20	1.63e-17	988	5778	5778	423996	1.97	62	1.07	891	0.21	57.2281	61.1263	41.079
97	meme-5.5.7/motif_databases_12.24/HOCOMOCO/H12CORE_meme_format.meme	ZN682.H12CORE.1.P.B	ZN682		GGCYMAGCCCC	5.94e-25	1.39e-20	2e-17	23376	5778	5778	423996	1.26	492	8.52	22150	5.22	NA	NA	NA
98	meme-5.5.7/motif_databases_12.24/HOCOMOCO/H12CORE_meme_format.meme	ZSC22.H12CORE.0.P.C	ZSC22		RGNCHGAKGGMGGAGGC	5.69e-25	2.03e-20	2.93e-17	35673	5778	5778	423996	4.37	538	9.31	24827	5.86	NA	NA	NA
99	meme-5.5.7/motif_databases_12.24/HOCOMOCO/H12CORE_meme_format.meme	TYY1.H12CORE.0.PSM.A	TYY1		CAARATGGCGGC	1.87e-24	3.97e-20	5.73e-17	21216	5778	5778	423996	1440	25	0.43	76	0.02	NA	NA	NA
100	meme-5.5.7/motif_databases_12.24/HOCOMOCO/H12CORE_meme_format.meme	E2F4.H12CORE.2.S.B	E2F4		NNWWDTGGCGCSMTWN	9.06e-23	5.17e-20	7.46e-17	570	5778	5778	423996	2.18	47	0.81	514	0.12	29.9467	36.9363	36.6597
101	meme-5.5.7/motif_databases_12.24/HOCOMOCO/H12CORE_meme_format.meme	TYY2.H12CORE.0.PS.A	TYY2		CAAVATGGCGGC	7.59e-23	1.27e-18	1.83e-15	16741	5778	5778	423996	1190	23	0.4	68	0.02	NA	NA	NA
102	meme-5.5.7/motif_databases_12.24/HOCOMOCO/H12CORE_meme_format.meme	ZN180.H12CORE.0.P.C	ZN180		AGGGAGKGGTGGGGACTGBGGCRRR	4.34e-22	3.82e-18	5.51e-15	8797	5778	5778	423996	12.9	233	4.03	8489	2	NA	NA	NA
103	meme-5.5.7/motif_databases_12.24/HOCOMOCO/H12CORE_meme_format.meme	ELK1.H12CORE.0.PSM.A	ELK1		NACCGGAAGTN	1.19e-21	5.14e-18	7.41e-15	4316	5778	5778	423996	7.66	73	1.26	1344	0.32	48.5211	39.2763	39.5807
104	meme-5.5.7/motif_databases_12.24/HOCOMOCO/H12CORE_meme_format.meme	CREB1.H12CORE.0.PSM.A	CREB1		NRTGACGTMAS	7.23e-20	7.41e-17	1.07e-13	1024	5778	5778	423996	19.8	46	0.8	586	0.14	181.739	153.693	124.5
105	meme-5.5.7/motif_databases_12.24/HOCOMOCO/H12CORE_meme_format.meme	HES1.H12CORE.1.S.C	HES1		NWGGCACGYGYSN	2.36e-19	2.5e-16	3.61e-13	1062	5778	5778	423996	1.44	59	1.02	1001	0.24	20.8375	6.28615	8.35078
106	meme-5.5.7/motif_databases_12.24/HOCOMOCO/H12CORE_meme_format.meme	BHE41.H12CORE.0.PSM.A	BHE41		NRGTCACGTGCN	1.48e-17	1.61e-14	2.33e-11	1087	5778	5778	423996	10.3	48	0.83	740	0.17	NA	NA	NA
107	meme-5.5.7/motif_databases_12.24/HOCOMOCO/H12CORE_meme_format.meme	ATF6B.H12CORE.0.SM.B	ATF6B		NTGRTGACGTSRCA	1.56e-17	1.7e-14	2.45e-11	1087	5778	5778	423996	2.91	53	0.92	900	0.21	35.3386	53.308	44.3138
108	meme-5.5.7/motif_databases_12.24/HOCOMOCO/H12CORE_meme_format.meme	ARNT2.H12CORE.2.S.C	ARNT2		NKCACGTGACNN	2.34e-17	1.75e-14	2.52e-11	748	5778	5778	423996	36	43	0.74	599	0.14	72.2766	30.8256	16.9108
109	meme-5.5.7/motif_databases_12.24/HOCOMOCO/H12CORE_meme_format.meme	ELK4.H12CORE.0.PSM.A	ELK4		ACCGGAAGYN	3.6e-18	6.64e-14	9.58e-11	18438	5778	5778	423996	45.2	44	0.76	595	0.14	32.8361	32.3789	40.4818
110	meme-5.5.7/motif_databases_12.24/HOCOMOCO/H12CORE_meme_format.meme	BMAL1.H12CORE.0.PSM.A	BMAL1		CACGTGMS	5.58e-18	1.24e-13	1.79e-10	22231	5778	5778	423996	125	38	0.66	439	0.1	NA	NA	NA
111	meme-5.5.7/motif_databases_12.24/HOCOMOCO/H12CORE_meme_format.meme	ZN692.H12CORE.0.P.C	ZN692		YGGGSCCCACC	8.87e-18	1.38e-13	1.99e-10	15587	5778	5778	423996	1.2	340	5.88	15230	3.59	NA	NA	NA
112	meme-5.5.7/motif_databases_12.24/HOCOMOCO/H12CORE_meme_format.meme	ZN281.H12CORE.1.SM.B	ZN281		KGGGGGGGGGGGGGGAGGGDRGGKKK	9.41e-18	1.95e-13	2.82e-10	20753	5778	5778	423996	5.38	411	7.11	19377	4.57	NA	NA	NA
113	meme-5.5.7/motif_databases_12.24/HOCOMOCO/H12CORE_meme_format.meme	CR3L4.H12CORE.1.S.C	CR3L4		VHSACGTGGCR	3.42e-16	1.73e-12	2.5e-09	5065	5778	5778	423996	1.57	137	2.37	4590	1.08	NA	NA	NA
114	meme-5.5.7/motif_databases_12.24/HOCOMOCO/H12CORE_meme_format.meme	AHR.H12CORE.0.P.B	AHR		SHKTGCGTGC	9.7e-17	1.94e-12	2.8e-09	19976	5778	5778	423996	1.29	391	6.77	18491	4.36	7.0435	45.7234	59.8252
115	meme-5.5.7/motif_databases_12.24/HOCOMOCO/H12CORE_meme_format.meme	ELK3.H12CORE.0.PSM.A	ELK3		NACCGGAAGTD	4.58e-16	2.75e-12	3.96e-09	5995	5778	5778	423996	25.6	49	0.85	846	0.2	9.05409	6.60277	5.63604
116	meme-5.5.7/motif_databases_12.24/HOCOMOCO/H12CORE_meme_format.meme	EGR1.H12CORE.0.PS.A	EGR1		NNTGCGTGGGCGKDNN	1.42e-15	2.88e-12	4.16e-09	2036	5778	5778	423996	2.26	76	1.32	1891	0.45	24.4015	7.10616	33.7639
117	meme-5.5.7/motif_databases_12.24/HOCOMOCO/H12CORE_meme_format.meme	KAISO.H12CORE.0.P.B	KAISO		YMTCGCGAGAN	6.76e-16	4.94e-12	7.13e-09	7315	5778	5778	423996	1.35	186	3.22	7126	1.68	NA	NA	NA
118	meme-5.5.7/motif_databases_12.24/HOCOMOCO/H12CORE_meme_format.meme	TAF1.H12CORE.0.P.B	TAF1		SAAGATGGCGGCGGC	3.67e-16	1.72e-11	2.48e-08	46815	5778	5778	423996	217	35	0.61	422	0.1	174.06	183.051	165.075
119	meme-5.5.7/motif_databases_12.24/HOCOMOCO/H12CORE_meme_format.meme	GMEB2.H12CORE.2.SM.B	GMEB2		NRSKTACGTAASGYN	4.65e-15	2.13e-11	3.08e-08	4593	5778	5778	423996	2.41	121	2.09	3973	0.94	33.6062	25.297	27.7949
120	meme-5.5.7/motif_databases_12.24/HOCOMOCO/H12CORE_meme_format.meme	SRBP1.H12CORE.1.S.C	SRBP1		BRTCRCGTGABS	1.43e-15	2.16e-11	3.12e-08	15075	5778	5778	423996	1.36	321	5.56	14717	3.47	NA	NA	NA
121	meme-5.5.7/motif_databases_12.24/HOCOMOCO/H12CORE_meme_format.meme	FEV.H12CORE.0.S.B	FEV		NACCGGAAGTR	4.62e-15	2.91e-11	4.2e-08	6309	5778	5778	423996	9.1	74	1.28	1854	0.44	NA	NA	NA
122	meme-5.5.7/motif_databases_12.24/HOCOMOCO/H12CORE_meme_format.meme	SP5.H12CORE.1.P.B	SP5		GRRGGRGGGGRRGGGGGAGGRGCWG	7.77e-16	3.5e-11	5.04e-08	44984	5778	5778	423996	15.2	557	9.64	28901	6.82	0.0131482	0.013372	NA
123	meme-5.5.7/motif_databases_12.24/HOCOMOCO/H12CORE_meme_format.meme	ZBT17.H12CORE.0.P.B	ZBT17		VGGHGGGGGMGGGGVDSV	5.56e-16	7.25e-11	1.05e-07	130446	5778	5778	423996	28.9	410	7.1	19853	4.68	NA	NA	NA
124	meme-5.5.7/motif_databases_12.24/HOCOMOCO/H12CORE_meme_format.meme	USF1.H12CORE.0.PSM.A	USF1		RGTCACGTGRBS	8.36e-15	8.44e-11	1.22e-07	10097	5778	5778	423996	408	34	0.59	444	0.1	29.9582	27.6462	21.6425
125	meme-5.5.7/motif_databases_12.24/HOCOMOCO/H12CORE_meme_format.meme	ZN143.H12CORE.0.P.B	ZN143		CRVDGCMTKCTGGGARWTGTAGT	1.87e-13	1.38e-10	1.99e-07	740	5778	5778	423996	33200	10	0.17	13	0	NA	NA	NA
126	meme-5.5.7/motif_databases_12.24/HOCOMOCO/H12CORE_meme_format.meme	GMEB1.H12CORE.2.SM.B	GMEB1		NKTACGTAABBNMSN	1.39e-13	4.96e-10	7.15e-07	3554	5778	5778	423996	2.76	98	1.7	3074	0.73	41.9817	28.7755	30.1701
127	meme-5.5.7/motif_databases_12.24/HOCOMOCO/H12CORE_meme_format.meme	ELF2.H12CORE.0.PS.A	ELF2		AVCCGGAAGTGG	3.44e-14	9.98e-10	1.44e-06	29042	5778	5778	423996	162	45	0.78	815	0.19	114.967	70.7027	58.8164
128	meme-5.5.7/motif_databases_12.24/HOCOMOCO/H12CORE_meme_format.meme	HEY1.H12CORE.0.S.B	HEY1		NKGCACGTGTCN	2.09e-12	4.06e-09	5.86e-06	1942	5778	5778	423996	1.52	68	1.18	1851	0.44	21.891	10.5539	10.7392
129	meme-5.5.7/motif_databases_12.24/HOCOMOCO/H12CORE_meme_format.meme	ZIC5.H12CORE.0.P.B	ZIC5		GCVCAGCRGGGGGYC	2.63e-12	1.24e-08	1.78e-05	4701	5778	5778	423996	1.75	123	2.13	4487	1.06	12.9392	2.41848	0.944894
130	meme-5.5.7/motif_databases_12.24/HOCOMOCO/H12CORE_meme_format.meme	HES2.H12CORE.0.S.C	HES2		NDTGGCACGTGYCN	1.1e-11	1.67e-08	2.42e-05	1517	5778	5778	423996	1.62	57	0.99	1453	0.34	0.735845	0.1171	0.0318132
131	meme-5.5.7/motif_databases_12.24/HOCOMOCO/H12CORE_meme_format.meme	HIF3A.H12CORE.1.P.C	HIF3A		GKACGTGC	4.95e-13	1.77e-08	2.55e-05	35730	5778	5778	423996	2.96	288	4.98	13503	3.18	9.38225	3.70338	12.3661
132	meme-5.5.7/motif_databases_12.24/HOCOMOCO/H12CORE_meme_format.meme	GLIS1.H12CORE.0.P.B	GLIS1		CKCYSYRGGRGGYC	8.42e-13	1.95e-08	2.82e-05	23177	5778	5778	423996	1.37	437	7.56	22599	5.33	0.0930968	0.624857	1.22899
133	meme-5.5.7/motif_databases_12.24/HOCOMOCO/H12CORE_meme_format.meme	ZN449.H12CORE.0.P.B	ZN449		GGTTGGGCTB	1.36e-12	2.22e-08	3.21e-05	16311	5778	5778	423996	1.33	325	5.62	15834	3.73	NA	NA	NA
134	meme-5.5.7/motif_databases_12.24/HOCOMOCO/H12CORE_meme_format.meme	KLF10.H12CORE.1.PSM.A	KLF10		DDGGGGGCGTGDSRKGGGYGTGKB	4.12e-11	3.68e-08	5.31e-05	893	5778	5778	423996	8.25	40	0.69	828	0.2	77.2884	19.7769	8.26633
135	meme-5.5.7/motif_databases_12.24/HOCOMOCO/H12CORE_meme_format.meme	ETV5.H12CORE.0.PS.A	ETV5		NDCCGGAWGYD	1.66e-12	3.73e-08	5.39e-05	22553	5778	5778	423996	19.5	77	1.33	2237	0.53	41.0954	20.2044	31.063
136	meme-5.5.7/motif_databases_12.24/HOCOMOCO/H12CORE_meme_format.meme	SALL1.H12CORE.0.P.C	SALL1		RDRKGDGGGWGGGGNV	3.77e-13	4.4e-08	6.35e-05	116751	5778	5778	423996	1.43	1764	30.53	111402	26.27	3.88033	2.28022	1.37314
137	meme-5.5.7/motif_databases_12.24/HOCOMOCO/H12CORE_meme_format.meme	TFE3.H12CORE.0.PSM.A	TFE3		RGTCACGTGAY	8.42e-12	5.68e-08	8.2e-05	6750	5778	5778	423996	109	41	0.71	819	0.19	22.9165	26.2611	25.3951
138	meme-5.5.7/motif_databases_12.24/HOCOMOCO/H12CORE_meme_format.meme	ZN263.H12CORE.1.P.B	ZN263		RGGGAGGAGGRVGRGGRGGRG	2.04e-12	6.51e-08	9.39e-05	31897	5778	5778	423996	11.1	407	7.04	20888	4.93	NA	NA	NA
139	meme-5.5.7/motif_databases_12.24/HOCOMOCO/H12CORE_meme_format.meme	E2F8.H12CORE.1.SM.B	E2F8		WTKGCGGGAAAWN	2.84e-11	6.86e-08	9.9e-05	2413	5778	5778	423996	1.79	75	1.3	2289	0.54	18.3217	0.631187	0.247041
140	meme-5.5.7/motif_databases_12.24/HOCOMOCO/H12CORE_meme_format.meme	USF2.H12CORE.0.PSM.A	USF2		NNBBVRGTCACGTGRYSN	1.45e-11	9.88e-08	0.000143	6815	5778	5778	423996	442	30	0.52	462	0.11	79.0757	57.9567	72.496
141	meme-5.5.7/motif_databases_12.24/HOCOMOCO/H12CORE_meme_format.meme	ELF4.H12CORE.0.PS.A	ELF4		ACCCGGAAGTG	1.31e-11	2.95e-07	0.000426	22568	5778	5778	423996	99.3	49	0.85	1135	0.27	2.18872	0.810914	0.188537
142	meme-5.5.7/motif_databases_12.24/HOCOMOCO/H12CORE_meme_format.meme	MNT.H12CORE.0.PS.A	MNT		VSCACGTGG	1.9e-11	4.85e-07	0.0007	25597	5778	5778	423996	59.3	42	0.73	879	0.21	19.6495	22.2044	35.4607
143	meme-5.5.7/motif_databases_12.24/HOCOMOCO/H12CORE_meme_format.meme	ATF1.H12CORE.0.P.B	ATF1		RRTGACGYMA	1.62e-11	1.03e-06	0.00149	63780	5778	5778	423996	122	25	0.43	318	0.08	17.2211	18.3684	16.1022
144	meme-5.5.7/motif_databases_12.24/HOCOMOCO/H12CORE_meme_format.meme	E2F7.H12CORE.1.P.B	E2F7		NTGGCGGGAAAV	4.41e-11	1.52e-06	0.00219	34459	5778	5778	423996	1.48	601	10.4	33782	7.97	7.91487	1.90638	1.30441
145	meme-5.5.7/motif_databases_12.24/HOCOMOCO/H12CORE_meme_format.meme	CTCF.H12CORE.0.P.B	CTCF		YGRCCACHAGRKGGCGCYVB	4.3e-10	1.53e-06	0.0022	3553	5778	5778	423996	7.81	77	1.33	2535	0.6	138.757	99.9593	115.354
146	meme-5.5.7/motif_databases_12.24/HOCOMOCO/H12CORE_meme_format.meme	MLX.H12CORE.1.SM.B	MLX		NCACGTGAYCN	1.13e-10	1.82e-06	0.00263	16117	5778	5778	423996	129	43	0.74	973	0.23	19.5819	26.8185	20.2508
147	meme-5.5.7/motif_databases_12.24/HOCOMOCO/H12CORE_meme_format.meme	GMEB1.H12CORE.1.P.C	GMEB1		BKRCGTSMSYGCGY	7.65e-11	1.86e-06	0.00268	24288	5778	5778	423996	1.86	355	6.14	18270	4.31	41.9817	28.7755	30.1701
148	meme-5.5.7/motif_databases_12.24/HOCOMOCO/H12CORE_meme_format.meme	KAISO.H12CORE.1.P.B	KAISO		RRRTCTCGCGAGAV	2.17e-10	2.3e-06	0.00332	10585	5778	5778	423996	120	13	0.22	75	0.02	NA	NA	NA
149	meme-5.5.7/motif_databases_12.24/HOCOMOCO/H12CORE_meme_format.meme	GLIS3.H12CORE.1.S.C	GLIS3		YGYGGGGGGTMN	1.38e-10	2.6e-06	0.00375	18785	5778	5778	423996	1.44	335	5.8	17134	4.04	1.05679	0.767142	1.53736
150	meme-5.5.7/motif_databases_12.24/HOCOMOCO/H12CORE_meme_format.meme	BHE40.H12CORE.0.PSM.A	BHE40		GGCACGTGAS	2.17e-10	2.71e-06	0.00391	12450	5778	5778	423996	440	13	0.22	75	0.02	NA	NA	NA
151	meme-5.5.7/motif_databases_12.24/HOCOMOCO/H12CORE_meme_format.meme	ATF6A.H12CORE.0.SM.B	ATF6A		NTGATGACGTCAYNN	1.73e-08	5.66e-06	0.00817	327	5778	5778	423996	15.8	15	0.26	158	0.04	NA	NA	NA
152	meme-5.5.7/motif_databases_12.24/HOCOMOCO/H12CORE_meme_format.meme	RFX3.H12CORE.0.PSM.A	RFX3		GTTGCCATGGVRAC	6.47e-10	1.15e-05	0.0166	17791	5778	5778	423996	1950	20	0.35	240	0.06	91.9402	84.0427	62.0738
153	meme-5.5.7/motif_databases_12.24/HOCOMOCO/H12CORE_meme_format.meme	ZNF76.H12CORE.0.P.B	ZNF76		CRGGGSMTKCTGGGARDTGTAGT	1.37e-09	1.49e-05	0.0214	10866	5778	5778	423996	100000	7	0.12	10	0	NA	NA	NA
154	meme-5.5.7/motif_databases_12.24/HOCOMOCO/H12CORE_meme_format.meme	ZN530.H12CORE.0.P.B	ZN530		CYGSCCCTBKCCYTKCC	7.86e-10	1.89e-05	0.0273	24094	5778	5778	423996	2.43	433	7.49	23584	5.56	NA	NA	NA
155	meme-5.5.7/motif_databases_12.24/HOCOMOCO/H12CORE_meme_format.meme	ZBTB2.H12CORE.0.SM.B	ZBTB2		NBTYCCGGTAAH	8.88e-09	3.33e-05	0.0481	3750	5778	5778	423996	1.58	92	1.59	3496	0.82	29.2644	18.391	12.7284
156	meme-5.5.7/motif_databases_12.24/HOCOMOCO/H12CORE_meme_format.meme	E2F3.H12CORE.1.SM.B	E2F3		WWTGGCGCCAAAAHN	1.73e-07	3.52e-05	0.0509	204	5778	5778	423996	3.45	14	0.24	164	0.04	25.7602	69.4752	26.8383
157	meme-5.5.7/motif_databases_12.24/HOCOMOCO/H12CORE_meme_format.meme	NFYB.H12CORE.0.P.B	NFYB		YYRRCCAATCAGAR	1.88e-09	3.95e-05	0.057	21047	5778	5778	423996	287	61	1.06	1862	0.44	70.3465	44.7451	37.0758
158	meme-5.5.7/motif_databases_12.24/HOCOMOCO/H12CORE_meme_format.meme	AP2A.H12CORE.0.PSM.A	AP2A		DYGCCTSAGGSSATN	6.27e-09	4.51e-05	0.0651	7198	5778	5778	423996	1.99	148	2.56	6524	1.54	NA	NA	NA
159	meme-5.5.7/motif_databases_12.24/HOCOMOCO/H12CORE_meme_format.meme	BHE40.H12CORE.1.S.C	BHE40		NDCACGTGNNNRKCACGTGMNN	1.95e-07	0.000135	0.195	694	5778	5778	423996	26.9	22	0.38	414	0.1	NA	NA	NA
160	meme-5.5.7/motif_databases_12.24/HOCOMOCO/H12CORE_meme_format.meme	ZN141.H12CORE.0.P.C	ZN141		KGGGGGACGCYCCCMCC	4.92e-08	0.000179	0.258	3640	5778	5778	423996	6.36	51	0.88	1571	0.37	NA	NA	NA
161	meme-5.5.7/motif_databases_12.24/HOCOMOCO/H12CORE_meme_format.meme	TYY2.H12CORE.1.SM.B	TYY2		HCAAAATGGCGGMY	1.6e-08	0.000185	0.266	11549	5778	5778	423996	1090	16	0.28	182	0.04	NA	NA	NA
162	meme-5.5.7/motif_databases_12.24/HOCOMOCO/H12CORE_meme_format.meme	HINFP.H12CORE.1.P.B	HINFP		RSCGGACC	2.32e-09	0.000217	0.312	93439	5778	5778	423996	7.6	64	1.11	2013	0.47	39.0316	44.8248	47.3724
163	meme-5.5.7/motif_databases_12.24/HOCOMOCO/H12CORE_meme_format.meme	ZN449.H12CORE.1.S.C	ZN449		GRDGGKTGGKCGBGD	3.12e-09	0.000258	0.372	82587	5778	5778	423996	5.09	596	10.31	34449	8.12	NA	NA	NA
164	meme-5.5.7/motif_databases_12.24/HOCOMOCO/H12CORE_meme_format.meme	RFX1.H12CORE.1.PSM.A	RFX1		SCBGTTGCCATGGHRACV	4.58e-08	0.000274	0.396	5997	5778	5778	423996	5710	14	0.24	146	0.03	15.9384	36.0777	64.1926
165	meme-5.5.7/motif_databases_12.24/HOCOMOCO/H12CORE_meme_format.meme	ZN423.H12CORE.0.P.C	ZN423		GGSYCCCWGGGGAG	1.88e-08	0.000472	0.682	25182	5778	5778	423996	4.21	204	3.53	9924	2.34	NA	NA	NA
166	meme-5.5.7/motif_databases_12.24/HOCOMOCO/H12CORE_meme_format.meme	NFYC.H12CORE.0.P.B	NFYC		NBYRRCCAATCAGAR	4.75e-08	0.000907	1.31	19115	5778	5778	423996	155	76	1.32	2795	0.66	41.691	44.4391	45.6309
167	meme-5.5.7/motif_databases_12.24/HOCOMOCO/H12CORE_meme_format.meme	ZN770.H12CORE.0.P.B	ZN770		DGGAGGCYGVGG	1.49e-08	0.000925	1.33	62021	5778	5778	423996	1.39	933	16.15	57506	13.56	NA	NA	NA
168	meme-5.5.7/motif_databases_12.24/HOCOMOCO/H12CORE_meme_format.meme	CR3L4.H12CORE.0.M.C	CR3L4		GRTGACGTGGCRN	1.75e-07	0.00122	1.76	6967	5778	5778	423996	36	33	0.57	834	0.2	NA	NA	NA
169	meme-5.5.7/motif_databases_12.24/HOCOMOCO/H12CORE_meme_format.meme	ARNT.H12CORE.0.P.B	ARNT		SKACGTGMC	5.34e-08	0.00135	1.95	25318	5778	5778	423996	9.46	85	1.47	3271	0.77	59.0665	67.5661	94.3783
170	meme-5.5.7/motif_databases_12.24/HOCOMOCO/H12CORE_meme_format.meme	GCM1.H12CORE.0.S.B	GCM1		NTACCCGCATN	2.03e-07	0.00138	1.98	6791	5778	5778	423996	1.47	136	2.35	6231	1.47	0.0169291	0.0163107	0.0287044
171	meme-5.5.7/motif_databases_12.24/HOCOMOCO/H12CORE_meme_format.meme	NFYA.H12CORE.0.P.B	NFYA		NYYRRCCAATCARAR	4.96e-08	0.00172	2.48	34678	5778	5778	423996	5090	21	0.36	348	0.08	18.7214	17.4139	19.0734
172	meme-5.5.7/motif_databases_12.24/HOCOMOCO/H12CORE_meme_format.meme	MITF.H12CORE.0.P.B	MITF		VBCACGTGACY	8.76e-08	0.00308	4.45	35247	5778	5778	423996	175	41	0.71	1147	0.27	5.26408	4.37519	7.90991
173	meme-5.5.7/motif_databases_12.24/HOCOMOCO/H12CORE_meme_format.meme	TYY1.H12CORE.1.S.B	TYY1		NRWAATGGCGG	1.04e-07	0.00473	6.83	45419	5778	5778	423996	1650	5	0.09	5	0	NA	NA	NA
174	meme-5.5.7/motif_databases_12.24/HOCOMOCO/H12CORE_meme_format.meme	E2F4.H12CORE.0.P.B	E2F4		SGCGGGAADTTYRAA	2.68e-07	0.00497	7.17	18586	5778	5778	423996	2.03	317	5.49	17374	4.1	29.9467	36.9363	36.6597
175	meme-5.5.7/motif_databases_12.24/HOCOMOCO/H12CORE_meme_format.meme	ZN467.H12CORE.0.P.C	ZN467		GRGGRGGRRRRGGAGGGGGAGGR	1.16e-07	0.00511	7.37	44006	5778	5778	423996	41.7	402	6.96	22651	5.34	NA	NA	NA
176	meme-5.5.7/motif_databases_12.24/HOCOMOCO/H12CORE_meme_format.meme	ETV6.H12CORE.0.PS.A	ETV6		RCCGGAAGTG	1.09e-07	0.00591	8.53	54374	5778	5778	423996	59.8	73	1.26	2702	0.64	27.0707	21.6042	24.189
