## Supplemental Tables for "Aerobic glycolysis and lactate regulate histone H3K18Lactylation occupancy to fine-tune gene expression in developing and mature retina": Table S15.xlsx

### Sheet: P10_enhancers
rank	motif_DB	motif_ID	TF_ID	motif_alt_ID	consensus	p-value	adj_p-value	E-value	tests	FASTA_max	pos	neg	PWM_min	TP	%TP	FP	%FP	TF_expression_at_P4	TF_expression_at_P10	TF_expression_at_P28
1	meme-5.5.7/motif_databases_12.24/HOCOMOCO/H12CORE_meme_format.meme	PATZ1.H12CORE.1.P.C	PATZ1		RGGGGMGGGG	9.44e-17	7.42e-12	1.07e-08	78682	1135	1135	555539	1.29	260	22.91	76592	13.79	50.9072	41.2302	35.2627
2	meme-5.5.7/motif_databases_12.24/HOCOMOCO/H12CORE_meme_format.meme	MAZ.H12CORE.0.P.B	MAZ		RGVGGGMGGGGGM	5.15e-16	4.97e-11	7.17e-08	96433	1135	1135	555539	1.57	284	25.02	87330	15.72	132.54	76.1478	66.8544
3	meme-5.5.7/motif_databases_12.24/HOCOMOCO/H12CORE_meme_format.meme	SP5.H12CORE.0.P.B	SP5		DGKGGGCGGRGCNG	1.08e-14	4.34e-10	6.26e-07	40103	1135	1135	555539	3.6	118	10.4	26679	4.8	0.0131482	0.013372	NA
4	meme-5.5.7/motif_databases_12.24/HOCOMOCO/H12CORE_meme_format.meme	ASCL2.H12CORE.0.PSM.A	ASCL2		VCAGCTGCY	2.23e-14	6.53e-10	9.43e-07	29321	1135	1135	555539	3.92	82	7.22	15490	2.79	0.0255801	0.0531502	0.0623206
5	meme-5.5.7/motif_databases_12.24/HOCOMOCO/H12CORE_meme_format.meme	NDF2.H12CORE.0.P.B	NDF2		RRCAGATGGCV	2.46e-14	1e-09	1.45e-06	40866	1135	1135	555539	9.75	82	7.22	15519	2.79	NA	NA	NA
6	meme-5.5.7/motif_databases_12.24/HOCOMOCO/H12CORE_meme_format.meme	TFE2.H12CORE.0.PS.A	TFE2		VVCACCTGCN	4.67e-14	1.29e-09	1.87e-06	27714	1135	1135	555539	5.21	86	7.58	16929	3.05	NA	NA	NA
7	meme-5.5.7/motif_databases_12.24/HOCOMOCO/H12CORE_meme_format.meme	GLIS1.H12CORE.1.P.B	GLIS1		CCCTGGGRGGB	3.09e-14	1.47e-09	2.12e-06	47408	1135	1135	555539	1.31	170	14.98	45517	8.19	0.0930968	0.624857	1.22899
8	meme-5.5.7/motif_databases_12.24/HOCOMOCO/H12CORE_meme_format.meme	SALL1.H12CORE.0.P.C	SALL1		RDRKGDGGGWGGGGNV	4.03e-14	3.92e-09	5.66e-06	97394	1135	1135	555539	1.6	288	25.37	92129	16.58	3.88033	2.28022	1.37314
9	meme-5.5.7/motif_databases_12.24/HOCOMOCO/H12CORE_meme_format.meme	SP2.H12CORE.1.P.B	SP2		SVNSVVRGRGGCGGGGSBNRR	6.81e-14	4.68e-09	6.75e-06	68692	1135	1135	555539	2.33	197	17.36	56137	10.1	11.6075	14.7056	24.4949
10	meme-5.5.7/motif_databases_12.24/HOCOMOCO/H12CORE_meme_format.meme	SALL4.H12CORE.0.P.B	SALL4		BWGGGTGGGGB	6.69e-14	6.84e-09	9.87e-06	102298	1135	1135	555539	1.21	309	27.22	101278	18.23	NA	NA	0.669156
11	meme-5.5.7/motif_databases_12.24/HOCOMOCO/H12CORE_meme_format.meme	KLF6.H12CORE.0.P.B	KLF6		VGVDGGGCGGGGCMBGSR	1.68e-13	7.41e-09	1.07e-05	44182	1135	1135	555539	1.81	160	14.1	42738	7.69	38.5742	25.1738	24.2384
12	meme-5.5.7/motif_databases_12.24/HOCOMOCO/H12CORE_meme_format.meme	HTF4.H12CORE.0.PSM.A	HTF4		RGCAGSTGB	2.3e-13	1.27e-08	1.83e-05	55122	1135	1135	555539	5.04	99	8.72	21593	3.89	NA	NA	NA
13	meme-5.5.7/motif_databases_12.24/HOCOMOCO/H12CORE_meme_format.meme	ZNF2.H12CORE.0.P.B	ZNF2		CAGCGCCMCC	3.22e-13	1.38e-08	1.99e-05	42728	1135	1135	555539	1.24	158	13.92	42354	7.62	NA	NA	NA
14	meme-5.5.7/motif_databases_12.24/HOCOMOCO/H12CORE_meme_format.meme	GLIS3.H12CORE.0.P.C	GLIS3		YCCTGGGRGGSCN	6.97e-13	2.37e-08	3.41e-05	33936	1135	1135	555539	1.5	127	11.19	31567	5.68	1.05679	0.767142	1.53736
15	meme-5.5.7/motif_databases_12.24/HOCOMOCO/H12CORE_meme_format.meme	ATOH1.H12CORE.0.P.B	ATOH1		RRCAGMTGGB	8.47e-13	2.39e-08	3.45e-05	28229	1135	1135	555539	25.1	55	4.85	8742	1.57	0.0287091	0.0140926	NA
16	meme-5.5.7/motif_databases_12.24/HOCOMOCO/H12CORE_meme_format.meme	SP4.H12CORE.0.P.C	SP4		RRGGGGCGGGGCCDG	5.56e-13	2.87e-08	4.14e-05	51680	1135	1135	555539	3.59	116	10.22	27641	4.98	92.2531	128.534	161.473
17	meme-5.5.7/motif_databases_12.24/HOCOMOCO/H12CORE_meme_format.meme	SP3.H12CORE.1.S.B	SP3		NGKGGGCGKGD	5.49e-13	2.98e-08	4.3e-05	54319	1135	1135	555539	1.28	182	16.04	51665	9.3	165.23	113.227	102.775
18	meme-5.5.7/motif_databases_12.24/HOCOMOCO/H12CORE_meme_format.meme	KLF7.H12CORE.0.P.B	KLF7		VDGGGCGGGG	7.26e-13	3.76e-08	5.42e-05	51751	1135	1135	555539	1.18	181	15.95	51453	9.26	82.4573	39.2689	31.3038
19	meme-5.5.7/motif_databases_12.24/HOCOMOCO/H12CORE_meme_format.meme	TBX4.H12CORE.0.PS.A	TBX4		RAGSTGTKR	1.11e-12	1.01e-07	0.000146	90956	1135	1135	555539	1.15	276	24.32	89749	16.16	0.0145892	0.166163	0.076503
20	meme-5.5.7/motif_databases_12.24/HOCOMOCO/H12CORE_meme_format.meme	WT1.H12CORE.0.P.B	WT1		GKGGGAGGRD	1.89e-12	1.41e-07	0.000203	74215	1135	1135	555539	1.32	230	20.26	71332	12.84	0.0884523	0.0934076	0.0675754
21	meme-5.5.7/motif_databases_12.24/HOCOMOCO/H12CORE_meme_format.meme	KLF11.H12CORE.0.P.B	KLF11		GRGGGGGCGGGGCYK	1.94e-11	2.08e-07	0.000301	10710	1135	1135	555539	2.13	56	4.93	9792	1.76	20.2792	11.4026	5.25636
22	meme-5.5.7/motif_databases_12.24/HOCOMOCO/H12CORE_meme_format.meme	ASCL1.H12CORE.0.PSM.A	ASCL1		NVCAGCTGCYN	4.69e-12	2.13e-07	0.000307	45406	1135	1135	555539	1.97	133	11.72	34646	6.24	42.0298	3.4677	1.20021
23	meme-5.5.7/motif_databases_12.24/HOCOMOCO/H12CORE_meme_format.meme	NDF1.H12CORE.0.P.B	NDF1		KRRCAGATGGY	9.56e-12	2.14e-07	0.000308	22337	1135	1135	555539	6.74	65	5.73	12214	2.2	NA	NA	NA
24	meme-5.5.7/motif_databases_12.24/HOCOMOCO/H12CORE_meme_format.meme	SRBP2.H12CORE.1.P.B	SRBP2		VSGTGGGGWGABG	2.2e-12	2.25e-07	0.000325	102012	1135	1135	555539	1.25	302	26.61	101224	18.22	NA	NA	NA
25	meme-5.5.7/motif_databases_12.24/HOCOMOCO/H12CORE_meme_format.meme	SMAD4.H12CORE.0.P.B	SMAD4		TGTCTGSV	2.59e-12	2.36e-07	0.000341	91392	1135	1135	555539	1.13	275	24.23	90015	16.2	80.2706	52.6397	48.9101
26	meme-5.5.7/motif_databases_12.24/HOCOMOCO/H12CORE_meme_format.meme	KLF17.H12CORE.1.P.C	KLF17		DGAGGGAGGGG	2.11e-12	2.4e-07	0.000346	113437	1135	1135	555539	1.27	329	28.99	112708	20.29	0.044884	NA	0.0501651
27	meme-5.5.7/motif_databases_12.24/HOCOMOCO/H12CORE_meme_format.meme	PTF1A.H12CORE.1.PS.A	PTF1A		RSCAGCTGTB	7.69e-12	3.56e-07	0.000514	46305	1135	1135	555539	2.19	132	11.63	34541	6.22	1.43223	NA	NA
28	meme-5.5.7/motif_databases_12.24/HOCOMOCO/H12CORE_meme_format.meme	MESP1.H12CORE.0.S.C	MESP1		DGCAGGTGBDN	3.73e-12	3.91e-07	0.000564	104787	1135	1135	555539	1.15	306	26.96	103377	18.61	0.0782974	0.561458	0.0227169
29	meme-5.5.7/motif_databases_12.24/HOCOMOCO/H12CORE_meme_format.meme	NGN2.H12CORE.0.P.B	NGN2		NRRCAGATGGB	1.43e-11	4.95e-07	0.000714	34509	1135	1135	555539	24.4	51	4.49	8320	1.5	NA	NA	NA
30	meme-5.5.7/motif_databases_12.24/HOCOMOCO/H12CORE_meme_format.meme	TFDP1.H12CORE.0.P.B	TFDP1		NGGGCGGGAAV	1.51e-11	4.99e-07	0.00072	32935	1135	1135	555539	2.07	91	8.02	20584	3.71	94.9058	75.8482	58.7841
31	meme-5.5.7/motif_databases_12.24/HOCOMOCO/H12CORE_meme_format.meme	HIC2.H12CORE.0.P.B	HIC2		SMTKCCWG	4.3e-12	7.19e-07	0.00104	167316	1135	1135	555539	1.43	391	34.45	140488	25.29	14.3565	10.0976	12.642
32	meme-5.5.7/motif_databases_12.24/HOCOMOCO/H12CORE_meme_format.meme	SP2.H12CORE.0.P.D	SP2		RGGRGGCGGGGC	4.33e-11	1.72e-06	0.00248	39674	1135	1135	555539	4.72	95	8.37	22362	4.03	11.6075	14.7056	24.4949
33	meme-5.5.7/motif_databases_12.24/HOCOMOCO/H12CORE_meme_format.meme	VEZF1.H12CORE.0.P.C	VEZF1		GGGGGMGGGGS	7.88e-11	2.82e-06	0.00407	35742	1135	1135	555539	1.41	129	11.37	34694	6.25	133.035	107.038	110.71
34	meme-5.5.7/motif_databases_12.24/HOCOMOCO/H12CORE_meme_format.meme	TWST2.H12CORE.1.P.B	TWST2		DCCAGMTGTK	8.41e-11	3.03e-06	0.00438	36092	1135	1135	555539	2.96	100	8.81	24370	4.39	NA	NA	NA
35	meme-5.5.7/motif_databases_12.24/HOCOMOCO/H12CORE_meme_format.meme	KLF5.H12CORE.0.PM.A	KLF5		NNWGGGYGTGGCH	6.68e-11	3.14e-06	0.00454	47050	1135	1135	555539	1.31	160	14.1	46235	8.32	0.473104	0.367033	0.0767233
36	meme-5.5.7/motif_databases_12.24/HOCOMOCO/H12CORE_meme_format.meme	KLF10.H12CORE.0.P.C	KLF10		GGVGGGGGCGKGGCY	1.16e-10	3.35e-06	0.00484	28921	1135	1135	555539	1.72	111	9.78	28387	5.11	77.2884	19.7769	8.26633
37	meme-5.5.7/motif_databases_12.24/HOCOMOCO/H12CORE_meme_format.meme	ZN543.H12CORE.0.P.C	ZN543		CCYBGCCNCSBGGCCCCCTCC	1.76e-10	3.84e-06	0.00554	21872	1135	1135	555539	6.3	73	6.43	15647	2.82	NA	NA	NA
38	meme-5.5.7/motif_databases_12.24/HOCOMOCO/H12CORE_meme_format.meme	KLF1.H12CORE.0.P.B	KLF1		VDGGGYGKGGCCS	1.35e-10	4.71e-06	0.0068	34800	1135	1135	555539	3.25	90	7.93	21156	3.81	0.106472	0.0808972	0.119135
39	meme-5.5.7/motif_databases_12.24/HOCOMOCO/H12CORE_meme_format.meme	SP4.H12CORE.1.S.B	SP4		NRKGGGCGTGGN	4.11e-10	5.15e-06	0.00744	12540	1135	1135	555539	1.31	61	5.37	12169	2.19	92.2531	128.534	161.473
40	meme-5.5.7/motif_databases_12.24/HOCOMOCO/H12CORE_meme_format.meme	KLF3.H12CORE.1.M.C	KLF3		DWGGGCKKSGBYB	2.51e-10	6.62e-06	0.00955	26341	1135	1135	555539	2.05	86	7.58	20068	3.61	42.1019	18.7876	19.8724
41	meme-5.5.7/motif_databases_12.24/HOCOMOCO/H12CORE_meme_format.meme	ATOH8.H12CORE.0.P.C	ATOH8		DRRRCAGCTGS	1.36e-10	8.57e-06	0.0124	63231	1135	1135	555539	6.17	96	8.46	23206	4.18	1.95863	1.02765	0.499379
42	meme-5.5.7/motif_databases_12.24/HOCOMOCO/H12CORE_meme_format.meme	PATZ1.H12CORE.0.P.B	PATZ1		RGGGGMGGGGGBSGRRGGGRRGS	2.77e-10	8.6e-06	0.0124	31054	1135	1135	555539	4.29	111	9.78	28830	5.19	50.9072	41.2302	35.2627
43	meme-5.5.7/motif_databases_12.24/HOCOMOCO/H12CORE_meme_format.meme	ZN682.H12CORE.1.P.B	ZN682		GGCYMAGCCCC	3.8e-10	1.02e-05	0.0147	26853	1135	1135	555539	2.18	85	7.49	19907	3.58	NA	NA	NA
44	meme-5.5.7/motif_databases_12.24/HOCOMOCO/H12CORE_meme_format.meme	ZN749.H12CORE.1.P.C	ZN749		ACCCCAASC	3.06e-10	1.58e-05	0.0228	51715	1135	1135	555539	2.42	127	11.19	34718	6.25	NA	NA	NA
45	meme-5.5.7/motif_databases_12.24/HOCOMOCO/H12CORE_meme_format.meme	BHA15.H12CORE.0.P.B	BHA15		VVARCAGCTGGM	9.13e-10	1.82e-05	0.0263	19964	1135	1135	555539	8.97	56	4.93	10898	1.96	NA	NA	NA
46	meme-5.5.7/motif_databases_12.24/HOCOMOCO/H12CORE_meme_format.meme	EGR3.H12CORE.0.PSM.A	EGR3		TGCGTGGGCGKDD	1.28e-09	2.21e-05	0.032	17235	1135	1135	555539	1.66	71	6.26	15749	2.83	0.381387	0.652456	1.09203
47	meme-5.5.7/motif_databases_12.24/HOCOMOCO/H12CORE_meme_format.meme	KLF13.H12CORE.1.P.C	KLF13		RGGGGGCGGGGSNGGGGGKG	6.68e-10	3.09e-05	0.0447	46355	1135	1135	555539	2.5	154	13.57	45428	8.18	53.4278	15.378	27.9393
48	meme-5.5.7/motif_databases_12.24/HOCOMOCO/H12CORE_meme_format.meme	KLF8.H12CORE.0.P.C	KLF8		RRGGGGCGGGGCS	1.04e-09	3.52e-05	0.0508	33709	1135	1135	555539	1.42	122	10.75	33573	6.04	6.73289	3.80896	1.52607
49	meme-5.5.7/motif_databases_12.24/HOCOMOCO/H12CORE_meme_format.meme	OLIG2.H12CORE.1.P.B	OLIG2		CCAGCTGYT	7.33e-10	3.72e-05	0.0537	50729	1135	1135	555539	42.2	37	3.26	5480	0.99	5.59716	0.193421	NA
50	meme-5.5.7/motif_databases_12.24/HOCOMOCO/H12CORE_meme_format.meme	ZN282.H12CORE.0.P.B	ZN282		GGDGYGGGAGS	1.02e-09	4.94e-05	0.0713	48636	1135	1135	555539	1.41	154	13.57	45711	8.23	NA	NA	NA
51	meme-5.5.7/motif_databases_12.24/HOCOMOCO/H12CORE_meme_format.meme	KLF12.H12CORE.0.P.C	KLF12		GGGGCGGGGCCKGGGGGG	5.15e-09	7.96e-05	0.115	15442	1135	1135	555539	3.05	65	5.73	14329	2.58	73.2916	55.1442	72.4008
52	meme-5.5.7/motif_databases_12.24/HOCOMOCO/H12CORE_meme_format.meme	ZN263.H12CORE.0.PM.A	ZN263		RGGGAGGASB	9.76e-10	8.13e-05	0.117	83290	1135	1135	555539	1.18	246	21.67	82980	14.94	NA	NA	NA
53	meme-5.5.7/motif_databases_12.24/HOCOMOCO/H12CORE_meme_format.meme	PRDM5.H12CORE.0.P.B	PRDM5		WCCYKGNYCTCCWBB	1.6e-09	0.000116	0.168	72677	1135	1135	555539	1.52	215	18.94	70513	12.69	7.15514	7.30209	9.85934
54	meme-5.5.7/motif_databases_12.24/HOCOMOCO/H12CORE_meme_format.meme	HEN1.H12CORE.0.S.B	HEN1		MGCAGCTGCKHCCH	5.86e-09	0.000152	0.22	25984	1135	1135	555539	3.42	66	5.81	14705	2.65	NA	NA	NA
55	meme-5.5.7/motif_databases_12.24/HOCOMOCO/H12CORE_meme_format.meme	ZN770.H12CORE.0.P.B	ZN770		DGGAGGCYGVGG	3.35e-09	0.000203	0.292	60433	1135	1135	555539	1.35	184	16.21	58475	10.53	NA	NA	NA
56	meme-5.5.7/motif_databases_12.24/HOCOMOCO/H12CORE_meme_format.meme	KLF16.H12CORE.0.SM.B	KLF16		DGKGGGCGTGD	9.32e-09	0.000213	0.307	22837	1135	1135	555539	1.36	85	7.49	21365	3.85	5.87368	6.31415	4.30395
57	meme-5.5.7/motif_databases_12.24/HOCOMOCO/H12CORE_meme_format.meme	ZN449.H12CORE.1.S.C	ZN449		GRDGGKTGGKCGBGD	3.73e-09	0.000237	0.342	63598	1135	1135	555539	1.43	192	16.92	61803	11.12	NA	NA	NA
58	meme-5.5.7/motif_databases_12.24/HOCOMOCO/H12CORE_meme_format.meme	KLF15.H12CORE.0.S.B	KLF15		GRRGKGGGCGTGGB	1.09e-08	0.000279	0.403	25570	1135	1135	555539	1.46	96	8.46	25364	4.57	1.91773	1.81175	5.70837
59	meme-5.5.7/motif_databases_12.24/HOCOMOCO/H12CORE_meme_format.meme	PITX3.H12CORE.0.SM.B	PITX3		NGGATTAAB	1.22e-08	0.00039	0.562	31879	1135	1135	555539	2.61	87	7.67	22204	4	NA	NA	NA
60	meme-5.5.7/motif_databases_12.24/HOCOMOCO/H12CORE_meme_format.meme	ZBT17.H12CORE.0.P.B	ZBT17		VGGHGGGGGMGGGGVDSV	5.01e-09	0.000435	0.627	86729	1135	1135	555539	1.61	250	22.03	86199	15.52	NA	NA	NA
61	meme-5.5.7/motif_databases_12.24/HOCOMOCO/H12CORE_meme_format.meme	ZN425.H12CORE.0.P.C	ZN425		GRGAGGGCY	1.08e-08	0.000984	1.42	91226	1135	1135	555539	1.14	259	22.82	90794	16.34	NA	NA	NA
62	meme-5.5.7/motif_databases_12.24/HOCOMOCO/H12CORE_meme_format.meme	ZN563.H12CORE.1.P.C	ZN563		SMCWGGCAGCASMRS	1.4e-08	0.00107	1.54	75990	1135	1135	555539	1.68	202	17.8	67034	12.07	NA	NA	NA
63	meme-5.5.7/motif_databases_12.24/HOCOMOCO/H12CORE_meme_format.meme	KLF16.H12CORE.1.P.B	KLF16		GSGGGRGGRGGCGGGGCNGGRGG	3.98e-08	0.00109	1.57	27309	1135	1135	555539	4.65	99	8.72	27182	4.89	5.87368	6.31415	4.30395
64	meme-5.5.7/motif_databases_12.24/HOCOMOCO/H12CORE_meme_format.meme	EGR4.H12CORE.0.S.B	EGR4		GTGGGCGTDD	4.44e-08	0.00109	1.58	24623	1135	1135	555539	2.19	66	5.81	15538	2.8	NA	0.0392308	0.0353077
65	meme-5.5.7/motif_databases_12.24/HOCOMOCO/H12CORE_meme_format.meme	TBX5.H12CORE.0.PS.A	TBX5		RAGGTGTBR	9.92e-09	0.0011	1.58	110672	1135	1135	555539	1.18	295	25.99	106270	19.13	1.76983	1.55999	1.9282
66	meme-5.5.7/motif_databases_12.24/HOCOMOCO/H12CORE_meme_format.meme	HAND1.H12CORE.1.P.B	HAND1		RGGYCTGGHTT	1.36e-08	0.00112	1.62	82393	1135	1135	555539	1.26	234	20.62	80386	14.47	NA	NA	NA
67	meme-5.5.7/motif_databases_12.24/HOCOMOCO/H12CORE_meme_format.meme	ZBT42.H12CORE.0.P.C	ZBT42		KSCAGMTGYKS	3.38e-08	0.00121	1.75	35858	1135	1135	555539	2.82	85	7.49	22011	3.96	NA	NA	NA
68	meme-5.5.7/motif_databases_12.24/HOCOMOCO/H12CORE_meme_format.meme	WT1.H12CORE.1.P.B	WT1		GRVKGYGKGGGAGGRRRRGGV	4.59e-08	0.0015	2.16	32568	1135	1135	555539	4.33	97	8.55	26529	4.78	0.0884523	0.0934076	0.0675754
69	meme-5.5.7/motif_databases_12.24/HOCOMOCO/H12CORE_meme_format.meme	SP3.H12CORE.0.P.B	SP3		SSSGSRGGGGGCGGGGCCT	3.43e-07	0.0015	2.16	4361	1135	1135	555539	54.1	12	1.06	854	0.15	165.23	113.227	102.775
70	meme-5.5.7/motif_databases_12.24/HOCOMOCO/H12CORE_meme_format.meme	ZN740.H12CORE.0.P.C	ZN740		GTGGGGGGGGG	1.07e-07	0.00179	2.59	16801	1135	1135	555539	1.4	68	5.99	16612	2.99	NA	NA	NA
71	meme-5.5.7/motif_databases_12.24/HOCOMOCO/H12CORE_meme_format.meme	ZN423.H12CORE.0.P.C	ZN423		GGSYCCCWGGGGAG	9.25e-08	0.0022	3.17	23812	1135	1135	555539	1.68	84	7.4	22184	3.99	NA	NA	NA
72	meme-5.5.7/motif_databases_12.24/HOCOMOCO/H12CORE_meme_format.meme	KLF2.H12CORE.0.S.C	KLF2		DDGGGCGTGGB	1.09e-07	0.00239	3.45	21998	1135	1135	555539	1.26	82	7.22	21552	3.88	0.374308	0.573609	1.24026
73	meme-5.5.7/motif_databases_12.24/HOCOMOCO/H12CORE_meme_format.meme	HAND2.H12CORE.1.P.B	HAND2		SRGGYCTGGHHTBY	5.09e-08	0.00347	5.01	68401	1135	1135	555539	1.39	195	17.18	65293	11.75	NA	NA	NA
74	meme-5.5.7/motif_databases_12.24/HOCOMOCO/H12CORE_meme_format.meme	PITX2.H12CORE.0.SM.B	PITX2		NGGATTARBN	9.74e-08	0.00365	5.26	37540	1135	1135	555539	3.55	80	7.05	20777	3.74	NA	0.0409867	0.0516263
75	meme-5.5.7/motif_databases_12.24/HOCOMOCO/H12CORE_meme_format.meme	KLF9.H12CORE.0.P.B	KLF9		RRGKGGGCGKGGCC	1.69e-07	0.00401	5.78	23723	1135	1135	555539	3.21	69	6.08	17175	3.09	35.4574	162.346	185.915
76	meme-5.5.7/motif_databases_12.24/HOCOMOCO/H12CORE_meme_format.meme	NFIA.H12CORE.0.P.B	NFIA		CYTGGCAG	5.4e-08	0.00403	5.81	74715	1135	1135	555539	1.13	216	19.03	74126	13.34	23.9145	26.2164	24.2933
77	meme-5.5.7/motif_databases_12.24/HOCOMOCO/H12CORE_meme_format.meme	NFIC.H12CORE.1.PSM.A	NFIC		NWGCCARR	3.14e-08	0.00421	6.07	134193	1135	1135	555539	2.59	219	19.3	74866	13.48	35.9619	69.0253	89.2025
78	meme-5.5.7/motif_databases_12.24/HOCOMOCO/H12CORE_meme_format.meme	KLF14.H12CORE.1.P.C	KLF14		VDGKGGGCGKGGCYGGGRGDGGG	9.33e-08	0.00434	6.27	46664	1135	1135	555539	3.76	138	12.16	42685	7.68	NA	NA	NA
79	meme-5.5.7/motif_databases_12.24/HOCOMOCO/H12CORE_meme_format.meme	GLIS1.H12CORE.0.P.B	GLIS1		CKCYSYRGGRGGYC	1.94e-07	0.00476	6.86	24609	1135	1135	555539	2.98	61	5.37	14489	2.61	0.0930968	0.624857	1.22899
80	meme-5.5.7/motif_databases_12.24/HOCOMOCO/H12CORE_meme_format.meme	TCF21.H12CORE.0.PS.A	TCF21		RVAACAGCTGGR	1.59e-07	0.00499	7.2	31360	1135	1135	555539	5.27	64	5.64	15423	2.78	0.0799255	0.0675125	0.0869839
81	meme-5.5.7/motif_databases_12.24/HOCOMOCO/H12CORE_meme_format.meme	Z780A.H12CORE.0.P.C	Z780A		DYAGGCAGGCRGKYWGGGMRGS	4.39e-07	0.00534	7.71	12207	1135	1135	555539	10.5	40	3.52	7994	1.44	NA	NA	NA
82	meme-5.5.7/motif_databases_12.24/HOCOMOCO/H12CORE_meme_format.meme	PITX1.H12CORE.0.PSM.A	PITX1		NGGATTARBN	2.11e-07	0.00557	8.04	26424	1135	1135	555539	1.35	91	8.02	25209	4.54	0.0595046	NA	NA
83	meme-5.5.7/motif_databases_12.24/HOCOMOCO/H12CORE_meme_format.meme	MAZ.H12CORE.1.P.B	MAZ		RGRGGGMGGGGSVRGRRGRGG	1.23e-07	0.00566	8.17	46006	1135	1135	555539	3.12	140	12.33	43691	7.86	132.54	76.1478	66.8544
84	meme-5.5.7/motif_databases_12.24/HOCOMOCO/H12CORE_meme_format.meme	NFIX.H12CORE.0.SM.B	NFIX		BTTGGCANYGTGCCAAN	1.09e-06	0.00598	8.63	5515	1135	1135	555539	3.33	27	2.38	4458	0.8	26.7182	23.8311	37.2338
