## Supplemental Tables for "Aerobic glycolysis and lactate regulate histone H3K18Lactylation occupancy to fine-tune gene expression in developing and mature retina": Table S17.xlsx

### Sheet: P28_promoters
rank	motif_DB	motif_ID	TF_ID	motif_alt_ID	consensus	p-value	adj_p-value	E-value	tests	FASTA_max	pos	neg	PWM_min	TP	%TP	FP	%FP	TF_expression_at_P4	TF_expression_at_P10	TF_expression_at_P28
1	meme-5.5.7/motif_databases_12.24/HOCOMOCO/H12CORE_meme_format.meme	KMT2A.H12CORE.0.P.B	KMT2A		CSCCGCCSCCGCCGCCGCCGCCS	2.69e-973	8.56e-970	1.24e-966	3179	14055	14055	400722	2.99	1256	8.94	1922	0.48	139.211	165.494	528.823
2	meme-5.5.7/motif_databases_12.24/HOCOMOCO/H12CORE_meme_format.meme	KLF7.H12CORE.0.P.B	KLF7		VDGGGCGGGG	6.97e-917	2.81e-912	4.05e-909	40269	14055	14055	400722	1.65	3545	25.22	28368	7.08	82.4573	39.2689	31.3038
3	meme-5.5.7/motif_databases_12.24/HOCOMOCO/H12CORE_meme_format.meme	KLF11.H12CORE.0.P.B	KLF11		GRGGGGGCGGGGCYK	7.57e-902	6.61e-898	9.54e-895	8739	14055	14055	400722	1.64	1814	12.91	6610	1.65	20.2792	11.4026	5.25636
4	meme-5.5.7/motif_databases_12.24/HOCOMOCO/H12CORE_meme_format.meme	ZBT14.H12CORE.0.P.C	ZBT14		GCGSGTGCGCGCG	1.81e-824	8.35e-821	1.20e-817	4608	14055	14055	400722	1.53	1231	8.76	2613	0.65	NA	NA	NA
5	meme-5.5.7/motif_databases_12.24/HOCOMOCO/H12CORE_meme_format.meme	TFDP1.H12CORE.0.P.B	TFDP1		NGGGCGGGAAV	4.30e-824	1.17e-819	1.68e-816	27110	14055	14055	400722	1.2	3106	22.1	23988	5.99	94.9058	75.8482	58.7841
6	meme-5.5.7/motif_databases_12.24/HOCOMOCO/H12CORE_meme_format.meme	KLF12.H12CORE.0.P.C	KLF12		GGGGCGGGGCCKGGGGGG	5.32e-817	7.71e-813	1.11e-809	14483	14055	14055	400722	1.65	2227	15.84	12179	3.04	73.2916	55.1442	72.4008
7	meme-5.5.7/motif_databases_12.24/HOCOMOCO/H12CORE_meme_format.meme	VEZF1.H12CORE.0.P.C	VEZF1		GGGGGMGGGGS	9.09e-727	2.45e-722	3.54e-719	26961	14055	14055	400722	1.2	2944	20.95	24012	5.99	133.035	107.038	110.71
8	meme-5.5.7/motif_databases_12.24/HOCOMOCO/H12CORE_meme_format.meme	SP1.H12CORE.1.SM.B	SP1		NGKGGGCGTGGCYN	2.58e-710	1.57e-706	2.27e-703	6104	14055	14055	400722	1.53	1359	9.67	4516	1.13	105.335	95.994	90.372
9	meme-5.5.7/motif_databases_12.24/HOCOMOCO/H12CORE_meme_format.meme	KLF8.H12CORE.0.P.C	KLF8		RRGGGGCGGGGCS	4.64e-693	1.31e-688	1.90e-685	28339	14055	14055	400722	1.73	2720	19.35	21472	5.36	6.73289	3.80896	1.52607
10	meme-5.5.7/motif_databases_12.24/HOCOMOCO/H12CORE_meme_format.meme	SP3.H12CORE.0.P.B	SP3		SSSGSRGGGGGCGGGGCCT	8.08e-683	3.50e-679	5.04e-676	4328	14055	14055	400722	1.92	1158	8.24	3126	0.78	165.23	113.227	102.775
11	meme-5.5.7/motif_databases_12.24/HOCOMOCO/H12CORE_meme_format.meme	SP2.H12CORE.0.P.D	SP2		RGGRGGCGGGGC	2.28e-680	7.62e-676	1.10e-672	33364	14055	14055	400722	1.84	2907	20.68	24701	6.16	11.6075	14.7056	24.4949
12	meme-5.5.7/motif_databases_12.24/HOCOMOCO/H12CORE_meme_format.meme	KLF9.H12CORE.1.P.B	KLF9		GGRGGGGGCGGGGCSGGGGGGGG	1.34e-677	8.64e-674	1.25e-670	6431	14055	14055	400722	3.52	1373	9.77	4981	1.24	35.4574	162.346	185.915
13	meme-5.5.7/motif_databases_12.24/HOCOMOCO/H12CORE_meme_format.meme	SP1.H12CORE.0.P.B	SP1		DGGGGGCGGGGCYD	1.43e-673	1.37e-669	1.97e-666	9537	14055	14055	400722	1.51	1637	11.65	7667	1.91	105.335	95.994	90.372
14	meme-5.5.7/motif_databases_12.24/HOCOMOCO/H12CORE_meme_format.meme	KLF10.H12CORE.0.P.C	KLF10		GGVGGGGGCGKGGCY	8.75e-649	2.30e-644	3.33e-641	26330	14055	14055	400722	1.41	2759	19.63	23255	5.8	77.2884	19.7769	8.26633
15	meme-5.5.7/motif_databases_12.24/HOCOMOCO/H12CORE_meme_format.meme	SP4.H12CORE.0.P.C	SP4		RRGGGGCGGGGCCDG	2.62e-638	1.49e-633	2.15e-630	56775	14055	14055	400722	3.59	2485	17.68	19348	4.83	92.2531	128.534	161.473
16	meme-5.5.7/motif_databases_12.24/HOCOMOCO/H12CORE_meme_format.meme	SP5.H12CORE.0.P.B	SP5		DGKGGGCGGRGCNG	8.10e-597	2.92e-592	4.21e-589	36009	14055	14055	400722	2.3	2773	19.73	24992	6.24	0.0131482	0.013372	NA
17	meme-5.5.7/motif_databases_12.24/HOCOMOCO/H12CORE_meme_format.meme	KMT2B.H12CORE.0.P.B	KMT2B		GCGGCGGC	5.36e-590	1.61e-586	2.33e-583	3007	14055	14055	400722	1.42	829	5.9	1524	0.38	104.814	106.276	125.467
18	meme-5.5.7/motif_databases_12.24/HOCOMOCO/H12CORE_meme_format.meme	SP1.H12CORE.2.P.B	SP1		DGGGGGCGGGGCYDGGGGGGG	4.04e-570	4.51e-566	6.51e-563	11166	14055	14055	400722	2.13	1649	11.73	9447	2.36	105.335	95.994	90.372
19	meme-5.5.7/motif_databases_12.24/HOCOMOCO/H12CORE_meme_format.meme	SP3.H12CORE.1.S.B	SP3		NGKGGGCGKGD	7.26e-551	3.48e-546	5.02e-543	47887	14055	14055	400722	1.19	3693	26.28	43059	10.75	165.23	113.227	102.775
20	meme-5.5.7/motif_databases_12.24/HOCOMOCO/H12CORE_meme_format.meme	KLF1.H12CORE.0.P.B	KLF1		VDGGGYGKGGCCS	3.15e-549	9.25e-545	1.33e-541	29364	14055	14055	400722	1.23	2776	19.75	26550	6.63	0.106472	0.0808972	0.119135
21	meme-5.5.7/motif_databases_12.24/HOCOMOCO/H12CORE_meme_format.meme	KLF16.H12CORE.0.SM.B	KLF16		DGKGGGCGTGD	5.97e-548	1.13e-543	1.63e-540	18891	14055	14055	400722	1.17	2150	15.3	16684	4.16	5.87368	6.31415	4.30395
22	meme-5.5.7/motif_databases_12.24/HOCOMOCO/H12CORE_meme_format.meme	KLF15.H12CORE.0.S.B	KLF15		GRRGKGGGCGTGGB	3.85e-515	8.54e-511	1.23e-507	22197	14055	14055	400722	1.34	2288	16.28	19670	4.91	1.91773	1.81175	5.70837
23	meme-5.5.7/motif_databases_12.24/HOCOMOCO/H12CORE_meme_format.meme	MAZ.H12CORE.0.P.B	MAZ		RGVGGGMGGGGGM	1.12e-499	1.02e-494	1.47e-491	90719	14055	14055	400722	1.21	5534	39.37	84975	21.21	132.54	76.1478	66.8544
24	meme-5.5.7/motif_databases_12.24/HOCOMOCO/H12CORE_meme_format.meme	SP4.H12CORE.1.S.B	SP4		NRKGGGCGTGGN	1.00e-489	1.21e-485	1.74e-482	12048	14055	14055	400722	1.26	1606	11.43	10442	2.61	92.2531	128.534	161.473
25	meme-5.5.7/motif_databases_12.24/HOCOMOCO/H12CORE_meme_format.meme	KLF16.H12CORE.1.P.B	KLF16		GSGGGRGGRGGCGGGGCNGGRGG	2.72e-487	8.86e-483	1.28e-479	32556	14055	14055	400722	2.5	2822	20.08	29522	7.37	5.87368	6.31415	4.30395
26	meme-5.5.7/motif_databases_12.24/HOCOMOCO/H12CORE_meme_format.meme	PATZ1.H12CORE.1.P.C	PATZ1		RGGGGMGGGG	1.44e-483	9.22e-479	1.33e-475	64090	14055	14055	400722	1.98	3649	25.96	45227	11.29	50.9072	41.2302	35.2627
27	meme-5.5.7/motif_databases_12.24/HOCOMOCO/H12CORE_meme_format.meme	MYCN.H12CORE.1.M.C	MYCN		NYYWCGCGYGYN	4.75e-441	1.14e-437	1.65e-434	2410	14055	14055	400722	1.27	704	5.01	1676	0.42	69.231	17.7331	4.75693
28	meme-5.5.7/motif_databases_12.24/HOCOMOCO/H12CORE_meme_format.meme	KLF2.H12CORE.0.S.C	KLF2		DDGGGCGTGGB	1.94e-424	3.29e-420	4.74e-417	16940	14055	14055	400722	1.2	1825	12.98	15110	3.77	0.374308	0.573609	1.24026
29	meme-5.5.7/motif_databases_12.24/HOCOMOCO/H12CORE_meme_format.meme	KLF6.H12CORE.0.P.B	KLF6		VGVDGGGCGGGGCMBGSR	4.72e-408	2.27e-403	3.27e-400	48050	14055	14055	400722	1.64	3282	23.35	41606	10.38	38.5742	25.1738	24.2384
30	meme-5.5.7/motif_databases_12.24/HOCOMOCO/H12CORE_meme_format.meme	KLF14.H12CORE.0.PSM.A	KLF14		DDRGKGGGCGTGKB	1.44e-398	1.08e-394	1.55e-391	7488	14055	14055	400722	1.49	1136	8.08	6311	1.57	NA	NA	NA
31	meme-5.5.7/motif_databases_12.24/HOCOMOCO/H12CORE_meme_format.meme	PATZ1.H12CORE.0.P.B	PATZ1		RGGGGMGGGGGBSGRRGGGRRGS	2.90e-382	1.12e-377	1.61e-374	38518	14055	14055	400722	2.29	2888	20.55	35150	8.77	50.9072	41.2302	35.2627
32	meme-5.5.7/motif_databases_12.24/HOCOMOCO/H12CORE_meme_format.meme	EGR4.H12CORE.0.S.B	EGR4		GTGGGCGTDD	5.10e-374	1.19e-369	1.71e-366	23266	14055	14055	400722	1.21	2081	14.81	20825	5.2	NA	0.0392308	0.0353077
33	meme-5.5.7/motif_databases_12.24/HOCOMOCO/H12CORE_meme_format.meme	KLF9.H12CORE.0.P.B	KLF9		RRGKGGGCGKGGCC	2.04e-320	4.02e-316	5.80e-313	19687	14055	14055	400722	1.57	1747	12.43	17113	4.27	35.4574	162.346	185.915
34	meme-5.5.7/motif_databases_12.24/HOCOMOCO/H12CORE_meme_format.meme	KLF3.H12CORE.1.M.C	KLF3		DWGGGCKKSGBYB	5.02e-317	1.08e-312	0	21483	14055	14055	400722	1.28	1878	13.36	19455	4.85	42.1019	18.7876	19.8724
35	meme-5.5.7/motif_databases_12.24/HOCOMOCO/H12CORE_meme_format.meme	KLF15.H12CORE.1.P.C	KLF15		GGGGGMGGRGVRGGGGGVGG	6.72e-312	1.9e-307	2.75e-304	28329	14055	14055	400722	2.99	2146	15.27	24419	6.09	1.91773	1.81175	5.70837
36	meme-5.5.7/motif_databases_12.24/HOCOMOCO/H12CORE_meme_format.meme	MAZ.H12CORE.1.P.B	MAZ		RGRGGGMGGGGSVRGRRGRGG	1.97e-297	9.77e-293	1.41e-289	49631	14055	14055	400722	2.06	3217	22.89	46413	11.58	132.54	76.1478	66.8544
37	meme-5.5.7/motif_databases_12.24/HOCOMOCO/H12CORE_meme_format.meme	ZN282.H12CORE.0.P.B	ZN282		GGDGYGGGAGS	5.34e-283	2.08e-278	3e-275	38896	14055	14055	400722	1.24	2660	18.93	35746	8.92	NA	NA	NA
38	meme-5.5.7/motif_databases_12.24/HOCOMOCO/H12CORE_meme_format.meme	ZN454.H12CORE.1.SM.B	ZN454		RGCGCCGGCGCCAN	8.94e-277	1.38e-273	2e-270	1546	14055	14055	400722	1.36	449	3.19	1097	0.27	NA	NA	NA
39	meme-5.5.7/motif_databases_12.24/HOCOMOCO/H12CORE_meme_format.meme	ZN543.H12CORE.0.P.C	ZN543		CCYBGCCNCSBGGCCCCCTCC	6.79e-268	1.71e-263	2.47e-260	25153	14055	14055	400722	2.44	1970	14.02	23148	5.78	NA	NA	NA
40	meme-5.5.7/motif_databases_12.24/HOCOMOCO/H12CORE_meme_format.meme	E2F4.H12CORE.1.P.B	E2F4		SNDGGCGGGAAAN	3.12e-255	3.88e-251	5.59e-248	12432	14055	14055	400722	1.37	1244	8.85	11152	2.78	29.9467	36.9363	36.6597
41	meme-5.5.7/motif_databases_12.24/HOCOMOCO/H12CORE_meme_format.meme	KLF4.H12CORE.0.PSM.A	KLF4		WGGGYGKGGCY	2.22e-251	6.91e-247	9.96e-244	31076	14055	14055	400722	1.27	2191	15.59	28163	7.03	0.973237	0.856978	1.21153
42	meme-5.5.7/motif_databases_12.24/HOCOMOCO/H12CORE_meme_format.meme	KLF13.H12CORE.0.PSM.A	KLF13		NRRGKGGGCGTGGYN	8.48e-249	2.73e-245	3.94e-242	3220	14055	14055	400722	1.59	589	4.19	2593	0.65	53.4278	15.378	27.9393
43	meme-5.5.7/motif_databases_12.24/HOCOMOCO/H12CORE_meme_format.meme	SP4.H12CORE.2.P.B	SP4		RGGGGGMGGRGCNDGGGGGGG	2.03e-245	8.86e-241	1.28e-237	43681	14055	14055	400722	2.83	2555	18.18	35799	8.93	92.2531	128.534	161.473
44	meme-5.5.7/motif_databases_12.24/HOCOMOCO/H12CORE_meme_format.meme	ZN468.H12CORE.0.P.C	ZN468		VRGGGAGGGGGYG	1.17e-244	1.89e-240	2.72e-237	16163	14055	14055	400722	1.53	1439	10.24	14694	3.67	NA	NA	NA
45	meme-5.5.7/motif_databases_12.24/HOCOMOCO/H12CORE_meme_format.meme	E2F1.H12CORE.0.P.B	E2F1		VNKGGCGGGAARN	1.63e-244	3.01e-240	4.35e-237	18540	14055	14055	400722	1.36	1569	11.16	16937	4.23	26.3987	2.25659	0.995991
46	meme-5.5.7/motif_databases_12.24/HOCOMOCO/H12CORE_meme_format.meme	KLF8.H12CORE.1.P.C	KLF8		GGGGGMGGGGCNGGGRGRGGGRG	2.98e-234	1.14e-229	1.64e-226	38222	14055	14055	400722	2.82	2433	17.31	33973	8.48	6.73289	3.80896	1.52607
47	meme-5.5.7/motif_databases_12.24/HOCOMOCO/H12CORE_meme_format.meme	CTCFL.H12CORE.0.P.B	CTCFL		GCCRSCAGGGGGCGCY	1.9e-219	1.31e-215	1.88e-212	6886	14055	14055	400722	1.67	812	5.78	5789	1.44	0.491167	0.490179	0.677865
48	meme-5.5.7/motif_databases_12.24/HOCOMOCO/H12CORE_meme_format.meme	KLF12.H12CORE.1.PSM.A	KLF12		DDDGGGCGTGGYC	3.12e-219	2.8e-215	4.04e-212	8989	14055	14055	400722	1.39	966	6.87	7985	1.99	73.2916	55.1442	72.4008
49	meme-5.5.7/motif_databases_12.24/HOCOMOCO/H12CORE_meme_format.meme	KLF6.H12CORE.1.SM.B	KLF6		KGKDWGGGCGTGGB	7.12e-219	7.54e-215	1.09e-211	10599	14055	14055	400722	1.36	1067	7.59	9531	2.38	38.5742	25.1738	24.2384
50	meme-5.5.7/motif_databases_12.24/HOCOMOCO/H12CORE_meme_format.meme	KLF13.H12CORE.1.P.C	KLF13		RGGGGGCGGGGSNGGGGGKG	2.15e-216	1.24e-211	1.79e-208	57663	14055	14055	400722	5.86	2131	15.16	28915	7.22	53.4278	15.378	27.9393
51	meme-5.5.7/motif_databases_12.24/HOCOMOCO/H12CORE_meme_format.meme	GMEB2.H12CORE.1.P.C	GMEB2		BKGCGTSMS	1.6e-215	2e-211	2.88e-208	12471	14055	14055	400722	1.57	963	6.85	8046	2.01	33.6062	25.297	27.7949
52	meme-5.5.7/motif_databases_12.24/HOCOMOCO/H12CORE_meme_format.meme	SP2.H12CORE.1.P.B	SP2		SVNSVVRGRGGCGGGGSBNRR	2.86e-215	2.82e-210	4.06e-207	98470	14055	14055	400722	3.11	3458	24.6	57611	14.38	11.6075	14.7056	24.4949
53	meme-5.5.7/motif_databases_12.24/HOCOMOCO/H12CORE_meme_format.meme	NRF1.H12CORE.0.PS.A	NRF1		NBNCTGCGCAKGCGCA	3.11e-201	8.5e-198	1.23e-194	2729	14055	14055	400722	16.5	279	1.99	494	0.12	48.7919	34.5872	30.113
54	meme-5.5.7/motif_databases_12.24/HOCOMOCO/H12CORE_meme_format.meme	SP8.H12CORE.0.SM.B	SP8		DGTGGGCGTGDN	2.26e-200	4.26e-197	6.15e-194	1884	14055	14055	400722	1.29	410	2.92	1474	0.37	0.02601	0.0393283	0.0847382
55	meme-5.5.7/motif_databases_12.24/HOCOMOCO/H12CORE_meme_format.meme	ZNF2.H12CORE.0.P.B	ZNF2		CAGCGCCMCC	1.72e-199	5.52e-195	7.96e-192	32156	14055	14055	400722	1.18	2134	15.18	29991	7.48	NA	NA	NA
56	meme-5.5.7/motif_databases_12.24/HOCOMOCO/H12CORE_meme_format.meme	E2F3.H12CORE.0.P.B	E2F3		NKGGCGGGAAR	1.64e-196	6.07e-192	8.76e-189	36954	14055	14055	400722	1.25	2347	16.7	34598	8.63	25.7602	69.4752	26.8383
57	meme-5.5.7/motif_databases_12.24/HOCOMOCO/H12CORE_meme_format.meme	ZN460.H12CORE.0.S.C	ZN460		DDSGGGGGGCGTK	4.34e-194	8.92e-190	1.29e-186	20534	14055	14055	400722	1.33	1557	11.08	18976	4.74	NA	NA	NA
58	meme-5.5.7/motif_databases_12.24/HOCOMOCO/H12CORE_meme_format.meme	SP9.H12CORE.1.S.C	SP9		RGKGGGCGTGGB	4.21e-191	7.42e-188	1.07e-184	1762	14055	14055	400722	1.77	380	2.7	1309	0.33	2.01793	2.15606	1.28193
59	meme-5.5.7/motif_databases_12.24/HOCOMOCO/H12CORE_meme_format.meme	HINFP.H12CORE.2.S.B	HINFP		MGCGGACGYDR	8.66e-177	2.62e-173	3.78e-170	3028	14055	14055	400722	1.2	484	3.44	2538	0.63	39.0316	44.8248	47.3724
60	meme-5.5.7/motif_databases_12.24/HOCOMOCO/H12CORE_meme_format.meme	KLF3.H12CORE.0.PS.A	KLF3		NNNDGGGYGKGGCHBNNN	1.74e-169	5.59e-165	8.06e-162	32139	14055	14055	400722	3.32	1491	10.61	18988	4.74	42.1019	18.7876	19.8724
61	meme-5.5.7/motif_databases_12.24/HOCOMOCO/H12CORE_meme_format.meme	ZN100.H12CORE.1.P.B	ZN100		KCCAHGGCGGCGGC	9.78e-168	9.24e-164	1.33e-160	9446	14055	14055	400722	1.44	895	6.37	8488	2.12	NA	NA	NA
62	meme-5.5.7/motif_databases_12.24/HOCOMOCO/H12CORE_meme_format.meme	ZN519.H12CORE.0.P.C	ZN519		GCCGCMGCYGCMGCCGCCCV	7.16e-164	1.38e-160	1.99e-157	1924	14055	14055	400722	3.4	347	2.47	1312	0.33	NA	NA	NA
63	meme-5.5.7/motif_databases_12.24/HOCOMOCO/H12CORE_meme_format.meme	ARNT2.H12CORE.1.P.B	ARNT2		NGBACGTGCYB	1.35e-162	2.45e-158	3.53e-155	18080	14055	14055	400722	1.78	1046	7.44	11194	2.79	72.2766	30.8256	16.9108
64	meme-5.5.7/motif_databases_12.24/HOCOMOCO/H12CORE_meme_format.meme	GMEB1.H12CORE.0.P.C	GMEB1		BTGCGTSMS	3.83e-162	5.67e-158	8.18e-155	14789	14055	14055	400722	1.62	897	6.38	8715	2.17	41.9817	28.7755	30.1701
65	meme-5.5.7/motif_databases_12.24/HOCOMOCO/H12CORE_meme_format.meme	LRRF1.H12CORE.0.P.B	LRRF1		RRGCTCGCCN	1.18e-156	2.53e-152	3.65e-149	21485	14055	14055	400722	1.16	1504	10.7	19947	4.98	NA	NA	NA
66	meme-5.5.7/motif_databases_12.24/HOCOMOCO/H12CORE_meme_format.meme	ZN441.H12CORE.0.P.C	ZN441		GGGCGGAGYY	5.99e-140	1.09e-135	1.57e-132	18137	14055	14055	400722	8.28	435	3.09	2616	0.65	NA	NA	NA
67	meme-5.5.7/motif_databases_12.24/HOCOMOCO/H12CORE_meme_format.meme	ZBT7A.H12CORE.0.P.B	ZBT7A		RRGGGTCBY	1.4e-131	2.49e-127	3.59e-124	17846	14055	14055	400722	1.13	1258	8.95	16587	4.14	NA	NA	NA
68	meme-5.5.7/motif_databases_12.24/HOCOMOCO/H12CORE_meme_format.meme	KLF5.H12CORE.0.PM.A	KLF5		NNWGGGYGTGGCH	5.76e-132	2.58e-127	3.72e-124	44766	14055	14055	400722	1.65	2224	15.82	36837	9.19	0.473104	0.367033	0.0767233
69	meme-5.5.7/motif_databases_12.24/HOCOMOCO/H12CORE_meme_format.meme	SOLH2.H12CORE.0.S.C	SOLH2		NCACGTGCDHN	3.78e-129	2.56e-125	3.7e-122	6778	14055	14055	400722	1.24	663	4.72	6105	1.52	NA	NA	NA
70	meme-5.5.7/motif_databases_12.24/HOCOMOCO/H12CORE_meme_format.meme	E2F1.H12CORE.1.S.B	E2F1		NWTWTGGCGCCHAN	4.84e-122	1.22e-118	1.76e-115	2518	14055	14055	400722	1.64	368	2.62	2146	0.54	26.3987	2.25659	0.995991
71	meme-5.5.7/motif_databases_12.24/HOCOMOCO/H12CORE_meme_format.meme	ZN610.H12CORE.0.P.B	ZN610		CMGCCGCTCCCCMY	2.73e-121	2.25e-117	3.25e-114	8243	14055	14055	400722	1.62	717	5.1	7254	1.81	NA	NA	NA
72	meme-5.5.7/motif_databases_12.24/HOCOMOCO/H12CORE_meme_format.meme	ZN704.H12CORE.0.SM.B	ZN704		BRBGCCGGCCGGYRDD	1.94e-118	1.71e-114	2.46e-111	8797	14055	14055	400722	1.48	756	5.38	8021	2	NA	NA	NA
73	meme-5.5.7/motif_databases_12.24/HOCOMOCO/H12CORE_meme_format.meme	ZFP57.H12CORE.0.P.B	ZFP57		SYGCGGCAV	2.44e-111	2.77e-108	4e-105	1138	14055	14055	400722	2.56	211	1.5	679	0.17	66.4592	30.8554	7.98945
74	meme-5.5.7/motif_databases_12.24/HOCOMOCO/H12CORE_meme_format.meme	E2F2.H12CORE.0.S.B	E2F2		NRWWWTGGCGCSMDHK	7.57e-111	4.73e-108	6.83e-105	625	14055	14055	400722	1.6	180	1.28	445	0.11	9.58271	1.16884	0.801791
75	meme-5.5.7/motif_databases_12.24/HOCOMOCO/H12CORE_meme_format.meme	SALL4.H12CORE.0.P.B	SALL4		BWGGGTGGGGB	1.74e-111	1.62e-106	2.34e-103	92940	14055	14055	400722	1.25	4129	29.38	84879	21.18	NA	NA	0.669156
76	meme-5.5.7/motif_databases_12.24/HOCOMOCO/H12CORE_meme_format.meme	ZN281.H12CORE.0.P.B	ZN281		GGGTGGGGGAGGGGMR	1.96e-108	1.23e-104	1.78e-101	6313	14055	14055	400722	2.07	593	4.22	5699	1.42	NA	NA	NA
77	meme-5.5.7/motif_databases_12.24/HOCOMOCO/H12CORE_meme_format.meme	ZN740.H12CORE.0.P.C	ZN740		GTGGGGGGGGG	1.86e-107	2.1e-103	3.03e-100	11314	14055	14055	400722	1.25	861	6.13	10372	2.59	NA	NA	NA
78	meme-5.5.7/motif_databases_12.24/HOCOMOCO/H12CORE_meme_format.meme	ZN263.H12CORE.0.PM.A	ZN263		RGGGAGGASB	1.34e-107	1.04e-102	1.51e-99	77797	14055	14055	400722	1.55	3235	23.02	63094	15.75	NA	NA	NA
79	meme-5.5.7/motif_databases_12.24/HOCOMOCO/H12CORE_meme_format.meme	GMEB2.H12CORE.0.P.C	GMEB2		BKRCGTSMSYGCGY	1.46e-105	1.84e-101	2.65e-98	12609	14055	14055	400722	1.34	924	6.57	11639	2.9	33.6062	25.297	27.7949
80	meme-5.5.7/motif_databases_12.24/HOCOMOCO/H12CORE_meme_format.meme	ZN148.H12CORE.0.P.B	ZN148		GGGGGTGGGGGAGGGGMRG	7.88e-104	6.84e-100	9.86e-97	8680	14055	14055	400722	2.64	716	5.09	7944	1.98	NA	NA	NA
81	meme-5.5.7/motif_databases_12.24/HOCOMOCO/H12CORE_meme_format.meme	EGR3.H12CORE.0.PSM.A	EGR3		TGCGTGGGCGKDD	3.06e-101	4.27e-97	6.17e-94	13980	14055	14055	400722	1.45	979	6.97	12927	3.23	0.381387	0.652456	1.09203
82	meme-5.5.7/motif_databases_12.24/HOCOMOCO/H12CORE_meme_format.meme	E2F6.H12CORE.0.P.B	E2F6		NDGGCGGGAAV	6.25e-101	1.79e-96	2.58e-93	28664	14055	14055	400722	1.27	1656	11.78	26980	6.73	28.0629	22.7328	25.561
83	meme-5.5.7/motif_databases_12.24/HOCOMOCO/H12CORE_meme_format.meme	WT1.H12CORE.1.P.B	WT1		GRVKGYGKGGGAGGRRRRGGV	3.55e-99	1.14e-94	1.65e-91	32141	14055	14055	400722	3.91	1544	10.99	24694	6.16	0.0884523	0.0934076	0.0675754
84	meme-5.5.7/motif_databases_12.24/HOCOMOCO/H12CORE_meme_format.meme	KLF14.H12CORE.1.P.C	KLF14		VDGKGGGCGKGGCYGGGRGDGGG	7.8e-99	5.12e-94	7.39e-91	65658	14055	14055	400722	4.94	2341	16.66	42710	10.66	NA	NA	NA
85	meme-5.5.7/motif_databases_12.24/HOCOMOCO/H12CORE_meme_format.meme	WT1.H12CORE.0.P.B	WT1		GKGGGAGGRD	3.49e-98	2.17e-93	3.13e-90	62144	14055	14055	400722	29.7	770	5.48	9166	2.29	0.0884523	0.0934076	0.0675754
86	meme-5.5.7/motif_databases_12.24/HOCOMOCO/H12CORE_meme_format.meme	KLF17.H12CORE.1.P.C	KLF17		DGAGGGAGGGG	6.83e-88	7.55e-83	1.09e-79	110520	14055	14055	400722	8.49	1945	13.84	34697	8.66	0.044884	NA	0.0501651
87	meme-5.5.7/motif_databases_12.24/HOCOMOCO/H12CORE_meme_format.meme	GCM2.H12CORE.0.SM.B	GCM2		HACCCGCATN	1.2e-84	1.31e-81	1.9e-78	1097	14055	14055	400722	1.27	201	1.43	895	0.22	0.0142241	0.0292634	0.0124965
88	meme-5.5.7/motif_databases_12.24/HOCOMOCO/H12CORE_meme_format.meme	ELK1.H12CORE.0.PSM.A	ELK1		NACCGGAAGTN	4.28e-80	1.7e-76	2.45e-73	3969	14055	14055	400722	5.89	238	1.69	1374	0.34	48.5211	39.2763	39.5807
89	meme-5.5.7/motif_databases_12.24/HOCOMOCO/H12CORE_meme_format.meme	E2F4.H12CORE.2.S.B	E2F4		NNWWDTGGCGCSMTWN	1.28e-78	7.52e-76	1.09e-72	590	14055	14055	400722	1.99	144	1.02	443	0.11	29.9467	36.9363	36.6597
90	meme-5.5.7/motif_databases_12.24/HOCOMOCO/H12CORE_meme_format.meme	ELK4.H12CORE.0.PSM.A	ELK4		ACCGGAAGYN	1.39e-79	2.22e-75	3.2e-72	15993	14055	14055	400722	8.61	346	2.46	2820	0.7	32.8361	32.3789	40.4818
91	meme-5.5.7/motif_databases_12.24/HOCOMOCO/H12CORE_meme_format.meme	ZN444.H12CORE.0.S.C	ZN444		YCRTCCCCCTCCCCCYYN	3.3e-79	2.96e-75	4.27e-72	8973	14055	14055	400722	2.97	646	4.6	7842	1.96	NA	NA	NA
92	meme-5.5.7/motif_databases_12.24/HOCOMOCO/H12CORE_meme_format.meme	ZFX.H12CORE.0.P.B	ZFX		SYAGGCCBCR	3.64e-76	5.55e-72	8.01e-69	15243	14055	14055	400722	1.22	953	6.78	14008	3.5	84.3473	80.7099	57.6264
93	meme-5.5.7/motif_databases_12.24/HOCOMOCO/H12CORE_meme_format.meme	ZBT14.H12CORE.1.S.B	ZBT14		RTGCGCGTGCACGYGN	3.12e-70	1.03e-67	1.48e-64	330	14055	14055	400722	2.71	105	0.75	225	0.06	NA	NA	NA
94	meme-5.5.7/motif_databases_12.24/HOCOMOCO/H12CORE_meme_format.meme	ZN180.H12CORE.0.P.C	ZN180		AGGGAGKGGTGGGGACTGBGGCRRR	4.43e-67	3.54e-63	5.11e-60	8001	14055	14055	400722	12.4	586	4.17	7362	1.84	NA	NA	NA
95	meme-5.5.7/motif_databases_12.24/HOCOMOCO/H12CORE_meme_format.meme	KLF11.H12CORE.1.SM.B	KLF11		DDGKGGGCGTGGCGKGGGCGKGGB	6.29e-65	1.01e-61	1.46e-58	1604	14055	14055	400722	8.3	202	1.44	1228	0.31	20.2792	11.4026	5.25636
96	meme-5.5.7/motif_databases_12.24/HOCOMOCO/H12CORE_meme_format.meme	ZIC1.H12CORE.0.P.B	ZIC1		GCNCAGCRGG	1.44e-63	3.33e-59	4.81e-56	23204	14055	14055	400722	1.18	1268	9.02	21826	5.45	11.5852	4.67319	3.37124
97	meme-5.5.7/motif_databases_12.24/HOCOMOCO/H12CORE_meme_format.meme	KLF17.H12CORE.0.M.C	KLF17		DKWAGGGCGTGKCN	1.47e-61	1.52e-57	2.19e-54	10355	14055	14055	400722	1.65	687	4.89	9636	2.4	0.044884	NA	0.0501651
98	meme-5.5.7/motif_databases_12.24/HOCOMOCO/H12CORE_meme_format.meme	ZN682.H12CORE.1.P.B	ZN682		GGCYMAGCCCC	2.04e-58	4.44e-54	6.41e-51	21838	14055	14055	400722	1.21	1188	8.45	20550	5.13	NA	NA	NA
99	meme-5.5.7/motif_databases_12.24/HOCOMOCO/H12CORE_meme_format.meme	FEV.H12CORE.0.S.B	FEV		NACCGGAAGTR	1.65e-57	9.53e-54	1.38e-50	5775	14055	14055	400722	20.5	160	1.14	868	0.22	NA	NA	NA
100	meme-5.5.7/motif_databases_12.24/HOCOMOCO/H12CORE_meme_format.meme	ELK3.H12CORE.0.PSM.A	ELK3		NACCGGAAGTD	1.21e-56	6.64e-53	9.59e-50	5507	14055	14055	400722	20.8	155	1.1	826	0.21	9.05409	6.60277	5.63604
101	meme-5.5.7/motif_databases_12.24/HOCOMOCO/H12CORE_meme_format.meme	CREM.H12CORE.0.PSM.A	CREM		NRTGACGTVN	2.38e-53	1.3e-49	1.87e-46	5450	14055	14055	400722	3.62	281	2	2648	0.66	17.8366	12.3533	12.1421
102	meme-5.5.7/motif_databases_12.24/HOCOMOCO/H12CORE_meme_format.meme	ETV5.H12CORE.0.PS.A	ETV5		NDCCGGAWGYD	7.89e-53	1.58e-48	2.27e-45	19955	14055	14055	400722	17.3	237	1.69	1992	0.5	41.0954	20.2044	31.063
103	meme-5.5.7/motif_databases_12.24/HOCOMOCO/H12CORE_meme_format.meme	ZSC22.H12CORE.0.P.C	ZSC22		RGNCHGAKGGMGGAGGC	6.61e-51	2.13e-46	3.08e-43	32292	14055	14055	400722	2.25	1555	11.06	29883	7.46	NA	NA	NA
104	meme-5.5.7/motif_databases_12.24/HOCOMOCO/H12CORE_meme_format.meme	ZN281.H12CORE.1.SM.B	ZN281		KGGGGGGGGGGGGGGAGGGDRGGKKK	1.49e-49	2.81e-45	4.05e-42	18855	14055	14055	400722	4.74	1015	7.22	17577	4.39	NA	NA	NA
105	meme-5.5.7/motif_databases_12.24/HOCOMOCO/H12CORE_meme_format.meme	CR3L4.H12CORE.1.S.C	CR3L4		VHSACGTGGCR	7.75e-49	3.81e-45	5.5e-42	4919	14055	14055	400722	1.29	379	2.7	4498	1.12	NA	NA	NA
106	meme-5.5.7/motif_databases_12.24/HOCOMOCO/H12CORE_meme_format.meme	CREB3.H12CORE.0.SM.B	CREB3		DDGRTGACGTGRCN	5.81e-46	5.65e-43	8.16e-40	972	14055	14055	400722	1.83	138	0.98	818	0.2	57.2281	61.1263	41.079
107	meme-5.5.7/motif_databases_12.24/HOCOMOCO/H12CORE_meme_format.meme	SALL1.H12CORE.0.P.C	SALL1		RDRKGDGGGWGGGGNV	6.47e-48	6.77e-43	9.77e-40	104668	14055	14055	400722	2.98	3009	21.41	66548	16.61	3.88033	2.28022	1.37314
108	meme-5.5.7/motif_databases_12.24/HOCOMOCO/H12CORE_meme_format.meme	TFEC.H12CORE.1.SM.B	TFEC		NDRGTCACGTGAY	1.43e-44	5.71e-42	8.24e-39	400	14055	14055	400722	1.88	88	0.63	312	0.08	0.0381808	0.114937	NA
109	meme-5.5.7/motif_databases_12.24/HOCOMOCO/H12CORE_meme_format.meme	HES1.H12CORE.1.S.C	HES1		NWGGCACGYGYSN	6.83e-45	7.26e-42	1.05e-38	1063	14055	14055	400722	1.48	143	1.02	900	0.22	20.8375	6.28615	8.35078
110	meme-5.5.7/motif_databases_12.24/HOCOMOCO/H12CORE_meme_format.meme	SP5.H12CORE.1.P.B	SP5		GRRGGRGGGGRRGGGGGAGGRGCWG	6.75e-46	2.66e-41	3.84e-38	39400	14055	14055	400722	6.04	1683	11.97	33643	8.4	0.0131482	0.013372	NA
111	meme-5.5.7/motif_databases_12.24/HOCOMOCO/H12CORE_meme_format.meme	HINFP.H12CORE.1.P.B	HINFP		RSCGGACC	2.09e-45	1.68e-40	2.43e-37	80488	14055	14055	400722	1.4	2507	17.84	54188	13.52	39.0316	44.8248	47.3724
112	meme-5.5.7/motif_databases_12.24/HOCOMOCO/H12CORE_meme_format.meme	KAISO.H12CORE.0.P.B	KAISO		YMTCGCGAGAN	8.74e-43	5.46e-39	7.87e-36	6247	14055	14055	400722	1.34	430	3.06	5781	1.44	NA	NA	NA
113	meme-5.5.7/motif_databases_12.24/HOCOMOCO/H12CORE_meme_format.meme	ZN692.H12CORE.0.P.C	ZN692		YGGGSCCCACC	4.24e-43	6.29e-39	9.07e-36	14821	14055	14055	400722	1.21	820	5.83	13893	3.47	NA	NA	NA
114	meme-5.5.7/motif_databases_12.24/HOCOMOCO/H12CORE_meme_format.meme	ELF2.H12CORE.0.PS.A	ELF2		AVCCGGAAGTGG	1.69e-41	4.43e-37	6.39e-34	26205	14055	14055	400722	153	120	0.85	687	0.17	114.967	70.7027	58.8164
115	meme-5.5.7/motif_databases_12.24/HOCOMOCO/H12CORE_meme_format.meme	E2F4.H12CORE.0.P.B	E2F4		SGCGGGAADTTYRAA	5.04e-41	7.58e-37	1.09e-33	15029	14055	14055	400722	1.86	824	5.86	14186	3.54	29.9467	36.9363	36.6597
116	meme-5.5.7/motif_databases_12.24/HOCOMOCO/H12CORE_meme_format.meme	ZIC5.H12CORE.0.P.B	ZIC5		GCVCAGCRGGGGGYC	1.2e-39	5.4e-36	7.8e-33	4492	14055	14055	400722	1.74	332	2.36	4107	1.02	12.9392	2.41848	0.944894
117	meme-5.5.7/motif_databases_12.24/HOCOMOCO/H12CORE_meme_format.meme	BMAL1.H12CORE.0.PSM.A	BMAL1		CACGTGMS	3.12e-40	6.45e-36	9.3e-33	20645	14055	14055	400722	104	105	0.75	538	0.13	NA	NA	NA
118	meme-5.5.7/motif_databases_12.24/HOCOMOCO/H12CORE_meme_format.meme	TYY1.H12CORE.0.PSM.A	TYY1		CAARATGGCGGC	9.62e-40	1.81e-35	2.61e-32	18820	14055	14055	400722	652	67	0.48	186	0.05	NA	NA	NA
119	meme-5.5.7/motif_databases_12.24/HOCOMOCO/H12CORE_meme_format.meme	E2F8.H12CORE.1.SM.B	E2F8		WTKGCGGGAAAWN	1.28e-37	2.75e-34	3.97e-31	2157	14055	14055	400722	1.7	201	1.43	1928	0.48	18.3217	0.631187	0.247041
120	meme-5.5.7/motif_databases_12.24/HOCOMOCO/H12CORE_meme_format.meme	TYY2.H12CORE.0.PS.A	TYY2		CAAVATGGCGGC	4.27e-38	6.47e-34	9.34e-31	15138	14055	14055	400722	523	59	0.42	141	0.04	NA	NA	NA
121	meme-5.5.7/motif_databases_12.24/HOCOMOCO/H12CORE_meme_format.meme	E2F7.H12CORE.1.P.B	E2F7		NTGGCGGGAAAV	2.48e-38	7.63e-34	1.1e-30	30756	14055	14055	400722	1.46	1456	10.36	29271	7.3	7.91487	1.90638	1.30441
122	meme-5.5.7/motif_databases_12.24/HOCOMOCO/H12CORE_meme_format.meme	ZN263.H12CORE.1.P.B	ZN263		RGGGAGGAGGRVGRGGRGGRG	3.43e-38	9.85e-34	1.42e-30	28691	14055	14055	400722	22.4	783	5.57	13562	3.38	NA	NA	NA
123	meme-5.5.7/motif_databases_12.24/HOCOMOCO/H12CORE_meme_format.meme	ARNT2.H12CORE.2.S.C	ARNT2		NKCACGTGACNN	5.73e-36	4.49e-33	6.47e-30	783	14055	14055	400722	32.1	102	0.73	576	0.14	72.2766	30.8256	16.9108
124	meme-5.5.7/motif_databases_12.24/HOCOMOCO/H12CORE_meme_format.meme	EGR1.H12CORE.0.PS.A	EGR1		NNTGCGTGGGCGKDNN	3.52e-35	6.79e-32	9.8e-29	1928	14055	14055	400722	2.47	173	1.23	1572	0.39	24.4015	7.10616	33.7639
125	meme-5.5.7/motif_databases_12.24/HOCOMOCO/H12CORE_meme_format.meme	ZBTB2.H12CORE.0.SM.B	ZBTB2		NBTYCCGGTAAH	5.66e-35	1.94e-31	2.8e-28	3422	14055	14055	400722	1.43	266	1.89	3143	0.78	29.2644	18.391	12.7284
126	meme-5.5.7/motif_databases_12.24/HOCOMOCO/H12CORE_meme_format.meme	ZN143.H12CORE.0.P.B	ZN143		CRVDGCMTKCTGGGARWTGTAGT	5.17e-34	3.22e-31	4.64e-28	622	14055	14055	400722	152000	25	0.18	3	0	NA	NA	NA
127	meme-5.5.7/motif_databases_12.24/HOCOMOCO/H12CORE_meme_format.meme	BHE41.H12CORE.0.PSM.A	BHE41		NRGTCACGTGCN	1.11e-33	1.21e-30	1.75e-27	1093	14055	14055	400722	13.5	104	0.74	643	0.16	NA	NA	NA
128	meme-5.5.7/motif_databases_12.24/HOCOMOCO/H12CORE_meme_format.meme	AHR.H12CORE.0.P.B	AHR		SHKTGCGTGC	1.06e-34	1.91e-30	2.76e-27	17967	14055	14055	400722	1.95	702	4.99	12118	3.02	7.0435	45.7234	59.8252
129	meme-5.5.7/motif_databases_12.24/HOCOMOCO/H12CORE_meme_format.meme	ATF1.H12CORE.0.P.B	ATF1		RRTGACGYMA	1.16e-34	6.18e-30	8.92e-27	53345	14055	14055	400722	130	61	0.43	184	0.05	17.2211	18.3684	16.1022
130	meme-5.5.7/motif_databases_12.24/HOCOMOCO/H12CORE_meme_format.meme	CREB1.H12CORE.0.PSM.A	CREB1		NRTGACGTMAS	1.11e-32	1.14e-29	1.64e-26	1031	14055	14055	400722	1.58	122	0.87	899	0.22	181.739	153.693	124.5
131	meme-5.5.7/motif_databases_12.24/HOCOMOCO/H12CORE_meme_format.meme	GLIS1.H12CORE.0.P.B	GLIS1		CKCYSYRGGRGGYC	1.25e-33	2.66e-29	3.84e-26	21270	14055	14055	400722	1.36	1044	7.43	20091	5.01	0.0930968	0.624857	1.22899
132	meme-5.5.7/motif_databases_12.24/HOCOMOCO/H12CORE_meme_format.meme	SRBP1.H12CORE.1.S.C	SRBP1		BRTCRCGTGABS	5.08e-33	7.08e-29	1.02e-25	13954	14055	14055	400722	1.37	735	5.23	13032	3.25	NA	NA	NA
133	meme-5.5.7/motif_databases_12.24/HOCOMOCO/H12CORE_meme_format.meme	E2F8.H12CORE.0.P.C	E2F8		TGGCGGGAAAN	4.25e-33	1.08e-28	1.56e-25	25393	14055	14055	400722	1.42	1190	8.47	23639	5.9	18.3217	0.631187	0.247041
134	meme-5.5.7/motif_databases_12.24/HOCOMOCO/H12CORE_meme_format.meme	ELF4.H12CORE.0.PS.A	ELF4		ACCCGGAAGTG	5.5e-33	1.13e-28	1.63e-25	20562	14055	14055	400722	81.9	139	0.99	1130	0.28	2.18872	0.810914	0.188537
135	meme-5.5.7/motif_databases_12.24/HOCOMOCO/H12CORE_meme_format.meme	ATF6B.H12CORE.0.SM.B	ATF6B		NTGRTGACGTSRCA	7.54e-31	7.87e-28	1.14e-24	1043	14055	14055	400722	2.13	118	0.84	890	0.22	35.3386	53.308	44.3138
136	meme-5.5.7/motif_databases_12.24/HOCOMOCO/H12CORE_meme_format.meme	ZBT17.H12CORE.0.P.B	ZBT17		VGGHGGGGGMGGGGVDSV	1.1e-32	1.23e-27	1.78e-24	112319	14055	14055	400722	13.4	1418	10.09	29234	7.3	NA	NA	NA
137	meme-5.5.7/motif_databases_12.24/HOCOMOCO/H12CORE_meme_format.meme	GMEB1.H12CORE.1.P.C	GMEB1		BKRCGTSMSYGCGY	1.64e-31	3.27e-27	4.72e-24	19914	14055	14055	400722	1.38	971	6.91	18656	4.66	41.9817	28.7755	30.1701
138	meme-5.5.7/motif_databases_12.24/HOCOMOCO/H12CORE_meme_format.meme	GMEB2.H12CORE.2.SM.B	GMEB2		NRSKTACGTAASGYN	1.78e-30	7.56e-27	1.09e-23	4257	14055	14055	400722	2.02	287	2.04	3771	0.94	33.6062	25.297	27.7949
139	meme-5.5.7/motif_databases_12.24/HOCOMOCO/H12CORE_meme_format.meme	HIF3A.H12CORE.1.P.C	HIF3A		GKACGTGC	3.48e-31	1.1e-26	1.58e-23	31451	14055	14055	400722	2.81	686	4.88	12129	3.03	9.38225	3.70338	12.3661
140	meme-5.5.7/motif_databases_12.24/HOCOMOCO/H12CORE_meme_format.meme	HEY1.H12CORE.0.S.B	HEY1		NKGCACGTGTCN	9.92e-29	1.92e-25	2.77e-22	1935	14055	14055	400722	1.41	170	1.21	1755	0.44	21.891	10.5539	10.7392
141	meme-5.5.7/motif_databases_12.24/HOCOMOCO/H12CORE_meme_format.meme	CTCF.H12CORE.0.P.B	CTCF		YGRCCACHAGRKGGCGCYVB	1.08e-28	3.54e-25	5.11e-22	3291	14055	14055	400722	9.77	184	1.31	1992	0.5	138.757	99.9593	115.354
142	meme-5.5.7/motif_databases_12.24/HOCOMOCO/H12CORE_meme_format.meme	ETV6.H12CORE.0.PS.A	ETV6		RCCGGAAGTG	1.27e-29	6.1e-25	8.8e-22	48172	14055	14055	400722	167	97	0.69	639	0.16	27.0707	21.6042	24.189
143	meme-5.5.7/motif_databases_12.24/HOCOMOCO/H12CORE_meme_format.meme	ZN449.H12CORE.1.S.C	ZN449		GRDGGKTGGKCGBGD	8.44e-29	6.14e-24	8.87e-21	72833	14055	14055	400722	4.54	1482	10.54	31488	7.86	NA	NA	NA
144	meme-5.5.7/motif_databases_12.24/HOCOMOCO/H12CORE_meme_format.meme	SPDEF.H12CORE.0.PSM.A	SPDEF		NWMCCGGATGYN	1.32e-27	8.69e-24	1.25e-20	6607	14055	14055	400722	4.89	217	1.54	2624	0.65	0.311146	0.235503	0.235246
145	meme-5.5.7/motif_databases_12.24/HOCOMOCO/H12CORE_meme_format.meme	ARNT.H12CORE.0.P.B	ARNT		SKACGTGMC	3.17e-27	7.03e-23	1.02e-19	22163	14055	14055	400722	6.13	314	2.23	4504	1.12	59.0665	67.5661	94.3783
146	meme-5.5.7/motif_databases_12.24/HOCOMOCO/H12CORE_meme_format.meme	ZN770.H12CORE.0.P.B	ZN770		DGGAGGCYGVGG	2.73e-27	1.54e-22	2.22e-19	56407	14055	14055	400722	1.26	2348	16.71	53895	13.45	NA	NA	NA
147	meme-5.5.7/motif_databases_12.24/HOCOMOCO/H12CORE_meme_format.meme	KLF10.H12CORE.1.PSM.A	KLF10		DDGGGGGCGTGDSRKGGGYGTGKB	1.01e-24	8.81e-22	1.27e-18	872	14055	14055	400722	7.47	98	0.7	770	0.19	77.2884	19.7769	8.26633
148	meme-5.5.7/motif_databases_12.24/HOCOMOCO/H12CORE_meme_format.meme	ATF6A.H12CORE.0.SM.B	ATF6A		NTGATGACGTCAYNN	6.67e-24	2.17e-21	3.13e-18	325	14055	14055	400722	22.5	41	0.29	123	0.03	NA	NA	NA
149	meme-5.5.7/motif_databases_12.24/HOCOMOCO/H12CORE_meme_format.meme	ETV1.H12CORE.0.PSM.A	ETV1		NACCGGAAGTN	4.84e-25	9e-21	1.3e-17	18610	14055	14055	400722	72	101	0.72	804	0.2	20.7882	12.4288	14.0124
150	meme-5.5.7/motif_databases_12.24/HOCOMOCO/H12CORE_meme_format.meme	ELF1.H12CORE.0.PSM.A	ELF1		RASCCGGAAGTGS	7.66e-24	1.78e-19	2.57e-16	23230	14055	14055	400722	81	154	1.1	1686	0.42	18.083	12.2265	9.72523
151	meme-5.5.7/motif_databases_12.24/HOCOMOCO/H12CORE_meme_format.meme	HES2.H12CORE.0.S.C	HES2		NDTGGCACGTGYCN	1.22e-22	1.79e-19	2.58e-16	1467	14055	14055	400722	1.6	130	0.92	1331	0.33	0.735845	0.1171	0.0318132
152	meme-5.5.7/motif_databases_12.24/HOCOMOCO/H12CORE_meme_format.meme	BHE40.H12CORE.0.PSM.A	BHE40		GGCACGTGAS	2.6e-23	3.01e-19	4.35e-16	11582	14055	14055	400722	12.9	166	1.18	1919	0.48	NA	NA	NA
153	meme-5.5.7/motif_databases_12.24/HOCOMOCO/H12CORE_meme_format.meme	USF1.H12CORE.0.PSM.A	USF1		RGTCACGTGRBS	4.33e-23	4.04e-19	5.83e-16	9342	14055	14055	400722	220	85	0.6	631	0.16	29.9582	27.6462	21.6425
154	meme-5.5.7/motif_databases_12.24/HOCOMOCO/H12CORE_meme_format.meme	ZN467.H12CORE.0.P.C	ZN467		GRGGRGGRRRRGGAGGGGGAGGR	3.17e-23	1.24e-18	1.79e-15	39200	14055	14055	400722	4.35	1662	11.82	37152	9.27	NA	NA	NA
155	meme-5.5.7/motif_databases_12.24/HOCOMOCO/H12CORE_meme_format.meme	ZNF76.H12CORE.0.P.B	ZNF76		CRGGGSMTKCTGGGARDTGTAGT	1.99e-22	1.77e-18	2.55e-15	8909	14055	14055	400722	78000	19	0.14	8	0	NA	NA	NA
156	meme-5.5.7/motif_databases_12.24/HOCOMOCO/H12CORE_meme_format.meme	GMEB1.H12CORE.2.SM.B	GMEB1		NKTACGTAABBNMSN	6.37e-22	2.17e-18	3.13e-15	3403	14055	14055	400722	2.19	219	1.56	2980	0.74	41.9817	28.7755	30.1701
157	meme-5.5.7/motif_databases_12.24/HOCOMOCO/H12CORE_meme_format.meme	NFYB.H12CORE.0.P.B	NFYB		YYRRCCAATCAGAR	1.79e-22	3.25e-18	4.69e-15	18170	14055	14055	400722	784	96	0.68	804	0.2	70.3465	44.7451	37.0758
158	meme-5.5.7/motif_databases_12.24/HOCOMOCO/H12CORE_meme_format.meme	TAF1.H12CORE.0.P.B	TAF1		SAAGATGGCGGCGGC	1.08e-22	4.22e-18	6.09e-15	39160	14055	14055	400722	97.8	98	0.7	827	0.21	174.06	183.051	165.075
159	meme-5.5.7/motif_databases_12.24/HOCOMOCO/H12CORE_meme_format.meme	ATF1.H12CORE.1.P.B	ATF1		GCGCSSNSYKATGACGTMA	7.39e-22	5.8e-18	8.37e-15	7844	14055	14055	400722	268	36	0.26	102	0.03	17.2211	18.3684	16.1022
160	meme-5.5.7/motif_databases_12.24/HOCOMOCO/H12CORE_meme_format.meme	MNT.H12CORE.0.PS.A	MNT		VSCACGTGG	5.93e-22	1.4e-17	2.02e-14	23604	14055	14055	400722	52.2	103	0.73	925	0.23	19.6495	22.2044	35.4607
161	meme-5.5.7/motif_databases_12.24/HOCOMOCO/H12CORE_meme_format.meme	ZN449.H12CORE.0.P.B	ZN449		GGTTGGGCTB	1.11e-21	1.74e-17	2.51e-14	15586	14055	14055	400722	1.3	751	5.34	14828	3.7	NA	NA	NA
162	meme-5.5.7/motif_databases_12.24/HOCOMOCO/H12CORE_meme_format.meme	GLIS3.H12CORE.1.S.C	GLIS3		YGYGGGGGGTMN	1.76e-21	3.06e-17	4.42e-14	17391	14055	14055	400722	1.58	729	5.19	14334	3.58	1.05679	0.767142	1.53736
163	meme-5.5.7/motif_databases_12.24/HOCOMOCO/H12CORE_meme_format.meme	NFYC.H12CORE.0.P.B	NFYC		NBYRRCCAATCAGAR	2.62e-21	4.36e-17	6.3e-14	16655	14055	14055	400722	558	113	0.8	1104	0.28	41.691	44.4391	45.6309
164	meme-5.5.7/motif_databases_12.24/HOCOMOCO/H12CORE_meme_format.meme	MLX.H12CORE.1.SM.B	MLX		NCACGTGAYCN	4.38e-21	6.48e-17	9.35e-14	14786	14055	14055	400722	139	88	0.63	727	0.18	19.5819	26.8185	20.2508
165	meme-5.5.7/motif_databases_12.24/HOCOMOCO/H12CORE_meme_format.meme	E2F3.H12CORE.1.SM.B	E2F3		WWTGGCGCCAAAAHN	5.43e-18	1.09e-15	1.57e-12	200	14055	14055	400722	3.42	35	0.25	132	0.03	25.7602	69.4752	26.8383
166	meme-5.5.7/motif_databases_12.24/HOCOMOCO/H12CORE_meme_format.meme	ZN530.H12CORE.0.P.B	ZN530		CYGSCCCTBKCCYTKCC	5.18e-20	1.13e-15	1.63e-12	21830	14055	14055	400722	2.39	985	7.01	20780	5.19	NA	NA	NA
167	meme-5.5.7/motif_databases_12.24/HOCOMOCO/H12CORE_meme_format.meme	ZN425.H12CORE.0.P.C	ZN425		GRGAGGGCY	2.66e-20	2.3e-15	3.31e-12	86229	14055	14055	400722	2.51	1838	13.08	42381	10.58	NA	NA	NA
168	meme-5.5.7/motif_databases_12.24/HOCOMOCO/H12CORE_meme_format.meme	ZN770.H12CORE.1.P.B	ZN770		GGAGGCYGRGGBRGGAGGAKSR	1.58e-19	2.45e-15	3.53e-12	15477	14055	14055	400722	4.39	732	5.21	14699	3.67	NA	NA	NA
169	meme-5.5.7/motif_databases_12.24/HOCOMOCO/H12CORE_meme_format.meme	ZN749.H12CORE.1.P.C	ZN749		ACCCCAASC	8.29e-20	3.42e-15	4.94e-12	41279	14055	14055	400722	1.2	1712	12.18	39242	9.79	NA	NA	NA
170	meme-5.5.7/motif_databases_12.24/HOCOMOCO/H12CORE_meme_format.meme	ERG.H12CORE.1.SM.B	ERG		NACCGGAAGTRV	6.07e-19	5.16e-15	7.44e-12	8492	14055	14055	400722	130	69	0.49	515	0.13	1.38375	1.77602	1.43659
171	meme-5.5.7/motif_databases_12.24/HOCOMOCO/H12CORE_meme_format.meme	KAISO.H12CORE.1.P.B	KAISO		RRRTCTCGCGAGAV	7.52e-19	6.54e-15	9.44e-12	8704	14055	14055	400722	156	22	0.16	31	0.01	NA	NA	NA
172	meme-5.5.7/motif_databases_12.24/HOCOMOCO/H12CORE_meme_format.meme	ZN423.H12CORE.0.P.C	ZN423		GGSYCCCWGGGGAG	3.02e-19	6.81e-15	9.83e-12	22554	14055	14055	400722	1.48	958	6.82	20254	5.05	NA	NA	NA
173	meme-5.5.7/motif_databases_12.24/HOCOMOCO/H12CORE_meme_format.meme	AP2A.H12CORE.0.PSM.A	AP2A		DYGCCTSAGGSSATN	8.43e-18	5.7e-14	8.22e-11	6753	14055	14055	400722	1.7	362	2.58	6320	1.58	NA	NA	NA
174	meme-5.5.7/motif_databases_12.24/HOCOMOCO/H12CORE_meme_format.meme	ETV4.H12CORE.1.SM.B	ETV4		NVACCGGAAGTRV	2.12e-17	1.1e-13	1.59e-10	5181	14055	14055	400722	96.7	64	0.46	485	0.12	3.08395	2.45548	7.01768
175	meme-5.5.7/motif_databases_12.24/HOCOMOCO/H12CORE_meme_format.meme	TFE3.H12CORE.0.PSM.A	TFE3		RGTCACGTGAY	2.08e-17	1.29e-13	1.87e-10	6234	14055	14055	400722	87.6	86	0.61	812	0.2	22.9165	26.2611	25.3951
176	meme-5.5.7/motif_databases_12.24/HOCOMOCO/H12CORE_meme_format.meme	CR3L2.H12CORE.0.PS.A	CR3L2		NHBACGTGGYR	1.28e-17	2.44e-13	3.53e-10	19119	14055	14055	400722	1.22	862	6.13	18185	4.54	NA	NA	NA
177	meme-5.5.7/motif_databases_12.24/HOCOMOCO/H12CORE_meme_format.meme	ETS1.H12CORE.0.S.B	ETS1		NACCGGAAGTRN	1.51e-17	3.28e-13	4.73e-10	21715	14055	14055	400722	96.4	87	0.62	823	0.21	10.0805	15.0417	2.94128
178	meme-5.5.7/motif_databases_12.24/HOCOMOCO/H12CORE_meme_format.meme	GABPA.H12CORE.0.PSM.A	GABPA		NACCGGAAGTRV	1.14e-16	1.5e-12	2.16e-09	13187	14055	14055	400722	110	86	0.61	838	0.21	94.1153	69.6267	59.1679
179	meme-5.5.7/motif_databases_12.24/HOCOMOCO/H12CORE_meme_format.meme	CR3L4.H12CORE.0.M.C	CR3L4		GRTGACGTGGCRN	4.12e-16	2.56e-12	3.69e-09	6210	14055	14055	400722	31.1	82	0.58	794	0.2	NA	NA	NA
180	meme-5.5.7/motif_databases_12.24/HOCOMOCO/H12CORE_meme_format.meme	ZN740.H12CORE.1.S.C	ZN740		GGGKKGGGGGGGGGTGCGKK	4.47e-16	5.09e-12	7.34e-09	11386	14055	14055	400722	2.19	547	3.89	10805	2.7	NA	NA	NA
181	meme-5.5.7/motif_databases_12.24/HOCOMOCO/H12CORE_meme_format.meme	GLIS1.H12CORE.1.P.B	GLIS1		CCCTGGGRGGB	1.89e-16	7.09e-12	1.02e-08	37540	14055	14055	400722	1.25	1504	10.7	34718	8.66	0.0930968	0.624857	1.22899
182	meme-5.5.7/motif_databases_12.24/HOCOMOCO/H12CORE_meme_format.meme	ZN534.H12CORE.0.P.C	ZN534		GGGGTTCTYKCCCCCCMS	1.27e-15	1.68e-11	2.43e-08	13246	14055	14055	400722	2.24	616	4.38	12528	3.13	NA	NA	NA
183	meme-5.5.7/motif_databases_12.24/HOCOMOCO/H12CORE_meme_format.meme	HES7.H12CORE.0.S.B	HES7		NGGCACGTGB	1.66e-15	2.71e-11	3.91e-08	16343	14055	14055	400722	4.17	310	2.21	5407	1.35	0.35561	0.449171	0.492722
184	meme-5.5.7/motif_databases_12.24/HOCOMOCO/H12CORE_meme_format.meme	NFYA.H12CORE.0.P.B	NFYA		NYYRRCCAATCARAR	1.06e-15	3.06e-11	4.42e-08	28818	14055	14055	400722	609	106	0.75	1215	0.3	18.7214	17.4139	19.0734
185	meme-5.5.7/motif_databases_12.24/HOCOMOCO/H12CORE_meme_format.meme	THAP1.H12CORE.0.P.B	THAP1		GCCGCCATCTTBSNTVHGGGCRR	1.99e-15	3.76e-11	5.42e-08	18872	14055	14055	400722	12600	10	0.07	0	0	9.87415	9.15873	10.9271
186	meme-5.5.7/motif_databases_12.24/HOCOMOCO/H12CORE_meme_format.meme	BHE40.H12CORE.1.S.C	BHE40		NDCACGTGNNNRKCACGTGMNN	7.56e-14	5.22e-11	7.53e-08	690	14055	14055	400722	12.4	57	0.41	482	0.12	NA	NA	NA
187	meme-5.5.7/motif_databases_12.24/HOCOMOCO/H12CORE_meme_format.meme	XBP1.H12CORE.0.PS.A	XBP1		NGRTGACGTGKC	2.86e-15	5.78e-11	8.33e-08	20196	14055	14055	400722	7.21	299	2.13	5188	1.29	47.1877	68.3791	62.9031
188	meme-5.5.7/motif_databases_12.24/HOCOMOCO/H12CORE_meme_format.meme	ZN141.H12CORE.0.P.C	ZN141		KGGGGGACGCYCCCMCC	2.29e-14	7.55e-11	1.09e-07	3304	14055	14055	400722	2.04	191	1.36	2947	0.74	NA	NA	NA
189	meme-5.5.7/motif_databases_12.24/HOCOMOCO/H12CORE_meme_format.meme	USF2.H12CORE.0.PSM.A	USF2		NNBBVRGTCACGTGRYSN	1.65e-14	1e-10	1.45e-07	6094	14055	14055	400722	316	57	0.41	463	0.12	79.0757	57.9567	72.496
190	meme-5.5.7/motif_databases_12.24/HOCOMOCO/H12CORE_meme_format.meme	MYCN.H12CORE.0.PS.A	MYCN		GCCACGTGSKS	5.94e-15	1.27e-10	1.83e-07	21311	14055	14055	400722	43.6	82	0.58	837	0.21	69.231	17.7331	4.75693
191	meme-5.5.7/motif_databases_12.24/HOCOMOCO/H12CORE_meme_format.meme	MAX.H12CORE.0.PS.A	MAX		NDABCACGTGN	6.49e-14	1.05e-09	1.52e-06	16235	14055	14055	400722	45.4	119	0.85	1544	0.39	38.8494	68.1839	62.0452
192	meme-5.5.7/motif_databases_12.24/HOCOMOCO/H12CORE_meme_format.meme	JUNB.H12CORE.1.S.C	JUNB		NATGACGTCATCVYB	5.53e-13	1.13e-09	1.64e-06	2052	14055	14055	400722	924	21	0.15	63	0.02	2.46056	2.24908	2.59015
193	meme-5.5.7/motif_databases_12.24/HOCOMOCO/H12CORE_meme_format.meme	ELF5.H12CORE.1.S.B	ELF5		SDACSCGGAAGTRV	3.83e-12	6.17e-09	8.9e-06	1609	14055	14055	400722	61.7	62	0.44	616	0.15	0.346577	0.626882	0.428062
194	meme-5.5.7/motif_databases_12.24/HOCOMOCO/H12CORE_meme_format.meme	CR3L1.H12CORE.0.PSM.A	CR3L1		NGNHYACGTGGCAN	1.29e-11	4.52e-08	6.52e-05	3490	14055	14055	400722	1.54	196	1.39	3294	0.82	NA	NA	NA
195	meme-5.5.7/motif_databases_12.24/HOCOMOCO/H12CORE_meme_format.meme	PKNX1.H12CORE.0.P.B	PKNX1		KYTGATTGGCWG	1.95e-12	8.2e-08	0.000118	42033	14055	14055	400722	242	110	0.78	1459	0.36	NA	NA	NA
196	meme-5.5.7/motif_databases_12.24/HOCOMOCO/H12CORE_meme_format.meme	ZN165.H12CORE.0.P.C	ZN165		CTGCCTGCRCCHCCYY	3.31e-12	9.47e-08	0.000137	28599	14055	14055	400722	1.97	1161	8.26	26972	6.73	NA	NA	NA
197	meme-5.5.7/motif_databases_12.24/HOCOMOCO/H12CORE_meme_format.meme	MLXPL.H12CORE.0.S.B	MLXPL		NTGATCACGTGHHH	2.03e-11	1.13e-07	0.000163	5544	14055	14055	400722	41.1	84	0.6	1029	0.26	NA	NA	NA
198	meme-5.5.7/motif_databases_12.24/HOCOMOCO/H12CORE_meme_format.meme	ZN684.H12CORE.1.M.C	ZN684		MCMNYCCWCCCCTYN	1.55e-12	1.26e-07	0.000182	81364	14055	14055	400722	4.12	1965	13.98	48040	11.99	NA	NA	NA
199	meme-5.5.7/motif_databases_12.24/HOCOMOCO/H12CORE_meme_format.meme	EGR2.H12CORE.0.PSM.A	EGR2		DTGCGTGGGCGKDN	2.98e-11	3.4e-07	0.00049	11397	14055	14055	400722	1.62	516	3.67	10848	2.71	0.14429	0.066547	0.00472209
200	meme-5.5.7/motif_databases_12.24/HOCOMOCO/H12CORE_meme_format.meme	ZN611.H12CORE.0.P.C	ZN611		GBGGAGMGCCYVTRMMCGSMYGS	1.7e-10	5.49e-07	0.000792	3218	14055	14055	400722	4.87	176	1.25	2967	0.74	NA	NA	NA
201	meme-5.5.7/motif_databases_12.24/HOCOMOCO/H12CORE_meme_format.meme	FOS.H12CORE.2.S.C	FOS		NRTGACGTCATCAN	6.49e-10	8.68e-07	0.00125	1337	14055	14055	400722	2370	16	0.11	51	0.01	3.48433	2.04458	19.2197
202	meme-5.5.7/motif_databases_12.24/HOCOMOCO/H12CORE_meme_format.meme	SRBP2.H12CORE.0.S.B	SRBP2		KRTSGCGTGATN	2.39e-10	2.96e-06	0.00427	12409	14055	14055	400722	2.99	358	2.55	7173	1.79	NA	NA	NA
203	meme-5.5.7/motif_databases_12.24/HOCOMOCO/H12CORE_meme_format.meme	HEY2.H12CORE.0.S.B	HEY2		NGGCACGTGTCHN	2.35e-09	3.16e-06	0.00456	1342	14055	14055	400722	1.56	89	0.63	1243	0.31	15.2381	12.7857	13.3799
204	meme-5.5.7/motif_databases_12.24/HOCOMOCO/H12CORE_meme_format.meme	MGAP.H12CORE.0.P.C	MGAP		RGCACGTGGS	1.03e-10	4.26e-06	0.00614	41315	14055	14055	400722	30	122	0.87	1809	0.45	NA	NA	NA
205	meme-5.5.7/motif_databases_12.24/HOCOMOCO/H12CORE_meme_format.meme	ETS2.H12CORE.0.S.C	ETS2		NACCGGAAGYRCDTCCGSN	1.07e-09	1.3e-05	0.0188	12134	14055	14055	400722	548	24	0.17	135	0.03	9.85952	6.51782	10.4145
206	meme-5.5.7/motif_databases_12.24/HOCOMOCO/H12CORE_meme_format.meme	ERG.H12CORE.0.P.B	ERG		ACCGGAAGTGVV	7.59e-10	2.33e-05	0.0336	30656	14055	14055	400722	56.1	188	1.34	3297	0.82	1.38375	1.77602	1.43659
207	meme-5.5.7/motif_databases_12.24/HOCOMOCO/H12CORE_meme_format.meme	ZIC5.H12CORE.2.S.C	ZIC5		NDCRCAGCGGGGGGTCN	6.83e-08	3.44e-05	0.0496	503	14055	14055	400722	2.96	38	0.27	383	0.1	12.9392	2.41848	0.944894
208	meme-5.5.7/motif_databases_12.24/HOCOMOCO/H12CORE_meme_format.meme	ZN860.H12CORE.0.P.C	ZN860		CBBYTGCTCCCTGCYYY	1.26e-09	3.48e-05	0.0502	27587	14055	14055	400722	21	352	2.5	7144	1.78	NA	NA	NA
209	meme-5.5.7/motif_databases_12.24/HOCOMOCO/H12CORE_meme_format.meme	GCM1.H12CORE.0.S.B	GCM1		NTACCCGCATN	7.09e-09	4.4e-05	0.0634	6202	14055	14055	400722	3.09	175	1.25	3112	0.78	0.0169291	0.0163107	0.0287044
210	meme-5.5.7/motif_databases_12.24/HOCOMOCO/H12CORE_meme_format.meme	MAD4.H12CORE.0.P.C	MAD4		CRCGTGGH	6.87e-10	5.21e-05	0.0752	75854	14055	14055	400722	15.9	91	0.65	1248	0.31	NA	NA	NA
211	meme-5.5.7/motif_databases_12.24/HOCOMOCO/H12CORE_meme_format.meme	NPAS4.H12CORE.0.P.B	NPAS4		RVDTCGTGAYY	2.9e-09	5.35e-05	0.0771	18456	14055	14055	400722	2.05	543	3.86	11912	2.97	1.05128	1.21033	4.02778
212	meme-5.5.7/motif_databases_12.24/HOCOMOCO/H12CORE_meme_format.meme	HINFP.H12CORE.0.P.B	HINFP		SCGGACCSRRGWGRRRACWG	9.51e-09	6.65e-05	0.0959	6993	14055	14055	400722	4.35	285	2.03	5679	1.42	39.0316	44.8248	47.3724
213	meme-5.5.7/motif_databases_12.24/HOCOMOCO/H12CORE_meme_format.meme	JUN.H12CORE.1.S.C	JUN		BSATGACGTCATCCYN	3.08e-08	8.3e-05	0.12	2697	14055	14055	400722	866	20	0.14	114	0.03	20.7366	19.031	15.3288
214	meme-5.5.7/motif_databases_12.24/HOCOMOCO/H12CORE_meme_format.meme	MITF.H12CORE.0.P.B	MITF		VBCACGTGACY	6.34e-09	0.000201	0.29	31671	14055	14055	400722	170	73	0.52	960	0.24	5.26408	4.37519	7.90991
215	meme-5.5.7/motif_databases_12.24/HOCOMOCO/H12CORE_meme_format.meme	ZBT37.H12CORE.0.M.C	ZBT37		NMWTYACCGCG	1.64e-08	0.000236	0.34	14423	14055	14055	400722	87.2	18	0.13	87	0.02	NA	NA	NA
216	meme-5.5.7/motif_databases_12.24/HOCOMOCO/H12CORE_meme_format.meme	FLI1.H12CORE.0.PSM.A	FLI1		ACCGGAAGTGVV	8.84e-09	0.000282	0.406	31876	14055	14055	400722	126	113	0.8	1773	0.44	1.67354	3.14004	1.21896
217	meme-5.5.7/motif_databases_12.24/HOCOMOCO/H12CORE_meme_format.meme	ZN394.H12CORE.0.P.C	ZN394		SNVGVDGGAGWAGCTGSRV	1.43e-08	0.000289	0.417	20171	14055	14055	400722	2.14	792	5.64	18433	4.6	NA	NA	NA
218	meme-5.5.7/motif_databases_12.24/HOCOMOCO/H12CORE_meme_format.meme	TYY2.H12CORE.1.SM.B	TYY2		HCAAAATGGCGGMY	4.37e-08	0.000429	0.619	9812	14055	14055	400722	1260	19	0.14	105	0.03	NA	NA	NA
219	meme-5.5.7/motif_databases_12.24/HOCOMOCO/H12CORE_meme_format.meme	ATF7.H12CORE.0.PSM.A	ATF7		RATGACGTCAT	1.5e-07	0.000619	0.893	4130	14055	14055	400722	213	50	0.36	606	0.15	40.9104	57.8897	84.7796
220	meme-5.5.7/motif_databases_12.24/HOCOMOCO/H12CORE_meme_format.meme	ZN223.H12CORE.0.P.C	ZN223		RRGGDGGYGCAGGCAG	3.03e-08	0.000945	1.36	31264	14055	14055	400722	2.05	1201	8.55	29259	7.3	NA	NA	NA
221	meme-5.5.7/motif_databases_12.24/HOCOMOCO/H12CORE_meme_format.meme	PBX2.H12CORE.1.P.C	PBX2		CTGATTGRC	4.61e-08	0.00186	2.69	40429	14055	14055	400722	415	39	0.28	393	0.1	28.8443	28.8524	28.5288
222	meme-5.5.7/motif_databases_12.24/HOCOMOCO/H12CORE_meme_format.meme	PBX3.H12CORE.0.P.B	PBX3		BCTGATTGRCWG	5.61e-08	0.00247	3.57	44138	14055	14055	400722	143	114	0.81	1863	0.46	35.199	46.0629	58.4511
223	meme-5.5.7/motif_databases_12.24/HOCOMOCO/H12CORE_meme_format.meme	TFEB.H12CORE.0.SM.B	TFEB		NNGTCACGTGAY	3.97e-07	0.00259	3.73	6521	14055	14055	400722	56.7	99	0.7	1618	0.4	0.713689	1.99156	3.91505
224	meme-5.5.7/motif_databases_12.24/HOCOMOCO/H12CORE_meme_format.meme	HIF1A.H12CORE.0.P.B	HIF1A		KSVTACGTGMC	1.06e-07	0.00264	3.8	24840	14055	14055	400722	27.9	79	0.56	1156	0.29	616.365	935.749	892.709
225	meme-5.5.7/motif_databases_12.24/HOCOMOCO/H12CORE_meme_format.meme	ATF3.H12CORE.1.P.B	ATF3		GGTGACGYRA	4.68e-08	0.00346	4.99	73992	14055	14055	400722	394	11	0.08	28	0.01	0.862102	1.45239	3.06128
226	meme-5.5.7/motif_databases_12.24/HOCOMOCO/H12CORE_meme_format.meme	ATF2.H12CORE.0.PSM.A	ATF2		RRTGACGTCAY	3.64e-07	0.00367	5.3	10122	14055	14055	400722	687	48	0.34	589	0.15	88.9094	85.0353	89.3428
227	meme-5.5.7/motif_databases_12.24/HOCOMOCO/H12CORE_meme_format.meme	CREM.H12CORE.1.P.C	CREM		YKCYGGGADDTGWMGTYW	3.38e-08	0.00431	6.23	128043	14055	14055	400722	10400	17	0.12	81	0.02	17.8366	12.3533	12.1421
