## Supplemental Tables for "Aerobic glycolysis and lactate regulate histone H3K18Lactylation occupancy to fine-tune gene expression in developing and mature retina": Tabls S18.xlsx

### Sheet: P28_enhancers
rank	motif_DB	motif_ID	TF_ID	motif_alt_ID	consensus	p-value	adj_p-value	E-value	tests	FASTA_max	pos	neg	PWM_min	TP	%TP	FP	%FP	TF_expression_at_P4	TF_expression_at_P10	TF_expression_at_P28
1	meme-5.5.7/motif_databases_12.24/HOCOMOCO/H12CORE_meme_format.meme	SP4.H12CORE.0.P.C	SP4		RRGGGGCGGGGCCDG	2.04e-29	1.06e-24	1.53e-21	51849	2683	2683	547645	1.49	435	16.21	50990	9.31	92.2531	128.534	161.473
2	meme-5.5.7/motif_databases_12.24/HOCOMOCO/H12CORE_meme_format.meme	MAZ.H12CORE.0.P.B	MAZ		RGVGGGMGGGGGM	6.14e-29	5.88e-24	8.49e-21	95917	2683	2683	547645	1.3	696	25.94	94917	17.33	132.54	76.1478	66.8544
3	meme-5.5.7/motif_databases_12.24/HOCOMOCO/H12CORE_meme_format.meme	CTCFL.H12CORE.0.P.B	CTCFL		GCCRSCAGGGGGCGCY	5.37e-26	4.07e-22	5.88e-19	7585	2683	2683	547645	148	34	1.27	525	0.1	0.491167	0.490179	0.677865
4	meme-5.5.7/motif_databases_12.24/HOCOMOCO/H12CORE_meme_format.meme	KLF6.H12CORE.0.P.B	KLF6		VGVDGGGCGGGGCMBGSR	1.43e-26	6.28e-22	9.06e-19	43875	2683	2683	547645	1.8	373	13.9	42862	7.83	38.5742	25.1738	24.2384
5	meme-5.5.7/motif_databases_12.24/HOCOMOCO/H12CORE_meme_format.meme	SP2.H12CORE.1.P.B	SP2		SVNSVVRGRGGCGGGGSBNRR	2.17e-26	1.46e-21	2.11e-18	67283	2683	2683	547645	2.23	463	17.26	57342	10.47	11.6075	14.7056	24.4949
6	meme-5.5.7/motif_databases_12.24/HOCOMOCO/H12CORE_meme_format.meme	KLF7.H12CORE.0.P.B	KLF7		VDGGGCGGGG	3.31e-25	1.73e-20	2.49e-17	52117	2683	2683	547645	1.34	404	15.06	48556	8.87	82.4573	39.2689	31.3038
7	meme-5.5.7/motif_databases_12.24/HOCOMOCO/H12CORE_meme_format.meme	KLF12.H12CORE.0.P.C	KLF12		GGGGCGGGGCCKGGGGGG	1.17e-24	1.81e-20	2.62e-17	15481	2683	2683	547645	2.92	174	6.49	14845	2.71	73.2916	55.1442	72.4008
8	meme-5.5.7/motif_databases_12.24/HOCOMOCO/H12CORE_meme_format.meme	PATZ1.H12CORE.1.P.C	PATZ1		RGGGGMGGGG	4.66e-25	3.66e-20	5.28e-17	78562	2683	2683	547645	2.69	433	16.14	53321	9.74	50.9072	41.2302	35.2627
9	meme-5.5.7/motif_databases_12.24/HOCOMOCO/H12CORE_meme_format.meme	CTCF.H12CORE.0.P.B	CTCF		YGRCCACHAGRKGGCGCYVB	1.1e-22	3.55e-19	5.12e-16	3228	2683	2683	547645	73.2	42	1.57	1142	0.21	138.757	99.9593	115.354
10	meme-5.5.7/motif_databases_12.24/HOCOMOCO/H12CORE_meme_format.meme	KLF1.H12CORE.0.P.B	KLF1		VDGGGYGKGGCCS	3.76e-23	1.32e-18	1.9e-15	35017	2683	2683	547645	1.34	307	11.44	34539	6.31	0.106472	0.0808972	0.119135
11	meme-5.5.7/motif_databases_12.24/HOCOMOCO/H12CORE_meme_format.meme	ZNF2.H12CORE.0.P.B	ZNF2		CAGCGCCMCC	6.33e-23	2.76e-18	3.98e-15	43649	2683	2683	547645	1.26	359	13.38	42781	7.81	NA	NA	NA
12	meme-5.5.7/motif_databases_12.24/HOCOMOCO/H12CORE_meme_format.meme	SP5.H12CORE.0.P.B	SP5		DGKGGGCGGRGCNG	4.07e-22	1.63e-17	2.36e-14	40117	2683	2683	547645	1.88	312	11.63	35882	6.55	0.0131482	0.013372	NA
13	meme-5.5.7/motif_databases_12.24/HOCOMOCO/H12CORE_meme_format.meme	SALL4.H12CORE.0.P.B	SALL4		BWGGGTGGGGB	1.33e-21	1.36e-16	1.96e-13	101751	2683	2683	547645	5.34	358	13.34	43442	7.93	NA	NA	0.669156
14	meme-5.5.7/motif_databases_12.24/HOCOMOCO/H12CORE_meme_format.meme	SRBP2.H12CORE.1.P.B	SRBP2		VSGTGGGGWGABG	3.2e-21	3.24e-16	4.67e-13	101209	2683	2683	547645	1.35	663	24.71	95665	17.47	NA	NA	NA
15	meme-5.5.7/motif_databases_12.24/HOCOMOCO/H12CORE_meme_format.meme	SALL1.H12CORE.0.P.C	SALL1		RDRKGDGGGWGGGGNV	3.42e-21	3.29e-16	4.75e-13	96294	2683	2683	547645	1.5	653	24.34	93911	17.15	3.88033	2.28022	1.37314
16	meme-5.5.7/motif_databases_12.24/HOCOMOCO/H12CORE_meme_format.meme	HTF4.H12CORE.0.PSM.A	HTF4		RGCAGSTGB	1.38e-20	7.61e-16	1.1e-12	55037	2683	2683	547645	1.15	422	15.73	54578	9.97	NA	NA	NA
17	meme-5.5.7/motif_databases_12.24/HOCOMOCO/H12CORE_meme_format.meme	KLF5.H12CORE.0.PM.A	KLF5		NNWGGGYGTGGCH	2.32e-20	1.09e-15	1.58e-12	47036	2683	2683	547645	1.67	335	12.49	40552	7.4	0.473104	0.367033	0.0767233
18	meme-5.5.7/motif_databases_12.24/HOCOMOCO/H12CORE_meme_format.meme	ZBT17.H12CORE.0.P.B	ZBT17		VGGHGGGGGMGGGGVDSV	2.67e-20	2.27e-15	3.28e-12	85142	2683	2683	547645	2.41	510	19.01	69677	12.72	NA	NA	NA
19	meme-5.5.7/motif_databases_12.24/HOCOMOCO/H12CORE_meme_format.meme	KLF8.H12CORE.0.P.C	KLF8		RRGGGGCGGGGCS	1.09e-19	3.67e-15	5.3e-12	33802	2683	2683	547645	3.04	226	8.42	24118	4.4	6.73289	3.80896	1.52607
20	meme-5.5.7/motif_databases_12.24/HOCOMOCO/H12CORE_meme_format.meme	TBX4.H12CORE.0.PS.A	TBX4		RAGSTGTKR	3.09e-19	2.79e-14	4.03e-11	90392	2683	2683	547645	1.23	598	22.29	85974	15.7	0.0145892	0.166163	0.076503
21	meme-5.5.7/motif_databases_12.24/HOCOMOCO/H12CORE_meme_format.meme	ZN263.H12CORE.0.PM.A	ZN263		RGGGAGGASB	4e-19	3.32e-14	4.79e-11	83061	2683	2683	547645	1.2	575	21.43	82016	14.98	NA	NA	NA
22	meme-5.5.7/motif_databases_12.24/HOCOMOCO/H12CORE_meme_format.meme	ZN554.H12CORE.1.P.C	ZN554		DGCWGAGYCA	4.91e-19	5.2e-14	7.51e-11	106092	2683	2683	547645	1.35	640	23.85	93646	17.1	NA	NA	NA
23	meme-5.5.7/motif_databases_12.24/HOCOMOCO/H12CORE_meme_format.meme	KLF3.H12CORE.1.M.C	KLF3		DWGGGCKKSGBYB	3.07e-18	8.14e-14	1.17e-10	26468	2683	2683	547645	2.53	179	6.67	17961	3.28	42.1019	18.7876	19.8724
24	meme-5.5.7/motif_databases_12.24/HOCOMOCO/H12CORE_meme_format.meme	ZN543.H12CORE.0.P.C	ZN543		CCYBGCCNCSBGGCCCCCTCC	4.09e-18	8.96e-14	1.29e-10	21928	2683	2683	547645	4.06	194	7.23	20178	3.68	NA	NA	NA
25	meme-5.5.7/motif_databases_12.24/HOCOMOCO/H12CORE_meme_format.meme	VEZF1.H12CORE.0.P.C	VEZF1		GGGGGMGGGGS	2.78e-18	9.99e-14	1.44e-10	35914	2683	2683	547645	3.34	232	8.65	25735	4.7	133.035	107.038	110.71
26	meme-5.5.7/motif_databases_12.24/HOCOMOCO/H12CORE_meme_format.meme	SP1.H12CORE.0.P.B	SP1		DGGGGGCGGGGCYD	1.95e-17	2.14e-13	3.08e-10	10975	2683	2683	547645	1.75	124	4.62	10733	1.96	105.335	95.994	90.372
27	meme-5.5.7/motif_databases_12.24/HOCOMOCO/H12CORE_meme_format.meme	KLF11.H12CORE.0.P.B	KLF11		GRGGGGGCGGGGCYK	3.53e-17	3.86e-13	5.58e-10	10935	2683	2683	547645	3.81	97	3.62	7403	1.35	20.2792	11.4026	5.25636
28	meme-5.5.7/motif_databases_12.24/HOCOMOCO/H12CORE_meme_format.meme	ASCL2.H12CORE.0.PSM.A	ASCL2		VCAGCTGCY	1.98e-17	5.8e-13	8.36e-10	29275	2683	2683	547645	1.33	237	8.83	26961	4.92	0.0255801	0.0531502	0.0623206
29	meme-5.5.7/motif_databases_12.24/HOCOMOCO/H12CORE_meme_format.meme	SP2.H12CORE.0.P.D	SP2		RGGRGGCGGGGC	1.66e-17	6.62e-13	9.55e-10	39950	2683	2683	547645	4.09	219	8.16	24184	4.42	11.6075	14.7056	24.4949
30	meme-5.5.7/motif_databases_12.24/HOCOMOCO/H12CORE_meme_format.meme	ZN563.H12CORE.1.P.C	ZN563		SMCWGGCAGCASMRS	1.56e-17	1.16e-12	1.68e-09	74428	2683	2683	547645	1.61	486	18.11	67908	12.4	NA	NA	NA
31	meme-5.5.7/motif_databases_12.24/HOCOMOCO/H12CORE_meme_format.meme	ZN682.H12CORE.1.P.B	ZN682		GGCYMAGCCCC	1.81e-16	4.91e-12	7.08e-09	27073	2683	2683	547645	1.28	231	8.61	26585	4.85	NA	NA	NA
32	meme-5.5.7/motif_databases_12.24/HOCOMOCO/H12CORE_meme_format.meme	SP1.H12CORE.2.P.B	SP1		DGGGGGCGGGGCYDGGGGGGG	5.62e-16	6.07e-12	8.76e-09	10803	2683	2683	547645	4.19	114	4.25	9922	1.81	105.335	95.994	90.372
33	meme-5.5.7/motif_databases_12.24/HOCOMOCO/H12CORE_meme_format.meme	ZIC5.H12CORE.0.P.B	ZIC5		GCVCAGCRGGGGGYC	1.64e-15	8.52e-12	1.23e-08	5195	2683	2683	547645	1.91	74	2.76	5117	0.93	12.9392	2.41848	0.944894
34	meme-5.5.7/motif_databases_12.24/HOCOMOCO/H12CORE_meme_format.meme	MESP1.H12CORE.0.S.C	MESP1		DGCAGGTGBDN	9.11e-17	9.44e-12	1.36e-08	103574	2683	2683	547645	1.14	674	25.12	102141	18.65	0.0782974	0.561458	0.0227169
35	meme-5.5.7/motif_databases_12.24/HOCOMOCO/H12CORE_meme_format.meme	KLF3.H12CORE.0.PS.A	KLF3		NNNDGGGYGKGGCHBNNN	3.65e-16	1.16e-11	1.67e-08	31728	2683	2683	547645	1.48	260	9.69	31297	5.71	42.1019	18.7876	19.8724
36	meme-5.5.7/motif_databases_12.24/HOCOMOCO/H12CORE_meme_format.meme	PRDM5.H12CORE.1.P.B	PRDM5		GYYCTCCAGB	1.15e-16	1.25e-11	1.81e-08	109409	2683	2683	547645	1.18	703	26.2	107553	19.64	7.15514	7.30209	9.85934
37	meme-5.5.7/motif_databases_12.24/HOCOMOCO/H12CORE_meme_format.meme	KLF10.H12CORE.0.P.C	KLF10		GGVGGGGGCGKGGCY	5.71e-16	1.66e-11	2.39e-08	29024	2683	2683	547645	1.81	239	8.91	28119	5.13	77.2884	19.7769	8.26633
38	meme-5.5.7/motif_databases_12.24/HOCOMOCO/H12CORE_meme_format.meme	TFDP1.H12CORE.0.P.B	TFDP1		NGGGCGGGAAV	6.68e-16	2.25e-11	3.24e-08	33668	2683	2683	547645	1.21	272	10.14	33375	6.09	94.9058	75.8482	58.7841
39	meme-5.5.7/motif_databases_12.24/HOCOMOCO/H12CORE_meme_format.meme	ZN425.H12CORE.0.P.C	ZN425		GRGAGGGCY	2.51e-16	2.28e-11	3.29e-08	90866	2683	2683	547645	1.17	595	22.18	88317	16.13	NA	NA	NA
40	meme-5.5.7/motif_databases_12.24/HOCOMOCO/H12CORE_meme_format.meme	GLIS1.H12CORE.0.P.B	GLIS1		CKCYSYRGGRGGYC	1.19e-15	2.97e-11	4.29e-08	24931	2683	2683	547645	1.44	212	7.9	24134	4.41	0.0930968	0.624857	1.22899
41	meme-5.5.7/motif_databases_12.24/HOCOMOCO/H12CORE_meme_format.meme	HIC2.H12CORE.0.P.B	HIC2		SMTKCCWG	2.25e-16	3.74e-11	5.39e-08	165726	2683	2683	547645	1.1	996	37.12	163013	29.77	14.3565	10.0976	12.642
42	meme-5.5.7/motif_databases_12.24/HOCOMOCO/H12CORE_meme_format.meme	KLF2.H12CORE.0.S.C	KLF2		DDGGGCGTGGB	7.48e-15	1.65e-10	2.38e-07	22073	2683	2683	547645	1.59	178	6.63	19427	3.55	0.374308	0.573609	1.24026
43	meme-5.5.7/motif_databases_12.24/HOCOMOCO/H12CORE_meme_format.meme	HAND2.H12CORE.1.P.B	HAND2		SRGGYCTGGHHTBY	2.53e-15	1.72e-10	2.48e-07	67885	2683	2683	547645	1.35	462	17.22	65759	12.01	NA	NA	NA
44	meme-5.5.7/motif_databases_12.24/HOCOMOCO/H12CORE_meme_format.meme	NFIA.H12CORE.0.P.B	NFIA		CYTGGCAG	2.88e-15	2.13e-10	3.07e-07	73986	2683	2683	547645	1.2	494	18.41	71424	13.04	23.9145	26.2164	24.2933
45	meme-5.5.7/motif_databases_12.24/HOCOMOCO/H12CORE_meme_format.meme	ZIC3.H12CORE.1.S.B	ZIC3		DCRCAGCGGGGGGTMN	2.99e-14	2.82e-10	4.07e-07	9448	2683	2683	547645	1.88	105	3.91	9338	1.71	5.17234	2.95049	1.99427
46	meme-5.5.7/motif_databases_12.24/HOCOMOCO/H12CORE_meme_format.meme	KLF4.H12CORE.0.PSM.A	KLF4		WGGGYGKGGCY	9.9e-15	3.58e-10	5.17e-07	36187	2683	2683	547645	1.5	264	9.84	32881	6	0.973237	0.856978	1.21153
47	meme-5.5.7/motif_databases_12.24/HOCOMOCO/H12CORE_meme_format.meme	SP3.H12CORE.0.P.B	SP3		SSSGSRGGGGGCGGGGCCT	1.52e-13	6.71e-10	9.68e-07	4427	2683	2683	547645	2.99	63	2.35	4328	0.79	165.23	113.227	102.775
48	meme-5.5.7/motif_databases_12.24/HOCOMOCO/H12CORE_meme_format.meme	NDF2.H12CORE.0.P.B	NDF2		RRCAGATGGCV	2.49e-14	1e-09	1.45e-06	40315	2683	2683	547645	2.59	234	8.72	28357	5.18	NA	NA	NA
49	meme-5.5.7/motif_databases_12.24/HOCOMOCO/H12CORE_meme_format.meme	ATOH8.H12CORE.0.P.C	ATOH8		DRRRCAGCTGS	2.13e-14	1.33e-09	1.91e-06	62196	2683	2683	547645	2.14	335	12.49	44815	8.18	1.95863	1.02765	0.499379
50	meme-5.5.7/motif_databases_12.24/HOCOMOCO/H12CORE_meme_format.meme	KLF14.H12CORE.1.P.C	KLF14		VDGKGGGCGKGGCYGGGRGDGGG	3.89e-14	1.76e-09	2.55e-06	45305	2683	2683	547645	3.28	333	12.41	44693	8.16	NA	NA	NA
51	meme-5.5.7/motif_databases_12.24/HOCOMOCO/H12CORE_meme_format.meme	ZIC3.H12CORE.0.P.B	ZIC3		KCHCAGCAGGDRGCM	1.38e-13	2.74e-09	3.95e-06	19858	2683	2683	547645	2.74	140	5.22	14469	2.64	5.17234	2.95049	1.99427
52	meme-5.5.7/motif_databases_12.24/HOCOMOCO/H12CORE_meme_format.meme	PRDM5.H12CORE.0.P.B	PRDM5		WCCYKGNYCTCCWBB	4.37e-14	3.15e-09	4.55e-06	72166	2683	2683	547645	1.48	485	18.08	71023	12.97	7.15514	7.30209	9.85934
53	meme-5.5.7/motif_databases_12.24/HOCOMOCO/H12CORE_meme_format.meme	GLIS3.H12CORE.0.P.C	GLIS3		YCCTGGGRGGSCN	1.35e-13	4.61e-09	6.65e-06	34117	2683	2683	547645	1.36	265	9.88	33847	6.18	1.05679	0.767142	1.53736
54	meme-5.5.7/motif_databases_12.24/HOCOMOCO/H12CORE_meme_format.meme	ZN341.H12CORE.0.P.B	ZN341		DGGAASAGCC	9.15e-14	4.82e-09	6.96e-06	52745	2683	2683	547645	1.33	361	13.46	49750	9.08	NA	NA	NA
55	meme-5.5.7/motif_databases_12.24/HOCOMOCO/H12CORE_meme_format.meme	OLIG2.H12CORE.1.P.B	OLIG2		CCAGCTGYT	1.84e-13	9.16e-09	1.32e-05	49669	2683	2683	547645	26.1	90	3.35	7647	1.4	5.59716	0.193421	NA
56	meme-5.5.7/motif_databases_12.24/HOCOMOCO/H12CORE_meme_format.meme	KLF13.H12CORE.1.P.C	KLF13		RGGGGGCGGGGSNGGGGGKG	2.1e-13	9.54e-09	1.38e-05	45425	2683	2683	547645	2.91	316	11.78	42441	7.75	53.4278	15.378	27.9393
57	meme-5.5.7/motif_databases_12.24/HOCOMOCO/H12CORE_meme_format.meme	KLF16.H12CORE.1.P.B	KLF16		GSGGGRGGRGGCGGGGCNGGRGG	3.85e-13	1.03e-08	1.49e-05	26787	2683	2683	547645	10.2	176	6.56	20053	3.66	5.87368	6.31415	4.30395
58	meme-5.5.7/motif_databases_12.24/HOCOMOCO/H12CORE_meme_format.meme	EGR4.H12CORE.0.S.B	EGR4		GTGGGCGTDD	6.18e-13	1.55e-08	2.24e-05	25079	2683	2683	547645	1.36	189	7.04	22174	4.05	NA	0.0392308	0.0353077
59	meme-5.5.7/motif_databases_12.24/HOCOMOCO/H12CORE_meme_format.meme	ATOH1.H12CORE.0.P.B	ATOH1		RRCAGMTGGB	5.57e-13	1.55e-08	2.24e-05	27885	2683	2683	547645	39.4	83	3.09	6905	1.26	0.0287091	0.0140926	NA
60	meme-5.5.7/motif_databases_12.24/HOCOMOCO/H12CORE_meme_format.meme	GLIS1.H12CORE.1.P.B	GLIS1		CCCTGGGRGGB	3.36e-13	1.61e-08	2.32e-05	47793	2683	2683	547645	2	271	10.1	35124	6.41	0.0930968	0.624857	1.22899
61	meme-5.5.7/motif_databases_12.24/HOCOMOCO/H12CORE_meme_format.meme	HAND1.H12CORE.1.P.B	HAND1		RGGYCTGGHTT	2.17e-13	1.77e-08	2.56e-05	81623	2683	2683	547645	1.55	477	17.78	70330	12.84	NA	NA	NA
62	meme-5.5.7/motif_databases_12.24/HOCOMOCO/H12CORE_meme_format.meme	BHA15.H12CORE.0.P.B	BHA15		VVARCAGCTGGM	1.05e-12	2.07e-08	2.98e-05	19670	2683	2683	547645	28.2	75	2.8	5983	1.09	NA	NA	NA
63	meme-5.5.7/motif_databases_12.24/HOCOMOCO/H12CORE_meme_format.meme	KLF16.H12CORE.0.SM.B	KLF16		DGKGGGCGTGD	9.92e-13	2.28e-08	3.29e-05	22963	2683	2683	547645	1.43	180	6.71	20905	3.82	5.87368	6.31415	4.30395
64	meme-5.5.7/motif_databases_12.24/HOCOMOCO/H12CORE_meme_format.meme	NGN2.H12CORE.0.P.B	NGN2		NRRCAGATGGB	6.84e-13	2.33e-08	3.36e-05	33998	2683	2683	547645	2.49	213	7.94	25968	4.74	NA	NA	NA
65	meme-5.5.7/motif_databases_12.24/HOCOMOCO/H12CORE_meme_format.meme	ZN341.H12CORE.1.P.B	ZN341		GRGGVVRGNGGVKGGAASAGC	6.74e-13	2.55e-08	3.68e-05	37822	2683	2683	547645	2.54	283	10.55	37341	6.82	NA	NA	NA
66	meme-5.5.7/motif_databases_12.24/HOCOMOCO/H12CORE_meme_format.meme	ZIC2.H12CORE.0.P.B	ZIC2		KCHCAGCAGGDRGCM	2.25e-12	5.11e-08	7.38e-05	22678	2683	2683	547645	8.35	91	3.39	8152	1.49	15.6656	2.83025	1.314
67	meme-5.5.7/motif_databases_12.24/HOCOMOCO/H12CORE_meme_format.meme	ZN423.H12CORE.0.P.C	ZN423		GGSYCCCWGGGGAG	2.98e-12	7.16e-08	0.000103	23987	2683	2683	547645	3.8	125	4.66	12928	2.36	NA	NA	NA
68	meme-5.5.7/motif_databases_12.24/HOCOMOCO/H12CORE_meme_format.meme	SP3.H12CORE.1.S.B	SP3		NGKGGGCGKGD	2.04e-12	1.11e-07	0.00016	54260	2683	2683	547645	1.3	362	13.49	51153	9.34	165.23	113.227	102.775
69	meme-5.5.7/motif_databases_12.24/HOCOMOCO/H12CORE_meme_format.meme	PTF1A.H12CORE.1.PS.A	PTF1A		RSCAGCTGTB	3.68e-12	1.68e-07	0.000242	45643	2683	2683	547645	7.82	158	5.89	17866	3.26	1.43223	NA	NA
70	meme-5.5.7/motif_databases_12.24/HOCOMOCO/H12CORE_meme_format.meme	KLF9.H12CORE.0.P.B	KLF9		RRGKGGGCGKGGCC	7.47e-12	1.77e-07	0.000256	23750	2683	2683	547645	2.43	169	6.3	19729	3.6	35.4574	162.346	185.915
71	meme-5.5.7/motif_databases_12.24/HOCOMOCO/H12CORE_meme_format.meme	NDF1.H12CORE.0.P.B	NDF1		KRRCAGATGGY	8.34e-12	1.84e-07	0.000265	22035	2683	2683	547645	9.07	109	4.06	10846	1.98	NA	NA	NA
72	meme-5.5.7/motif_databases_12.24/HOCOMOCO/H12CORE_meme_format.meme	KLF15.H12CORE.1.P.C	KLF15		GGGGGMGGRGVRGGGGGVGG	7.09e-12	2.01e-07	0.00029	28313	2683	2683	547645	4.61	204	7.6	25216	4.6	1.91773	1.81175	5.70837
73	meme-5.5.7/motif_databases_12.24/HOCOMOCO/H12CORE_meme_format.meme	ASCL1.H12CORE.0.PSM.A	ASCL1		NVCAGCTGCYN	4.59e-12	2.06e-07	0.000297	44796	2683	2683	547645	1.22	318	11.85	43931	8.02	42.0298	3.4677	1.20021
74	meme-5.5.7/motif_databases_12.24/HOCOMOCO/H12CORE_meme_format.meme	KLF12.H12CORE.1.PSM.A	KLF12		DDDGGGCGTGGYC	2.71e-11	3.12e-07	0.00045	11518	2683	2683	547645	3.51	79	2.94	6949	1.27	73.2916	55.1442	72.4008
75	meme-5.5.7/motif_databases_12.24/HOCOMOCO/H12CORE_meme_format.meme	ZNF28.H12CORE.0.P.C	ZNF28		GGGGBDKGTGGGGTGCCC	2.42e-11	5.33e-07	0.00077	22038	2683	2683	547645	2.24	180	6.71	21764	3.97	NA	NA	NA
76	meme-5.5.7/motif_databases_12.24/HOCOMOCO/H12CORE_meme_format.meme	PRD13.H12CORE.0.P.B	PRD13		GCCACCWGCYV	1.71e-11	5.71e-07	0.000824	33321	2683	2683	547645	1.26	250	9.32	32987	6.02	NA	NA	NA
77	meme-5.5.7/motif_databases_12.24/HOCOMOCO/H12CORE_meme_format.meme	KLF8.H12CORE.1.P.C	KLF8		GGGGGMGGGGCNGGGRGRGGGRG	2.08e-11	6.13e-07	0.000885	29449	2683	2683	547645	8.36	200	7.45	24898	4.55	6.73289	3.80896	1.52607
78	meme-5.5.7/motif_databases_12.24/HOCOMOCO/H12CORE_meme_format.meme	TFE2.H12CORE.0.PS.A	TFE2		VVCACCTGCN	2.28e-11	6.25e-07	0.000902	27416	2683	2683	547645	1.92	202	7.53	25246	4.61	NA	NA	NA
79	meme-5.5.7/motif_databases_12.24/HOCOMOCO/H12CORE_meme_format.meme	ZN282.H12CORE.0.P.B	ZN282		GGDGYGGGAGS	1.44e-11	7.03e-07	0.00101	48901	2683	2683	547645	1.28	341	12.71	48336	8.83	NA	NA	NA
80	meme-5.5.7/motif_databases_12.24/HOCOMOCO/H12CORE_meme_format.meme	ZIC1.H12CORE.0.P.B	ZIC1		GCNCAGCRGG	2.61e-11	7.15e-07	0.00103	27426	2683	2683	547645	4.76	104	3.88	10356	1.89	11.5852	4.67319	3.37124
81	meme-5.5.7/motif_databases_12.24/HOCOMOCO/H12CORE_meme_format.meme	ZSC31.H12CORE.0.P.C	ZSC31		GGCAGCAGGGCARTTAK	6.34e-11	7.76e-07	0.00112	12242	2683	2683	547645	2.88	107	3.99	10955	2	NA	NA	NA
82	meme-5.5.7/motif_databases_12.24/HOCOMOCO/H12CORE_meme_format.meme	LRRF1.H12CORE.0.P.B	LRRF1		RRGCTCGCCN	4.3e-11	9.6e-07	0.00139	22308	2683	2683	547645	1.62	148	5.52	16950	3.1	NA	NA	NA
83	meme-5.5.7/motif_databases_12.24/HOCOMOCO/H12CORE_meme_format.meme	ZBT42.H12CORE.0.P.C	ZBT42		KSCAGMTGYKS	3.92e-11	1.39e-06	0.00201	35584	2683	2683	547645	2.93	177	6.6	21427	3.91	NA	NA	NA
84	meme-5.5.7/motif_databases_12.24/HOCOMOCO/H12CORE_meme_format.meme	ZN711.H12CORE.0.P.C	ZN711		BYSCAGGCCHBKC	3.47e-11	1.8e-06	0.0026	51956	2683	2683	547645	1.32	348	12.97	49924	9.12	NA	NA	NA
85	meme-5.5.7/motif_databases_12.24/HOCOMOCO/H12CORE_meme_format.meme	PATZ1.H12CORE.0.P.B	PATZ1		RGGGGMGGGGGBSGRRGGGRRGS	6.11e-11	1.86e-06	0.00268	30460	2683	2683	547645	6.53	197	7.34	24744	4.52	50.9072	41.2302	35.2627
86	meme-5.5.7/motif_databases_12.24/HOCOMOCO/H12CORE_meme_format.meme	NFIC.H12CORE.1.PSM.A	NFIC		NWGCCARR	1.44e-11	1.9e-06	0.00274	132195	2683	2683	547645	3.21	415	15.47	61282	11.19	35.9619	69.0253	89.2025
87	meme-5.5.7/motif_databases_12.24/HOCOMOCO/H12CORE_meme_format.meme	TCF21.H12CORE.0.PS.A	TCF21		RVAACAGCTGGR	7.31e-11	2.26e-06	0.00326	30876	2683	2683	547645	10.1	102	3.8	10270	1.88	0.0799255	0.0675125	0.0869839
88	meme-5.5.7/motif_databases_12.24/HOCOMOCO/H12CORE_meme_format.meme	TWST2.H12CORE.1.P.B	TWST2		DCCAGMTGTK	1.02e-10	3.64e-06	0.00525	35696	2683	2683	547645	18.8	103	3.84	10477	1.91	NA	NA	NA
89	meme-5.5.7/motif_databases_12.24/HOCOMOCO/H12CORE_meme_format.meme	KLF17.H12CORE.1.P.C	KLF17		DGAGGGAGGGG	3.32e-11	3.73e-06	0.00538	112147	2683	2683	547645	2.44	536	19.98	83489	15.25	0.044884	NA	0.0501651
90	meme-5.5.7/motif_databases_12.24/HOCOMOCO/H12CORE_meme_format.meme	NFIB.H12CORE.1.PS.A	NFIB		GTGCCARRH	5.24e-11	3.78e-06	0.00545	72149	2683	2683	547645	1.4	436	16.25	65642	11.99	89.6618	51.9551	26.3374
91	meme-5.5.7/motif_databases_12.24/HOCOMOCO/H12CORE_meme_format.meme	ZN770.H12CORE.0.P.B	ZN770		DGGAGGCYGVGG	7.3e-11	4.4e-06	0.00635	60243	2683	2683	547645	1.38	390	14.54	57624	10.52	NA	NA	NA
92	meme-5.5.7/motif_databases_12.24/HOCOMOCO/H12CORE_meme_format.meme	OTX2.H12CORE.0.PSM.A	OTX2		RRGGATTARV	1.14e-10	4.57e-06	0.00659	40051	2683	2683	547645	13.7	89	3.32	8532	1.56	925.48	379.224	180.546
93	meme-5.5.7/motif_databases_12.24/HOCOMOCO/H12CORE_meme_format.meme	KLF15.H12CORE.0.S.B	KLF15		GRRGKGGGCGTGGB	2.16e-10	5.5e-06	0.00793	25455	2683	2683	547645	2.43	170	6.34	20810	3.8	1.91773	1.81175	5.70837
94	meme-5.5.7/motif_databases_12.24/HOCOMOCO/H12CORE_meme_format.meme	RARB.H12CORE.1.P.B	RARB		SARAGGTCARRG	6.12e-11	6.47e-06	0.00934	105766	2683	2683	547645	2.81	387	14.42	57011	10.41	10.3976	7.0083	6.98705
95	meme-5.5.7/motif_databases_12.24/HOCOMOCO/H12CORE_meme_format.meme	E2F4.H12CORE.0.P.B	E2F4		SGCGGGAADTTYRAA	6.39e-10	6.51e-06	0.00939	10189	2683	2683	547645	1.66	93	3.47	9412	1.72	29.9467	36.9363	36.6597
96	meme-5.5.7/motif_databases_12.24/HOCOMOCO/H12CORE_meme_format.meme	SP1.H12CORE.1.SM.B	SP1		NGKGGGCGTGGCYN	1.27e-09	8.8e-06	0.0127	6953	2683	2683	547645	5.73	43	1.6	2977	0.54	105.335	95.994	90.372
97	meme-5.5.7/motif_databases_12.24/HOCOMOCO/H12CORE_meme_format.meme	ZN468.H12CORE.0.P.C	ZN468		VRGGGAGGGGGYG	6.29e-10	1.3e-05	0.0188	20703	2683	2683	547645	2.13	154	5.74	18591	3.39	NA	NA	NA
98	meme-5.5.7/motif_databases_12.24/HOCOMOCO/H12CORE_meme_format.meme	CRX.H12CORE.0.PSM.A	CRX		RRGGATTARNNN	5.39e-10	1.68e-05	0.0242	31140	2683	2683	547645	15.1	94	3.5	9521	1.74	806.276	1271.51	912.998
99	meme-5.5.7/motif_databases_12.24/HOCOMOCO/H12CORE_meme_format.meme	AP2C.H12CORE.0.PSM.A	AP2C		DHATNGCCTSAGGSN	1.34e-09	1.78e-05	0.0257	13299	2683	2683	547645	1.64	112	4.17	12341	2.25	NA	NA	NA
100	meme-5.5.7/motif_databases_12.24/HOCOMOCO/H12CORE_meme_format.meme	MAZ.H12CORE.1.P.B	MAZ		RGRGGGMGGGGSVRGRRGRGG	4.41e-10	1.99e-05	0.0287	45152	2683	2683	547645	6.37	253	9.43	34674	6.33	132.54	76.1478	66.8544
101	meme-5.5.7/motif_databases_12.24/HOCOMOCO/H12CORE_meme_format.meme	SP4.H12CORE.2.P.B	SP4		RGGGGGMGGRGCNDGGGGGGG	5.59e-10	2.01e-05	0.029	35981	2683	2683	547645	3.31	258	9.62	35613	6.5	92.2531	128.534	161.473
102	meme-5.5.7/motif_databases_12.24/HOCOMOCO/H12CORE_meme_format.meme	HEN1.H12CORE.0.S.B	HEN1		MGCAGCTGCKHCCH	8.83e-10	2.25e-05	0.0325	25485	2683	2683	547645	4.26	114	4.25	12543	2.29	NA	NA	NA
103	meme-5.5.7/motif_databases_12.24/HOCOMOCO/H12CORE_meme_format.meme	ZN449.H12CORE.1.S.C	ZN449		GRDGGKTGGKCGBGD	3.82e-10	2.4e-05	0.0346	62790	2683	2683	547645	1.6	385	14.35	57535	10.51	NA	NA	NA
104	meme-5.5.7/motif_databases_12.24/HOCOMOCO/H12CORE_meme_format.meme	SP5.H12CORE.1.P.B	SP5		GRRGGRGGGGRRGGGGGAGGRGCWG	1.08e-09	3.24e-05	0.0467	29951	2683	2683	547645	7.92	213	7.94	28310	5.17	0.0131482	0.013372	NA
105	meme-5.5.7/motif_databases_12.24/HOCOMOCO/H12CORE_meme_format.meme	SP4.H12CORE.1.S.B	SP4		NRKGGGCGTGGN	2.96e-09	3.77e-05	0.0544	12758	2683	2683	547645	1.51	104	3.88	11332	2.07	92.2531	128.534	161.473
106	meme-5.5.7/motif_databases_12.24/HOCOMOCO/H12CORE_meme_format.meme	HAND1.H12CORE.0.P.B	HAND1		RGGYCTGGHYWNYVTCA	8.44e-10	4.18e-05	0.0603	49495	2683	2683	547645	1.68	335	12.49	49085	8.96	NA	NA	NA
107	meme-5.5.7/motif_databases_12.24/HOCOMOCO/H12CORE_meme_format.meme	ESR2.H12CORE.1.P.B	ESR2		AGGTCAS	1.13e-09	5.07e-05	0.0732	44737	2683	2683	547645	1.11	307	11.44	44328	8.09	0.319967	0.358343	0.16871
108	meme-5.5.7/motif_databases_12.24/HOCOMOCO/H12CORE_meme_format.meme	KLF14.H12CORE.0.PSM.A	KLF14		DDRGKGGGCGTGKB	6.01e-09	5.31e-05	0.0766	8832	2683	2683	547645	1.45	84	3.13	8570	1.56	NA	NA	NA
109	meme-5.5.7/motif_databases_12.24/HOCOMOCO/H12CORE_meme_format.meme	TF2L1.H12CORE.1.P.B	TF2L1		RAACCAGYY	8.35e-10	5.65e-05	0.0815	67651	2683	2683	547645	1.15	436	16.25	67076	12.25	NA	NA	NA
110	meme-5.5.7/motif_databases_12.24/HOCOMOCO/H12CORE_meme_format.meme	HINFP.H12CORE.1.P.B	HINFP		RSCGGACC	1.08e-09	7.12e-05	0.103	65987	2683	2683	547645	1.08	426	15.88	65409	11.94	39.0316	44.8248	47.3724
111	meme-5.5.7/motif_databases_12.24/HOCOMOCO/H12CORE_meme_format.meme	VEZF1.H12CORE.1.P.B	VEZF1		RGGRRGRGGGAGGGGVRGGRRRR	1.51e-09	0.0001	0.145	66605	2683	2683	547645	3.67	425	15.84	65408	11.94	133.035	107.038	110.71
112	meme-5.5.7/motif_databases_12.24/HOCOMOCO/H12CORE_meme_format.meme	KLF17.H12CORE.0.M.C	KLF17		DKWAGGGCGTGKCN	8.07e-09	0.000104	0.151	12936	2683	2683	547645	1.67	109	4.06	12316	2.25	0.044884	NA	0.0501651
113	meme-5.5.7/motif_databases_12.24/HOCOMOCO/H12CORE_meme_format.meme	ZFX.H12CORE.0.P.B	ZFX		SYAGGCCBCR	6.13e-09	0.000123	0.178	20118	2683	2683	547645	1.18	158	5.89	19901	3.63	84.3473	80.7099	57.6264
114	meme-5.5.7/motif_databases_12.24/HOCOMOCO/H12CORE_meme_format.meme	ZN335.H12CORE.1.P.D	ZN335		YGCCTGW	1.67e-09	0.000132	0.191	79061	2683	2683	547645	1.62	415	15.47	63661	11.62	NA	NA	NA
115	meme-5.5.7/motif_databases_12.24/HOCOMOCO/H12CORE_meme_format.meme	ZN320.H12CORE.1.P.B	ZN320		MGGGGGCCWRT	2.7e-09	0.000136	0.197	50565	2683	2683	547645	1.35	321	11.96	47172	8.61	NA	NA	NA
116	meme-5.5.7/motif_databases_12.24/HOCOMOCO/H12CORE_meme_format.meme	TWST2.H12CORE.0.P.B	TWST2		CAGMTGGNNDCCAGMTGKB	7.89e-09	0.000147	0.212	18604	2683	2683	547645	7.29	92	3.43	9782	1.79	NA	NA	NA
117	meme-5.5.7/motif_databases_12.24/HOCOMOCO/H12CORE_meme_format.meme	PRD16.H12CORE.0.P.B	PRD16		TCYCCWGGGAV	2.59e-09	0.000154	0.222	59535	2683	2683	547645	1.27	385	14.35	58503	10.68	NA	NA	NA
118	meme-5.5.7/motif_databases_12.24/HOCOMOCO/H12CORE_meme_format.meme	WT1.H12CORE.0.P.B	WT1		GKGGGAGGRD	2.21e-09	0.000163	0.236	73844	2683	2683	547645	1.24	463	17.26	72519	13.24	0.0884523	0.0934076	0.0675754
119	meme-5.5.7/motif_databases_12.24/HOCOMOCO/H12CORE_meme_format.meme	ZN610.H12CORE.0.P.B	ZN610		CMGCCGCTCCCCMY	2.18e-08	0.000197	0.285	9058	2683	2683	547645	1.8	82	3.06	8543	1.56	NA	NA	NA
120	meme-5.5.7/motif_databases_12.24/HOCOMOCO/H12CORE_meme_format.meme	ARNT2.H12CORE.1.P.B	ARNT2		NGBACGTGCYB	1.43e-08	0.000209	0.302	14671	2683	2683	547645	1.57	106	3.95	12001	2.19	72.2766	30.8256	16.9108
121	meme-5.5.7/motif_databases_12.24/HOCOMOCO/H12CORE_meme_format.meme	OTX1.H12CORE.0.SM.B	OTX1		ANCGGATTAANN	1.15e-08	0.000213	0.307	18406	2683	2683	547645	17.2	65	2.42	6042	1.1	0.402307	0.197696	0.120343
122	meme-5.5.7/motif_databases_12.24/HOCOMOCO/H12CORE_meme_format.meme	ZIC4.H12CORE.0.SM.B	ZIC4		DMACAGCRGGGGGTN	8.51e-09	0.000215	0.311	25297	2683	2683	547645	1.54	189	7.04	25068	4.58	1.93915	0.832062	0.534099
123	meme-5.5.7/motif_databases_12.24/HOCOMOCO/H12CORE_meme_format.meme	ZN394.H12CORE.0.P.C	ZN394		SNVGVDGGAGWAGCTGSRV	1.52e-08	0.000239	0.345	15752	2683	2683	547645	3.75	104	3.88	11714	2.14	NA	NA	NA
124	meme-5.5.7/motif_databases_12.24/HOCOMOCO/H12CORE_meme_format.meme	LYL1.H12CORE.0.P.C	LYL1		NMCWKCTGBTTBY	1.44e-09	0.000241	0.348	167773	2683	2683	547645	1.41	865	32.24	148001	27.02	0.115198	0.0867884	0.212454
125	meme-5.5.7/motif_databases_12.24/HOCOMOCO/H12CORE_meme_format.meme	KLF6.H12CORE.1.SM.B	KLF6		KGKDWGGGCGTGGB	1.95e-08	0.000259	0.374	13307	2683	2683	547645	1.42	113	4.21	13147	2.4	38.5742	25.1738	24.2384
126	meme-5.5.7/motif_databases_12.24/HOCOMOCO/H12CORE_meme_format.meme	NR1H4.H12CORE.2.P.B	NR1H4		AVTGACC	3.32e-09	0.000267	0.385	80370	2683	2683	547645	1.48	406	15.13	62409	11.4	0.077969	3.07936	2.52658
127	meme-5.5.7/motif_databases_12.24/HOCOMOCO/H12CORE_meme_format.meme	ZN281.H12CORE.0.P.B	ZN281		GGGTGGGGGAGGGGMR	3.29e-08	0.00028	0.404	8499	2683	2683	547645	2.94	79	2.94	8195	1.5	NA	NA	NA
128	meme-5.5.7/motif_databases_12.24/HOCOMOCO/H12CORE_meme_format.meme	ZN684.H12CORE.1.M.C	ZN684		MCMNYCCWCCCCTYN	3.85e-09	0.000287	0.414	74566	2683	2683	547645	2.72	370	13.79	56027	10.23	NA	NA	NA
129	meme-5.5.7/motif_databases_12.24/HOCOMOCO/H12CORE_meme_format.meme	KLF13.H12CORE.0.PSM.A	KLF13		NRRGKGGGCGTGGYN	7.91e-08	0.000312	0.451	3950	2683	2683	547645	1.68	46	1.71	3834	0.7	53.4278	15.378	27.9393
130	meme-5.5.7/motif_databases_12.24/HOCOMOCO/H12CORE_meme_format.meme	E2F1.H12CORE.0.P.B	E2F1		VNKGGCGGGAARN	1.64e-08	0.000324	0.468	19801	2683	2683	547645	1.37	152	5.67	19244	3.51	26.3987	2.25659	0.995991
131	meme-5.5.7/motif_databases_12.24/HOCOMOCO/H12CORE_meme_format.meme	KMT2B.H12CORE.0.P.B	KMT2B		GCGGCGGC	9.54e-08	0.000332	0.478	3475	2683	2683	547645	1.94	36	1.34	2629	0.48	104.814	106.276	125.467
132	meme-5.5.7/motif_databases_12.24/HOCOMOCO/H12CORE_meme_format.meme	MYOD1.H12CORE.1.PSM.A	MYOD1		SCAGCTGTYV	7.69e-09	0.000339	0.489	44062	2683	2683	547645	1.46	267	9.95	38240	6.98	NA	0.0274896	NA
133	meme-5.5.7/motif_databases_12.24/HOCOMOCO/H12CORE_meme_format.meme	MAD4.H12CORE.0.P.C	MAD4		CRCGTGGH	5.64e-09	0.000429	0.618	75944	2683	2683	547645	1.26	421	15.69	65413	11.94	NA	NA	NA
134	meme-5.5.7/motif_databases_12.24/HOCOMOCO/H12CORE_meme_format.meme	OLIG2.H12CORE.0.P.B	OLIG2		CCAKCTGBTBNCMRGCTGB	1.52e-08	0.000489	0.706	32117	2683	2683	547645	19.6	72	2.68	7053	1.29	5.59716	0.193421	NA
135	meme-5.5.7/motif_databases_12.24/HOCOMOCO/H12CORE_meme_format.meme	KLF9.H12CORE.1.P.B	KLF9		GGRGGGGGCGGGGCSGGGGGGGG	8.04e-08	0.000495	0.714	6155	2683	2683	547645	9.72	61	2.27	5827	1.06	35.4574	162.346	185.915
136	meme-5.5.7/motif_databases_12.24/HOCOMOCO/H12CORE_meme_format.meme	HEN2.H12CORE.0.SM.B	HEN2		NGGGRCGCAGCTGCGN	2.54e-07	0.000564	0.813	2219	2683	2683	547645	3.36	28	1.04	1816	0.33	NA	NA	NA
137	meme-5.5.7/motif_databases_12.24/HOCOMOCO/H12CORE_meme_format.meme	ZN790.H12CORE.1.P.C	ZN790		AMWGCTCCCM	7.65e-09	0.000568	0.82	74268	2683	2683	547645	1.17	466	17.37	73795	13.47	NA	NA	NA
138	meme-5.5.7/motif_databases_12.24/HOCOMOCO/H12CORE_meme_format.meme	PITX3.H12CORE.1.S.B	PITX3		SSGDDWWWVNSGGATTARKG	9.45e-08	0.000701	1.01	7425	2683	2683	547645	93.7	19	0.71	844	0.15	NA	NA	NA
139	meme-5.5.7/motif_databases_12.24/HOCOMOCO/H12CORE_meme_format.meme	ZN273.H12CORE.0.P.C	ZN273		GAGCTACCCMCTCCRGGKCYYCY	1.99e-07	0.000837	1.21	4206	2683	2683	547645	7.71	47	1.75	4095	0.75	NA	NA	NA
140	meme-5.5.7/motif_databases_12.24/HOCOMOCO/H12CORE_meme_format.meme	GLIS3.H12CORE.1.S.C	GLIS3		YGYGGGGGGTMN	3.82e-08	0.000889	1.28	23273	2683	2683	547645	2.17	137	5.11	17101	3.12	1.05679	0.767142	1.53736
141	meme-5.5.7/motif_databases_12.24/HOCOMOCO/H12CORE_meme_format.meme	SMAD4.H12CORE.0.P.B	SMAD4		TGTCTGSV	1.01e-08	0.000916	1.32	90857	2683	2683	547645	1.31	507	18.9	81516	14.88	80.2706	52.6397	48.9101
142	meme-5.5.7/motif_databases_12.24/HOCOMOCO/H12CORE_meme_format.meme	ZF64B.H12CORE.1.P.B	ZF64B		SRRCCCDGGAATCT	2.38e-08	0.00092	1.33	38677	2683	2683	547645	1.53	255	9.5	36664	6.69	NA	NA	NA
143	meme-5.5.7/motif_databases_12.24/HOCOMOCO/H12CORE_meme_format.meme	GSC.H12CORE.0.SM.B	GSC		NGGATTARSN	2.48e-08	0.00101	1.45	40709	2683	2683	547645	20.2	57	2.12	5093	0.93	0.0783734	NA	NA
144	meme-5.5.7/motif_databases_12.24/HOCOMOCO/H12CORE_meme_format.meme	ZBT43.H12CORE.0.S.C	ZBT43		NGTGCCAYGN	1.14e-08	0.00112	1.61	97976	2683	2683	547645	1.25	561	20.91	91635	16.73	NA	NA	NA
145	meme-5.5.7/motif_databases_12.24/HOCOMOCO/H12CORE_meme_format.meme	OTX1.H12CORE.1.S.B	OTX1		TAAKCGGATTAABN	3.55e-07	0.00116	1.67	3263	2683	2683	547645	2.66	34	1.27	2541	0.46	0.402307	0.197696	0.120343
146	meme-5.5.7/motif_databases_12.24/HOCOMOCO/H12CORE_meme_format.meme	HAND2.H12CORE.0.P.B	HAND2		SRSGYCTGGHYWNYVTCA	2.89e-08	0.00116	1.68	40265	2683	2683	547645	2.17	249	9.28	35712	6.52	NA	NA	NA
147	meme-5.5.7/motif_databases_12.24/HOCOMOCO/H12CORE_meme_format.meme	ZN460.H12CORE.0.S.C	ZN460		DDSGGGGGGCGTK	4.34e-08	0.00117	1.68	26862	2683	2683	547645	1.44	192	7.16	26168	4.78	NA	NA	NA
148	meme-5.5.7/motif_databases_12.24/HOCOMOCO/H12CORE_meme_format.meme	ZN778.H12CORE.0.P.C	ZN778		GGRGYCGKYGTCTGS	7.43e-08	0.00122	1.76	16427	2683	2683	547645	1.99	114	4.25	13661	2.49	NA	NA	NA
149	meme-5.5.7/motif_databases_12.24/HOCOMOCO/H12CORE_meme_format.meme	COT2.H12CORE.0.P.B	COT2		RRGGBCARAGGTCA	2.8e-08	0.00123	1.78	43998	2683	2683	547645	1.93	258	9.62	37256	6.8	NA	NA	NA
150	meme-5.5.7/motif_databases_12.24/HOCOMOCO/H12CORE_meme_format.meme	ZIC1.H12CORE.2.S.B	ZIC1		DCRCAGCGGGGGGTMN	3.28e-07	0.0013	1.87	3961	2683	2683	547645	2.08	45	1.68	3908	0.71	11.5852	4.67319	3.37124
151	meme-5.5.7/motif_databases_12.24/HOCOMOCO/H12CORE_meme_format.meme	ZN148.H12CORE.0.P.B	ZN148		GGGGGTGGGGGAGGGGMRG	2.73e-07	0.00294	4.24	10777	2683	2683	547645	5.99	85	3.17	9548	1.74	NA	NA	NA
152	meme-5.5.7/motif_databases_12.24/HOCOMOCO/H12CORE_meme_format.meme	ZN561.H12CORE.0.P.C	ZN561		ASYTKCTGCAGAAAGGGBSCHCYCC	7.51e-07	0.00302	4.36	4032	2683	2683	547645	33.8	23	0.86	1374	0.25	NA	NA	NA
153	meme-5.5.7/motif_databases_12.24/HOCOMOCO/H12CORE_meme_format.meme	MGAP.H12CORE.0.P.C	MGAP		RGCACGTGGS	7.16e-08	0.00315	4.54	43968	2683	2683	547645	1.22	292	10.88	43658	7.97	NA	NA	NA
154	meme-5.5.7/motif_databases_12.24/HOCOMOCO/H12CORE_meme_format.meme	ZN322.H12CORE.0.P.C	ZN322		GWGCCTGSTACDSWGCCTGR	3.4e-07	0.00326	4.71	9616	2683	2683	547645	12.6	42	1.57	3526	0.64	NA	NA	NA
155	meme-5.5.7/motif_databases_12.24/HOCOMOCO/H12CORE_meme_format.meme	SMAD3.H12CORE.2.P.C	SMAD3		VAGGTGNCAGACAG	4.06e-08	0.00347	5	85509	2683	2683	547645	1.51	510	19.01	82975	15.15	20.4677	25.1931	27.3173
156	meme-5.5.7/motif_databases_12.24/HOCOMOCO/H12CORE_meme_format.meme	DPRX.H12CORE.0.SM.B	DPRX		NSGGATTADCNN	6.1e-07	0.00347	5.01	5699	2683	2683	547645	18	47	1.75	4267	0.78	NA	NA	NA
157	meme-5.5.7/motif_databases_12.24/HOCOMOCO/H12CORE_meme_format.meme	ZN530.H12CORE.0.P.B	ZN530		CYGSCCCTBKCCYTKCC	1.58e-07	0.00373	5.38	23586	2683	2683	547645	2.53	166	6.19	22311	4.07	NA	NA	NA
158	meme-5.5.7/motif_databases_12.24/HOCOMOCO/H12CORE_meme_format.meme	HIC1.H12CORE.0.PSM.A	HIC1		NRTGCCMHCN	6.31e-08	0.00443	6.4	70474	2683	2683	547645	1.18	432	16.1	68844	12.57	0.115189	0.145024	0.396158
159	meme-5.5.7/motif_databases_12.24/HOCOMOCO/H12CORE_meme_format.meme	ZEB2.H12CORE.0.P.B	ZEB2		VCAGGTGR	5.71e-08	0.00444	6.41	77989	2683	2683	547645	2.48	338	12.6	51728	9.45	160.617	99.2002	66.3683
160	meme-5.5.7/motif_databases_12.24/HOCOMOCO/H12CORE_meme_format.meme	Z780A.H12CORE.0.P.C	Z780A		DYAGGCAGGCRGKYWGGGMRGS	3.69e-07	0.0045	6.49	12201	2683	2683	547645	31	48	1.79	4321	0.79	NA	NA	NA
161	meme-5.5.7/motif_databases_12.24/HOCOMOCO/H12CORE_meme_format.meme	ZBTB6.H12CORE.0.P.B	ZBTB6		RGGHGMTGGAGCCRS	1.58e-07	0.00451	6.51	28694	2683	2683	547645	1.8	192	7.16	26675	4.87	63.8534	73.3474	86.7775
162	meme-5.5.7/motif_databases_12.24/HOCOMOCO/H12CORE_meme_format.meme	MZF1.H12CORE.0.P.B	MZF1		RDWGGGGATTDD	1.11e-07	0.00507	7.31	45757	2683	2683	547645	2.28	241	8.98	34932	6.38	5.59711	10.3611	11.357
163	meme-5.5.7/motif_databases_12.24/HOCOMOCO/H12CORE_meme_format.meme	AP2A.H12CORE.0.PSM.A	AP2A		DYGCCTSAGGSSATN	6.43e-07	0.00518	7.47	8077	2683	2683	547645	1.61	73	2.72	7956	1.45	NA	NA	NA
164	meme-5.5.7/motif_databases_12.24/HOCOMOCO/H12CORE_meme_format.meme	CR3L2.H12CORE.0.PS.A	CR3L2		NHBACGTGGYR	2.81e-07	0.0059	8.51	21055	2683	2683	547645	1.54	132	4.92	16926	3.09	NA	NA	NA
165	meme-5.5.7/motif_databases_12.24/HOCOMOCO/H12CORE_meme_format.meme	AHR.H12CORE.0.P.B	AHR		SHKTGCGTGC	3.64e-07	0.00596	8.6	16409	2683	2683	547645	8.92	37	1.38	2908	0.53	7.0435	45.7234	59.8252
166	meme-5.5.7/motif_databases_12.24/HOCOMOCO/H12CORE_meme_format.meme	ZN449.H12CORE.0.P.B	ZN449		GGTTGGGCTB	3.01e-07	0.00622	8.98	20727	2683	2683	547645	1.32	153	5.7	20389	3.72	NA	NA	NA
167	meme-5.5.7/motif_databases_12.24/HOCOMOCO/H12CORE_meme_format.meme	ITF2.H12CORE.1.PSM.A	ITF2		NVCAGGTGTG	4.2e-07	0.00625	9.01	14920	2683	2683	547645	1.45	114	4.25	14162	2.59	NA	NA	NA
168	meme-5.5.7/motif_databases_12.24/HOCOMOCO/H12CORE_meme_format.meme	ZN441.H12CORE.0.P.C	ZN441		GGGCGGAGYY	4.04e-07	0.00651	9.39	16166	2683	2683	547645	1.22	124	4.62	15751	2.88	NA	NA	NA
169	meme-5.5.7/motif_databases_12.24/HOCOMOCO/H12CORE_meme_format.meme	GSC2.H12CORE.0.SM.B	GSC2		NGGATTARN	8.84e-08	0.00669	9.65	75863	2683	2683	547645	17.3	66	2.46	6539	1.19	NA	0.422115	0.728377
